# An integrated, transcript-resolution atlas of prostate cancer progression unmasks associations with oncogenic pathways

**DOI:** 10.64898/2026.09.18.752617

**Authors:** Jichang Zhang, Claudio Lorenzi, Daniela Bossi, Simone Nicastri, Matteo Corpetti, Nicolo Formaggio, Jacopo Sgrignani, Andrea Cavalli, Marco Bolis, Jean-Philippe Theurillat

## Abstract

Most genes produce multiple non-coding and coding RNA transcripts with potentially divergent biological functions, yet their contribution to cancer remains largely unexplored. Here, we built an integrated, transcript-resolution RNA-sequencing atlas of prostate cancer spanning 1,140 clinical samples from 10 independent studies, covering the full range of disease progression from normal tissue to primary, hormone-sensitive, and castration-resistant disease. Cross-study integration removes technical batch effects while retaining the biological heterogeneity that distinguishes these disease states, a property we validate against long-read sequencing and leverage to place newly incorporated external cohorts within this disease-progression context. We describe transcript patterns of oncogenic and tumor-suppressive long non-coding RNAs along disease progression and identify 41 protein-coding genes with significant isoform switches in cancer-relevant pathways, including WNT2B, RNF43, RELA, BRCA1, ROCK2, and TRIM11. Finally, we provide the Prostate Cancer Atlas (www.prostatecanceratlas.org), an interactive web resource that lets researchers contextualize their own transcriptomic data against this atlas.

**Highlights:** ● Data reprocessing removes batch effects and preserves prostate cancer heterogeneity

● Atlas maps lncRNA transcript changes along disease progression

● Isoform switches reveal domain-specific roles in tumor suppressors and oncogenes

● A public web tool contextualizes new external data within the atlas

**eTOC Blurb:** *Zhang et al. build an integrated, transcript-resolution atlas of prostate cancer from 14 source datasets, retaining ten paired-end datasets for the transcript-level atlas after excluding single-end libraries. Preserving heterogeneity while resolving individual transcripts uncovers isoform-specific oncogenic pathway associations and lets researchers map new external data onto the atlas*.
