## Supplementary material for "An integrated, transcript-resolution atlas of prostate cancer progression unmasks associations with oncogenic pathways": Machine-readable data: Table_S5_isoform_reconstruction_audit.csv

gene_id	transcript_id	target	reported_corr	reconstructed_corr	reported_gcorr	reconstructed_gcorr_raw	n	abs_diff	abs_gdiff
ENSG00000113761.12	ENST00000358149.8	HALLMARK_GLYCOLYSIS	-0.564796044821233	-0.560025426760459	-0.211670623877465	0.191446461277789	1140	0.00477061806077395	0.403117085155254
ENSG00000106397.12	ENST00000454310.5	PID_MET_PATHWAY	-0.544587270392651	-0.548709170615378	0.156205811345336	0.328718997710599	1140	0.00412190022272718	0.172513186365263
ENSG00000166166.13	ENST00000389749.9	PID_CERAMIDE_PATHWAY	0.525637616816486	0.526948248715251	0.213699150246415	0.371705888532296	1140	0.00131063189876546	0.158006738285881
ENSG00000039523.20	ENST00000042381.9	BCAT_BILD_ET_AL_UP	0.521544476018976	0.519402433481537	0.351293905534575	0.511165851897946	1140	0.00214204253743944	0.159871946363371
ENSG00000165140.12	ENST00000648117.1	PID_MET_PATHWAY	-0.55104148375732	-0.553208745986998	0.1452354425639	0.175211481194787	1140	0.00216726222967845	0.0299760386308869
ENSG00000100600.15	ENST00000555699.5	CYCLIN_D1_KE_.V1_UP	-0.712962498309452	-0.703402281267406	-0.0798706183388401	0.11101006601238	1140	0.00956021704204646	0.19088068435122
ENSG00000198408.14	ENST00000361464.8	PID_AR_PATHWAY	0.553326992237969	0.558086508666626	0.166236641496433	0.227817210584892	1140	0.00475951642865713	0.0615805690884594
ENSG00000253305.3	ENST00000616430.1	HALLMARK_WNT_BETA_CATENIN_SIGNALING	-0.513272620502409	-0.50383917747356	0.178070046657354	0.189952446061207	1140	0.00943344302884896	0.0118823994038534
ENSG00000125482.13	ENST00000612514.4	HALLMARK_DNA_REPAIR	0.584632902706068	0.585677462483914	-0.0729165104512272	0.148905109495912	1140	0.00104455977784634	0.221821619947139
ENSG00000111639.8	ENST00000543959.5	PID_PS1_PATHWAY	-0.528638727721048	-0.528913471037238	-0.237286893420626	0.115668180845618	1140	0.000274743316189707	0.352955074266244
ENSG00000168394.12	ENST00000354258.5	HALLMARK_DNA_REPAIR	-0.502082101074461	-0.504802459445931	0.168557877063513	0.114725865689012	1140	0.00272035837146967	0.0538320113745006
ENSG00000134318.15	ENST00000315872.11	ALK_DN.V1_UP	0.511247098475239	0.49306227402998	-0.329752648740735	-0.00681878969595822	1140	0.0181848244452585	0.322933859044777
ENSG00000087269.16	ENST00000398071.4	SRC_UP.V1_UP	-0.685197113221519	-0.683741356317385	-0.0669333276700455	0.0913406249417765	1140	0.00145575690413402	0.158273952611822
ENSG00000167969.13	ENST00000301729.9	HALLMARK_REACTIVE_OXYGEN_SPECIES_PATHWAY	-0.640733036876965	-0.642872004365752	0.498782888742292	0.440072654334218	1140	0.00213896748878695	0.0587102344080738
ENSG00000197841.15	ENST00000392232.7	AKT_UP_MTOR_DN.V1_UP	0.579831075379266	0.571705755762145	-0.383264599960293	-0.0626815448872904	1140	0.00812531961712071	0.320583055073003
ENSG00000005893.16	ENST00000371335.4	HALLMARK_MITOTIC_SPINDLE	0.532083924039439	0.530853324990611	0.0647401293055969	-0.100361169126006	1140	0.00123059904882816	0.165101298431603
ENSG00000204560.10	ENST00000376442.8	EIF4E_DN	0.545429222594671	0.556221120174668	0.0188921581325882	0.168281121976847	1140	0.0107918975799967	0.149388963844259
ENSG00000254122.3	ENST00000612073.1	AKT_UP_MTOR_DN.V1_DN	-0.658397066019676	-0.638677130654246	0.00166084961042377	0.212806707670752	1140	0.0197199353654298	0.211145858060328
ENSG00000172171.11	ENST00000581216.6	STK33_DN	0.551739421191661	0.549229639639301	-0.296832485214817	0.285735947378394	1140	0.00250978155236015	0.582568432593211
ENSG00000117877.11	ENST00000589804.1	PID_FAK_PATHWAY	0.560321768001863	0.562256564872175	0.250859861093097	0.201107956370825	1140	0.0019347968703125	0.0497519047222719
ENSG00000100207.21	ENST00000359486.8	SIRNA_EIF4GI_UP	0.508898156133623	0.51623206451335	-0.450289291795778	0.143075581056306	1140	0.00733390837972658	0.593364872852084
ENSG00000087269.16	ENST00000416614.7	CRX_NRL_DN.V1_UP	0.573515623858606	0.559976353612226	-0.0104051010196039	0.116124782819706	1140	0.0135392702463804	0.12652988383931
ENSG00000113615.13	ENST00000322887.8	CRX_NRL_DN.V1_UP	-0.584621616692387	-0.569394374190513	-0.480445778696553	-0.0686074132412707	1140	0.0152272425018741	0.411838365455282
ENSG00000174579.4	ENST00000309993.3	ATF2_S_UP.V1_DN	0.533251852641888	0.521458426179195	-0.403183893171626	0.0522295196093356	1140	0.0117934264626933	0.455413412780962
ENSG00000254122.3	ENST00000398594.4	KRAS.PROSTATE_UP.V1_UP	0.51086362445474	0.498184855538237	-0.0151915982320664	0.20222959129923	1140	0.0126787689165025	0.217421189531296
ENSG00000077157.22	ENST00000608999.6	ESC_V6.5_UP_EARLY.V1_DN	0.661592318408291	0.659586323951969	0.476567540609065	0.464132188685753	1140	0.00200599445632188	0.0124353519233121
ENSG00000132305.22	ENST00000419070.6	MTOR_UP.N4.V1_DN	-0.583576500397486	-0.587395997534303	-0.0433805735446435	-0.0642030401541432	1140	0.00381949713681717	0.0208224666094997
ENSG00000188199.11	ENST00000372321.6	AKT_UP_MTOR_DN.V1_UP	-0.586246388435893	-0.575980265172886	-0.0794220671906529	0.0862875725231048	1140	0.0102661232630068	0.165709639713758
ENSG00000163795.14	ENST00000323703.11	PID_PI3KCI_AKT_PATHWAY	0.563544454273733	0.560123414252156	0.170173275151108	0.313677477792936	1140	0.00342104002157717	0.143504202641828
ENSG00000174579.4	ENST00000309993.3	HALLMARK_UV_RESPONSE_UP	0.692071853950283	0.690662667261415	-0.517148124081783	0.0170126475290124	1140	0.00140918668886847	0.534160771610795
ENSG00000100982.12	ENST00000372409.8	PID_ERBB2_ERBB3_PATHWAY	0.592957445177748	0.593039830041037	0.41920243138445	0.553318769610375	1140	8.23848632888202e-05	0.134116338225925
ENSG00000264343.7	ENST00000579793.6	MTOR_UP.V1_DN	-0.649734594370025	-0.637675860566486	-0.121655360920269	0.132968380600063	1140	0.0120587338035388	0.254623741520332
ENSG00000056586.16	ENST00000423239.6	ATF2_S_UP.V1_DN	-0.561263646496219	-0.550270319703871	-0.409407482295311	-0.0294762723025418	1140	0.0109933267923478	0.379931209992769
ENSG00000079432.9	ENST00000575354.6	RB_DN.V1_UP	0.504416709489085	0.509017157693448	0.292530501607699	0.338898149769067	1140	0.00460044820436278	0.0463676481613684
ENSG00000117153.16	ENST00000367261.8	PID_ERBB1_RECEPTOR_PROXIMAL_PATHWAY	0.607353936761498	0.608632137725078	0.175277157083163	0.298771466221921	1140	0.00127820096357978	0.123494309138758
ENSG00000011347.10	ENST00000539008.6	HALLMARK_PROTEIN_SECRETION	-0.60600310876815	-0.607041094495371	0.319355194904161	0.41518648481613	1140	0.00103798572722069	0.0958312899119694
ENSG00000132842.14	ENST00000255194.11	TBK1.DF_DN	0.6498361374476	0.651794457585451	0.745086785269672	0.430158727713828	1140	0.0019583201378508	0.314928057555844
ENSG00000134245.18	ENST00000369686.9	PID_WNT_CANONICAL_PATHWAY	-0.563432768243452	-0.55921856399781	0.245180669430533	0.338738526720391	1140	0.00421420424564223	0.0935578572898579
ENSG00000127481.15	ENST00000375224.1	SRC_UP.V1_UP	0.648697786270369	0.638446879668127	-0.49153424067848	-0.0841617163425844	1140	0.0102509066022417	0.407372524335896
ENSG00000152767.17	ENST00000595437.5	ESC_J1_UP_EARLY.V1_DN	0.644422177317813	0.64393422454377	-0.0686671631770446	0.147446097741729	1140	0.000487952774043565	0.216113260918774
