## Supplementary material for "An integrated, transcript-resolution atlas of prostate cancer progression unmasks associations with oncogenic pathways": Machine-readable data: Table_S5_isoform_switch_threshold_sensitivity.csv

threshold	n_switches	n_genes	overlap_reported	reported_covered	global_BH_pair_q_lt_0.05
0.4	45501	1888	11117	1	NA
0.45	22831	1391	11116	0.999910047674732	NA
0.5	10547	983	10183	0.915984528200054	10547
0.55	4394	611	4382	0.394171089322659	NA
0.6	1596	320	1589	0.142934244850229	NA
