## Supplementary material for "An integrated, transcript-resolution atlas of prostate cancer progression unmasks associations with oncogenic pathways": Machine-readable data: Table_S5_key_switches_NEPC_exclusion.csv

gene_id	target	max_corr	min_corr	delta_corr	iso_pos	iso_neg	pair_q	gene_name	retained_excluding_NEPC
ENSG00000012048.23	TBK1.DF_DN	0.533710085548394	-0.710778030603893	1.24448811615229	ENST00000357654.9	ENST00000352993.7	NA	BRCA1	TRUE
ENSG00000012048.23	PID_ERBB1_INTERNALIZATION_PATHWAY	0.52720619418385	-0.563097104194308	1.09030329837816	ENST00000357654.9	ENST00000352993.7	NA	BRCA1	TRUE
ENSG00000012048.23	PGF_UP.V1_UP	0.514473782770829	-0.63489659822565	1.14937038099648	ENST00000357654.9	ENST00000352993.7	NA	BRCA1	TRUE
ENSG00000108375.13	GCNP_SHH_UP_LATE.V1_DN	0.516736766643339	-0.6148384443464	1.13157521098974	ENST00000583753.5	ENST00000584437.5	NA	RNF43	TRUE
ENSG00000108375.13	HALLMARK_MITOTIC_SPINDLE	0.563143730102605	-0.574179671938028	1.13732340204063	ENST00000584437.5	ENST00000583753.5	NA	RNF43	TRUE
ENSG00000108375.13	EIF4E_UP	0.652038721715823	-0.683044115237053	1.33508283695288	ENST00000583753.5	ENST00000584437.5	NA	RNF43	TRUE
ENSG00000108375.13	CYCLIN_D1_KE_.V1_UP	0.552972406991948	-0.621975612267404	1.17494801925935	ENST00000583753.5	ENST00000584437.5	NA	RNF43	TRUE
ENSG00000108375.13	TBK1.DF_DN	0.7042376594393	-0.715121779443581	1.41935943888288	ENST00000584437.5	ENST00000583753.5	NA	RNF43	TRUE
ENSG00000108375.13	VEGF_A_UP.V1_DN	0.532493826256352	-0.519831580123529	1.05232540637988	ENST00000584437.5	ENST00000583753.5	NA	RNF43	TRUE
ENSG00000108375.13	PGF_UP.V1_UP	0.595487669085238	-0.622585822975053	1.21807349206029	ENST00000584437.5	ENST00000583753.5	NA	RNF43	TRUE
ENSG00000108375.13	SRC_UP.V1_UP	0.642120119392316	-0.726034955240298	1.36815507463261	ENST00000583753.5	ENST00000584437.5	NA	RNF43	TRUE
ENSG00000108375.13	RB_P130_DN.V1_UP	0.628618791582344	-0.676617982215129	1.30523677379747	ENST00000583753.5	ENST00000584437.5	NA	RNF43	TRUE
ENSG00000108375.13	BCAT_BILD_ET_AL_DN	0.635974859252309	-0.651978495289401	1.28795335454171	ENST00000584437.5	ENST00000583753.5	NA	RNF43	TRUE
ENSG00000108375.13	HALLMARK_DNA_REPAIR	0.604336031182651	-0.59723799115384	1.20157402233649	ENST00000583753.5	ENST00000584437.5	NA	RNF43	TRUE
ENSG00000108375.13	HALLMARK_REACTIVE_OXYGEN_SPECIES_PATHWAY	0.510555553166073	-0.569905217263975	1.08046077043005	ENST00000583753.5	ENST00000584437.5	NA	RNF43	TRUE
ENSG00000108375.13	MTOR_UP.N4.V1_DN	0.570486392318016	-0.618120459494127	1.18860685181214	ENST00000584437.5	ENST00000583753.5	NA	RNF43	TRUE
ENSG00000108375.13	ERBB2_UP.V1_DN	0.581472791481187	-0.59345579004208	1.17492858152327	ENST00000584437.5	ENST00000583753.5	NA	RNF43	TRUE
ENSG00000108375.13	PID_SMAD2_3PATHWAY	0.561328077763322	-0.634185378948501	1.19551345671182	ENST00000584437.5	ENST00000583753.5	NA	RNF43	TRUE
ENSG00000108375.13	CAMP_UP.V1_UP	0.51649632112909	-0.551781125640649	1.06827744676974	ENST00000583753.5	ENST00000584437.5	NA	RNF43	TRUE
ENSG00000134245.18	PID_HEDGEHOG_2PATHWAY	0.573715859681779	-0.55580556027023	1.12952141995201	ENST00000369684.5	ENST00000369686.9	NA	WNT2B	TRUE
ENSG00000134245.18	BMI1_DN.V1_DN	0.544478009660893	-0.550613402572778	1.09509141223367	ENST00000369684.5	ENST00000369686.9	NA	WNT2B	TRUE
ENSG00000134245.18	NRL_DN.V1_DN	0.575638437392938	-0.576650130692528	1.15228856808547	ENST00000369684.5	ENST00000369686.9	NA	WNT2B	TRUE
ENSG00000134245.18	MEL18_DN.V1_DN	0.56935924763968	-0.569399916964742	1.13875916460442	ENST00000369684.5	ENST00000369686.9	NA	WNT2B	TRUE
ENSG00000134245.18	PID_AJDISS_2PATHWAY	0.550979919393806	-0.536065428179218	1.08704534757302	ENST00000369684.5	ENST00000369686.9	NA	WNT2B	TRUE
ENSG00000134245.18	BMI1_DN_MEL18_DN.V1_DN	0.550366837161395	-0.552424272195008	1.1027911093564	ENST00000369684.5	ENST00000369686.9	NA	WNT2B	TRUE
ENSG00000134245.18	STK33_SKM_DN	0.52191676148009	-0.529432193042962	1.05134895452305	ENST00000369684.5	ENST00000369686.9	NA	WNT2B	TRUE
ENSG00000134245.18	HALLMARK_ESTROGEN_RESPONSE_LATE	0.510704182841374	-0.521974110716996	1.03267829355837	ENST00000369684.5	ENST00000369686.9	NA	WNT2B	TRUE
ENSG00000134245.18	HALLMARK_APICAL_JUNCTION	0.532793329116293	-0.549447771871891	1.08224110098818	ENST00000369684.5	ENST00000369686.9	NA	WNT2B	TRUE
ENSG00000134245.18	PID_PI3K_PLC_TRK_PATHWAY	0.509931381285564	-0.511762099145315	1.02169348043088	ENST00000369684.5	ENST00000369686.9	NA	WNT2B	FALSE
ENSG00000134245.18	STK33_DN	0.505615283696235	-0.500984174479836	1.00659945817607	ENST00000369684.5	ENST00000369686.9	NA	WNT2B	FALSE
ENSG00000134245.18	PID_BMP_PATHWAY	0.592712729112051	-0.584410173398758	1.17712290251081	ENST00000369684.5	ENST00000369686.9	NA	WNT2B	TRUE
ENSG00000134245.18	CYCLIN_D1_UP.V1_DN	0.528659202835289	-0.538587849847528	1.06724705268282	ENST00000369684.5	ENST00000369686.9	NA	WNT2B	TRUE
ENSG00000134245.18	HALLMARK_APICAL_SURFACE	0.504659376375392	-0.507961784274688	1.01262116065008	ENST00000369684.5	ENST00000369686.9	NA	WNT2B	FALSE
ENSG00000134245.18	PID_ENDOTHELIN_PATHWAY	0.539744593717973	-0.546961374763871	1.08670596848184	ENST00000369684.5	ENST00000369686.9	NA	WNT2B	TRUE
ENSG00000134245.18	ERBB2_UP.V1_UP	0.526226786634672	-0.544632803071324	1.070859589706	ENST00000369684.5	ENST00000369686.9	NA	WNT2B	TRUE
ENSG00000134245.18	LTE2_UP.V1_UP	0.581244915593136	-0.579075829283997	1.16032074487713	ENST00000369684.5	ENST00000369686.9	NA	WNT2B	TRUE
ENSG00000134245.18	BCAT_BILD_ET_AL_UP	0.508943877637365	-0.509927102799987	1.01887098043735	ENST00000369684.5	ENST00000369686.9	NA	WNT2B	FALSE
ENSG00000134245.18	PID_ERBB2_ERBB3_PATHWAY	0.583049337864553	-0.56943711093389	1.15248644879844	ENST00000369684.5	ENST00000369686.9	NA	WNT2B	TRUE
ENSG00000134245.18	HALLMARK_NOTCH_SIGNALING	0.553180223290425	-0.551546227994807	1.10472645128523	ENST00000369684.5	ENST00000369686.9	NA	WNT2B	TRUE
ENSG00000134245.18	CSR_LATE_UP.V1_DN	0.505621403108528	-0.520023548114297	1.02564495122282	ENST00000369684.5	ENST00000369686.9	NA	WNT2B	FALSE
ENSG00000134245.18	KRAS.DF.V1_DN	0.52690003410262	-0.532365568873657	1.05926560297628	ENST00000369684.5	ENST00000369686.9	NA	WNT2B	TRUE
ENSG00000134245.18	PID_LYSOPHOSPHOLIPID_PATHWAY	0.541902678112528	-0.553650491822007	1.09555316993454	ENST00000369684.5	ENST00000369686.9	NA	WNT2B	TRUE
ENSG00000134245.18	IL2_UP.V1_DN	0.513761791026608	-0.518992123808687	1.03275391483529	ENST00000369684.5	ENST00000369686.9	NA	WNT2B	TRUE
ENSG00000134245.18	PID_ECADHERIN_STABILIZATION_PATHWAY	0.59669407155602	-0.594650079503714	1.19134415105973	ENST00000369684.5	ENST00000369686.9	NA	WNT2B	TRUE
ENSG00000134245.18	P53_DN.V1_UP	0.504108479400374	-0.511823359478545	1.01593183887892	ENST00000369684.5	ENST00000369686.9	NA	WNT2B	TRUE
ENSG00000134245.18	MEK_UP.V1_UP	0.514397626048617	-0.532071261745231	1.04646888779385	ENST00000369684.5	ENST00000369686.9	NA	WNT2B	TRUE
ENSG00000134245.18	HALLMARK_ESTROGEN_RESPONSE_EARLY	0.589105562018756	-0.583780109660651	1.17288567167941	ENST00000369684.5	ENST00000369686.9	NA	WNT2B	TRUE
ENSG00000134245.18	PID_WNT_CANONICAL_PATHWAY	0.559970744683457	-0.55921856399781	1.11918930868127	ENST00000369684.5	ENST00000369686.9	NA	WNT2B	TRUE
ENSG00000134245.18	CRX_NRL_DN.V1_DN	0.59485620830754	-0.573702728957275	1.16855893726481	ENST00000369684.5	ENST00000369686.9	NA	WNT2B	TRUE
ENSG00000134245.18	PID_S1P_S1P2_PATHWAY	0.535469651381126	-0.529906368842933	1.06537602022406	ENST00000369684.5	ENST00000369686.9	NA	WNT2B	TRUE
ENSG00000134245.18	PID_WNT_SIGNALING_PATHWAY	0.593378959462515	-0.588115376769644	1.18149433623216	ENST00000369684.5	ENST00000369686.9	NA	WNT2B	TRUE
ENSG00000134245.18	PID_TGFBR_PATHWAY	0.536951809593204	-0.524926347795327	1.06187815738853	ENST00000369684.5	ENST00000369686.9	NA	WNT2B	TRUE
ENSG00000134245.18	RAF_UP.V1_DN	0.558708437837685	-0.540086890284921	1.09879532812261	ENST00000369684.5	ENST00000369686.9	NA	WNT2B	TRUE
ENSG00000134245.18	LEF1_UP.V1_DN	0.513362144882863	-0.516135429706254	1.02949757458912	ENST00000369684.5	ENST00000369686.9	NA	WNT2B	TRUE
ENSG00000134245.18	PID_S1P_META_PATHWAY	0.517185951191379	-0.52382708450584	1.04101303569722	ENST00000369684.5	ENST00000369686.9	NA	WNT2B	TRUE
ENSG00000134245.18	YAP1_UP	0.538232645607095	-0.535403997043553	1.07363664265065	ENST00000369684.5	ENST00000369686.9	NA	WNT2B	TRUE
ENSG00000134245.18	HALLMARK_KRAS_SIGNALING_DN	0.509754059434763	-0.509269219746524	1.01902327918129	ENST00000369684.5	ENST00000369686.9	NA	WNT2B	TRUE
ENSG00000134245.18	PID_P75_NTR_PATHWAY	0.556595628613767	-0.553470212542511	1.11006584115628	ENST00000369684.5	ENST00000369686.9	NA	WNT2B	TRUE
ENSG00000134245.18	PID_RHOA_PATHWAY	0.535647661895068	-0.525614406143359	1.06126206803843	ENST00000369684.5	ENST00000369686.9	NA	WNT2B	TRUE
ENSG00000134245.18	PID_LKB1_PATHWAY	0.522456317345252	-0.510331627465336	1.03278794481059	ENST00000369684.5	ENST00000369686.9	NA	WNT2B	TRUE
ENSG00000134245.18	PID_NFAT_3PATHWAY	0.517944980793708	-0.509285565592043	1.02723054638575	ENST00000369684.5	ENST00000369686.9	NA	WNT2B	TRUE
ENSG00000134245.18	PID_PS1_PATHWAY	0.596381344761249	-0.593304430608379	1.18968577536963	ENST00000369684.5	ENST00000369686.9	NA	WNT2B	TRUE
ENSG00000134245.18	PID_MET_PATHWAY	0.54599332957295	-0.538413823456297	1.08440715302925	ENST00000369684.5	ENST00000369686.9	NA	WNT2B	TRUE
ENSG00000134245.18	PID_PI3KCI_AKT_PATHWAY	0.607432411968444	-0.594551563966209	1.20198397593465	ENST00000369684.5	ENST00000369686.9	NA	WNT2B	TRUE
ENSG00000134245.18	PID_ERA_GENOMIC_PATHWAY	0.536457073669484	-0.519838526028345	1.05629559969783	ENST00000369684.5	ENST00000369686.9	NA	WNT2B	TRUE
ENSG00000134245.18	PID_ERBB1_DOWNSTREAM_PATHWAY	0.565589662368017	-0.552057425098195	1.11764708746621	ENST00000369684.5	ENST00000369686.9	NA	WNT2B	TRUE
ENSG00000134245.18	pseudotime	0.506786303232955	-0.534052828924833	1.04083913215779	ENST00000369686.9	ENST00000369684.5	NA	WNT2B	FALSE
ENSG00000134318.15	MTOR_UP.V1_DN	0.582087874300897	-0.579745666601222	1.16183354090212	ENST00000315872.11	ENST00000401753.5	NA	ROCK2	TRUE
ENSG00000134318.15	NRL_DN.V1_DN	0.512097060539793	-0.504446494299412	1.01654355483921	ENST00000315872.11	ENST00000401753.5	NA	ROCK2	TRUE
ENSG00000134318.15	ESC_V6.5_UP_EARLY.V1_DN	0.513467182403993	-0.511581860556792	1.02504904296079	ENST00000315872.11	ENST00000401753.5	NA	ROCK2	TRUE
ENSG00000134318.15	AKT_UP.V1_DN	0.519390701139551	-0.517629110649482	1.03701981178903	ENST00000315872.11	ENST00000401753.5	NA	ROCK2	TRUE
ENSG00000134318.15	HALLMARK_ESTROGEN_RESPONSE_LATE	0.544572100997363	-0.540563879637746	1.08513598063511	ENST00000315872.11	ENST00000401753.5	NA	ROCK2	TRUE
ENSG00000134318.15	ESC_J1_UP_EARLY.V1_DN	0.642235543137259	-0.639367865063986	1.28160340820125	ENST00000315872.11	ENST00000401753.5	NA	ROCK2	TRUE
ENSG00000134318.15	SNF5_DN.V1_DN	0.520996718065614	-0.516895484400996	1.03789220246661	ENST00000315872.11	ENST00000401753.5	NA	ROCK2	TRUE
ENSG00000134318.15	LEF1_UP.V1_UP	0.517866561083501	-0.513491687221547	1.03135824830505	ENST00000315872.11	ENST00000401753.5	NA	ROCK2	TRUE
ENSG00000134318.15	ERBB2_UP.V1_UP	0.527250679173357	-0.524085979210645	1.051336658384	ENST00000315872.11	ENST00000401753.5	NA	ROCK2	TRUE
ENSG00000134318.15	CYCLIN_D1_KE_.V1_DN	0.508442277526079	-0.502387459933319	1.0108297374594	ENST00000315872.11	ENST00000401753.5	NA	ROCK2	TRUE
ENSG00000134318.15	RELA_DN.V1_UP	0.518348383591253	-0.513753356113792	1.03210173970504	ENST00000315872.11	ENST00000401753.5	NA	ROCK2	TRUE
ENSG00000134318.15	BCAT_BILD_ET_AL_UP	0.601510486241136	-0.600527088355722	1.20203757459686	ENST00000315872.11	ENST00000401753.5	NA	ROCK2	TRUE
ENSG00000134318.15	ESC_V6.5_UP_LATE.V1_DN	0.679144467753412	-0.675189601949945	1.35433406970336	ENST00000315872.11	ENST00000401753.5	NA	ROCK2	TRUE
ENSG00000134318.15	PTEN_DN.V2_UP	0.510739883110528	-0.506823542604146	1.01756342571467	ENST00000315872.11	ENST00000401753.5	NA	ROCK2	TRUE
ENSG00000134318.15	RAPA_EARLY_UP.V1_UP	0.581952037323869	-0.577284044190526	1.15923608151439	ENST00000315872.11	ENST00000401753.5	NA	ROCK2	TRUE
ENSG00000134318.15	KRAS.300_UP.V1_DN	0.554533358016801	-0.548489923635854	1.10302328165265	ENST00000315872.11	ENST00000401753.5	NA	ROCK2	TRUE
ENSG00000134318.15	SIRNA_EIF4GI_UP	0.639294591026321	-0.638035067379804	1.27732965840612	ENST00000315872.11	ENST00000401753.5	NA	ROCK2	TRUE
ENSG00000134318.15	PID_AR_NONGENOMIC_PATHWAY	0.518119801829637	-0.515689100484201	1.03380890231384	ENST00000315872.11	ENST00000401753.5	NA	ROCK2	TRUE
ENSG00000134318.15	ATF2_S_UP.V1_DN	0.545294879401651	-0.54292477070807	1.08821965010972	ENST00000315872.11	ENST00000401753.5	NA	ROCK2	TRUE
ENSG00000134318.15	ESC_J1_UP_EARLY.V1_UP	0.669179618795255	-0.666966058754675	1.33614567754993	ENST00000315872.11	ENST00000401753.5	NA	ROCK2	TRUE
ENSG00000134318.15	AKT_UP_MTOR_DN.V1_DN	0.640931622137895	-0.639700600432552	1.28063222257045	ENST00000315872.11	ENST00000401753.5	NA	ROCK2	TRUE
ENSG00000134318.15	RAPA_EARLY_UP.V1_DN	0.707901369102719	-0.703665779841576	1.41156714894429	ENST00000315872.11	ENST00000401753.5	NA	ROCK2	TRUE
ENSG00000134318.15	VEGF_A_UP.V1_UP	0.682071038044912	-0.678923241857641	1.36099427990255	ENST00000315872.11	ENST00000401753.5	NA	ROCK2	TRUE
ENSG00000134318.15	GCNP_SHH_UP_LATE.V1_DN	0.706413829164824	-0.703973645346757	1.41038747451158	ENST00000315872.11	ENST00000401753.5	NA	ROCK2	TRUE
ENSG00000134318.15	CYCLIN_D1_UP.V1_UP	0.718943025328685	-0.715801804405411	1.4347448297341	ENST00000315872.11	ENST00000401753.5	NA	ROCK2	TRUE
ENSG00000134318.15	KRAS.50_UP.V1_DN	0.564539451512264	-0.559049305009906	1.12358875652217	ENST00000315872.11	ENST00000401753.5	NA	ROCK2	TRUE
ENSG00000134318.15	ESC_J1_UP_LATE.V1_DN	0.682576736187403	-0.679788610810749	1.36236534699815	ENST00000315872.11	ENST00000401753.5	NA	ROCK2	TRUE
ENSG00000134318.15	WNT_UP.V1_UP	0.615681418322358	-0.609347748556508	1.22502916687887	ENST00000315872.11	ENST00000401753.5	NA	ROCK2	TRUE
ENSG00000134318.15	EIF4E_UP	0.664100851767908	-0.660453029460043	1.32455388122795	ENST00000315872.11	ENST00000401753.5	NA	ROCK2	TRUE
ENSG00000134318.15	NRL_DN.V1_UP	0.574499741049339	-0.569245433418816	1.14374517446816	ENST00000315872.11	ENST00000401753.5	NA	ROCK2	TRUE
ENSG00000134318.15	KRAS.DF.V1_UP	0.52990928541926	-0.526144478896879	1.05605376431614	ENST00000315872.11	ENST00000401753.5	NA	ROCK2	TRUE
ENSG00000134318.15	CYCLIN_D1_KE_.V1_UP	0.740453867135833	-0.739501743433396	1.47995561056923	ENST00000315872.11	ENST00000401753.5	NA	ROCK2	TRUE
ENSG00000134318.15	HALLMARK_UV_RESPONSE_UP	0.716405421285469	-0.715010656295323	1.43141607758079	ENST00000315872.11	ENST00000401753.5	NA	ROCK2	TRUE
ENSG00000134318.15	PDGF_ERK_DN.V1_DN	0.731434568652301	-0.730522985204503	1.4619575538568	ENST00000315872.11	ENST00000401753.5	NA	ROCK2	TRUE
ENSG00000134318.15	IL2_UP.V1_UP	0.602144252206772	-0.598086229326226	1.200230481533	ENST00000315872.11	ENST00000401753.5	NA	ROCK2	TRUE
ENSG00000134318.15	HALLMARK_APOPTOSIS	0.51235359842511	-0.509960159422501	1.02231375784761	ENST00000315872.11	ENST00000401753.5	NA	ROCK2	TRUE
ENSG00000134318.15	KRAS.600_UP.V1_DN	0.510836569110661	-0.504200197646662	1.01503676675732	ENST00000315872.11	ENST00000401753.5	NA	ROCK2	TRUE
ENSG00000134318.15	AKT_UP_MTOR_DN.V1_UP	0.596123874957738	-0.594191572227429	1.19031544718517	ENST00000315872.11	ENST00000401753.5	NA	ROCK2	TRUE
ENSG00000134318.15	IL21_UP.V1_UP	0.586311087009077	-0.581375746615488	1.16768683362456	ENST00000315872.11	ENST00000401753.5	NA	ROCK2	TRUE
ENSG00000134318.15	PID_P38_GAMMA_DELTA_PATHWAY	0.587624797043494	-0.583590872648109	1.1712156696916	ENST00000315872.11	ENST00000401753.5	NA	ROCK2	TRUE
ENSG00000134318.15	PID_P38_MKK3_6PATHWAY	0.710519812040514	-0.71250870898718	1.42302852102769	ENST00000315872.11	ENST00000401753.5	NA	ROCK2	TRUE
ENSG00000134318.15	PID_P75_NTR_PATHWAY	0.525189888673649	-0.524016131385386	1.04920602005903	ENST00000315872.11	ENST00000401753.5	NA	ROCK2	TRUE
ENSG00000134318.15	KRAS.600.LUNG.BREAST_UP.V1_DN	0.51510782650132	-0.509246074711323	1.02435390121264	ENST00000315872.11	ENST00000401753.5	NA	ROCK2	TRUE
ENSG00000134318.15	PID_P53_DOWNSTREAM_PATHWAY	0.520541644756285	-0.518680888794272	1.03922253355056	ENST00000315872.11	ENST00000401753.5	NA	ROCK2	TRUE
ENSG00000134318.15	PRC2_SUZ12_UP.V1_DN	0.559494379249774	-0.547257886045241	1.10675226529502	ENST00000315872.11	ENST00000401753.5	NA	ROCK2	TRUE
ENSG00000134318.15	PID_HDAC_CLASSII_PATHWAY	0.617097371835665	-0.615024576276235	1.2321219481119	ENST00000315872.11	ENST00000401753.5	NA	ROCK2	TRUE
ENSG00000134318.15	WNT_UP.V1_DN	0.513878673531134	-0.508864649544017	1.02274332307515	ENST00000315872.11	ENST00000401753.5	NA	ROCK2	TRUE
ENSG00000134318.15	ESC_V6.5_UP_EARLY.V1_UP	0.595110082596961	-0.590519707382047	1.18562978997901	ENST00000315872.11	ENST00000401753.5	NA	ROCK2	TRUE
ENSG00000134318.15	CRX_DN.V1_UP	0.636173554829147	-0.630519460524874	1.26669301535402	ENST00000315872.11	ENST00000401753.5	NA	ROCK2	TRUE
ENSG00000134318.15	IL15_UP.V1_UP	0.640963871918143	-0.636312552881774	1.27727642479992	ENST00000315872.11	ENST00000401753.5	NA	ROCK2	TRUE
ENSG00000134318.15	PGF_UP.V1_DN	0.664786774915143	-0.658345222794588	1.32313199770973	ENST00000315872.11	ENST00000401753.5	NA	ROCK2	TRUE
ENSG00000134318.15	CRX_NRL_DN.V1_UP	0.662003832298867	-0.657703461672812	1.31970729397168	ENST00000315872.11	ENST00000401753.5	NA	ROCK2	TRUE
ENSG00000134318.15	PTEN_DN.V2_DN	0.697971396910067	-0.695609359692961	1.39358075660303	ENST00000315872.11	ENST00000401753.5	NA	ROCK2	TRUE
ENSG00000134318.15	NOTCH_DN.V1_DN	0.604148471852474	-0.599211866297078	1.20336033814955	ENST00000315872.11	ENST00000401753.5	NA	ROCK2	TRUE
ENSG00000134318.15	AKT_UP.V1_UP	0.511401828287806	-0.509488760030383	1.02089058831819	ENST00000315872.11	ENST00000401753.5	NA	ROCK2	TRUE
ENSG00000134318.15	PRC1_BMI_UP.V1_DN	0.572635507289052	-0.565159437772527	1.13779494506158	ENST00000315872.11	ENST00000401753.5	NA	ROCK2	TRUE
ENSG00000134318.15	BCAT.100_UP.V1_UP	0.529221433374754	-0.526732161851759	1.05595359522651	ENST00000315872.11	ENST00000401753.5	NA	ROCK2	TRUE
ENSG00000134318.15	SRC_UP.V1_UP	0.744865250397123	-0.740543214932872	1.48540846533	ENST00000315872.11	ENST00000401753.5	NA	ROCK2	TRUE
ENSG00000134318.15	PID_P38_MK2_PATHWAY	0.582326474391588	-0.584230002166375	1.16655647655796	ENST00000315872.11	ENST00000401753.5	NA	ROCK2	TRUE
ENSG00000134318.15	PRC2_EED_DN.V1_DN	0.679916646119178	-0.676634308863194	1.35655095498237	ENST00000315872.11	ENST00000401753.5	NA	ROCK2	TRUE
ENSG00000134318.15	RB_DN.V1_UP	0.660687084406187	-0.655310026380124	1.31599711078631	ENST00000315872.11	ENST00000401753.5	NA	ROCK2	TRUE
ENSG00000134318.15	RB_P130_DN.V1_UP	0.687373402333156	-0.68297132851859	1.37034473085175	ENST00000315872.11	ENST00000401753.5	NA	ROCK2	TRUE
ENSG00000134318.15	PID_ALPHA_SYNUCLEIN_PATHWAY	0.581481603936645	-0.575839981506728	1.15732158544337	ENST00000315872.11	ENST00000401753.5	NA	ROCK2	TRUE
ENSG00000134318.15	HALLMARK_P53_PATHWAY	0.644207476688636	-0.64418698190635	1.28839445859499	ENST00000315872.11	ENST00000401753.5	NA	ROCK2	TRUE
ENSG00000134318.15	ALK_DN.V1_DN	0.524266697260096	-0.517777051931392	1.04204374919149	ENST00000315872.11	ENST00000401753.5	NA	ROCK2	TRUE
ENSG00000134318.15	HALLMARK_PEROXISOME	0.519655388077593	-0.515697407077584	1.03535279515518	ENST00000315872.11	ENST00000401753.5	NA	ROCK2	TRUE
ENSG00000134318.15	KRAS.KIDNEY_UP.V1_DN	0.565437523743017	-0.559701763028938	1.12513928677195	ENST00000315872.11	ENST00000401753.5	NA	ROCK2	TRUE
ENSG00000134318.15	HALLMARK_ADIPOGENESIS	0.625519249649196	-0.625916437961973	1.25143568761117	ENST00000315872.11	ENST00000401753.5	NA	ROCK2	TRUE
ENSG00000134318.15	ATF2_UP.V1_UP	0.676249638245144	-0.668595306507357	1.3448449447525	ENST00000315872.11	ENST00000401753.5	NA	ROCK2	TRUE
ENSG00000134318.15	KRAS.BREAST_UP.V1_DN	0.51005169436325	-0.505279396350649	1.0153310907139	ENST00000315872.11	ENST00000401753.5	NA	ROCK2	TRUE
ENSG00000134318.15	PKCA_DN.V1_UP	0.577731735014581	-0.57187180896961	1.14960354398419	ENST00000315872.11	ENST00000401753.5	NA	ROCK2	TRUE
ENSG00000134318.15	PID_CASPASE_PATHWAY	0.525854645523412	-0.523176136036826	1.04903078156024	ENST00000315872.11	ENST00000401753.5	NA	ROCK2	TRUE
ENSG00000134318.15	HALLMARK_DNA_REPAIR	0.582457612066412	-0.582582925851091	1.1650405379175	ENST00000315872.11	ENST00000401753.5	NA	ROCK2	TRUE
ENSG00000134318.15	HALLMARK_REACTIVE_OXYGEN_SPECIES_PATHWAY	0.701946472351643	-0.69944977778851	1.40139625014015	ENST00000315872.11	ENST00000401753.5	NA	ROCK2	TRUE
ENSG00000134318.15	KRAS.PROSTATE_UP.V1_UP	0.554800903666815	-0.547132813230617	1.10193371689743	ENST00000315872.11	ENST00000401753.5	NA	ROCK2	TRUE
ENSG00000134318.15	PID_ARF_3PATHWAY	0.640085136802324	-0.639966462689629	1.28005159949195	ENST00000315872.11	ENST00000401753.5	NA	ROCK2	TRUE
ENSG00000134318.15	DCA_UP.V1_UP	0.56133960871305	-0.554030957496825	1.11537056620987	ENST00000315872.11	ENST00000401753.5	NA	ROCK2	TRUE
ENSG00000134318.15	ATF2_S_UP.V1_UP	0.540390684068992	-0.53295697785708	1.07334766192607	ENST00000315872.11	ENST00000401753.5	NA	ROCK2	TRUE
ENSG00000134318.15	KRAS.AMP.LUNG_UP.V1_DN	0.571073093405994	-0.565467050702876	1.13654014410887	ENST00000315872.11	ENST00000401753.5	NA	ROCK2	TRUE
ENSG00000134318.15	HALLMARK_FATTY_ACID_METABOLISM	0.540113851610436	-0.538187840320024	1.07830169193046	ENST00000315872.11	ENST00000401753.5	NA	ROCK2	TRUE
ENSG00000134318.15	PID_MTOR_4PATHWAY	0.525922044007417	-0.528886603252372	1.05480864725979	ENST00000315872.11	ENST00000401753.5	NA	ROCK2	TRUE
ENSG00000134318.15	CAMP_UP.V1_UP	0.731668906668651	-0.73213378480637	1.46380269147502	ENST00000315872.11	ENST00000401753.5	NA	ROCK2	TRUE
ENSG00000134318.15	PID_HDAC_CLASSI_PATHWAY	0.590742801782198	-0.59311038921081	1.18385319099301	ENST00000315872.11	ENST00000401753.5	NA	ROCK2	TRUE
ENSG00000154370.16	MTOR_UP.V1_DN	0.650570261119873	-0.645318636635678	1.29588889775555	ENST00000284551.11	ENST00000493030.6	NA	TRIM11	TRUE
ENSG00000154370.16	BMI1_DN.V1_DN	0.616269348108909	-0.589511168853244	1.20578051696215	ENST00000284551.11	ENST00000493030.6	NA	TRIM11	TRUE
ENSG00000154370.16	NRL_DN.V1_DN	0.652338458061082	-0.619752930580749	1.27209138864183	ENST00000284551.11	ENST00000493030.6	NA	TRIM11	TRUE
ENSG00000154370.16	PID_REG_GR_PATHWAY	0.575493493733555	-0.564218947347333	1.13971244108089	ENST00000284551.11	ENST00000493030.6	NA	TRIM11	TRUE
ENSG00000154370.16	ESC_V6.5_UP_EARLY.V1_DN	0.555940182293847	-0.555639291785006	1.11157947407885	ENST00000284551.11	ENST00000493030.6	NA	TRIM11	TRUE
ENSG00000154370.16	MEL18_DN.V1_DN	0.542676713348124	-0.508278890788722	1.05095560413685	ENST00000284551.11	ENST00000493030.6	NA	TRIM11	TRUE
ENSG00000154370.16	BMI1_DN_MEL18_DN.V1_DN	0.579837935641644	-0.551450256199899	1.13128819184154	ENST00000284551.11	ENST00000493030.6	NA	TRIM11	TRUE
ENSG00000154370.16	AKT_UP.V1_DN	0.593108049292529	-0.579921980983552	1.17303003027608	ENST00000284551.11	ENST00000493030.6	NA	TRIM11	TRUE
ENSG00000154370.16	STK33_SKM_DN	0.557987401470882	-0.537095619335	1.09508302080588	ENST00000284551.11	ENST00000493030.6	NA	TRIM11	TRUE
ENSG00000154370.16	HALLMARK_ESTROGEN_RESPONSE_LATE	0.710032567443169	-0.685624894730171	1.39565746217334	ENST00000284551.11	ENST00000493030.6	NA	TRIM11	TRUE
ENSG00000154370.16	HALLMARK_APICAL_JUNCTION	0.509851980135273	-0.504599180826225	1.0144511609615	ENST00000284551.11	ENST00000493030.6	NA	TRIM11	FALSE
ENSG00000154370.16	CRX_DN.V1_DN	0.555886447464453	-0.55365977684786	1.10954622431231	ENST00000284551.11	ENST00000493030.6	NA	TRIM11	TRUE
ENSG00000154370.16	STK33_DN	0.5914976198744	-0.547583188496184	1.13908080837058	ENST00000284551.11	ENST00000493030.6	NA	TRIM11	TRUE
ENSG00000154370.16	ESC_J1_UP_EARLY.V1_DN	0.750342039878734	-0.732947878109765	1.4832899179885	ENST00000284551.11	ENST00000493030.6	NA	TRIM11	TRUE
ENSG00000154370.16	SNF5_DN.V1_DN	0.594775875809671	-0.592362324210345	1.18713820002002	ENST00000284551.11	ENST00000493030.6	NA	TRIM11	TRUE
ENSG00000154370.16	CYCLIN_D1_UP.V1_DN	0.58302616957613	-0.554493479524184	1.13751964910031	ENST00000284551.11	ENST00000493030.6	NA	TRIM11	TRUE
ENSG00000154370.16	LEF1_UP.V1_UP	0.558121193710387	-0.556225599298316	1.1143467930087	ENST00000284551.11	ENST00000493030.6	NA	TRIM11	TRUE
ENSG00000154370.16	KRAS.LUNG_UP.V1_DN	0.569010478524946	-0.567203867512778	1.13621434603772	ENST00000284551.11	ENST00000493030.6	NA	TRIM11	TRUE
ENSG00000154370.16	ERBB2_UP.V1_UP	0.66158953227503	-0.638800197374548	1.30038972964958	ENST00000284551.11	ENST00000493030.6	NA	TRIM11	TRUE
ENSG00000154370.16	CYCLIN_D1_KE_.V1_DN	0.554084855404391	-0.554518040705286	1.10860289610968	ENST00000284551.11	ENST00000493030.6	NA	TRIM11	TRUE
ENSG00000154370.16	RELA_DN.V1_UP	0.525671481790431	-0.546811477625544	1.07248295941598	ENST00000284551.11	ENST00000493030.6	NA	TRIM11	TRUE
ENSG00000154370.16	BCAT_BILD_ET_AL_UP	0.711187722295769	-0.700778508387283	1.41196623068305	ENST00000284551.11	ENST00000493030.6	NA	TRIM11	TRUE
ENSG00000154370.16	PID_P38_ALPHA_BETA_DOWNSTREAM_PATHWAY	0.505825639472565	-0.518923744994767	1.02474938446733	ENST00000284551.11	ENST00000493030.6	NA	TRIM11	FALSE
ENSG00000154370.16	ESC_V6.5_UP_LATE.V1_DN	0.764940884770374	-0.759831825907622	1.524772710678	ENST00000284551.11	ENST00000493030.6	NA	TRIM11	TRUE
ENSG00000154370.16	PTEN_DN.V2_UP	0.543791628509173	-0.546994425768894	1.09078605427807	ENST00000284551.11	ENST00000493030.6	NA	TRIM11	TRUE
ENSG00000154370.16	RAPA_EARLY_UP.V1_UP	0.650720866373623	-0.647199246301931	1.29792011267555	ENST00000284551.11	ENST00000493030.6	NA	TRIM11	TRUE
ENSG00000154370.16	CSR_LATE_UP.V1_DN	0.522967500256948	-0.510049225450569	1.03301672570752	ENST00000284551.11	ENST00000493030.6	NA	TRIM11	FALSE
ENSG00000154370.16	KRAS.300_UP.V1_DN	0.603503949355793	-0.614887743777874	1.21839169313367	ENST00000284551.11	ENST00000493030.6	NA	TRIM11	TRUE
ENSG00000154370.16	SIRNA_EIF4GI_UP	0.774503000124634	-0.746459062844011	1.52096206296864	ENST00000284551.11	ENST00000493030.6	NA	TRIM11	TRUE
ENSG00000154370.16	ATF2_S_UP.V1_DN	0.542521383754018	-0.556368020729058	1.09888940448308	ENST00000284551.11	ENST00000493030.6	NA	TRIM11	TRUE
ENSG00000154370.16	ESC_J1_UP_EARLY.V1_UP	0.755573116880561	-0.755066067890347	1.51063918477091	ENST00000284551.11	ENST00000493030.6	NA	TRIM11	TRUE
ENSG00000154370.16	JAK2_DN.V1_DN	0.661701569242847	-0.725098528853026	1.38680009809587	ENST00000493030.6	ENST00000284551.11	NA	TRIM11	TRUE
ENSG00000154370.16	AKT_UP_MTOR_DN.V1_DN	0.708092180767536	-0.7028346798779	1.41092686064544	ENST00000284551.11	ENST00000493030.6	NA	TRIM11	TRUE
ENSG00000154370.16	RAPA_EARLY_UP.V1_DN	0.729246994064677	-0.745619841358473	1.47486683542315	ENST00000284551.11	ENST00000493030.6	NA	TRIM11	TRUE
ENSG00000154370.16	VEGF_A_UP.V1_UP	0.637387442668825	-0.663658063111068	1.30104550577989	ENST00000284551.11	ENST00000493030.6	NA	TRIM11	TRUE
ENSG00000154370.16	GCNP_SHH_UP_LATE.V1_DN	0.72354832571849	-0.735710281736732	1.45925860745522	ENST00000284551.11	ENST00000493030.6	NA	TRIM11	TRUE
ENSG00000154370.16	MEK_UP.V1_UP	0.556581218570256	-0.544528012644267	1.10110923121452	ENST00000284551.11	ENST00000493030.6	NA	TRIM11	TRUE
ENSG00000154370.16	CYCLIN_D1_UP.V1_UP	0.69668396358807	-0.721060712580388	1.41774467616846	ENST00000284551.11	ENST00000493030.6	NA	TRIM11	TRUE
ENSG00000154370.16	HALLMARK_ESTROGEN_RESPONSE_EARLY	0.571498566284627	-0.53471032999711	1.10620889628174	ENST00000284551.11	ENST00000493030.6	NA	TRIM11	TRUE
ENSG00000154370.16	KRAS.50_UP.V1_DN	0.631367490847537	-0.637212312840398	1.26857980368794	ENST00000284551.11	ENST00000493030.6	NA	TRIM11	TRUE
ENSG00000154370.16	PID_SYNDECAN_3_PATHWAY	0.620075084820071	-0.599822696534538	1.21989778135461	ENST00000284551.11	ENST00000493030.6	NA	TRIM11	TRUE
ENSG00000154370.16	ESC_J1_UP_LATE.V1_DN	0.679589583504944	-0.70226018503125	1.38184976853619	ENST00000284551.11	ENST00000493030.6	NA	TRIM11	TRUE
ENSG00000154370.16	WNT_UP.V1_UP	0.659205608897016	-0.672689438348485	1.3318950472455	ENST00000284551.11	ENST00000493030.6	NA	TRIM11	TRUE
ENSG00000154370.16	GCNP_SHH_UP_EARLY.V1_DN	0.554011156971159	-0.542029296028545	1.0960404529997	ENST00000284551.11	ENST00000493030.6	NA	TRIM11	TRUE
ENSG00000154370.16	EIF4E_UP	0.821005529134078	-0.793038910343013	1.61404443947709	ENST00000284551.11	ENST00000493030.6	NA	TRIM11	TRUE
ENSG00000154370.16	NRL_DN.V1_UP	0.574967660842982	-0.597474234146809	1.17244189498979	ENST00000284551.11	ENST00000493030.6	NA	TRIM11	TRUE
ENSG00000154370.16	PID_WNT_SIGNALING_PATHWAY	0.543099921475988	-0.513097487864152	1.05619740934014	ENST00000284551.11	ENST00000493030.6	NA	TRIM11	TRUE
ENSG00000154370.16	MTOR_UP.N4.V1_UP	0.628360187215121	-0.600194575392706	1.22855476260783	ENST00000284551.11	ENST00000493030.6	NA	TRIM11	TRUE
ENSG00000154370.16	KRAS.DF.V1_UP	0.529147601763964	-0.53878367738875	1.06793127915271	ENST00000284551.11	ENST00000493030.6	NA	TRIM11	TRUE
ENSG00000154370.16	CYCLIN_D1_KE_.V1_UP	0.643499295289499	-0.694112453898779	1.33761174918828	ENST00000284551.11	ENST00000493030.6	NA	TRIM11	TRUE
ENSG00000154370.16	PID_TAP63_PATHWAY	0.556434920964012	-0.558967585913993	1.115402506878	ENST00000284551.11	ENST00000493030.6	NA	TRIM11	TRUE
ENSG00000154370.16	PTEN_DN.V1_UP	0.556075122256682	-0.551119943843644	1.10719506610033	ENST00000284551.11	ENST00000493030.6	NA	TRIM11	TRUE
ENSG00000154370.16	HALLMARK_UV_RESPONSE_UP	0.735649701083371	-0.757793104806991	1.49344280589036	ENST00000284551.11	ENST00000493030.6	NA	TRIM11	TRUE
ENSG00000154370.16	MYC_UP.V1_UP	0.58789013976323	-0.56795117671754	1.15584131648077	ENST00000284551.11	ENST00000493030.6	NA	TRIM11	TRUE
ENSG00000154370.16	PDGF_ERK_DN.V1_DN	0.692673530861541	-0.719522255353032	1.41219578621457	ENST00000284551.11	ENST00000493030.6	NA	TRIM11	TRUE
ENSG00000154370.16	IL2_UP.V1_UP	0.583275014389073	-0.607872607453916	1.19114762184299	ENST00000284551.11	ENST00000493030.6	NA	TRIM11	TRUE
ENSG00000154370.16	HALLMARK_APOPTOSIS	0.555217661125236	-0.545834385115551	1.10105204624079	ENST00000284551.11	ENST00000493030.6	NA	TRIM11	TRUE
ENSG00000154370.16	KRAS.600_UP.V1_DN	0.576330008536043	-0.58368200602414	1.16001201456018	ENST00000284551.11	ENST00000493030.6	NA	TRIM11	TRUE
ENSG00000154370.16	AKT_UP_MTOR_DN.V1_UP	0.669996801420407	-0.668151302874145	1.33814810429455	ENST00000284551.11	ENST00000493030.6	NA	TRIM11	TRUE
ENSG00000154370.16	RB_DN.V1_DN	0.562195978751204	-0.535505537212131	1.09770151596333	ENST00000284551.11	ENST00000493030.6	NA	TRIM11	TRUE
ENSG00000154370.16	LEF1_UP.V1_DN	0.610790581992948	-0.573346290710182	1.18413687270313	ENST00000284551.11	ENST00000493030.6	NA	TRIM11	TRUE
ENSG00000154370.16	IL21_UP.V1_UP	0.5059943245334	-0.551626815703526	1.05762114023693	ENST00000284551.11	ENST00000493030.6	NA	TRIM11	TRUE
ENSG00000154370.16	PID_P38_GAMMA_DELTA_PATHWAY	0.639371780478689	-0.628733078771073	1.26810485924976	ENST00000284551.11	ENST00000493030.6	NA	TRIM11	TRUE
ENSG00000154370.16	KRAS.LUNG.BREAST_UP.V1_DN	0.522504033519068	-0.538553078775315	1.06105711229438	ENST00000284551.11	ENST00000493030.6	NA	TRIM11	TRUE
ENSG00000154370.16	PID_P38_MKK3_6PATHWAY	0.553573555749843	-0.602447959155493	1.15602151490534	ENST00000284551.11	ENST00000493030.6	NA	TRIM11	TRUE
ENSG00000154370.16	HALLMARK_CHOLESTEROL_HOMEOSTASIS	0.668130350320275	-0.635178588642827	1.3033089389631	ENST00000284551.11	ENST00000493030.6	NA	TRIM11	TRUE
ENSG00000154370.16	HALLMARK_KRAS_SIGNALING_DN	0.606990129876354	-0.601461637600251	1.20845176747661	ENST00000284551.11	ENST00000493030.6	NA	TRIM11	TRUE
ENSG00000154370.16	PID_P75_NTR_PATHWAY	0.671540396271895	-0.640697573487005	1.3122379697589	ENST00000284551.11	ENST00000493030.6	NA	TRIM11	TRUE
ENSG00000154370.16	KRAS.600.LUNG.BREAST_UP.V1_DN	0.54405134937617	-0.559766294726843	1.10381764410301	ENST00000284551.11	ENST00000493030.6	NA	TRIM11	TRUE
ENSG00000154370.16	HALLMARK_MYOGENESIS	0.509324780453067	-0.513418066477974	1.02274284693104	ENST00000284551.11	ENST00000493030.6	NA	TRIM11	FALSE
ENSG00000154370.16	ESC_V6.5_UP_LATE.V1_UP	0.627694898897027	-0.598582322108723	1.22627722100575	ENST00000284551.11	ENST00000493030.6	NA	TRIM11	TRUE
ENSG00000154370.16	PRC2_SUZ12_UP.V1_DN	0.635862823287369	-0.64675721706543	1.2826200403528	ENST00000284551.11	ENST00000493030.6	NA	TRIM11	TRUE
ENSG00000154370.16	PID_HDAC_CLASSII_PATHWAY	0.520530684354436	-0.538095523653095	1.05862620800753	ENST00000284551.11	ENST00000493030.6	NA	TRIM11	TRUE
ENSG00000154370.16	WNT_UP.V1_DN	0.519917812906413	-0.540747405196582	1.060665218103	ENST00000284551.11	ENST00000493030.6	NA	TRIM11	TRUE
ENSG00000154370.16	ESC_V6.5_UP_EARLY.V1_UP	0.552522170332013	-0.586723307571899	1.13924547790391	ENST00000284551.11	ENST00000493030.6	NA	TRIM11	TRUE
ENSG00000154370.16	CRX_DN.V1_UP	0.706369845242032	-0.713006065366185	1.41937591060822	ENST00000284551.11	ENST00000493030.6	NA	TRIM11	TRUE
ENSG00000154370.16	KRAS.PROSTATE_UP.V1_DN	0.515188393421282	-0.528124676451264	1.04331306987255	ENST00000284551.11	ENST00000493030.6	NA	TRIM11	TRUE
ENSG00000154370.16	IL15_UP.V1_UP	0.592319977988278	-0.627335933839441	1.21965591182772	ENST00000284551.11	ENST00000493030.6	NA	TRIM11	TRUE
ENSG00000154370.16	PGF_UP.V1_DN	0.556449826302338	-0.613106210911372	1.16955603721371	ENST00000284551.11	ENST00000493030.6	NA	TRIM11	TRUE
ENSG00000154370.16	CRX_NRL_DN.V1_UP	0.608737962831618	-0.648078503013436	1.25681646584505	ENST00000284551.11	ENST00000493030.6	NA	TRIM11	TRUE
ENSG00000154370.16	HALLMARK_GLYCOLYSIS	0.600803486232778	-0.596948655162852	1.19775214139563	ENST00000284551.11	ENST00000493030.6	NA	TRIM11	TRUE
ENSG00000154370.16	PTEN_DN.V2_DN	0.572733591450996	-0.620825375534824	1.19355896698582	ENST00000284551.11	ENST00000493030.6	NA	TRIM11	TRUE
ENSG00000154370.16	PID_CERAMIDE_PATHWAY	0.604438873416796	-0.571674470752015	1.17611334416881	ENST00000284551.11	ENST00000493030.6	NA	TRIM11	TRUE
ENSG00000154370.16	NOTCH_DN.V1_DN	0.554447197112491	-0.585236123672832	1.13968332078532	ENST00000284551.11	ENST00000493030.6	NA	TRIM11	TRUE
ENSG00000154370.16	AKT_UP.V1_UP	0.617450125078498	-0.614012945034593	1.23146307011309	ENST00000284551.11	ENST00000493030.6	NA	TRIM11	TRUE
ENSG00000154370.16	PRC1_BMI_UP.V1_DN	0.61456792978993	-0.641304232072922	1.25587216186285	ENST00000284551.11	ENST00000493030.6	NA	TRIM11	TRUE
ENSG00000154370.16	BCAT.100_UP.V1_UP	0.655656302921583	-0.633650080169894	1.28930638309148	ENST00000284551.11	ENST00000493030.6	NA	TRIM11	TRUE
ENSG00000154370.16	SRC_UP.V1_UP	0.706106146676494	-0.748807952378597	1.45491409905509	ENST00000284551.11	ENST00000493030.6	NA	TRIM11	TRUE
ENSG00000154370.16	PID_P38_MK2_PATHWAY	0.501571243705447	-0.530654399225257	1.0322256429307	ENST00000284551.11	ENST00000493030.6	NA	TRIM11	TRUE
ENSG00000154370.16	HALLMARK_PI3K_AKT_MTOR_SIGNALING	0.53788867970531	-0.523621115900499	1.06150979560581	ENST00000284551.11	ENST00000493030.6	NA	TRIM11	TRUE
ENSG00000154370.16	PRC2_EED_DN.V1_DN	0.500428387980759	-0.568609875078826	1.06903826305959	ENST00000284551.11	ENST00000493030.6	NA	TRIM11	TRUE
ENSG00000154370.16	RB_DN.V1_UP	0.744706565791314	-0.744008175301055	1.48871474109237	ENST00000284551.11	ENST00000493030.6	NA	TRIM11	TRUE
ENSG00000154370.16	PID_LKB1_PATHWAY	0.520311295640767	-0.520682232252937	1.0409935278937	ENST00000284551.11	ENST00000493030.6	NA	TRIM11	TRUE
ENSG00000154370.16	RB_P130_DN.V1_UP	0.668556085004536	-0.701832963810885	1.37038904881542	ENST00000284551.11	ENST00000493030.6	NA	TRIM11	TRUE
ENSG00000154370.16	RELA_DN.V1_DN	0.541669489494182	-0.54674100979233	1.08841049928651	ENST00000284551.11	ENST00000493030.6	NA	TRIM11	TRUE
ENSG00000154370.16	PID_ALPHA_SYNUCLEIN_PATHWAY	0.571962509567162	-0.5802840545255	1.15224656409266	ENST00000284551.11	ENST00000493030.6	NA	TRIM11	TRUE
ENSG00000154370.16	HALLMARK_P53_PATHWAY	0.668908540793264	-0.67296332605173	1.34187186684499	ENST00000284551.11	ENST00000493030.6	NA	TRIM11	TRUE
ENSG00000154370.16	ALK_DN.V1_DN	0.521082642662902	-0.543441185673731	1.06452382833663	ENST00000284551.11	ENST00000493030.6	NA	TRIM11	TRUE
ENSG00000154370.16	ESC_J1_UP_LATE.V1_UP	0.539236817893587	-0.516244473262793	1.05548129115638	ENST00000284551.11	ENST00000493030.6	NA	TRIM11	TRUE
ENSG00000154370.16	HALLMARK_PEROXISOME	0.719092504989484	-0.681632227961573	1.40072473295106	ENST00000284551.11	ENST00000493030.6	NA	TRIM11	TRUE
ENSG00000154370.16	KRAS.KIDNEY_UP.V1_DN	0.575938071371228	-0.600194959714093	1.17613303108532	ENST00000284551.11	ENST00000493030.6	NA	TRIM11	TRUE
ENSG00000154370.16	SINGH_KRAS_DEPENDENCY_SIGNATURE	0.516090768668683	-0.516131007532396	1.03222177620108	ENST00000284551.11	ENST00000493030.6	NA	TRIM11	TRUE
ENSG00000154370.16	HALLMARK_ADIPOGENESIS	0.776983150660279	-0.740693996023873	1.51767714668415	ENST00000284551.11	ENST00000493030.6	NA	TRIM11	TRUE
ENSG00000154370.16	PID_PS1_PATHWAY	0.529918377807982	-0.512397691525192	1.04231606933317	ENST00000284551.11	ENST00000493030.6	NA	TRIM11	FALSE
ENSG00000154370.16	ATF2_UP.V1_UP	0.709574871676101	-0.722888842302255	1.43246371397836	ENST00000284551.11	ENST00000493030.6	NA	TRIM11	TRUE
ENSG00000154370.16	KRAS.BREAST_UP.V1_DN	0.500231881587493	-0.52894410174218	1.02917598332967	ENST00000284551.11	ENST00000493030.6	NA	TRIM11	TRUE
ENSG00000154370.16	PKCA_DN.V1_UP	0.608841075980822	-0.633477296026069	1.24231837200689	ENST00000284551.11	ENST00000493030.6	NA	TRIM11	TRUE
ENSG00000154370.16	HALLMARK_DNA_REPAIR	0.596622754493899	-0.599529329770359	1.19615208426426	ENST00000284551.11	ENST00000493030.6	NA	TRIM11	TRUE
ENSG00000154370.16	HALLMARK_REACTIVE_OXYGEN_SPECIES_PATHWAY	0.756292783083021	-0.742082681644837	1.49837546472786	ENST00000284551.11	ENST00000493030.6	NA	TRIM11	TRUE
ENSG00000154370.16	KRAS.PROSTATE_UP.V1_UP	0.529091067036226	-0.562055374579613	1.09114644161584	ENST00000284551.11	ENST00000493030.6	NA	TRIM11	TRUE
ENSG00000154370.16	HALLMARK_OXIDATIVE_PHOSPHORYLATION	0.662674428135436	-0.615512651694692	1.27818707983013	ENST00000284551.11	ENST00000493030.6	NA	TRIM11	TRUE
ENSG00000154370.16	P53_DN.V2_DN	0.532343862929846	-0.529973158343811	1.06231702127366	ENST00000284551.11	ENST00000493030.6	NA	TRIM11	TRUE
ENSG00000154370.16	DCA_UP.V1_UP	0.603426207872019	-0.622036230358636	1.22546243823066	ENST00000284551.11	ENST00000493030.6	NA	TRIM11	TRUE
ENSG00000154370.16	ATF2_S_UP.V1_UP	0.602814158951435	-0.614608818837303	1.21742297778874	ENST00000284551.11	ENST00000493030.6	NA	TRIM11	TRUE
ENSG00000154370.16	HALLMARK_FATTY_ACID_METABOLISM	0.722298662036348	-0.687412361525108	1.40971102356146	ENST00000284551.11	ENST00000493030.6	NA	TRIM11	TRUE
ENSG00000154370.16	PID_MTOR_4PATHWAY	0.525240131688421	-0.53576009335285	1.06100022504127	ENST00000284551.11	ENST00000493030.6	NA	TRIM11	TRUE
ENSG00000154370.16	TBK1.DN.48HRS_DN	0.552442710025018	-0.511102324161899	1.06354503418692	ENST00000284551.11	ENST00000493030.6	NA	TRIM11	TRUE
ENSG00000154370.16	CAMP_UP.V1_UP	0.760798376604045	-0.754014890118513	1.51481326672256	ENST00000284551.11	ENST00000493030.6	NA	TRIM11	TRUE
ENSG00000173039.20	MTOR_UP.V1_DN	0.542194395870257	-0.550291737924402	1.09248613379466	ENST00000406246.8	ENST00000612991.4	NA	RELA	TRUE
ENSG00000173039.20	HALLMARK_ESTROGEN_RESPONSE_LATE	0.651661433498343	-0.528788074078451	1.18044950757679	ENST00000406246.8	ENST00000612991.4	NA	RELA	TRUE
ENSG00000173039.20	ESC_J1_UP_EARLY.V1_DN	0.615361402058302	-0.607459098311835	1.22282050037014	ENST00000406246.8	ENST00000612991.4	NA	RELA	TRUE
ENSG00000173039.20	SNF5_DN.V1_DN	0.521244508098441	-0.515091189836576	1.03633569793502	ENST00000406246.8	ENST00000612991.4	NA	RELA	TRUE
ENSG00000173039.20	ERBB2_UP.V1_UP	0.596363061908128	-0.515000967298143	1.11136402920627	ENST00000406246.8	ENST00000612991.4	NA	RELA	TRUE
ENSG00000173039.20	BCAT_BILD_ET_AL_UP	0.61351553873564	-0.563874995035088	1.17739053377073	ENST00000406246.8	ENST00000612991.4	NA	RELA	TRUE
ENSG00000173039.20	ESC_V6.5_UP_LATE.V1_DN	0.587881174065786	-0.638357255488552	1.22623842955434	ENST00000406246.8	ENST00000612991.4	NA	RELA	TRUE
ENSG00000173039.20	PTEN_DN.V2_UP	0.516091617183366	-0.50247118367598	1.01856280085935	ENST00000406246.8	ENST00000612991.4	NA	RELA	TRUE
ENSG00000173039.20	RAPA_EARLY_UP.V1_UP	0.581291958336685	-0.554044193718603	1.13533615205529	ENST00000406246.8	ENST00000612991.4	NA	RELA	TRUE
ENSG00000173039.20	KRAS.300_UP.V1_DN	0.503492711240774	-0.542740640849467	1.04623335209024	ENST00000406246.8	ENST00000612991.4	NA	RELA	FALSE
ENSG00000173039.20	SIRNA_EIF4GI_UP	0.68098147925623	-0.604347323339074	1.2853288025953	ENST00000406246.8	ENST00000612991.4	NA	RELA	TRUE
ENSG00000173039.20	ESC_J1_UP_EARLY.V1_UP	0.628398729295133	-0.620586663401488	1.24898539269662	ENST00000406246.8	ENST00000612991.4	NA	RELA	TRUE
ENSG00000173039.20	AKT_UP_MTOR_DN.V1_DN	0.568977441696507	-0.590033938924899	1.15901138062141	ENST00000406246.8	ENST00000612991.4	NA	RELA	TRUE
ENSG00000173039.20	RAPA_EARLY_UP.V1_DN	0.588977507621728	-0.662200957865469	1.2511784654872	ENST00000406246.8	ENST00000612991.4	NA	RELA	TRUE
ENSG00000173039.20	GCNP_SHH_UP_LATE.V1_DN	0.538031410235291	-0.642921294656693	1.18095270489198	ENST00000406246.8	ENST00000612991.4	NA	RELA	TRUE
ENSG00000173039.20	CYCLIN_D1_UP.V1_UP	0.513440749354225	-0.674599656645229	1.18804040599945	ENST00000406246.8	ENST00000612991.4	NA	RELA	TRUE
ENSG00000173039.20	KRAS.50_UP.V1_DN	0.507502287548164	-0.539520047823119	1.04702233537128	ENST00000406246.8	ENST00000612991.4	NA	RELA	FALSE
ENSG00000173039.20	ESC_J1_UP_LATE.V1_DN	0.502751114909867	-0.645176318393738	1.14792743330361	ENST00000406246.8	ENST00000612991.4	NA	RELA	TRUE
ENSG00000173039.20	WNT_UP.V1_UP	0.502811265112881	-0.591931313283642	1.09474257839652	ENST00000406246.8	ENST00000612991.4	NA	RELA	TRUE
ENSG00000173039.20	EIF4E_UP	0.569314529775224	-0.581906958850279	1.1512214886255	ENST00000406246.8	ENST00000612991.4	NA	RELA	TRUE
ENSG00000173039.20	HALLMARK_UV_RESPONSE_UP	0.553381584742516	-0.681017905501741	1.23439949024426	ENST00000406246.8	ENST00000612991.4	NA	RELA	TRUE
ENSG00000173039.20	PDGF_ERK_DN.V1_DN	0.564171656988037	-0.692994263457335	1.25716592044537	ENST00000406246.8	ENST00000612991.4	NA	RELA	TRUE
ENSG00000173039.20	AKT_UP_MTOR_DN.V1_UP	0.529852595244163	-0.58662265059157	1.11647524583573	ENST00000406246.8	ENST00000612991.4	NA	RELA	TRUE
ENSG00000173039.20	PID_P38_GAMMA_DELTA_PATHWAY	0.601504132602728	-0.542550507105664	1.14405463970839	ENST00000406246.8	ENST00000612991.4	NA	RELA	TRUE
ENSG00000173039.20	PRC2_SUZ12_UP.V1_DN	0.537163662942239	-0.540172636156053	1.07733629909829	ENST00000406246.8	ENST00000612991.4	NA	RELA	TRUE
ENSG00000173039.20	PID_HDAC_CLASSII_PATHWAY	0.517147428619758	-0.572572272630566	1.08971970125032	ENST00000406246.8	ENST00000612991.4	NA	RELA	TRUE
ENSG00000173039.20	CRX_DN.V1_UP	0.596381635135862	-0.594071035597942	1.1904526707338	ENST00000406246.8	ENST00000612991.4	NA	RELA	TRUE
ENSG00000173039.20	BCAT.100_UP.V1_UP	0.58375232339056	-0.522209793875253	1.10596211726581	ENST00000406246.8	ENST00000612991.4	NA	RELA	TRUE
ENSG00000173039.20	RB_DN.V1_UP	0.56665208036691	-0.588013617107326	1.15466569747424	ENST00000406246.8	ENST00000612991.4	NA	RELA	TRUE
ENSG00000173039.20	PID_ALPHA_SYNUCLEIN_PATHWAY	0.528656126062548	-0.533593563224125	1.06224968928667	ENST00000406246.8	ENST00000612991.4	NA	RELA	TRUE
ENSG00000173039.20	HALLMARK_P53_PATHWAY	0.543790820594993	-0.609228372194574	1.15301919278957	ENST00000406246.8	ENST00000612991.4	NA	RELA	TRUE
ENSG00000173039.20	HALLMARK_ADIPOGENESIS	0.663586399349273	-0.563608774588114	1.22719517393739	ENST00000406246.8	ENST00000612991.4	NA	RELA	TRUE
ENSG00000173039.20	ATF2_UP.V1_UP	0.519475546008449	-0.625799134083932	1.14527468009238	ENST00000406246.8	ENST00000612991.4	NA	RELA	TRUE
ENSG00000173039.20	HALLMARK_REACTIVE_OXYGEN_SPECIES_PATHWAY	0.593249266615346	-0.629263785230967	1.22251305184631	ENST00000406246.8	ENST00000612991.4	NA	RELA	TRUE
ENSG00000173039.20	DCA_UP.V1_UP	0.507384288546524	-0.528410576671639	1.03579486521816	ENST00000406246.8	ENST00000612991.4	NA	RELA	TRUE
ENSG00000173039.20	PID_MTOR_4PATHWAY	0.595937045720407	-0.508739830765818	1.10467687648622	ENST00000406246.8	ENST00000612991.4	NA	RELA	TRUE
ENSG00000173039.20	CAMP_UP.V1_UP	0.615499883868567	-0.665865809351654	1.28136569322022	ENST00000406246.8	ENST00000612991.4	NA	RELA	TRUE
