## Supplementary material for "An integrated, transcript-resolution atlas of prostate cancer progression unmasks associations with oncogenic pathways": Machine-readable data: Table_S7_BRCA1_Hallmark_network_edges.csv

from	to	shared_genes	similarity	weight
HALLMARK_MITOTIC_SPINDLE	HALLMARK_G2M_CHECKPOINT	39	0.10833333333333334	0.10833333333333334
HALLMARK_MITOTIC_SPINDLE	HALLMARK_E2F_TARGETS	19	0.05	0.05
HALLMARK_OXIDATIVE_PHOSPHORYLATION	HALLMARK_FATTY_ACID_METABOLISM	31	0.09480122324159021	0.09480122324159021
HALLMARK_OXIDATIVE_PHOSPHORYLATION	HALLMARK_ADIPOGENESIS	41	0.11420612813370473	0.11420612813370473
HALLMARK_UV_RESPONSE_UP	HALLMARK_APOPTOSIS	20	0.06688963210702341	0.06688963210702341
HALLMARK_UV_RESPONSE_UP	HALLMARK_TNFA_SIGNALING_VIA_NFKB	20	0.05917159763313609	0.05917159763313609
HALLMARK_XENOBIOTIC_METABOLISM	HALLMARK_FATTY_ACID_METABOLISM	25	0.07507507507507508	0.07507507507507508
HALLMARK_FATTY_ACID_METABOLISM	HALLMARK_ADIPOGENESIS	29	0.08814589665653495	0.08814589665653495
HALLMARK_FATTY_ACID_METABOLISM	HALLMARK_PEROXISOME	25	0.10548523206751055	0.10548523206751055
HALLMARK_P53_PATHWAY	HALLMARK_APOPTOSIS	21	0.061764705882352944	0.061764705882352944
HALLMARK_P53_PATHWAY	HALLMARK_TNFA_SIGNALING_VIA_NFKB	26	0.06951871657754011	0.06951871657754011
HALLMARK_G2M_CHECKPOINT	HALLMARK_E2F_TARGETS	73	0.22324159021406728	0.22324159021406728
HALLMARK_G2M_CHECKPOINT	HALLMARK_MYC_TARGETS_V1	29	0.07816711590296496	0.07816711590296496
HALLMARK_MYOGENESIS	HALLMARK_EPITHELIAL_MESENCHYMAL_TRANSITION	20	0.05263157894736842	0.05263157894736842
HALLMARK_UV_RESPONSE_DN	HALLMARK_EPITHELIAL_MESENCHYMAL_TRANSITION	20	0.06172839506172839	0.06172839506172839
HALLMARK_COAGULATION	HALLMARK_EPITHELIAL_MESENCHYMAL_TRANSITION	18	0.05625	0.05625
HALLMARK_GLYCOLYSIS	HALLMARK_HYPOXIA	65	0.19402985074626866	0.19402985074626866
HALLMARK_PEROXISOME	HALLMARK_BILE_ACID_METABOLISM	39	0.22033898305084745	0.22033898305084745
HALLMARK_E2F_TARGETS	HALLMARK_MYC_TARGETS_V1	35	0.0958904109589041	0.0958904109589041
HALLMARK_MYC_TARGETS_V2	HALLMARK_MYC_TARGETS_V1	18	0.075	0.075
HALLMARK_HYPOXIA	HALLMARK_TNFA_SIGNALING_VIA_NFKB	29	0.07816711590296496	0.07816711590296496
HALLMARK_APOPTOSIS	HALLMARK_TNFA_SIGNALING_VIA_NFKB	29	0.08734939759036145	0.08734939759036145
HALLMARK_APOPTOSIS	HALLMARK_EPITHELIAL_MESENCHYMAL_TRANSITION	18	0.052478134110787174	0.052478134110787174
HALLMARK_TNFA_SIGNALING_VIA_NFKB	HALLMARK_EPITHELIAL_MESENCHYMAL_TRANSITION	22	0.0582010582010582	0.0582010582010582
HALLMARK_EPITHELIAL_MESENCHYMAL_TRANSITION	HALLMARK_ANGIOGENESIS	12	0.05357142857142857	0.05357142857142857
