## Supplementary material for "An integrated, transcript-resolution atlas of prostate cancer progression unmasks associations with oncogenic pathways": Machine-readable data: Table_S7_BRCA1_Hallmark_network_nodes.csv

pathway	label	category	rho	P_value	fdr	neg_log10_fdr	gene_set_size	community	community_name	node_size	label_score	label_candidate	node_label
HALLMARK_MITOTIC_SPINDLE	MITOTIC_SPINDLE	Hallmark	0.578671140804428	7.703300014714219e-123	2.2254681703693296e-121	120.65257861280892	199	1	MITOTIC_SPINDLE	5.5	70.66345603642549	TRUE	MITOTIC_SPINDLE
HALLMARK_OXIDATIVE_PHOSPHORYLATION	OXIDATIVE_PHOSPHORYLATION	Hallmark	-0.46913153746164	1.2377762199983897e-75	1.37040903273065e-74	73.8631497874826	200	2	OXIDATIVE_PHOSPHORYLATION	4.322971081238115	35.14140396247845	TRUE	OXIDATIVE_PHOSPHORYLATION
HALLMARK_DNA_REPAIR	DNA_REPAIR	Hallmark	-0.466390804601043	1.16572942814703e-74	1.2729895806902501e-73	72.89517515099462	150	3		4.2986208344328425	34.48185895755237	TRUE	DNA_REPAIR
HALLMARK_REACTIVE_OXYGEN_SPECIES_PATHWAY	REACTIVE_OXYGEN_SPECIES_PATHWAY	Hallmark	-0.398799797988373	2.9250596957423e-53	2.07464863943927e-52	51.68305544443311	49	4		3.765011449798778	20.95049485572599	TRUE	REACTIVE_OXYGEN_SPECIES_PATHWAY
HALLMARK_PROTEIN_SECRETION	PROTEIN_SECRETION	Hallmark	0.361717884091101	1.8650030765989396e-43	1.06671374276979e-42	41.97195210973663	96	5		3.5207201698027344	15.455959380891958	TRUE	PROTEIN_SECRETION
HALLMARK_UV_RESPONSE_UP	UV_RESPONSE_UP	Hallmark	-0.342123834600889	8.99395198203705e-39	4.62264130400821e-38	37.33510980453589	158	6	UV_RESPONSE_UP	3.4040763546936765	13.016460324262273	TRUE	UV_RESPONSE_UP
HALLMARK_XENOBIOTIC_METABOLISM	XENOBIOTIC_METABOLISM	Hallmark	-0.303495654309627	1.7748146081289397e-30	7.44468503684414e-30	29.12815367127031	200	2	OXIDATIVE_PHOSPHORYLATION	3.1976232103322495	9.029252778155353	TRUE	XENOBIOTIC_METABOLISM
HALLMARK_FATTY_ACID_METABOLISM	FATTY_ACID_METABOLISM	Hallmark	-0.301810144295553	3.8366135982808594e-30	1.59295870118906e-29	28.79779548350722	158	2	OXIDATIVE_PHOSPHORYLATION	3.189312761790581	8.878062880088358	TRUE	FATTY_ACID_METABOLISM
HALLMARK_ADIPOGENESIS	ADIPOGENESIS	Hallmark	-0.299755185615099	9.753056087044759e-30	4.00777705389967e-29	28.39709644556251	200	2	OXIDATIVE_PHOSPHORYLATION	3.179232827770833	8.696155507812328	TRUE
HALLMARK_HEDGEHOG_SIGNALING	HEDGEHOG_SIGNALING	Hallmark	0.298174440365281	1.9888570354800299e-29	8.114813897376699e-29	28.090721435698395	36	7		3.1715256970011403	8.558022819420986	TRUE
HALLMARK_P53_PATHWAY	P53_PATHWAY	Hallmark	-0.291940736365056	3.16397230738662e-28	1.24859972094464e-27	26.903576766467214	200	6	UV_RESPONSE_UP	3.141662036736008	8.028302323111447	TRUE
HALLMARK_G2M_CHECKPOINT	G2M_CHECKPOINT	Hallmark	0.282221107981437	2.0644424557094997e-26	7.735053697640239e-26	25.111536667031466	200	1	MITOTIC_SPINDLE	3.0965817039862507	7.248904817627869	TRUE
HALLMARK_MYOGENESIS	MYOGENESIS	Hallmark	-0.263329761872149	4.36743601090743e-23	1.4832562554444898e-22	21.82878381140494	200	6	UV_RESPONSE_UP	3.014001190797145	5.887993817925854	TRUE
HALLMARK_UV_RESPONSE_DN	UV_RESPONSE_DN	Hallmark	0.258032806981821	3.35611161802638e-22	1.11142723549459e-21	20.954118965045613	144	6	UV_RESPONSE_UP	2.991998233201046	5.541038712269422	TRUE
HALLMARK_COAGULATION	COAGULATION	Hallmark	-0.240267719834543	2.23783493773074e-19	6.715225195394279e-19	18.17293941866508	138	6	UV_RESPONSE_UP	2.9220352343668514	4.481034288973341	TRUE
HALLMARK_CHOLESTEROL_HOMEOSTASIS	CHOLESTEROL_HOMEOSTASIS	Hallmark	-0.220711739813814	1.5991964425902099e-16	4.3325187806118697e-16	15.363259546029298	74	8		2.851355284951323	3.4863843126759284	TRUE
HALLMARK_GLYCOLYSIS	GLYCOLYSIS	Hallmark	-0.179763815496878	2.2313803754850098e-11	4.9180245053509194e-11	10.3082093116054	200	9		2.7241910843810784	1.9147410484886007	FALSE
HALLMARK_PEROXISOME	PEROXISOME	Hallmark	-0.179000604849839	2.7169430927450896e-11	5.96501536454815e-11	10.224388433346551	104	2	OXIDATIVE_PHOSPHORYLATION	2.7220824970316793	1.8913059737633886	FALSE
HALLMARK_E2F_TARGETS	E2F_TARGETS	Hallmark	0.173688173990012	1.0446097202690201e-10	2.23640316125607e-10	9.650449902518222	200	1	MITOTIC_SPINDLE	2.7076445723692824	1.7335896433595568	FALSE
HALLMARK_MYC_TARGETS_V2	MYC_TARGETS_V2	Hallmark	-0.171329711730891	1.87435569663877e-10	3.96758951692696e-10	9.401473265891616	58	1	MITOTIC_SPINDLE	2.7013813477742654	1.6665494610093263	FALSE
HALLMARK_HYPOXIA	HYPOXIA	Hallmark	-0.171322660256374	1.87761194241332e-10	3.97400334600432e-10	9.400771771561734	200	9		2.7013637010721503	1.6663517223821291	FALSE
HALLMARK_UNFOLDED_PROTEIN_RESPONSE	UNFOLDED_PROTEIN_RESPONSE	Hallmark	-0.167790529723802	4.43862042076407e-10	9.22546061894697e-10	9.035011940694883	113	10		2.6921626933005247	1.5693032113005287	FALSE
HALLMARK_ANDROGEN_RESPONSE	ANDROGEN_RESPONSE	Hallmark	0.165440867063192	7.78828947569036e-10	1.6013262863221502e-9	8.795520167199122	101	11		2.686138068715719	1.5069277191469783	FALSE
HALLMARK_MYC_TARGETS_V1	MYC_TARGETS_V1	Hallmark	-0.15603461526622	6.8285430834334205e-9	1.34089837071557e-8	7.87260413692096	200	1	MITOTIC_SPINDLE	2.662921310475697	1.2741274805069964	FALSE
HALLMARK_ESTROGEN_RESPONSE_LATE	ESTROGEN_RESPONSE_LATE	Hallmark	-0.15534290548558	7.97050731942121e-9	1.55991042970065e-8	7.806900338186274	200	12		2.6612684740738692	1.258046700322584	FALSE
HALLMARK_APOPTOSIS	APOPTOSIS	Hallmark	-0.134834804187689	5.73665131783624e-7	1.01689656269849e-6	5.99272322066025	161	6	UV_RESPONSE_UP	2.615631265313407	0.8415500652742601	FALSE
HALLMARK_KRAS_SIGNALING_DN	KRAS_SIGNALING_DN	Hallmark	-0.132077321421078	9.74535359574338e-7	1.70469686709388e-6	5.768352836995688	200	13		2.6099870324873815	0.793943511317466	FALSE
HALLMARK_INTERFERON_ALPHA_RESPONSE	INTERFERON_ALPHA_RESPONSE	Hallmark	-0.11404040453149	2.4080393003522e-5	3.85941058539955e-5	4.413479016326771	97	14		2.575903999027962	0.5266769546784636	FALSE
HALLMARK_PI3K_AKT_MTOR_SIGNALING	PI3K_AKT_MTOR_SIGNALING	Hallmark	0.0995565815075476	2.2960766707245e-4	3.4489747912324e-4	3.4623099799059274	105	15		2.551976511759893	0.3622877554738029	FALSE
HALLMARK_APICAL_JUNCTION	APICAL_JUNCTION	Hallmark	-0.0943645966268021	4.8124538505052e-4	7.0418820296671e-4	3.152311254797467	200	16		2.5441782232705394	0.3130671396389236	FALSE
HALLMARK_TNFA_SIGNALING_VIA_NFKB	TNFA_SIGNALING_VIA_NFKB	Hallmark	-0.0941863493171267	4.9331521764003e-4	7.2121867725226e-4	3.141933034968822	200	6	UV_RESPONSE_UP	2.543917150092895	0.3114625297993352	FALSE
HALLMARK_EPITHELIAL_MESENCHYMAL_TRANSITION	EPITHELIAL_MESENCHYMAL_TRANSITION	Hallmark	-0.0922185019436468	6.4666763841752e-4	9.3730387991945e-4	3.0281195852311544	200	6	UV_RESPONSE_UP	2.541054073431169	0.2941142086123352	FALSE
HALLMARK_TGF_BETA_SIGNALING	TGF_BETA_SIGNALING	Hallmark	0.0831022594348638	0.00212066452064258	0.00294683535501657	2.530644128284883	54	17		2.5285396441273624	0.22217621990857112	FALSE
HALLMARK_BILE_ACID_METABOLISM	BILE_ACID_METABOLISM	Hallmark	-0.0763373805278507	0.00477418157173124	0.00644476635019902	2.1907928230209968	112	2	OXIDATIVE_PHOSPHORYLATION	2.5199903879296026	0.17718677546557626	FALSE
HALLMARK_SPERMATOGENESIS	SPERMATOGENESIS	Hallmark	0.0714681144348525	0.00825609168793246	0.0109044477403214	1.9623963245285974	135	18		2.514244874671189	0.14888419790142932	FALSE
HALLMARK_APICAL_SURFACE	APICAL_SURFACE	Hallmark	-0.0613326755323227	0.0234483923602343	0.0297229567588595	1.5269079903291847	44	19		2.503289785540913	0.09996532607818115	FALSE
HALLMARK_ANGIOGENESIS	ANGIOGENESIS	Hallmark	-0.0579800190631059	0.032196386507613	0.0401668758838185	1.3961319456938062	36	6	UV_RESPONSE_UP	2.5	0.0865173709138516	FALSE
