## Supplementary material for "An integrated, transcript-resolution atlas of prostate cancer progression unmasks associations with oncogenic pathways": Machine-readable data: Table_S7_RELA_Hallmark_network_nodes.csv

pathway	label	category	rho	P_value	fdr	neg_log10_fdr	gene_set_size	community	community_name	node_size	label_score	label_candidate	node_label
HALLMARK_PEROXISOME	PEROXISOME	Hallmark	0.533859587885146	2.05802201175691e-101	2.88041088737132e-99	98.54054555620262	104	1	Lipid metabolism	5.5	53.75248008030958	TRUE	PEROXISOME
HALLMARK_ESTROGEN_RESPONSE_LATE	ESTROGEN_RESPONSE_LATE	Hallmark	0.504388022717834	5.5055632227701e-89	3.8759606416014794e-87	86.41162064163728	200	2		5.109090213349257	44.51688248986337	TRUE	ESTROGEN_RESPONSE_LATE
HALLMARK_ESTROGEN_RESPONSE_EARLY	ESTROGEN_RESPONSE_EARLY	Hallmark	0.497403338758964	3.24704584578968e-86	1.9769275660761096e-84	83.70400924279039	200	2		5.021825117579283	42.522271085141185	TRUE	ESTROGEN_RESPONSE_EARLY
HALLMARK_KRAS_SIGNALING_DN	KRAS_SIGNALING_DN	Hallmark	0.467586728280913	4.3923862588911394e-75	1.38141924149369e-73	72.85967449909262	200	3		4.672317093505571	34.76848638567889	TRUE	KRAS_SIGNALING_DN
HALLMARK_P53_PATHWAY	P53_PATHWAY	Hallmark	0.466763662430664	8.602372943627129e-75	2.6719837445589902e-73	72.57316618828848	200	4	DNA repair	4.663083059702986	34.57102883709265	TRUE	P53_PATHWAY
HALLMARK_CHOLESTEROL_HOMEOSTASIS	CHOLESTEROL_HOMEOSTASIS	Hallmark	0.441023736147931	4.69677939159388e-66	9.32718259054228e-65	64.0302495213299	74	5	CHOLESTEROL_HOMEOSTASIS	4.387748703593195	28.811286768467014	TRUE	CHOLESTEROL_HOMEOSTASIS
HALLMARK_UV_RESPONSE_UP	UV_RESPONSE_UP	Hallmark	0.433792578783084	9.86832321122434e-64	1.76514355606065e-62	61.75321996842364	158	4	DNA repair	4.314361066766858	27.331429648774005	TRUE	UV_RESPONSE_UP
HALLMARK_PI3K_AKT_MTOR_SIGNALING	PI3K_AKT_MTOR_SIGNALING	Hallmark	0.432912320326101	1.87556525277502e-63	3.2993794356528003e-62	61.4815677367934	105	5	CHOLESTEROL_HOMEOSTASIS	4.3056058377042845	27.155233895487164	TRUE	PI3K_AKT_MTOR_SIGNALING
HALLMARK_FATTY_ACID_METABOLISM	FATTY_ACID_METABOLISM	Hallmark	0.429031048332283	3.1119523259851e-62	5.1664879589724304e-61	60.28680457844119	158	1	Lipid metabolism	4.267099159278996	26.388398559580413	TRUE	FATTY_ACID_METABOLISM
HALLMARK_ADIPOGENESIS	ADIPOGENESIS	Hallmark	0.415736764552852	3.56942578937677e-58	4.9465060347457895e-57	56.30570145674624	200	1	Lipid metabolism	4.138789998912481	23.882996890974518	TRUE	ADIPOGENESIS
HALLMARK_XENOBIOTIC_METABOLISM	XENOBIOTIC_METABOLISM	Hallmark	0.411633978843659	5.87485740964595e-57	7.677966547651119e-56	55.114753784404364	200	1	Lipid metabolism	4.100406291882661	23.146591363344196	TRUE
HALLMARK_REACTIVE_OXYGEN_SPECIES_PATHWAY	REACTIVE_OXYGEN_SPECIES_PATHWAY	Hallmark	0.409720462329104	2.1406499817432998e-56	2.72665097384489e-55	54.564370450556474	49	6		4.082667684947084	22.808914569182715	TRUE
HALLMARK_GLYCOLYSIS	GLYCOLYSIS	Hallmark	0.408898403831207	3.72108379589354e-56	4.69883802119842e-55	54.32800952576066	200	5	CHOLESTEROL_HOMEOSTASIS	4.075049878807189	22.6649647872851	TRUE
HALLMARK_UNFOLDED_PROTEIN_RESPONSE	UNFOLDED_PROTEIN_RESPONSE	Hallmark	0.402633457793604	2.39172609121099e-54	2.7858533681777902e-53	52.55504174615582	113	5	CHOLESTEROL_HOMEOSTASIS	4.017907925885073	21.589724823758175	TRUE
HALLMARK_BILE_ACID_METABOLISM	BILE_ACID_METABOLISM	Hallmark	0.397304271317055	7.69980746750776e-53	8.343437271238361e-52	51.07865499487843	112	1	Lipid metabolism	3.970324645914169	20.704924142668297	TRUE
HALLMARK_APOPTOSIS	APOPTOSIS	Hallmark	0.340703419214214	1.90841945668669e-38	1.07878173399225e-37	36.96706641566143	161	4	DNA repair	3.5155145024215395	12.851103394659942	TRUE
HALLMARK_APICAL_JUNCTION	APICAL_JUNCTION	Hallmark	0.332713425917484	1.22187003342614e-36	6.41810620129491e-36	35.19259310084993	200	7		3.4583240267778654	11.948728942551169	TRUE
HALLMARK_APICAL_SURFACE	APICAL_SURFACE	Hallmark	0.327315305399408	1.8943203849367698e-35	9.443376631591999e-35	34.02487268893713	44	8		3.420688923889201	11.365220933898671	TRUE
HALLMARK_ANDROGEN_RESPONSE	ANDROGEN_RESPONSE	Hallmark	0.318683833899398	1.3536041631324799e-33	6.2273591213782e-33	32.2056960885205	101	9		3.3620576814865943	10.474662245522802	TRUE
HALLMARK_MYOGENESIS	MYOGENESIS	Hallmark	0.31318292569517	1.91327320583562e-32	8.36923019810799e-32	31.07731448658127	200	4	DNA repair	3.3256904507236285	9.933605880269823	TRUE
HALLMARK_NOTCH_SIGNALING	NOTCH_SIGNALING	Hallmark	0.307163898665878	3.25730027067045e-31	1.3471739876224699e-30	29.870576311489533	32	10		3.2867978229028445	9.364549458754228	TRUE
HALLMARK_HEME_METABOLISM	HEME_METABOLISM	Hallmark	0.300845192568784	5.95145684727534e-30	2.32496482798659e-29	28.633583612721072	200	11		3.24693010541179	8.792314084525035	TRUE
HALLMARK_OXIDATIVE_PHOSPHORYLATION	OXIDATIVE_PHOSPHORYLATION	Hallmark	0.299242494976382	1.22948140044954e-29	4.73644934727407e-29	28.324547102783363	200	1	Lipid metabolism	3.2369699978987185	8.651183730212948	TRUE
HALLMARK_TNFA_SIGNALING_VIA_NFKB	TNFA_SIGNALING_VIA_NFKB	Hallmark	0.296497077636029	4.21572490766392e-29	1.5893798669911299e-28	27.798772292583777	200	4	DNA repair	3.2200245125956775	8.413142451351188	TRUE
HALLMARK_COAGULATION	COAGULATION	Hallmark	0.289392676809556	9.61281286716391e-28	3.40971441865376e-27	26.46728199390973	138	12		3.177111180025108	7.81856521704911	TRUE
HALLMARK_MITOTIC_SPINDLE	MITOTIC_SPINDLE	Hallmark	-0.284912443015484	6.59924941953049e-27	2.25912718873617e-26	25.646059317635938	199	13	Cell cycle; MYC	3.150643543079856	7.459151769165021	TRUE
HALLMARK_HYPOXIA	HYPOXIA	Hallmark	0.262094057954153	7.05730770411142e-23	2.03165795005682e-22	21.692149408055013	200	5	CHOLESTEROL_HOMEOSTASIS	3.0232108076908815	5.805740079695109	TRUE
HALLMARK_DNA_REPAIR	DNA_REPAIR	Hallmark	0.262021092144078	7.259568830563e-23	2.08868675690154e-22	21.680126686850556	150	14		3.0228233208019692	5.800908324105383	TRUE
HALLMARK_MYC_TARGETS_V2	MYC_TARGETS_V2	Hallmark	0.247283690011499	1.82483895716893e-20	4.7196195660269894e-20	19.32609300709345	58	13	Cell cycle; MYC	2.946953875652923	4.881077231115866	TRUE
HALLMARK_PANCREAS_BETA_CELLS	PANCREAS_BETA_CELLS	Hallmark	0.234733709867724	1.52835787700104e-18	3.6371231688827e-18	17.439241991587476	40	15		2.8861415173352105	4.1819629459257754	TRUE
HALLMARK_WNT_BETA_CATENIN_SIGNALING	WNT_BETA_CATENIN_SIGNALING	Hallmark	0.229714283059917	8.369433494682069e-18	1.92344759039763e-17	16.715919642739646	42	10		2.8628291638447316	3.9229006305491976	TRUE
HALLMARK_IL2_STAT5_SIGNALING	IL2_STAT5_SIGNALING	Hallmark	0.225296297507452	3.6170649787733903e-17	8.10276066218015e-17	16.091366989012123	199	16	Inflammation; STAT signaling	2.842700113138218	3.7042414481324335	TRUE
HALLMARK_MTORC1_SIGNALING	MTORC1_SIGNALING	Hallmark	0.219054386103027	2.71494269761388e-16	5.83731788770277e-16	15.233786655307972	200	5	CHOLESTEROL_HOMEOSTASIS	2.8150606852709066	3.409853000875595	TRUE
HALLMARK_INTERFERON_ALPHA_RESPONSE	INTERFERON_ALPHA_RESPONSE	Hallmark	0.218145214038483	3.62297087351785e-16	7.75074397336837e-16	15.110656608716768	97	16	Inflammation; STAT signaling	2.8110922593318968	3.3683661048686115	TRUE
HALLMARK_G2M_CHECKPOINT	G2M_CHECKPOINT	Hallmark	-0.203947983962323	2.7784818700248103e-14	5.48175154970076e-14	13.261080651948498	200	13	Cell cycle; MYC	2.751481259367145	2.7647581168545456	TRUE
HALLMARK_INFLAMMATORY_RESPONSE	INFLAMMATORY_RESPONSE	Hallmark	0.203605293072305	3.07356067454183e-14	6.05474045290498e-14	13.217904468918467	200	16	Inflammation; STAT signaling	2.7500897104363418	2.751187653269643	TRUE
HALLMARK_IL6_JAK_STAT3_SIGNALING	IL6_JAK_STAT3_SIGNALING	Hallmark	0.199205413911651	1.10547798316723e-13	2.12296733989312e-13	12.673056687046108	87	16	Inflammation; STAT signaling	2.732529511847505	2.580994965645192	FALSE
HALLMARK_E2F_TARGETS	E2F_TARGETS	Hallmark	-0.193314344222483	5.86069132391567e-13	1.09038283131637e-12	11.962420995327513	200	13	Cell cycle; MYC	2.709626043601731	2.3646309469104683	FALSE
HALLMARK_KRAS_SIGNALING_UP	KRAS_SIGNALING_UP	Hallmark	0.189707982696126	1.58571727233856e-12	2.89880042552186e-12	11.537781683602628	200	4	DNA repair	2.6959401098591163	2.2385113679573276	FALSE
HALLMARK_INTERFERON_GAMMA_RESPONSE	INTERFERON_GAMMA_RESPONSE	Hallmark	0.180167023006945	2.0102463829283597e-11	3.5010636771738195e-11	10.455799990236475	200	16	Inflammation; STAT signaling	2.6610683272491134	1.927201731384309	FALSE
HALLMARK_TGF_BETA_SIGNALING	TGF_BETA_SIGNALING	Hallmark	0.18010486441262	2.0428820552920003e-11	3.5564917291445495e-11	10.44897819694534	54	17		2.6608484639241445	1.9252771822108778	FALSE
HALLMARK_PROTEIN_SECRETION	PROTEIN_SECRETION	Hallmark	0.166940375742593	5.44507471484419e-10	8.90652673708974e-10	9.050291624021	96	18		2.6157694257023376	1.5465349992733501	FALSE
HALLMARK_ALLOGRAFT_REJECTION	ALLOGRAFT_REJECTION	Hallmark	0.161737978832363	1.85877838585375e-9	2.9769265874192903e-9	8.526231875152343	200	16	Inflammation; STAT signaling	2.5988792160534615	1.4120974793899455	FALSE
HALLMARK_COMPLEMENT	COMPLEMENT	Hallmark	0.160664705059104	2.3829843079014e-9	3.7975974748945905e-9	8.420491070061477	200	12		2.595471237535208	1.385392281974044	FALSE
HALLMARK_MYC_TARGETS_V1	MYC_TARGETS_V1	Hallmark	0.141638793999698	1.48272939764058e-7	2.19132915557813e-7	6.659292382952956	200	13	Cell cycle; MYC	2.5387085971629855	0.967242557027063	FALSE
HALLMARK_EPITHELIAL_MESENCHYMAL_TRANSITION	EPITHELIAL_MESENCHYMAL_TRANSITION	Hallmark	0.127069954707681	2.48305716215692e-6	3.48125466362982e-6	5.458264205683319	200	4	DNA repair	2.5	0.7122287839419432	FALSE
