## Supplementary material for "An integrated, transcript-resolution atlas of prostate cancer progression unmasks associations with oncogenic pathways": Machine-readable data: Table_S7_RNF43_Hallmark_network_nodes.csv

pathway	label	category	rho	P_value	fdr	neg_log10_fdr	gene_set_size	community	community_name	node_size	label_score	label_candidate	node_label
HALLMARK_MITOTIC_SPINDLE	MITOTIC_SPINDLE	Hallmark	0.60000458617414	2.91743565584843e-134	5.0562168026618395e-133	132.29617431245885	199	1	Cell cycle; MYC	5.5	80.12161164289262	TRUE	MITOTIC_SPINDLE
HALLMARK_DNA_REPAIR	DNA_REPAIR	Hallmark	-0.552683000498495	5.1137569101337603e-110	6.5160058125861e-109	108.18601853695209	150	2		4.947385876832573	60.4034214611993	TRUE	DNA_REPAIR
HALLMARK_OXIDATIVE_PHOSPHORYLATION	OXIDATIVE_PHOSPHORYLATION	Hallmark	-0.506470950301873	7.98029203666177e-90	7.776634098416858e-89	88.10920833473098	200	3	Energy metabolism	4.487217598817121	45.12553921617628	TRUE	OXIDATIVE_PHOSPHORYLATION
HALLMARK_PROTEIN_SECRETION	PROTEIN_SECRETION	Hallmark	0.444530951062149	3.3494636159126605e-67	2.34022786052131e-66	65.63074185466283	96	4		3.972002427264785	29.550205967525436	TRUE	PROTEIN_SECRETION
HALLMARK_REACTIVE_OXYGEN_SPECIES_PATHWAY	REACTIVE_OXYGEN_SPECIES_PATHWAY	Hallmark	-0.429085440941815	2.99258740218513e-62	1.9097110888058803e-61	60.71903233014911	49	5		3.8594241396164053	26.3990325686976	TRUE	REACTIVE_OXYGEN_SPECIES_PATHWAY
HALLMARK_UV_RESPONSE_UP	UV_RESPONSE_UP	Hallmark	-0.394931379557894	3.54001169194971e-52	1.91914522744125e-51	50.716892159662706	158	6	DNA repair; Epithelial-to-Mesenchymal Transition	3.6301712068864482	20.319612554871206	TRUE	UV_RESPONSE_UP
HALLMARK_XENOBIOTIC_METABOLISM	XENOBIOTIC_METABOLISM	Hallmark	-0.337012503657233	1.32351093365165e-37	5.43864067132794e-37	36.26450963388837	200	3	Energy metabolism	3.2989169930387505	12.428438934522184	TRUE	XENOBIOTIC_METABOLISM
HALLMARK_FATTY_ACID_METABOLISM	FATTY_ACID_METABOLISM	Hallmark	-0.328298514687701	1.1545520093558299e-35	4.5644172955964695e-35	34.34061465766086	158	3	Energy metabolism	3.2548205738677782	11.469957754246394	TRUE	FATTY_ACID_METABOLISM
HALLMARK_UV_RESPONSE_DN	UV_RESPONSE_DN	Hallmark	0.327727564408862	1.53951425834299e-35	6.071981126708129e-35	34.216669587010344	144	6	DNA repair; Epithelial-to-Mesenchymal Transition	3.2519797047677934	11.409053945615103	TRUE
HALLMARK_HEDGEHOG_SIGNALING	HEDGEHOG_SIGNALING	Hallmark	0.326019021366909	3.62875888139457e-35	1.42116275923513e-34	33.84735618147443	36	7		3.243514898249142	11.22817395603788	TRUE
HALLMARK_P53_PATHWAY	P53_PATHWAY	Hallmark	-0.325336349167391	5.10362815176453e-35	1.99255897945641e-34	33.700588814688004	200	6	DNA repair; Epithelial-to-Mesenchymal Transition	3.2401509332685148	11.156473443424638	TRUE
HALLMARK_ADIPOGENESIS	ADIPOGENESIS	Hallmark	-0.31477271919037	8.949955895494139e-33	3.34054346163099e-32	31.476182873551434	200	3	Energy metabolism	3.189166686207848	10.08789248193032	TRUE
HALLMARK_G2M_CHECKPOINT	G2M_CHECKPOINT	Hallmark	0.267613600594805	8.112104666700761e-24	2.42948198585846e-23	22.61448631679907	200	1	Cell cycle; MYC	2.9860531635046716	6.179429912736005	TRUE
HALLMARK_MYOGENESIS	MYOGENESIS	Hallmark	-0.264041216865473	3.30926333643107e-23	9.75698036163016e-23	22.010684569135726	200	6	DNA repair; Epithelial-to-Mesenchymal Transition	2.972213793221925	5.935717495682414	TRUE
HALLMARK_MYC_TARGETS_V2	MYC_TARGETS_V2	Hallmark	-0.250357398912901	5.93445518081311e-21	1.64427329049582e-20	19.78402599781161	58	1	Cell cycle; MYC	2.921177915003521	5.063883758134863	TRUE
HALLMARK_COAGULATION	COAGULATION	Hallmark	-0.24265925914763	9.608040723947769e-20	2.56716208269155e-19	18.590546710449573	138	6	DNA repair; Epithelial-to-Mesenchymal Transition	2.8938229067636296	4.614739741838083	TRUE
HALLMARK_CHOLESTEROL_HOMEOSTASIS	CHOLESTEROL_HOMEOSTASIS	Hallmark	-0.23344384855281	2.37493873768063e-18	6.0805770610539e-18	17.216055203204387	74	8		2.862319028225897	4.114295529329797	TRUE
HALLMARK_UNFOLDED_PROTEIN_RESPONSE	UNFOLDED_PROTEIN_RESPONSE	Hallmark	-0.23082845341746	5.75805174487925e-18	1.45619723416319e-17	16.836779798163427	113	9		2.8536258888141393	3.979418929053249	TRUE
HALLMARK_GLYCOLYSIS	GLYCOLYSIS	Hallmark	-0.226746992644791	2.2444150386338702e-17	5.57375231918619e-17	16.25385233393643	200	10		2.8402649652052894	3.7750872870518184	TRUE
HALLMARK_ANDROGEN_RESPONSE	ANDROGEN_RESPONSE	Hallmark	0.208483038336361	7.184336234037061e-15	1.64517131804786e-14	13.783788870596199	101	11		2.7836501524404405	2.948703484357386	TRUE
HALLMARK_MYC_TARGETS_V1	MYC_TARGETS_V1	Hallmark	-0.208105853883757	8.049408893931711e-15	1.84074817370018e-14	13.735005621736676	200	1	Cell cycle; MYC	2.7825320214526204	2.9330930198571132	TRUE
HALLMARK_PEROXISOME	PEROXISOME	Hallmark	-0.186629721548612	3.65192680687296e-12	7.58497036333493e-12	11.120046111787632	104	3	Energy metabolism	2.722596135091536	2.134573322287989	FALSE
HALLMARK_HYPOXIA	HYPOXIA	Hallmark	-0.175651620868669	6.380935644889949e-11	1.26203281840437e-10	9.898929351378253	200	10		2.6946076652482924	1.7907885863094273	FALSE
HALLMARK_ESTROGEN_RESPONSE_LATE	ESTROGEN_RESPONSE_LATE	Hallmark	-0.163562201197822	1.2139131332089402e-9	2.27900643275065e-9	8.642254448973127	200	12		2.6658041889968196	1.4582898999693352	FALSE
HALLMARK_E2F_TARGETS	E2F_TARGETS	Hallmark	0.147037262977557	4.83881585658313e-8	8.4756482370246e-8	7.071827076016136	200	1	Cell cycle; MYC	2.6298093844096844	1.0756159414170476	FALSE
HALLMARK_TGF_BETA_SIGNALING	TGF_BETA_SIGNALING	Hallmark	0.128391384698846	1.94652256060416e-6	3.14382499903563e-6	5.502541636954652	54	13		2.5938407533904124	0.733209887942757	FALSE
HALLMARK_APOPTOSIS	APOPTOSIS	Hallmark	-0.122732730872137	5.42817932023694e-6	8.56926884105171e-6	5.067056231967464	161	6	DNA repair; Epithelial-to-Mesenchymal Transition	2.5838592589749476	0.6462302707175869	FALSE
HALLMARK_SPERMATOGENESIS	SPERMATOGENESIS	Hallmark	0.122507836158021	5.64885052901793e-6	8.90962686141966e-6	5.05014048400126	135	14		2.5834715434696185	0.6429260142692583	FALSE
HALLMARK_INTERFERON_ALPHA_RESPONSE	INTERFERON_ALPHA_RESPONSE	Hallmark	-0.12101033494427	7.35234041718486e-6	1.151630635169e-5	4.938686790730492	97	15		2.580916981584823	0.6212155567698817	FALSE
HALLMARK_PI3K_AKT_MTOR_SIGNALING	PI3K_AKT_MTOR_SIGNALING	Hallmark	0.120534934662925	7.98885948118832e-6	1.24910376345979e-5	4.9034014831421	105	16		2.580108228647048	0.614428663712354	FALSE
HALLMARK_KRAS_SIGNALING_DN	KRAS_SIGNALING_DN	Hallmark	-0.111059393198674	3.91978573225168e-5	5.89074575521909e-5	4.229829721023669	200	17		2.564669702567861	0.4894096118630982	FALSE
HALLMARK_TNFA_SIGNALING_VIA_NFKB	TNFA_SIGNALING_VIA_NFKB	Hallmark	-0.0981977954544044	2.7963788452815e-4	3.9998692522287e-4	3.3979542046629496	200	6	DNA repair; Epithelial-to-Mesenchymal Transition	2.5456027930323724	0.3489364383718891	FALSE
HALLMARK_APICAL_JUNCTION	APICAL_JUNCTION	Hallmark	-0.0806239611589851	0.00287449587976171	0.00382910057090964	2.4169032268052244	200	18		2.5231167240513437	0.20490082355514755	FALSE
HALLMARK_BILE_ACID_METABOLISM	BILE_ACID_METABOLISM	Hallmark	-0.0757505574153806	0.00510815681480379	0.00667744098028046	2.1753899418766824	112	3	Energy metabolism	2.5175811458731365	0.1736002626959299	FALSE
HALLMARK_EPITHELIAL_MESENCHYMAL_TRANSITION	EPITHELIAL_MESENCHYMAL_TRANSITION	Hallmark	-0.0691998645522664	0.0105465295201558	0.0134438688647293	1.8714757324121858	200	6	DNA repair; Epithelial-to-Mesenchymal Transition	2.510615314298047	0.1368005498107331	FALSE
HALLMARK_PANCREAS_BETA_CELLS	PANCREAS_BETA_CELLS	Hallmark	0.0580630124419895	0.0319500388877522	0.0390537531707285	1.4083372229131412	40	19		2.5	0.08683489622631611	FALSE
