## Supplementary material for "An integrated, transcript-resolution atlas of prostate cancer progression unmasks associations with oncogenic pathways": Machine-readable data: Table_S7_ROCK2_Hallmark_network_edges.csv

from	to	shared_genes	similarity	weight
HALLMARK_UV_RESPONSE_DN	HALLMARK_EPITHELIAL_MESENCHYMAL_TRANSITION	20	0.06172839506172839	0.06172839506172839
HALLMARK_NOTCH_SIGNALING	HALLMARK_WNT_BETA_CATENIN_SIGNALING	8	0.12121212121212122	0.12121212121212122
HALLMARK_EPITHELIAL_MESENCHYMAL_TRANSITION	HALLMARK_MYOGENESIS	20	0.05263157894736842	0.05263157894736842
HALLMARK_EPITHELIAL_MESENCHYMAL_TRANSITION	HALLMARK_APOPTOSIS	18	0.052478134110787174	0.052478134110787174
HALLMARK_EPITHELIAL_MESENCHYMAL_TRANSITION	HALLMARK_TNFA_SIGNALING_VIA_NFKB	22	0.0582010582010582	0.0582010582010582
HALLMARK_EPITHELIAL_MESENCHYMAL_TRANSITION	HALLMARK_COAGULATION	18	0.05625	0.05625
HALLMARK_EPITHELIAL_MESENCHYMAL_TRANSITION	HALLMARK_ANGIOGENESIS	12	0.05357142857142857	0.05357142857142857
HALLMARK_APOPTOSIS	HALLMARK_TNFA_SIGNALING_VIA_NFKB	29	0.08734939759036145	0.08734939759036145
HALLMARK_APOPTOSIS	HALLMARK_P53_PATHWAY	21	0.061764705882352944	0.061764705882352944
HALLMARK_APOPTOSIS	HALLMARK_IL6_JAK_STAT3_SIGNALING	12	0.05084745762711865	0.05084745762711865
HALLMARK_APOPTOSIS	HALLMARK_INTERFERON_GAMMA_RESPONSE	18	0.052478134110787174	0.052478134110787174
HALLMARK_APOPTOSIS	HALLMARK_ALLOGRAFT_REJECTION	18	0.052478134110787174	0.052478134110787174
HALLMARK_APOPTOSIS	HALLMARK_UV_RESPONSE_UP	20	0.06688963210702341	0.06688963210702341
HALLMARK_ESTROGEN_RESPONSE_EARLY	HALLMARK_ESTROGEN_RESPONSE_LATE	101	0.3377926421404682	0.3377926421404682
HALLMARK_IL2_STAT5_SIGNALING	HALLMARK_TNFA_SIGNALING_VIA_NFKB	21	0.05555555555555555	0.05555555555555555
HALLMARK_IL2_STAT5_SIGNALING	HALLMARK_INFLAMMATORY_RESPONSE	20	0.052770448548812667	0.052770448548812667
HALLMARK_IL2_STAT5_SIGNALING	HALLMARK_IL6_JAK_STAT3_SIGNALING	16	0.05925925925925926	0.05925925925925926
HALLMARK_IL2_STAT5_SIGNALING	HALLMARK_INTERFERON_GAMMA_RESPONSE	19	0.05	0.05
HALLMARK_KRAS_SIGNALING_UP	HALLMARK_TNFA_SIGNALING_VIA_NFKB	23	0.0610079575596817	0.0610079575596817
HALLMARK_TNFA_SIGNALING_VIA_NFKB	HALLMARK_HYPOXIA	29	0.07816711590296496	0.07816711590296496
HALLMARK_TNFA_SIGNALING_VIA_NFKB	HALLMARK_P53_PATHWAY	26	0.06951871657754011	0.06951871657754011
HALLMARK_TNFA_SIGNALING_VIA_NFKB	HALLMARK_INFLAMMATORY_RESPONSE	51	0.14613180515759314	0.14613180515759314
HALLMARK_TNFA_SIGNALING_VIA_NFKB	HALLMARK_IL6_JAK_STAT3_SIGNALING	18	0.06691449814126393	0.06691449814126393
HALLMARK_TNFA_SIGNALING_VIA_NFKB	HALLMARK_INTERFERON_GAMMA_RESPONSE	27	0.07238605898123325	0.07238605898123325
HALLMARK_TNFA_SIGNALING_VIA_NFKB	HALLMARK_UV_RESPONSE_UP	20	0.05917159763313609	0.05917159763313609
HALLMARK_HYPOXIA	HALLMARK_GLYCOLYSIS	65	0.19402985074626866	0.19402985074626866
HALLMARK_HYPOXIA	HALLMARK_MTORC1_SIGNALING	31	0.08401084010840108	0.08401084010840108
HALLMARK_PI3K_AKT_MTOR_SIGNALING	HALLMARK_MTORC1_SIGNALING	21	0.07394366197183098	0.07394366197183098
HALLMARK_INFLAMMATORY_RESPONSE	HALLMARK_IL6_JAK_STAT3_SIGNALING	23	0.08712121212121213	0.08712121212121213
HALLMARK_INFLAMMATORY_RESPONSE	HALLMARK_COMPLEMENT	21	0.055408970976253295	0.055408970976253295
HALLMARK_INFLAMMATORY_RESPONSE	HALLMARK_INTERFERON_GAMMA_RESPONSE	37	0.10192837465564739	0.10192837465564739
HALLMARK_INFLAMMATORY_RESPONSE	HALLMARK_ALLOGRAFT_REJECTION	37	0.10192837465564739	0.10192837465564739
HALLMARK_INFLAMMATORY_RESPONSE	HALLMARK_INTERFERON_ALPHA_RESPONSE	17	0.060714285714285714	0.060714285714285714
HALLMARK_IL6_JAK_STAT3_SIGNALING	HALLMARK_INTERFERON_GAMMA_RESPONSE	22	0.0830188679245283	0.0830188679245283
HALLMARK_IL6_JAK_STAT3_SIGNALING	HALLMARK_ALLOGRAFT_REJECTION	22	0.0830188679245283	0.0830188679245283
HALLMARK_E2F_TARGETS	HALLMARK_G2M_CHECKPOINT	73	0.22324159021406728	0.22324159021406728
HALLMARK_E2F_TARGETS	HALLMARK_MYC_TARGETS_V1	35	0.0958904109589041	0.0958904109589041
HALLMARK_COMPLEMENT	HALLMARK_INTERFERON_GAMMA_RESPONSE	23	0.0610079575596817	0.0610079575596817
HALLMARK_COMPLEMENT	HALLMARK_COAGULATION	57	0.20284697508896798	0.20284697508896798
HALLMARK_MYC_TARGETS_V2	HALLMARK_MYC_TARGETS_V1	18	0.075	0.075
HALLMARK_INTERFERON_GAMMA_RESPONSE	HALLMARK_ALLOGRAFT_REJECTION	37	0.10192837465564739	0.10192837465564739
HALLMARK_INTERFERON_GAMMA_RESPONSE	HALLMARK_INTERFERON_ALPHA_RESPONSE	73	0.32589285714285715	0.32589285714285715
HALLMARK_G2M_CHECKPOINT	HALLMARK_MYC_TARGETS_V1	29	0.07816711590296496	0.07816711590296496
HALLMARK_ADIPOGENESIS	HALLMARK_OXIDATIVE_PHOSPHORYLATION	41	0.11420612813370473	0.11420612813370473
HALLMARK_ADIPOGENESIS	HALLMARK_FATTY_ACID_METABOLISM	29	0.08814589665653495	0.08814589665653495
HALLMARK_BILE_ACID_METABOLISM	HALLMARK_PEROXISOME	39	0.22033898305084745	0.22033898305084745
HALLMARK_XENOBIOTIC_METABOLISM	HALLMARK_FATTY_ACID_METABOLISM	25	0.07507507507507508	0.07507507507507508
HALLMARK_CHOLESTEROL_HOMEOSTASIS	HALLMARK_MTORC1_SIGNALING	19	0.07450980392156863	0.07450980392156863
HALLMARK_PEROXISOME	HALLMARK_FATTY_ACID_METABOLISM	25	0.10548523206751055	0.10548523206751055
HALLMARK_OXIDATIVE_PHOSPHORYLATION	HALLMARK_FATTY_ACID_METABOLISM	31	0.09480122324159021	0.09480122324159021
HALLMARK_GLYCOLYSIS	HALLMARK_MTORC1_SIGNALING	27	0.07238605898123325	0.07238605898123325
HALLMARK_MTORC1_SIGNALING	HALLMARK_UNFOLDED_PROTEIN_RESPONSE	17	0.057432432432432436	0.057432432432432436
