## Supplementary material for "An integrated, transcript-resolution atlas of prostate cancer progression unmasks associations with oncogenic pathways": Machine-readable data: Table_S7_ROCK2_Hallmark_network_nodes.csv

pathway	label	category	rho	P_value	fdr	neg_log10_fdr	gene_set_size	community	community_name	node_size	label_score	label_candidate	node_label
HALLMARK_APICAL_JUNCTION	APICAL_JUNCTION	Hallmark	0.613936556996114	3.37657481073354e-142	1.4827384137633697e-140	139.8289354608932	200	1		5.5	86.85454012652467	TRUE	APICAL_JUNCTION
HALLMARK_TGF_BETA_SIGNALING	TGF_BETA_SIGNALING	Hallmark	0.604833441720043	5.73646269538307e-137	1.87462264640751e-135	134.72708614077695	54	2		5.3892845236788585	82.40332814903655	TRUE	TGF_BETA_SIGNALING
HALLMARK_UV_RESPONSE_DN	UV_RESPONSE_DN	Hallmark	0.574820385773014	7.235974019346019e-121	1.09852967718075e-119	118.95918820596081	144	3	DNA repair; Epithelial-to-Mesenchymal Transition	5.0471046157868455	69.05921028207759	TRUE	UV_RESPONSE_DN
HALLMARK_NOTCH_SIGNALING	NOTCH_SIGNALING	Hallmark	0.540877428904633	1.4759583930202e-104	1.3021199986639798e-103	102.8853489909167	32	4		4.69828546152721	56.15980423347568	TRUE	NOTCH_SIGNALING
HALLMARK_APICAL_SURFACE	APICAL_SURFACE	Hallmark	0.540510205328606	2.16499862949598e-104	1.8961955087059e-103	102.72211688642057	44	5		4.694743153813626	56.03174308399155	TRUE	APICAL_SURFACE
HALLMARK_EPITHELIAL_MESENCHYMAL_TRANSITION	EPITHELIAL_MESENCHYMAL_TRANSITION	Hallmark	0.535199052116825	5.23613384176185e-102	4.26490567728017e-101	100.37009056925372	200	3	DNA repair; Epithelial-to-Mesenchymal Transition	4.643701718113393	54.20548944988789	TRUE	EPITHELIAL_MESENCHYMAL_TRANSITION
HALLMARK_MYOGENESIS	MYOGENESIS	Hallmark	0.525511177057958	9.094973361312038e-98	6.586403095916139e-97	96.18135169345786	200	3	DNA repair; Epithelial-to-Mesenchymal Transition	4.552801695255004	50.99623448291254	TRUE	MYOGENESIS
HALLMARK_APOPTOSIS	APOPTOSIS	Hallmark	0.501123615439017	1.10594195632338e-87	6.222251909935989e-87	86.20605241031498	161	6	Inflammation; STAT signaling	4.336327247994392	43.57583923772681	TRUE	APOPTOSIS
HALLMARK_ESTROGEN_RESPONSE_EARLY	ESTROGEN_RESPONSE_EARLY	Hallmark	0.500002382730385	3.0761095880295397e-87	1.7131219059524002e-86	85.76621173148943	200	7		4.326782244368045	43.256205233079065	TRUE	ESTROGEN_RESPONSE_EARLY
HALLMARK_IL2_STAT5_SIGNALING	IL2_STAT5_SIGNALING	Hallmark	0.487340553462501	2.46549675846763e-82	1.2261169468427e-81	80.91146810490224	199	6	Inflammation; STAT signaling	4.221429220531116	39.77093445924123	TRUE	IL2_STAT5_SIGNALING
HALLMARK_WNT_BETA_CATENIN_SIGNALING	WNT_BETA_CATENIN_SIGNALING	Hallmark	0.483761376299042	5.51018315964746e-81	2.65969681778531e-80	79.57516786632652	42	4		4.192430105085151	38.826123979001	TRUE
HALLMARK_KRAS_SIGNALING_UP	KRAS_SIGNALING_UP	Hallmark	0.479094362398571	2.9965472960596204e-79	1.3852968352490398e-78	77.8584571579366	200	6	Inflammation; STAT signaling	4.155175683823517	37.62010812985506	TRUE
HALLMARK_TNFA_SIGNALING_VIA_NFKB	TNFA_SIGNALING_VIA_NFKB	Hallmark	0.473728363923424	2.74832225480555e-77	1.2179709954751999e-76	75.91436305378447	200	6	Inflammation; STAT signaling	4.1129868046056135	36.269085220430284	TRUE
HALLMARK_HYPOXIA	HYPOXIA	Hallmark	0.47360550468282	3.0450305257109e-77	1.3489523627770997e-76	75.87000338683539	200	8	HYPOXIA	4.112024153349656	36.238592192791614	TRUE
HALLMARK_PI3K_AKT_MTOR_SIGNALING	PI3K_AKT_MTOR_SIGNALING	Hallmark	0.455637325410149	6.35967171777697e-71	2.4659521793102097e-70	69.60801534966367	105	8	HYPOXIA	3.9761324511939065	31.9841752670814	TRUE
HALLMARK_KRAS_SIGNALING_DN	KRAS_SIGNALING_DN	Hallmark	0.4471114395452	4.70497044603627e-68	1.7240597868911402e-67	66.76344767779976	200	9		3.9144023519774604	30.102870005437133	TRUE
HALLMARK_HEDGEHOG_SIGNALING	HEDGEHOG_SIGNALING	Hallmark	0.416929624949273	1.56945515325684e-58	4.7806259892406904e-58	57.32051523186636	36	10		3.7094808229355065	24.100304727273166	TRUE
HALLMARK_ESTROGEN_RESPONSE_LATE	ESTROGEN_RESPONSE_LATE	Hallmark	0.412405362549414	3.48007345555031e-57	1.03605915672443e-56	55.984615446612494	200	7		3.6804903977462495	23.28375170036616	TRUE
HALLMARK_P53_PATHWAY	P53_PATHWAY	Hallmark	0.412362638542207	3.58260830003415e-57	1.06577211940215e-56	55.97233564508983	200	6	Inflammation; STAT signaling	3.6802239131855723	23.276139299848232	TRUE
HALLMARK_INFLAMMATORY_RESPONSE	INFLAMMATORY_RESPONSE	Hallmark	0.405839293658686	2.8730973746386598e-55	8.250789730324219e-55	54.083504480649175	200	6	Inflammation; STAT signaling	3.6392342976677825	22.135144570845846	TRUE
HALLMARK_IL6_JAK_STAT3_SIGNALING	IL6_JAK_STAT3_SIGNALING	Hallmark	0.389362321426743	1.21002115720532e-50	3.18866125966716e-50	49.496391614614424	87	6	Inflammation; STAT signaling	3.539689141777075	19.43587961066984	TRUE
HALLMARK_E2F_TARGETS	E2F_TARGETS	Hallmark	-0.370746987863126	9.98630634271086e-46	2.4064956909002097e-45	44.61861491163879	200	11	E2F_TARGETS	3.4338362760468484	16.683835091133904	TRUE
HALLMARK_COMPLEMENT	COMPLEMENT	Hallmark	0.35161211999166	5.33935647147043e-41	1.1846876324307198e-40	39.926396145345706	200	3	DNA repair; Epithelial-to-Mesenchymal Transition	3.33201021198322	14.160302999411524	TRUE
HALLMARK_MYC_TARGETS_V2	MYC_TARGETS_V2	Hallmark	-0.34895884354629	2.27951002115309e-40	4.999012862420129e-40	39.301115745809746	58	11	E2F_TARGETS	3.3184409721007455	13.833481783821023	TRUE
HALLMARK_PROTEIN_SECRETION	PROTEIN_SECRETION	Hallmark	0.348053344662233	3.72891187500905e-40	8.15670449371531e-40	39.08848527130489	96	12		3.3138266679949044	13.723192717927878	TRUE
HALLMARK_INTERFERON_GAMMA_RESPONSE	INTERFERON_GAMMA_RESPONSE	Hallmark	0.31585918922149	5.31091040686453e-33	1.02018964672545e-32	31.9913190881689	200	6	Inflammation; STAT signaling	3.1598107249136427	10.194301959788573	TRUE
HALLMARK_G2M_CHECKPOINT	G2M_CHECKPOINT	Hallmark	-0.310591142197433	6.53714945196811e-32	1.23136761526885e-31	30.909612272455583	200	11	E2F_TARGETS	3.136336553524591	9.685664131511004	TRUE
HALLMARK_ANDROGEN_RESPONSE	ANDROGEN_RESPONSE	Hallmark	0.307097271500049	3.35989185595647e-31	6.253072732557259e-31	30.20390651979773	101	13		3.12102199920406	9.35838235323225	TRUE
HALLMARK_COAGULATION	COAGULATION	Hallmark	0.304902786251674	9.28872486556847e-31	1.71590105972246e-30	29.765507757545222	138	3	DNA repair; Epithelial-to-Mesenchymal Transition	3.1115082866782897	9.156853862200418	TRUE
HALLMARK_ALLOGRAFT_REJECTION	ALLOGRAFT_REJECTION	Hallmark	0.294070318289843	1.23902080966185e-28	2.20177050146294e-28	27.65722795109658	200	6	Inflammation; STAT signaling	3.0657564056752875	8.206597258434458	TRUE
HALLMARK_ANGIOGENESIS	ANGIOGENESIS	Hallmark	0.285824089479689	4.4717912037019e-27	7.73595435002943e-27	26.111486101695068	36	3	DNA repair; Epithelial-to-Mesenchymal Transition	3.032212187806832	7.531327128537439	TRUE
HALLMARK_ADIPOGENESIS	ADIPOGENESIS	Hallmark	0.267140708910888	9.78351519624199e-24	1.59954804693061e-23	22.796002710126018	200	14	Lipid metabolism	2.960262724014351	6.146775497714723	TRUE
HALLMARK_BILE_ACID_METABOLISM	BILE_ACID_METABOLISM	Hallmark	0.25499556882922497	1.05811713817374e-21	1.66666614643964e-21	20.7781513859427	112	14	Lipid metabolism	2.916473235833796	5.348650948221087	TRUE
HALLMARK_XENOBIOTIC_METABOLISM	XENOBIOTIC_METABOLISM	Hallmark	0.251287521339002	4.21150081551931e-21	6.564469946277099e-21	20.182800335637037	200	14	Lipid metabolism	2.9035534941916845	5.1201247500182365	TRUE
HALLMARK_DNA_REPAIR	DNA_REPAIR	Hallmark	-0.244219333304489	5.50736970606845e-20	8.42986788262753e-20	19.074179231816	150	15		2.8794952545480217	4.7034337598912765	TRUE
HALLMARK_INTERFERON_ALPHA_RESPONSE	INTERFERON_ALPHA_RESPONSE	Hallmark	0.224539325030517	4.6337284231644604e-17	6.739933732434881e-17	16.171344373461615	97	6	Inflammation; STAT signaling	2.8165006963282986	3.667640923295601	TRUE
HALLMARK_MYC_TARGETS_V1	MYC_TARGETS_V1	Hallmark	-0.208029353162306	8.23696405800043e-15	1.15206651812539e-14	13.93852244485308	200	11	E2F_TARGETS	2.768046120770479	2.9299338452159427	TRUE
HALLMARK_CHOLESTEROL_HOMEOSTASIS	CHOLESTEROL_HOMEOSTASIS	Hallmark	0.182691275568997	1.0402289434008e-11	1.3819105574674799e-11	10.859520065250802	74	8	HYPOXIA	2.701228542739024	2.0064747245585624	FALSE
HALLMARK_UV_RESPONSE_UP	UV_RESPONSE_UP	Hallmark	0.178766182572918	2.8858209030049098e-11	3.80851603450778e-11	10.419244211612256	158	6	Inflammation; STAT signaling	2.6916740953632283	1.8841474092077426	FALSE
HALLMARK_PEROXISOME	PEROXISOME	Hallmark	0.15222131573617	1.58805856760822e-8	1.99209060810844e-8	7.700690912043552	104	14	Lipid metabolism	2.6326786400722635	1.1871943606629678	FALSE
HALLMARK_HEME_METABOLISM	HEME_METABOLISM	Hallmark	0.143997555365807	9.13627024298489e-8	1.13029008887188e-7	6.946810080562559	200	16		2.6163186360600528	1.0136320647058057	FALSE
HALLMARK_OXIDATIVE_PHOSPHORYLATION	OXIDATIVE_PHOSPHORYLATION	Hallmark	-0.137685966798516	3.27987545073333e-7	4.01302676874693e-7	6.396527943311189	200	14	Lipid metabolism	2.6043769370575793	0.8927754493188075	FALSE
HALLMARK_SPERMATOGENESIS	SPERMATOGENESIS	Hallmark	-0.12753496444518	2.27982207794132e-6	2.74215597624126e-6	5.5619078457922	135	17		2.586264806368093	0.7195649010903225	FALSE
HALLMARK_REACTIVE_OXYGEN_SPECIES_PATHWAY	REACTIVE_OXYGEN_SPECIES_PATHWAY	Hallmark	0.123136279014048	5.05271782671775e-6	6.02927911863433e-6	5.219734610499089	49	18		2.57883928860918	0.6521882178037017	FALSE
HALLMARK_FATTY_ACID_METABOLISM	FATTY_ACID_METABOLISM	Hallmark	0.0815172972307058	0.00257837695805129	0.00288044210825993	2.540540848892901	158	14	Lipid metabolism	2.5206979765356787	0.21102004400913257	FALSE
HALLMARK_GLYCOLYSIS	GLYCOLYSIS	Hallmark	0.0813587394988236	0.00262881098628506	0.00293575769934177	2.532279791460751	200	8	HYPOXIA	2.520518702932887	0.2099251259852454	FALSE
HALLMARK_MTORC1_SIGNALING	MTORC1_SIGNALING	Hallmark	-0.0634029976069366	0.0191451567259341	0.0208167803330981	1.6815864406130705	200	8	HYPOXIA	2.502057765803489	0.10892261380898113	FALSE
HALLMARK_UNFOLDED_PROTEIN_RESPONSE	UNFOLDED_PROTEIN_RESPONSE	Hallmark	-0.0611385402959578	0.0238919269783106	0.0258962511106739	1.5867631023199074	113	8	HYPOXIA	2.5	0.09915135565923434	FALSE
