## Supplementary material for "An integrated, transcript-resolution atlas of prostate cancer progression unmasks associations with oncogenic pathways": Machine-readable data: Table_S7_ROCK2_Hallmark_network_summary.csv

n_nodes	n_edges	category_mode	category_label	n_candidate_signatures	edge_metric	similarity_cutoff	min_shared_genes	significant_only	n_labels	label_fraction	label_candidate_abs_cor_cutoff	label_candidate_p_cutoff
48	52	HALLMARK	Hallmark	50	jaccard	0.05	0	TRUE	10	0.20833333333333334	0.2	0.05
