## Supplementary material for "An integrated, transcript-resolution atlas of prostate cancer progression unmasks associations with oncogenic pathways": Machine-readable data: Table_S7_TRIM11_Hallmark_network_nodes.csv

pathway	label	category	rho	P_value	fdr	neg_log10_fdr	gene_set_size	community	community_name	node_size	label_score	label_candidate	node_label
HALLMARK_PEROXISOME	PEROXISOME	Hallmark	0.609747405572277	9.046574390203129e-140	7.96506662475779e-138	137.09881058713924	104	1	Energy metabolism	5.5	84.78142304584664	TRUE	PEROXISOME
HALLMARK_FATTY_ACID_METABOLISM	FATTY_ACID_METABOLISM	Hallmark	0.56811667055846	1.7064738040731498e-117	7.003320646856269e-116	115.15469598903508	158	1	Energy metabolism	5.008521297409974	66.33779078866402	TRUE	FATTY_ACID_METABOLISM
HALLMARK_CHOLESTEROL_HOMEOSTASIS	CHOLESTEROL_HOMEOSTASIS	Hallmark	0.556874184239225	5.21324875639153e-112	1.82049134007987e-110	109.73981138262648	74	2	Cholesterol homeostasis; mTOR signalling	4.8872450231208155	61.970569452634294	TRUE	CHOLESTEROL_HOMEOSTASIS
HALLMARK_OXIDATIVE_PHOSPHORYLATION	OXIDATIVE_PHOSPHORYLATION	Hallmark	0.541387352080216	8.66351093217223e-105	2.4583936918191497e-103	102.60934856713976	200	1	Energy metabolism	4.727545227635578	56.338016335815155	TRUE	OXIDATIVE_PHOSPHORYLATION
HALLMARK_ESTROGEN_RESPONSE_LATE	ESTROGEN_RESPONSE_LATE	Hallmark	0.539150718454549	8.904982505555129e-104	2.44974185920244e-102	101.61087967687239	200	3		4.705182685161091	55.55967936699144	TRUE	ESTROGEN_RESPONSE_LATE
HALLMARK_REACTIVE_OXYGEN_SPECIES_PATHWAY	REACTIVE_OXYGEN_SPECIES_PATHWAY	Hallmark	0.526108539361267	5.0272891961363196e-98	1.17114502294608e-96	95.9313893228905	49	4		4.577980079739556	51.18965912005826	TRUE	REACTIVE_OXYGEN_SPECIES_PATHWAY
HALLMARK_ADIPOGENESIS	ADIPOGENESIS	Hallmark	0.516436055325207	6.422316441287259e-94	1.3326401452003598e-92	91.87528710793988	200	1	Energy metabolism	4.487136229774031	48.12786808490783	TRUE	ADIPOGENESIS
HALLMARK_BILE_ACID_METABOLISM	BILE_ACID_METABOLISM	Hallmark	0.484104928274389	4.0959004610518898e-81	5.94336981399228e-80	79.22596724581796	112	1	Energy metabolism	4.203831506464801	38.91605783084572	TRUE	BILE_ACID_METABOLISM
HALLMARK_GLYCOLYSIS	GLYCOLYSIS	Hallmark	0.482910213104328	1.1473144359796001e-80	1.64982219140251e-79	78.78256285909144	200	2	Cholesterol homeostasis; mTOR signalling	4.193900651805032	38.60399577979142	TRUE	GLYCOLYSIS
HALLMARK_UNFOLDED_PROTEIN_RESPONSE	UNFOLDED_PROTEIN_RESPONSE	Hallmark	0.482146380516947	2.21184106311635e-80	3.1573334639283804e-79	78.50067954737733	113	2	Cholesterol homeostasis; mTOR signalling	4.187587357928277	38.405488588330115	TRUE
HALLMARK_UV_RESPONSE_UP	UV_RESPONSE_UP	Hallmark	0.480096340630984	1.2772966754032e-79	1.7841523740323798e-78	77.74856805782113	158	5	DNA repair; Inflammation	4.170742441381858	37.8765806143766	TRUE
HALLMARK_XENOBIOTIC_METABOLISM	XENOBIOTIC_METABOLISM	Hallmark	0.449938074960509	5.37481044192024e-69	5.64138305421745e-68	67.24861441034643	200	1	Energy metabolism	3.9355767174313403	30.717108981543472	TRUE
HALLMARK_ESTROGEN_RESPONSE_EARLY	ESTROGEN_RESPONSE_EARLY	Hallmark	0.446077235474109	1.0353092191104e-67	1.04934832277404e-66	65.97908032729862	200	3		3.9071431726993024	29.880452356566316	TRUE
HALLMARK_DNA_REPAIR	DNA_REPAIR	Hallmark	0.43791745967158	4.74620120343593e-65	4.5197627616347e-64	63.3448843603251	150	6		3.8481455216239713	28.168451092927608	TRUE
HALLMARK_MITOTIC_SPINDLE	MITOTIC_SPINDLE	Hallmark	-0.432100469312957	3.38546298483271e-63	3.05971995516267e-62	61.51431832106521	199	7	Cell cycle; MYC	3.807146637027436	26.99348135021031	TRUE
HALLMARK_KRAS_SIGNALING_DN	KRAS_SIGNALING_DN	Hallmark	0.39203808046674	2.2363325368958e-51	1.48792352312783e-50	49.82741939025326	200	8		3.5453970960223753	19.85691053135965	TRUE
HALLMARK_P53_PATHWAY	P53_PATHWAY	Hallmark	0.384417528346117	2.6308179407891597e-49	1.65717472225073e-48	47.78063169984318	200	5	DNA repair; Inflammation	3.4995555308927937	18.674968623920094	TRUE
HALLMARK_MYC_TARGETS_V2	MYC_TARGETS_V2	Hallmark	0.379316130900696	5.96823446720036e-48	3.61676861881574e-47	46.44167927414847	58	7	Cell cycle; MYC	3.469567235030219	17.912883427210616	TRUE
HALLMARK_ANDROGEN_RESPONSE	ANDROGEN_RESPONSE	Hallmark	0.378023152873198	1.3051210206158701e-47	7.842781637741271e-47	46.10552987664415	101	9		3.4620385526118307	17.723369510819133	TRUE	ANDROGEN_RESPONSE
HALLMARK_PI3K_AKT_MTOR_SIGNALING	PI3K_AKT_MTOR_SIGNALING	Hallmark	0.366422969181199	1.24793479673145e-44	6.91045860800374e-44	43.16049313000405	105	2	Cholesterol homeostasis; mTOR signalling	3.3960790520428863	16.087363724373965	TRUE
HALLMARK_MYC_TARGETS_V1	MYC_TARGETS_V1	Hallmark	0.278396222395656	1.0218704918192699e-25	3.1918120723402496e-25	24.49596268697929	200	7	Cell cycle; MYC	2.978052652956255	6.9572897884150535	TRUE
HALLMARK_HEME_METABOLISM	HEME_METABOLISM	Hallmark	0.273061392864916	9.12064835318314e-25	2.75359553667346e-24	23.560099850967582	200	10		2.957092287916738	6.56438886356845	TRUE
HALLMARK_PANCREAS_BETA_CELLS	PANCREAS_BETA_CELLS	Hallmark	0.26547032054518	1.89052001584543e-23	5.46617021865431e-23	22.262316848334677	40	11		2.928026056808352	6.032393251531813	TRUE
HALLMARK_MTORC1_SIGNALING	MTORC1_SIGNALING	Hallmark	0.260959274041974	1.09410106677911e-22	3.08102368544689e-22	21.5113049630205	200	2	Cholesterol homeostasis; mTOR signalling	2.9112057679161403	5.730911627348113	TRUE
HALLMARK_APOPTOSIS	APOPTOSIS	Hallmark	0.260083457844758	1.53244484787866e-22	4.294757678977059e-22	21.367061335127726	161	5	DNA repair; Inflammation	2.907975167256602	5.673620538886997	TRUE
HALLMARK_MYOGENESIS	MYOGENESIS	Hallmark	0.252159855447061	3.0492158190761e-21	8.17577100626954e-21	20.087471281116684	200	12		2.8793164006073075	5.173264146897656	TRUE
HALLMARK_COAGULATION	COAGULATION	Hallmark	0.245867319286296	3.0463295948756797e-20	7.89506150261769e-20	19.102644482483623	138	13		2.8572593978011938	4.798401458737261	TRUE
HALLMARK_APICAL_SURFACE	APICAL_SURFACE	Hallmark	0.238706388779595	3.8672027870922997e-19	9.6248553957175e-19	18.016605786631274	44	14		2.832935568885071	4.395205983038246	TRUE
HALLMARK_NOTCH_SIGNALING	NOTCH_SIGNALING	Hallmark	0.212665872832122	2.0065390238278504e-15	4.37281116048837e-15	14.359239277223788	32	15		2.7510221365201533	3.125667807418798	TRUE
HALLMARK_TNFA_SIGNALING_VIA_NFKB	TNFA_SIGNALING_VIA_NFKB	Hallmark	0.2049090190969	2.09153480840929e-14	4.39368640910233e-14	13.357170943240838	200	5	DNA repair; Inflammation	2.728578977900528	2.803060078730602	TRUE
HALLMARK_APICAL_JUNCTION	APICAL_JUNCTION	Hallmark	0.194451706136399	4.2644328557234997e-13	8.50562233699917e-13	12.07029390455152	200	16		2.6997570058614935	2.405394579101357	FALSE
HALLMARK_INTERFERON_ALPHA_RESPONSE	INTERFERON_ALPHA_RESPONSE	Hallmark	0.190797593281889	1.1762816570899299e-12	2.30673074765934e-12	11.637003095392261	97	5	DNA repair; Inflammation	2.690052663324558	2.2761177283319056	FALSE
HALLMARK_UV_RESPONSE_DN	UV_RESPONSE_DN	Hallmark	-0.171540776797472	1.77940084571577e-10	3.2059878813209005e-10	9.494038123617996	144	17		2.642057031542974	1.6724756071724678	FALSE
HALLMARK_G2M_CHECKPOINT	G2M_CHECKPOINT	Hallmark	-0.164400252843081	9.9650615117203e-10	1.74200144758526e-9	8.758951488433965	200	7	Cell cycle; MYC	2.625593417842072	1.4798521666302196	FALSE
HALLMARK_ALLOGRAFT_REJECTION	ALLOGRAFT_REJECTION	Hallmark	0.163172122828289	1.3302418343069202e-9	2.31157700323676e-9	8.636091634770223	200	5	DNA repair; Inflammation	2.622841746034622	1.4483270860939303	FALSE
HALLMARK_PROTEIN_SECRETION	PROTEIN_SECRETION	Hallmark	0.145366794920472	6.87278676450806e-8	1.10834097978869e-7	6.955326608868288	96	18		2.585197929940062	1.0412430371770391	FALSE
HALLMARK_INTERFERON_GAMMA_RESPONSE	INTERFERON_GAMMA_RESPONSE	Hallmark	0.13712393967908099	3.66529805865681e-7	5.71741578085403e-7	6.242800223954227	200	5	DNA repair; Inflammation	2.5692395944304134	0.8825146885612979	FALSE
HALLMARK_IL2_STAT5_SIGNALING	IL2_STAT5_SIGNALING	Hallmark	0.132086550392884	9.72825659586249e-7	1.48717865192624e-6	5.827636857378961	199	5	DNA repair; Inflammation	2.559941249224681	0.794099715663339	FALSE
HALLMARK_ANGIOGENESIS	ANGIOGENESIS	Hallmark	-0.12769479611212	2.21372660221306e-6	3.32499104432618e-6	5.478209520106729	36	19		2.5521151829869995	0.7220982399043032	FALSE
HALLMARK_E2F_TARGETS	E2F_TARGETS	Hallmark	-0.123933281095705	4.38288188763415e-6	6.48051857033494e-6	5.18839024054546	200	7	Cell cycle; MYC	2.545624148551887	0.6640642929499521	FALSE
HALLMARK_WNT_BETA_CATENIN_SIGNALING	WNT_BETA_CATENIN_SIGNALING	Hallmark	0.113906605367428	2.46191562716723e-5	3.50547568021988e-5	4.45525304152683	42	15		2.5292041960501215	0.5249644288346965	FALSE
HALLMARK_INFLAMMATORY_RESPONSE	INFLAMMATORY_RESPONSE	Hallmark	0.113058560954466	2.83096870101461e-5	4.018746937675e-5	4.395909340668276	200	5	DNA repair; Inflammation	2.527875085004221	0.5141976763548536	FALSE
HALLMARK_HYPOXIA	HYPOXIA	Hallmark	0.111773410550155	3.49185531270762e-5	4.93617468654858e-5	4.306609479432332	200	2	Cholesterol homeostasis; mTOR signalling	2.525875050792519	0.4981678046706248	FALSE
HALLMARK_IL6_JAK_STAT3_SIGNALING	IL6_JAK_STAT3_SIGNALING	Hallmark	0.104211827467861	1.147029475749e-4	1.5782212706824e-4	3.8018321076541266	87	5	DNA repair; Inflammation	2.514569635544652	0.4106389341949641	FALSE
HALLMARK_SPERMATOGENESIS	SPERMATOGENESIS	Hallmark	0.0986194507329916	2.6311402461734e-4	3.5451216525935e-4	3.4503688571964126	135	20		2.5066979712963273	0.35304343265450105	FALSE
HALLMARK_HEDGEHOG_SIGNALING	HEDGEHOG_SIGNALING	Hallmark	-0.0950474595069126	4.3750624416636e-4	5.8207136366462e-4	3.2350237663024	36	21		2.501874922938256	0.3192659129365765	FALSE
HALLMARK_KRAS_SIGNALING_UP	KRAS_SIGNALING_UP	Hallmark	0.0940444007888395	5.0312816344983e-4	6.6692673692523e-4	3.1759218714757353	200	5	DNA repair; Inflammation	2.500551227582029	0.31018865700356446	FALSE
HALLMARK_COMPLEMENT	COMPLEMENT	Hallmark	0.0936239927832994	5.332679413702e-4	7.0581353252713e-4	3.151310019190108	200	13		2.5	0.3064364331478807	FALSE
