## Supplementary material for "An integrated, transcript-resolution atlas of prostate cancer progression unmasks associations with oncogenic pathways": Machine-readable data: Table_S7_WNT2B_Hallmark_network_nodes.csv

pathway	label	category	rho	P_value	fdr	neg_log10_fdr	gene_set_size	community	community_name	node_size	label_score	label_candidate	node_label
HALLMARK_ESTROGEN_RESPONSE_EARLY	ESTROGEN_RESPONSE_EARLY	Hallmark	0.564695862395763	8.38322167304633e-116	3.1976014428061597e-114	113.49517566878767	200	1		5.5	64.98327369508073	TRUE	ESTROGEN_RESPONSE_EARLY
HALLMARK_APICAL_JUNCTION	APICAL_JUNCTION	Hallmark	0.552874150833816	4.15452931995174e-110	1.14739477209045e-108	107.94028713323817	200	2		5.351080871578358	60.474191861136056	TRUE	APICAL_JUNCTION
HALLMARK_NOTCH_SIGNALING	NOTCH_SIGNALING	Hallmark	0.537227038771459	6.514884862217989e-103	1.23578782510647e-101	100.90805608773863	32	3		5.162556167355502	54.89713228310706	TRUE	NOTCH_SIGNALING
HALLMARK_APICAL_SURFACE	APICAL_SURFACE	Hallmark	0.518619745153538	7.801587214450168e-95	1.0094650417813401e-93	92.99590871626897	44	4		4.950442083884287	48.80617208616222	TRUE	APICAL_SURFACE
HALLMARK_TGF_BETA_SIGNALING	TGF_BETA_SIGNALING	Hallmark	0.510031375133156	2.84925425799728e-91	3.21950151442407e-90	89.49221136628366	54	5		4.856512646367426	46.180927954821634	TRUE	TGF_BETA_SIGNALING
HALLMARK_ESTROGEN_RESPONSE_LATE	ESTROGEN_RESPONSE_LATE	Hallmark	0.500969337185273	1.2733878690307e-87	1.25200436157426e-86	85.90239415818283	200	1		4.76027445069488	43.531750238687486	TRUE	ESTROGEN_RESPONSE_LATE
HALLMARK_MYOGENESIS	MYOGENESIS	Hallmark	0.487254907280411	2.65691946774667e-82	2.1353827705774597e-81	80.67052426572103	200	6	Epithelial-to-Mesenchymal Transition	4.620015019850376	39.74812194344659	TRUE	MYOGENESIS
HALLMARK_UV_RESPONSE_DN	UV_RESPONSE_DN	Hallmark	0.479785689208067	1.66433094766846e-79	1.2158025824827e-78	77.91513693846696	144	6	Epithelial-to-Mesenchymal Transition	4.5461467726996485	37.7969218108591	TRUE	UV_RESPONSE_DN
HALLMARK_KRAS_SIGNALING_DN	KRAS_SIGNALING_DN	Hallmark	0.476733751300416	2.20926207703555e-78	1.5600276736936398e-77	76.80686769752641	200	7		4.5164355573690145	37.02111832439874	TRUE	KRAS_SIGNALING_DN
HALLMARK_APOPTOSIS	APOPTOSIS	Hallmark	0.457199056552006	1.85777797479668e-71	1.05196228650237e-70	69.97799982962857	161	8	Inflammation; STAT signaling	4.333362747809335	32.33814929916967	TRUE	APOPTOSIS
HALLMARK_EPITHELIAL_MESENCHYMAL_TRANSITION	EPITHELIAL_MESENCHYMAL_TRANSITION	Hallmark	0.444897930199966	2.53628408744533e-67	1.27759764829301e-66	65.8936058962859	200	6	Epithelial-to-Mesenchymal Transition	4.223865611945769	29.62833451564814	TRUE
HALLMARK_PI3K_AKT_MTOR_SIGNALING	PI3K_AKT_MTOR_SIGNALING	Hallmark	0.443204832762288	9.12398698425825e-67	4.51826420576533e-66	65.34502837727774	105	9		4.209158982734473	29.269165314717377	TRUE
HALLMARK_WNT_BETA_CATENIN_SIGNALING	WNT_BETA_CATENIN_SIGNALING	Hallmark	0.436519594324346	1.33354163829718e-64	6.18773183904109e-64	63.208468515811106	42	3		4.151880671863956	27.882686214915	TRUE
HALLMARK_IL2_STAT5_SIGNALING	IL2_STAT5_SIGNALING	Hallmark	0.426812289396713	1.5250295193945201e-61	6.506471583231681e-61	60.186654462638394	199	8	Inflammation; STAT signaling	4.070869880707508	25.957324243621755	TRUE
HALLMARK_KRAS_SIGNALING_UP	KRAS_SIGNALING_UP	Hallmark	0.424837921253167	6.21115790611984e-61	2.60348379957034e-60	59.58444512041928	200	8	Inflammation; STAT signaling	4.054725454082794	25.578143410420644	TRUE
HALLMARK_TNFA_SIGNALING_VIA_NFKB	TNFA_SIGNALING_VIA_NFKB	Hallmark	0.414131959760827	1.07253455540968e-57	4.10974464785582e-57	56.38618516145053	200	8	Inflammation; STAT signaling	3.9689843843012116	23.592927417840503	TRUE
HALLMARK_PROTEIN_SECRETION	PROTEIN_SECRETION	Hallmark	0.412637690557683	2.97152718395076e-57	1.12379965520713e-56	55.94931110548695	96	10		3.957272375459312	23.325179107563336	TRUE
HALLMARK_ANDROGEN_RESPONSE	ANDROGEN_RESPONSE	Hallmark	0.409722780879443	2.13730971837573e-56	7.892745759123229e-56	55.10277188644944	101	11		3.9345777917845863	22.809321516008946	TRUE
HALLMARK_ADIPOGENESIS	ADIPOGENESIS	Hallmark	0.407763596154471	7.962409007407999e-56	2.89325019063139e-55	54.53861400958999	200	12	Lipid metabolism	3.919453474027992	22.46734824623073	TRUE
HALLMARK_BILE_ACID_METABOLISM	BILE_ACID_METABOLISM	Hallmark	0.38130194086837	1.7822125406054898e-48	5.3746352950013597e-48	47.269651000201605	112	12	Lipid metabolism	3.7245823026336966	18.20680181905517	TRUE
HALLMARK_P53_PATHWAY	P53_PATHWAY	Hallmark	0.365352236201903	2.31845309897179e-44	6.305919585543439e-44	43.20025157177039	200	8	Inflammation; STAT signaling	3.615487149382065	15.942072371920702	TRUE
HALLMARK_E2F_TARGETS	E2F_TARGETS	Hallmark	-0.364033595460413	4.955477772222309e-44	1.3389165831269796e-43	42.87324647946009	200	13	Cell cycle	3.6067205804356965	15.764443714727392	TRUE
HALLMARK_INFLAMMATORY_RESPONSE	INFLAMMATORY_RESPONSE	Hallmark	0.361984437892434	1.6020145409607497e-43	4.2784530047096894e-43	42.368713234016475	200	8	Inflammation; STAT signaling	3.593194719261279	15.491244758171298	TRUE
HALLMARK_HEDGEHOG_SIGNALING	HEDGEHOG_SIGNALING	Hallmark	0.342841600849441	6.14048320652193e-39	1.47547999346864e-38	37.8310666748696	36	14		3.471546487015199	13.10059380979191	TRUE
HALLMARK_HYPOXIA	HYPOXIA	Hallmark	0.329273531927856	7.05314136769821e-36	1.58546747022804e-35	34.79984266416694	200	15		3.3902834274892095	11.574497218030446	TRUE
HALLMARK_IL6_JAK_STAT3_SIGNALING	IL6_JAK_STAT3_SIGNALING	Hallmark	0.327083047779217	2.1288030138544398e-35	4.73052374449404e-35	34.32509077326821	87	8	Inflammation; STAT signaling	3.37755596457853	11.340579120568341	TRUE
HALLMARK_G2M_CHECKPOINT	G2M_CHECKPOINT	Hallmark	-0.315062729741802	7.7877689527542e-33	1.62886594016584e-32	31.788114657767636	200	13	Cell cycle	3.309543029750218	10.116219049970507	TRUE
HALLMARK_PEROXISOME	PEROXISOME	Hallmark	0.309366385751404	1.1633184927553699e-31	2.3685741654396697e-31	30.62551301197596	104	12	Lipid metabolism	3.278375235349869	9.570033009983328	TRUE
HALLMARK_ALLOGRAFT_REJECTION	ALLOGRAFT_REJECTION	Hallmark	0.30100029380717	5.54656261943642e-30	1.08958644981715e-29	28.962738306318066	200	8	Inflammation; STAT signaling	3.2337984705158953	8.806057395563386	TRUE
HALLMARK_XENOBIOTIC_METABOLISM	XENOBIOTIC_METABOLISM	Hallmark	0.297821858866586	2.33005004565201e-29	4.52035885264829e-29	28.34482708697208	200	12	Lipid metabolism	3.2172330975767145	8.527424505773224	TRUE
HALLMARK_COAGULATION	COAGULATION	Hallmark	0.28760477231171	2.08231353737239e-27	3.88010791746099e-27	26.41115619520321	138	6	Epithelial-to-Mesenchymal Transition	3.1653939684900254	7.673713467374518	TRUE
HALLMARK_INTERFERON_GAMMA_RESPONSE	INTERFERON_GAMMA_RESPONSE	Hallmark	0.287108154680062	2.57846406000998e-27	4.79545991996138e-27	26.319169734453123	200	8	Inflammation; STAT signaling	3.162927934568043	7.633815055098185	TRUE
HALLMARK_COMPLEMENT	COMPLEMENT	Hallmark	0.281789037015032	2.4763612643660997e-26	4.49979678359184e-26	25.346807099059664	200	6	Epithelial-to-Mesenchymal Transition	3.1368601934701132	7.215542493978534	TRUE
HALLMARK_CHOLESTEROL_HOMEOSTASIS	CHOLESTEROL_HOMEOSTASIS	Hallmark	0.277090924944323	1.7536394878418397e-25	3.1338567101375497e-25	24.503920864733807	74	16		3.114263541427303	6.859679475759366	TRUE
HALLMARK_REACTIVE_OXYGEN_SPECIES_PATHWAY	REACTIVE_OXYGEN_SPECIES_PATHWAY	Hallmark	0.243072447318421	8.29447514948395e-20	1.31639896996328e-19	18.88061246619796	49	17		2.963510168034327	4.638116677366727	TRUE
HALLMARK_FATTY_ACID_METABOLISM	FATTY_ACID_METABOLISM	Hallmark	0.239025731270571	3.4589533819419096e-19	5.41912466251702e-19	18.266070858284433	158	12	Lipid metabolism	2.94703512986864	4.412667240994008	TRUE
HALLMARK_INTERFERON_ALPHA_RESPONSE	INTERFERON_ALPHA_RESPONSE	Hallmark	0.227636964178786	1.6720356915289e-17	2.5316185606159102e-17	16.59660172894649	97	8	Inflammation; STAT signaling	2.9022788964938777	3.8190094532009096	TRUE
HALLMARK_HEME_METABOLISM	HEME_METABOLISM	Hallmark	0.186758846405566	3.52734517239845e-12	4.8107630990898995e-12	11.317786028940546	200	18		2.760760911369159	2.138865407365737	FALSE
HALLMARK_GLYCOLYSIS	GLYCOLYSIS	Hallmark	0.180054239436472	2.06984450271916e-11	2.7766013968429797e-11	10.556486462193101	200	15		2.740351488709774	1.9237107078696147	FALSE
HALLMARK_UV_RESPONSE_UP	UV_RESPONSE_UP	Hallmark	0.177195194169643	4.3138774153832894e-11	5.74671091738709e-11	10.240580649071505	158	8	Inflammation; STAT signaling	2.731882476586069	1.8366516127940578	FALSE
HALLMARK_ANGIOGENESIS	ANGIOGENESIS	Hallmark	0.16905950045798	3.26527164361439e-10	4.27699451305643e-10	9.368861306897934	36	6	Epithelial-to-Mesenchymal Transition	2.708512847504586	1.603712061601554	FALSE
HALLMARK_DNA_REPAIR	DNA_REPAIR	Hallmark	-0.154882424523005	8.831391090030141e-9	1.12412322545295e-8	7.949186079157578	150	19		2.6704532543725383	1.2474185373156883	FALSE
HALLMARK_PANCREAS_BETA_CELLS	PANCREAS_BETA_CELLS	Hallmark	0.151801153081085	1.74061152052988e-8	2.20114048654481e-8	7.657352237962733	40	20		2.66262957960453	1.1778704057163354	FALSE
HALLMARK_MYC_TARGETS_V2	MYC_TARGETS_V2	Hallmark	-0.148379325770343	3.63967221785787e-8	4.57220400548353e-8	7.339874400219194	58	13	Cell cycle	2.6541184236042996	1.103784564282929	FALSE
HALLMARK_MITOTIC_SPINDLE	MITOTIC_SPINDLE	Hallmark	-0.134500831903184	6.12035430274823e-7	7.49313607916447e-7	6.125336380321477	199	13	Cell cycle	2.6215582845122873	0.8356837209615791	FALSE
HALLMARK_MYC_TARGETS_V1	MYC_TARGETS_V1	Hallmark	-0.127114273342961	2.46296240305771e-6	2.97803638808486e-6	5.526069999986155	200	13	Cell cycle	2.605492754757585	0.712925768501514	FALSE
HALLMARK_SPERMATOGENESIS	SPERMATOGENESIS	Hallmark	-0.121604126756916	6.6251759676427e-6	7.93746783109229e-6	5.10031802180169	135	21		2.59407891393805	0.6297637656526917	FALSE
HALLMARK_OXIDATIVE_PHOSPHORYLATION	OXIDATIVE_PHOSPHORYLATION	Hallmark	0.0613064496548179	0.0235078896453413	0.0256421835447072	1.5910449954933075	200	12	Lipid metabolism	2.5	0.09985510877489967	FALSE
