## Supplementary material for "An integrated, transcript-resolution atlas of prostate cancer progression unmasks associations with oncogenic pathways": Machine-readable data: Table_S8a_target_isoform_expression_long_short_read.csv

Gene	Isoform	Sample	CellLine	Platform	log2(CPM+1)	RawCPM
ERF	ENST00000440177	LNCaP_R1	LNCaP	LongRead (MAS-Seq)	0.0	0.0
ERF	ENST00000440177	LNCaP_R1	LNCaP	ShortRead (Salmon)	0.0	0.0
ERF	ENST00000440177	LNCaP_R2	LNCaP	LongRead (MAS-Seq)	0.0	0.0
ERF	ENST00000440177	LNCaP_R2	LNCaP	ShortRead (Salmon)	0.0	0.0
ERF	ENST00000440177	VCAP_R1	VCAP	LongRead (MAS-Seq)	0.0	0.0
ERF	ENST00000440177	VCAP_R1	VCAP	ShortRead (Salmon)	0.07113501669687959	0.05054285597921698
ERF	ENST00000440177	VCAP_R2	VCAP	LongRead (MAS-Seq)	0.0	0.0
ERF	ENST00000440177	VCAP_R2	VCAP	ShortRead (Salmon)	0.0	0.0
ERF	ENST00000440177	22RV1_R1	22RV1	LongRead (MAS-Seq)	0.2240849743666521	0.1680361896180856
ERF	ENST00000440177	22RV1_R1	22RV1	ShortRead (Salmon)	0.24056177262223938	0.18145261901783236
ERF	ENST00000440177	22RV1_R2	22RV1	LongRead (MAS-Seq)	0.0	0.0
ERF	ENST00000440177	22RV1_R2	22RV1	ShortRead (Salmon)	0.057823125745385694	0.04089397637315054
ERF	ENST00000440177	PC3_R1	PC3	LongRead (MAS-Seq)	0.0	0.0
ERF	ENST00000440177	PC3_R1	PC3	ShortRead (Salmon)	0.09118878586900908	0.06524758873042323
ERF	ENST00000440177	PC3_R2	PC3	LongRead (MAS-Seq)	0.0	0.0
ERF	ENST00000440177	PC3_R2	PC3	ShortRead (Salmon)	0.9610293164067534	0.9466983059623407
ERF	ENST00000440177	H660_R1	H660	LongRead (MAS-Seq)	0.0	0.0
ERF	ENST00000440177	H660_R1	H660	ShortRead (Salmon)	0.9174087755717183	0.8887199154810427
ERF	ENST00000440177	H660_R2	H660	LongRead (MAS-Seq)	0.11454027194883343	0.0826300005404001
ERF	ENST00000440177	H660_R2	H660	ShortRead (Salmon)	0.0	0.0
ERF	ENST00000222329	LNCaP_R1	LNCaP	LongRead (MAS-Seq)	1.922704790018096	2.7913319837464727
ERF	ENST00000222329	LNCaP_R1	LNCaP	ShortRead (Salmon)	3.8810276081594504	13.733493100337105
ERF	ENST00000222329	LNCaP_R2	LNCaP	LongRead (MAS-Seq)	2.3632950127895995	4.145442003608193
ERF	ENST00000222329	LNCaP_R2	LNCaP	ShortRead (Salmon)	3.290247894483076	8.782803030365812
ERF	ENST00000222329	VCAP_R1	VCAP	LongRead (MAS-Seq)	3.1082409591857347	7.623305306085652
ERF	ENST00000222329	VCAP_R1	VCAP	ShortRead (Salmon)	3.673130355628168	11.756232170050714
ERF	ENST00000222329	VCAP_R2	VCAP	LongRead (MAS-Seq)	3.219740674641607	8.3161939493999
ERF	ENST00000222329	VCAP_R2	VCAP	ShortRead (Salmon)	3.883157495896071	13.755260598555287
ERF	ENST00000222329	22RV1_R1	22RV1	LongRead (MAS-Seq)	2.06787533894587	3.1926876027436277
ERF	ENST00000222329	22RV1_R1	22RV1	ShortRead (Salmon)	5.298383878458401	38.352513444031075
ERF	ENST00000222329	22RV1_R2	22RV1	LongRead (MAS-Seq)	1.98747782917281	2.9654314100348347
ERF	ENST00000222329	22RV1_R2	22RV1	ShortRead (Salmon)	5.582018814006	46.90216025938734
ERF	ENST00000222329	PC3_R1	PC3	LongRead (MAS-Seq)	2.6820907079440333	5.417852833929359
ERF	ENST00000222329	PC3_R1	PC3	ShortRead (Salmon)	4.674627158474679	24.53894737683343
ERF	ENST00000222329	PC3_R2	PC3	LongRead (MAS-Seq)	2.640052674518859	5.233544227273233
ERF	ENST00000222329	PC3_R2	PC3	ShortRead (Salmon)	4.992309362911022	30.82987007309502
ERF	ENST00000222329	H660_R1	H660	LongRead (MAS-Seq)	2.2553894341659486	3.7746316393092583
ERF	ENST00000222329	H660_R1	H660	ShortRead (Salmon)	4.793908936281276	26.740250997033097
ERF	ENST00000222329	H660_R2	H660	LongRead (MAS-Seq)	2.078121346820848	3.222570021075608
ERF	ENST00000222329	H660_R2	H660	ShortRead (Salmon)	4.045858732911809	15.516759185922162
RELA	ENST00000406246	LNCaP_R1	LNCaP	LongRead (MAS-Seq)	6.372935935793889	81.87907152322987
RELA	ENST00000406246	LNCaP_R1	LNCaP	ShortRead (Salmon)	5.837018912125302	56.16336389370475
RELA	ENST00000406246	LNCaP_R2	LNCaP	LongRead (MAS-Seq)	6.211361931872421	73.09796066362446
RELA	ENST00000406246	LNCaP_R2	LNCaP	ShortRead (Salmon)	5.416846294840624	41.720194040807826
RELA	ENST00000406246	VCAP_R1	VCAP	LongRead (MAS-Seq)	6.799245388985328	110.37220290984878
RELA	ENST00000406246	VCAP_R1	VCAP	ShortRead (Salmon)	6.3404570637219	80.0340905549823
RELA	ENST00000406246	VCAP_R2	VCAP	LongRead (MAS-Seq)	6.84023285726347	113.58170157206705
RELA	ENST00000406246	VCAP_R2	VCAP	ShortRead (Salmon)	6.483735366565303	88.49501172680624
RELA	ENST00000406246	22RV1_R1	22RV1	LongRead (MAS-Seq)	6.372144609319029	81.83362434400772
RELA	ENST00000406246	22RV1_R1	22RV1	ShortRead (Salmon)	5.594286496828801	47.3112238988759
RELA	ENST00000406246	22RV1_R2	22RV1	LongRead (MAS-Seq)	6.392868280791381	83.03207948097537
RELA	ENST00000406246	22RV1_R2	22RV1	ShortRead (Salmon)	5.718897608249648	51.669563871766144
RELA	ENST00000406246	PC3_R1	PC3	LongRead (MAS-Seq)	6.505599250405319	89.86162803862145
RELA	ENST00000406246	PC3_R1	PC3	ShortRead (Salmon)	6.50378225575328	89.74726487308314
RELA	ENST00000406246	PC3_R2	PC3	LongRead (MAS-Seq)	6.622910328323503	97.55863213404209
RELA	ENST00000406246	PC3_R2	PC3	ShortRead (Salmon)	6.547667106702594	92.5500880807248
RELA	ENST00000406246	H660_R1	H660	LongRead (MAS-Seq)	7.523707989947032	183.01862597083272
RELA	ENST00000406246	H660_R1	H660	ShortRead (Salmon)	6.379342113597971	82.24790803763423
RELA	ENST00000406246	H660_R2	H660	LongRead (MAS-Seq)	7.41340902138076	169.4741311083608
RELA	ENST00000406246	H660_R2	H660	ShortRead (Salmon)	6.489408349053785	88.84761787619632
RELA	ENST00000612991	LNCaP_R1	LNCaP	LongRead (MAS-Seq)	0.7351780151597552	0.6646028532729696
RELA	ENST00000612991	LNCaP_R1	LNCaP	ShortRead (Salmon)	1.9702166078569137	2.9182694395693147
RELA	ENST00000612991	LNCaP_R2	LNCaP	LongRead (MAS-Seq)	0.35203846680839784	0.2763628002405462
RELA	ENST00000612991	LNCaP_R2	LNCaP	ShortRead (Salmon)	2.2233751820032017	3.669846672648401
RELA	ENST00000612991	VCAP_R1	VCAP	LongRead (MAS-Seq)	1.4972108904746655	1.8229643123248296
RELA	ENST00000612991	VCAP_R1	VCAP	ShortRead (Salmon)	3.934417911594404	14.288955157241203
RELA	ENST00000612991	VCAP_R2	VCAP	LongRead (MAS-Seq)	1.0664240607803142	1.094236045973671
RELA	ENST00000612991	VCAP_R2	VCAP	ShortRead (Salmon)	3.6105262445686366	11.214528290857997
RELA	ENST00000612991	22RV1_R1	22RV1	LongRead (MAS-Seq)	1.6710534914824338	2.1844704650351137
RELA	ENST00000612991	22RV1_R1	22RV1	ShortRead (Salmon)	1.2391719772906902	1.3606300701637286
RELA	ENST00000612991	22RV1_R2	22RV1	LongRead (MAS-Seq)	1.1999871465980143	1.29737624189024
RELA	ENST00000612991	22RV1_R2	22RV1	ShortRead (Salmon)	2.447558447786897	4.45492154704943
RELA	ENST00000612991	PC3_R1	PC3	LongRead (MAS-Seq)	1.206491683416041	1.3077575806036386
RELA	ENST00000612991	PC3_R1	PC3	ShortRead (Salmon)	2.2522292746003965	3.764184466464869
RELA	ENST00000612991	PC3_R2	PC3	LongRead (MAS-Seq)	0.7406834219576824	0.6709672086247735
RELA	ENST00000612991	PC3_R2	PC3	ShortRead (Salmon)	1.8944115383490767	2.7177030452636037
RELA	ENST00000612991	H660_R1	H660	LongRead (MAS-Seq)	1.4511663761330158	1.7342902126556052
RELA	ENST00000612991	H660_R1	H660	ShortRead (Salmon)	1.872508690186975	2.6616875455811404
RELA	ENST00000612991	H660_R2	H660	LongRead (MAS-Seq)	1.4074071460040258	1.652600010808004
RELA	ENST00000612991	H660_R2	H660	ShortRead (Salmon)	2.251634554374418	3.7622209378832787
RNF43	ENST00000584437	LNCaP_R1	LNCaP	LongRead (MAS-Seq)	5.085947280278738	32.96430152233929
RNF43	ENST00000584437	LNCaP_R1	LNCaP	ShortRead (Salmon)	3.7658455772240806	12.602930456550414
RNF43	ENST00000584437	LNCaP_R2	LNCaP	LongRead (MAS-Seq)	5.3057010164826535	38.55261063355619
RNF43	ENST00000584437	LNCaP_R2	LNCaP	ShortRead (Salmon)	3.6966701578132604	11.966077155651403
RNF43	ENST00000584437	VCAP_R1	VCAP	LongRead (MAS-Seq)	3.3849159401761795	9.44626961841048
RNF43	ENST00000584437	VCAP_R1	VCAP	ShortRead (Salmon)	4.815311143511984	27.154841880208146
RNF43	ENST00000584437	VCAP_R2	VCAP	LongRead (MAS-Seq)	3.4964391906195686	10.285818832152506
RNF43	ENST00000584437	VCAP_R2	VCAP	ShortRead (Salmon)	4.911381322950722	29.093527537580385
RNF43	ENST00000584437	22RV1_R1	22RV1	LongRead (MAS-Seq)	3.7297313253660214	12.266641842120254
RNF43	ENST00000584437	22RV1_R1	22RV1	ShortRead (Salmon)	3.9777022612226176	14.754611364614899
RNF43	ENST00000584437	22RV1_R2	22RV1	LongRead (MAS-Seq)	3.531612198187695	10.564349398249098
RNF43	ENST00000584437	22RV1_R2	22RV1	ShortRead (Salmon)	4.026679036691434	15.29863270723304
RNF43	ENST00000584437	PC3_R1	PC3	LongRead (MAS-Seq)	3.978102108674416	14.758978409669634
RNF43	ENST00000584437	PC3_R1	PC3	ShortRead (Salmon)	1.8717606128193103	2.6597893512689454
RNF43	ENST00000584437	PC3_R2	PC3	LongRead (MAS-Seq)	4.637287535325527	23.886432627041938
RNF43	ENST00000584437	PC3_R2	PC3	ShortRead (Salmon)	1.4863102760265205	1.801715133320912
RNF43	ENST00000584437	H660_R1	H660	LongRead (MAS-Seq)	0.6889434111533601	0.6121024279960959
RNF43	ENST00000584437	H660_R1	H660	ShortRead (Salmon)	0.964573655933013	0.951486734555684
RNF43	ENST00000584437	H660_R2	H660	LongRead (MAS-Seq)	0.9327642049271935	0.9089300059444022
RNF43	ENST00000584437	H660_R2	H660	ShortRead (Salmon)	0.6843103518932878	0.606933639160136
RNF43	ENST00000583753	LNCaP_R1	LNCaP	LongRead (MAS-Seq)	0.4841502110739322	0.3987617119637818
RNF43	ENST00000583753	LNCaP_R1	LNCaP	ShortRead (Salmon)	0.6212246302612003	0.5381803101187066
RNF43	ENST00000583753	LNCaP_R2	LNCaP	LongRead (MAS-Seq)	1.0741294378695236	1.1054512009621849
RNF43	ENST00000583753	LNCaP_R2	LNCaP	ShortRead (Salmon)	0.0	0.0
RNF43	ENST00000583753	VCAP_R1	VCAP	LongRead (MAS-Seq)	0.5822400545069755	0.497172085179499
RNF43	ENST00000583753	VCAP_R1	VCAP	ShortRead (Salmon)	0.0	0.0
RNF43	ENST00000583753	VCAP_R2	VCAP	LongRead (MAS-Seq)	0.5237570638695331	0.4376944183894684
RNF43	ENST00000583753	VCAP_R2	VCAP	ShortRead (Salmon)	0.0	0.0
RNF43	ENST00000583753	22RV1_R1	22RV1	LongRead (MAS-Seq)	0.8798476358895775	0.8401809480904283
RNF43	ENST00000583753	22RV1_R1	22RV1	ShortRead (Salmon)	4.648380306488586	24.07852001890217
RNF43	ENST00000583753	22RV1_R2	22RV1	LongRead (MAS-Seq)	0.6378591105251135	0.5560183893815315
RNF43	ENST00000583753	22RV1_R2	22RV1	ShortRead (Salmon)	4.525799856611821	22.035705158240926
RNF43	ENST00000583753	PC3_R1	PC3	LongRead (MAS-Seq)	0.8051191121348394	0.747290046059222
RNF43	ENST00000583753	PC3_R1	PC3	ShortRead (Salmon)	0.0	0.0
RNF43	ENST00000583753	PC3_R2	PC3	LongRead (MAS-Seq)	1.1425709170222533	1.2077409755245925
RNF43	ENST00000583753	PC3_R2	PC3	ShortRead (Salmon)	0.0	0.0
RNF43	ENST00000583753	H660_R1	H660	LongRead (MAS-Seq)	0.0	0.0
RNF43	ENST00000583753	H660_R1	H660	ShortRead (Salmon)	0.0	0.0
RNF43	ENST00000583753	H660_R2	H660	LongRead (MAS-Seq)	0.11454027194883343	0.0826300005404001
RNF43	ENST00000583753	H660_R2	H660	ShortRead (Salmon)	0.0	0.0
ROCK2	ENST00000401753	LNCaP_R1	LNCaP	LongRead (MAS-Seq)	3.401941836567058	9.570281087130764
ROCK2	ENST00000401753	LNCaP_R1	LNCaP	ShortRead (Salmon)	2.820775442741082	6.065420584848416
ROCK2	ENST00000401753	LNCaP_R2	LNCaP	LongRead (MAS-Seq)	3.8621316927520173	13.541777211786764
ROCK2	ENST00000401753	LNCaP_R2	LNCaP	ShortRead (Salmon)	3.4342509071611667	9.809672483398675
ROCK2	ENST00000401753	VCAP_R1	VCAP	LongRead (MAS-Seq)	2.69351883571165	5.468892936974489
ROCK2	ENST00000401753	VCAP_R1	VCAP	ShortRead (Salmon)	3.2179106291647837	8.304383934532849
ROCK2	ENST00000401753	VCAP_R2	VCAP	LongRead (MAS-Seq)	2.426786495597704	4.376944183894684
ROCK2	ENST00000401753	VCAP_R2	VCAP	ShortRead (Salmon)	3.1041088655437683	7.5986422105695235
ROCK2	ENST00000401753	22RV1_R1	22RV1	LongRead (MAS-Seq)	2.124567613210235	3.3607237923617133
ROCK2	ENST00000401753	22RV1_R1	22RV1	ShortRead (Salmon)	0.0	0.0
ROCK2	ENST00000401753	22RV1_R2	22RV1	LongRead (MAS-Seq)	2.585963745302199	5.004165504433783
ROCK2	ENST00000401753	22RV1_R2	22RV1	ShortRead (Salmon)	0.0	0.0
ROCK2	ENST00000401753	PC3_R1	PC3	LongRead (MAS-Seq)	3.434051949128575	9.808181854527287
ROCK2	ENST00000401753	PC3_R1	PC3	ShortRead (Salmon)	5.037272518282608	31.83750291426345
ROCK2	ENST00000401753	PC3_R2	PC3	LongRead (MAS-Seq)	4.061830853253398	15.7006326818197
ROCK2	ENST00000401753	PC3_R2	PC3	ShortRead (Salmon)	4.4141480024382	20.32018427311058
ROCK2	ENST00000401753	H660_R1	H660	LongRead (MAS-Seq)	4.131487876095325	16.526765555894592
ROCK2	ENST00000401753	H660_R1	H660	ShortRead (Salmon)	0.0	0.0
ROCK2	ENST00000401753	H660_R2	H660	LongRead (MAS-Seq)	3.8465996299508998	13.386060087544832
ROCK2	ENST00000401753	H660_R2	H660	ShortRead (Salmon)	0.0	0.0
ROCK2	ENST00000315872	LNCaP_R1	LNCaP	LongRead (MAS-Seq)	1.6446542435517588	2.1267291304735028
ROCK2	ENST00000315872	LNCaP_R1	LNCaP	ShortRead (Salmon)	5.714763112475752	51.518838771790946
ROCK2	ENST00000315872	LNCaP_R2	LNCaP	LongRead (MAS-Seq)	2.2421139961189342	3.730897803247373
ROCK2	ENST00000315872	LNCaP_R2	LNCaP	ShortRead (Salmon)	5.723536859909986	51.83920516679882
ROCK2	ENST00000315872	VCAP_R1	VCAP	LongRead (MAS-Seq)	2.931486613235839	6.628961135726653
ROCK2	ENST00000315872	VCAP_R1	VCAP	ShortRead (Salmon)	5.72392046762182	51.853256800063384
ROCK2	ENST00000315872	VCAP_R2	VCAP	LongRead (MAS-Seq)	2.0228510318172783	3.063860928726279
ROCK2	ENST00000315872	VCAP_R2	VCAP	ShortRead (Salmon)	5.543074030148083	45.62636415873658
ROCK2	ENST00000315872	22RV1_R1	22RV1	LongRead (MAS-Seq)	1.3290235123116096	1.512325706562771
ROCK2	ENST00000315872	22RV1_R1	22RV1	ShortRead (Salmon)	5.066810369844666	32.51675028211225
ROCK2	ENST00000315872	22RV1_R2	22RV1	LongRead (MAS-Seq)	0.8002127101622382	0.7413578525087087
ROCK2	ENST00000315872	22RV1_R2	22RV1	ShortRead (Salmon)	5.061174991589341	32.38608431002131
ROCK2	ENST00000315872	PC3_R1	PC3	LongRead (MAS-Seq)	3.1602678501967305	7.939956739379234
ROCK2	ENST00000315872	PC3_R1	PC3	ShortRead (Salmon)	7.774549559692378	217.96395066346136
ROCK2	ENST00000315872	PC3_R2	PC3	LongRead (MAS-Seq)	2.842556179744313	6.172898319347916
ROCK2	ENST00000315872	PC3_R2	PC3	ShortRead (Salmon)	7.611181252452995	194.52120242926654
ROCK2	ENST00000315872	H660_R1	H660	LongRead (MAS-Seq)	2.912475996312557	6.529092565291691
ROCK2	ENST00000315872	H660_R1	H660	ShortRead (Salmon)	5.9559265777	61.074403062392506
ROCK2	ENST00000315872	H660_R2	H660	LongRead (MAS-Seq)	2.8307867109246296	6.114620039989615
ROCK2	ENST00000315872	H660_R2	H660	ShortRead (Salmon)	5.992972332980827	62.68900080065842
TRIM11	ENST00000284551	LNCaP_R1	LNCaP	LongRead (MAS-Seq)	4.771794376901907	26.3182729896096
TRIM11	ENST00000284551	LNCaP_R1	LNCaP	ShortRead (Salmon)	5.644314797101552	49.015896645276555
TRIM11	ENST00000284551	LNCaP_R2	LNCaP	LongRead (MAS-Seq)	4.991610376733083	30.814452226820897
TRIM11	ENST00000284551	LNCaP_R2	LNCaP	ShortRead (Salmon)	5.27577712594093	37.740673389559255
TRIM11	ENST00000284551	VCAP_R1	VCAP	LongRead (MAS-Seq)	3.536840920968855	10.606337817162643
TRIM11	ENST00000284551	VCAP_R1	VCAP	ShortRead (Salmon)	2.877234583037344	6.347403893351848
TRIM11	ENST00000284551	VCAP_R2	VCAP	LongRead (MAS-Seq)	3.5780161146547176	10.94236045973671
TRIM11	ENST00000284551	VCAP_R2	VCAP	ShortRead (Salmon)	3.0053031372218495	7.029460950820781
TRIM11	ENST00000284551	22RV1_R1	22RV1	LongRead (MAS-Seq)	4.3920636623196145	19.996306564552196
TRIM11	ENST00000284551	22RV1_R1	22RV1	ShortRead (Salmon)	6.337479555029888	79.86702066802101
TRIM11	ENST00000284551	22RV1_R2	22RV1	LongRead (MAS-Seq)	4.21779286970181	17.60724899708183
TRIM11	ENST00000284551	22RV1_R2	22RV1	ShortRead (Salmon)	6.475249952365715	87.970179154313
TRIM11	ENST00000284551	PC3_R1	PC3	LongRead (MAS-Seq)	4.177460186322006	17.0942598036047
TRIM11	ENST00000284551	PC3_R1	PC3	ShortRead (Salmon)	4.974806800182202	30.446047745399056
TRIM11	ENST00000284551	PC3_R2	PC3	LongRead (MAS-Seq)	4.345102214490149	19.323855608393476
TRIM11	ENST00000284551	PC3_R2	PC3	ShortRead (Salmon)	5.093026220930259	33.13136531731104
TRIM11	ENST00000284551	H660_R1	H660	LongRead (MAS-Seq)	4.071474895741332	15.812646056565812
TRIM11	ENST00000284551	H660_R1	H660	ShortRead (Salmon)	5.590339999943522	47.17924898302895
TRIM11	ENST00000284551	H660_R2	H660	LongRead (MAS-Seq)	3.9114135695003043	14.047100091868035
TRIM11	ENST00000284551	H660_R2	H660	ShortRead (Salmon)	5.408168744802165	41.46401101101181
TRIM11	ENST00000493030	LNCaP_R1	LNCaP	LongRead (MAS-Seq)	2.066982504742095	3.1900936957102544
TRIM11	ENST00000493030	LNCaP_R1	LNCaP	ShortRead (Salmon)	3.639338900365479	11.460921881360267
TRIM11	ENST00000493030	LNCaP_R2	LNCaP	LongRead (MAS-Seq)	2.2421139961189342	3.730897803247373
TRIM11	ENST00000493030	LNCaP_R2	LNCaP	ShortRead (Salmon)	3.558740153761519	10.783858884674927
TRIM11	ENST00000493030	VCAP_R1	VCAP	LongRead (MAS-Seq)	2.163564616940201	3.4802045962564927
TRIM11	ENST00000493030	VCAP_R1	VCAP	ShortRead (Salmon)	1.3268235020194767	1.508497502998457
TRIM11	ENST00000493030	VCAP_R2	VCAP	LongRead (MAS-Seq)	1.9429887459282749	2.8450137195315444
TRIM11	ENST00000493030	VCAP_R2	VCAP	ShortRead (Salmon)	2.1777439881500515	3.5244548980113595
TRIM11	ENST00000493030	22RV1_R1	22RV1	LongRead (MAS-Seq)	3.1259262457707107	7.729664722431941
TRIM11	ENST00000493030	22RV1_R1	22RV1	ShortRead (Salmon)	4.3876296915555475	19.931875696375098
TRIM11	ENST00000493030	22RV1_R2	22RV1	LongRead (MAS-Seq)	2.9396442165312227	6.672220672578377
TRIM11	ENST00000493030	22RV1_R2	22RV1	ShortRead (Salmon)	4.200474101376881	17.38521447388096
TRIM11	ENST00000493030	PC3_R1	PC3	LongRead (MAS-Seq)	2.9669881062900316	6.8190216702904
TRIM11	ENST00000493030	PC3_R1	PC3	ShortRead (Salmon)	2.500294324752465	4.658008424161893
TRIM11	ENST00000493030	PC3_R2	PC3	LongRead (MAS-Seq)	2.3673701411696975	4.159996693473596
TRIM11	ENST00000493030	PC3_R2	PC3	ShortRead (Salmon)	2.223207695806345	3.669304569543678
TRIM11	ENST00000493030	H660_R1	H660	LongRead (MAS-Seq)	1.7426067303396942	2.3463926406517013
TRIM11	ENST00000493030	H660_R1	H660	ShortRead (Salmon)	3.61074231317971	11.216357765368542
TRIM11	ENST00000493030	H660_R2	H660	LongRead (MAS-Seq)	2.020523543416965	3.0573100199948073
TRIM11	ENST00000493030	H660_R2	H660	ShortRead (Salmon)	3.6832603730188245	11.84611643655055
WNT2B	ENST00000369686	LNCaP_R1	LNCaP	LongRead (MAS-Seq)	0.0	0.0
WNT2B	ENST00000369686	LNCaP_R1	LNCaP	ShortRead (Salmon)	0.8406761187168681	0.7908892450726812
WNT2B	ENST00000369686	LNCaP_R2	LNCaP	LongRead (MAS-Seq)	0.0	0.0
WNT2B	ENST00000369686	LNCaP_R2	LNCaP	ShortRead (Salmon)	1.1947262645285182	1.2890139648388703
WNT2B	ENST00000369686	VCAP_R1	VCAP	LongRead (MAS-Seq)	0.7336980416768577	0.6628961135726653
WNT2B	ENST00000369686	VCAP_R1	VCAP	ShortRead (Salmon)	0.714909641486713	0.6413804118760605
WNT2B	ENST00000369686	VCAP_R2	VCAP	LongRead (MAS-Seq)	0.0	0.0
WNT2B	ENST00000369686	VCAP_R2	VCAP	ShortRead (Salmon)	0.4559989195584652	0.37173226129305875
WNT2B	ENST00000369686	22RV1_R1	22RV1	LongRead (MAS-Seq)	0.5889087067060664	0.504108568854257
WNT2B	ENST00000369686	22RV1_R1	22RV1	ShortRead (Salmon)	0.4669172065819129	0.3821528852291723
WNT2B	ENST00000369686	22RV1_R2	22RV1	LongRead (MAS-Seq)	0.9461299418824138	0.9266973156358858
WNT2B	ENST00000369686	22RV1_R2	22RV1	ShortRead (Salmon)	0.4420519221934795	0.3585351769724992
WNT2B	ENST00000369686	PC3_R1	PC3	LongRead (MAS-Seq)	0.35640726654679195	0.2802337672722082
WNT2B	ENST00000369686	PC3_R1	PC3	ShortRead (Salmon)	0.5437399304740171	0.4577465723174409
WNT2B	ENST00000369686	PC3_R2	PC3	LongRead (MAS-Seq)	0.48808339572749926	0.4025803251748641
WNT2B	ENST00000369686	PC3_R2	PC3	ShortRead (Salmon)	0.0	0.0
WNT2B	ENST00000369686	H660_R1	H660	LongRead (MAS-Seq)	1.2179887400518363	1.3262219273248748
WNT2B	ENST00000369686	H660_R1	H660	ShortRead (Salmon)	0.9003470394715702	0.8665149181779178
WNT2B	ENST00000369686	H660_R2	H660	LongRead (MAS-Seq)	0.9327642049271935	0.9089300059444022
WNT2B	ENST00000369686	H660_R2	H660	ShortRead (Salmon)	0.3999367453660284	0.31945005851872543
WNT2B	ENST00000369684	LNCaP_R1	LNCaP	LongRead (MAS-Seq)	0.1800467169927863	0.1329205706545939
WNT2B	ENST00000369684	LNCaP_R1	LNCaP	ShortRead (Salmon)	1.0081219133733879	1.0112911155814124
WNT2B	ENST00000369684	LNCaP_R2	LNCaP	LongRead (MAS-Seq)	0.0	0.0
WNT2B	ENST00000369684	LNCaP_R2	LNCaP	ShortRead (Salmon)	0.6434973369129072	0.5621113954426397
WNT2B	ENST00000369684	VCAP_R1	VCAP	LongRead (MAS-Seq)	0.22122628768700833	0.1657240283931663
WNT2B	ENST00000369684	VCAP_R1	VCAP	ShortRead (Salmon)	0.0	0.0
WNT2B	ENST00000369684	VCAP_R2	VCAP	LongRead (MAS-Seq)	0.0	0.0
WNT2B	ENST00000369684	VCAP_R2	VCAP	ShortRead (Salmon)	0.0	0.0
WNT2B	ENST00000369684	22RV1_R1	22RV1	LongRead (MAS-Seq)	0.0	0.0
WNT2B	ENST00000369684	22RV1_R1	22RV1	ShortRead (Salmon)	0.0	0.0
WNT2B	ENST00000369684	22RV1_R2	22RV1	LongRead (MAS-Seq)	0.0	0.0
WNT2B	ENST00000369684	22RV1_R2	22RV1	ShortRead (Salmon)	0.0	0.0
WNT2B	ENST00000369684	PC3_R1	PC3	LongRead (MAS-Seq)	0.12883613206938088	0.0934112557574027
WNT2B	ENST00000369684	PC3_R1	PC3	ShortRead (Salmon)	0.5942739492354202	0.509712616315491
WNT2B	ENST00000369684	PC3_R2	PC3	LongRead (MAS-Seq)	0.18166671930747327	0.1341934417249547
WNT2B	ENST00000369684	PC3_R2	PC3	ShortRead (Salmon)	0.8873762920882524	0.8498089712163635
WNT2B	ENST00000369684	H660_R1	H660	LongRead (MAS-Seq)	2.092392257230161	3.2645462826458456
WNT2B	ENST00000369684	H660_R1	H660	ShortRead (Salmon)	0.0	0.0
WNT2B	ENST00000369684	H660_R2	H660	LongRead (MAS-Seq)	2.020523543416965	3.0573100199948073
WNT2B	ENST00000369684	H660_R2	H660	ShortRead (Salmon)	0.0	0.0
BRCA1	ENST00000352993	LNCaP_R1	LNCaP	LongRead (MAS-Seq)	0.0	0.0
BRCA1	ENST00000352993	LNCaP_R1	LNCaP	ShortRead (Salmon)	1.3781938501702404	1.599427377922307
BRCA1	ENST00000352993	LNCaP_R2	LNCaP	LongRead (MAS-Seq)	0.0	0.0
BRCA1	ENST00000352993	LNCaP_R2	LNCaP	ShortRead (Salmon)	0.0	0.0
BRCA1	ENST00000352993	VCAP_R1	VCAP	LongRead (MAS-Seq)	0.0	0.0
BRCA1	ENST00000352993	VCAP_R1	VCAP	ShortRead (Salmon)	0.0	0.0
BRCA1	ENST00000352993	VCAP_R2	VCAP	LongRead (MAS-Seq)	0.0	0.0
BRCA1	ENST00000352993	VCAP_R2	VCAP	ShortRead (Salmon)	0.0	0.0
BRCA1	ENST00000352993	22RV1_R1	22RV1	LongRead (MAS-Seq)	0.0	0.0
BRCA1	ENST00000352993	22RV1_R1	22RV1	ShortRead (Salmon)	5.1456612477165615	34.39960231267164
BRCA1	ENST00000352993	22RV1_R2	22RV1	LongRead (MAS-Seq)	0.0	0.0
BRCA1	ENST00000352993	22RV1_R2	22RV1	ShortRead (Salmon)	5.240394088468172	36.802089823932086
BRCA1	ENST00000352993	PC3_R1	PC3	LongRead (MAS-Seq)	0.0	0.0
BRCA1	ENST00000352993	PC3_R1	PC3	ShortRead (Salmon)	0.0	0.0
BRCA1	ENST00000352993	PC3_R2	PC3	LongRead (MAS-Seq)	0.0	0.0
BRCA1	ENST00000352993	PC3_R2	PC3	ShortRead (Salmon)	0.0	0.0
BRCA1	ENST00000352993	H660_R1	H660	LongRead (MAS-Seq)	0.0	0.0
BRCA1	ENST00000352993	H660_R1	H660	ShortRead (Salmon)	0.0	0.0
BRCA1	ENST00000352993	H660_R2	H660	LongRead (MAS-Seq)	0.0	0.0
BRCA1	ENST00000352993	H660_R2	H660	ShortRead (Salmon)	3.1306993469860736	7.758594313215504
BRCA1	ENST00000357654	LNCaP_R1	LNCaP	LongRead (MAS-Seq)	1.922704790018096	2.7913319837464727
BRCA1	ENST00000357654	LNCaP_R1	LNCaP	ShortRead (Salmon)	5.860701814376849	57.10948704500518
BRCA1	ENST00000357654	LNCaP_R2	LNCaP	LongRead (MAS-Seq)	2.324021542614748	4.00726060348792
BRCA1	ENST00000357654	LNCaP_R2	LNCaP	ShortRead (Salmon)	6.0875720312156485	67.00514675549167
BRCA1	ENST00000357654	VCAP_R1	VCAP	LongRead (MAS-Seq)	3.1082409591857347	7.623305306085652
BRCA1	ENST00000357654	VCAP_R1	VCAP	ShortRead (Salmon)	5.830925560393739	55.9224384492591
BRCA1	ENST00000357654	VCAP_R2	VCAP	LongRead (MAS-Seq)	2.7420121280743692	5.690027439063089
BRCA1	ENST00000357654	VCAP_R2	VCAP	ShortRead (Salmon)	5.853958615745358	56.83851536851434
BRCA1	ENST00000357654	22RV1_R1	22RV1	LongRead (MAS-Seq)	4.069994406845706	15.795401824100052
BRCA1	ENST00000357654	22RV1_R1	22RV1	ShortRead (Salmon)	5.632800404654689	48.61830009156766
BRCA1	ENST00000357654	22RV1_R2	22RV1	LongRead (MAS-Seq)	4.188762508210191	17.236570070827476
BRCA1	ENST00000357654	22RV1_R2	22RV1	ShortRead (Salmon)	5.419997400068005	41.81360459716795
BRCA1	ENST00000357654	PC3_R1	PC3	LongRead (MAS-Seq)	2.5955532638449794	5.044207810899748
BRCA1	ENST00000357654	PC3_R1	PC3	ShortRead (Salmon)	4.9619925389149495	30.167975403728196
BRCA1	ENST00000357654	PC3_R2	PC3	LongRead (MAS-Seq)	2.5101442769558915	4.696770460373415
BRCA1	ENST00000357654	PC3_R2	PC3	ShortRead (Salmon)	4.843482233783602	27.71001608639887
BRCA1	ENST00000357654	H660_R1	H660	LongRead (MAS-Seq)	2.9510518519257585	6.733126707957056
BRCA1	ENST00000357654	H660_R1	H660	ShortRead (Salmon)	4.7198859223308265	25.35282868310483
BRCA1	ENST00000357654	H660_R2	H660	LongRead (MAS-Seq)	3.0336538225624814	7.188810047014817
BRCA1	ENST00000357654	H660_R2	H660	ShortRead (Salmon)	4.649403324297427	24.09630955189453
