## Supplementary material for "An integrated, transcript-resolution atlas of prostate cancer progression unmasks associations with oncogenic pathways": Machine-readable data: Table_S8b_gene_level_correlations.csv

Sample	Pearson (logCPM)	Pearson_P	Spearman (logCPM)	Spearman_P
LNCaP_R1	0.8348122305728928	0.0	0.8276544418326794	0.0
LNCaP_R2	0.837509190277446	0.0	0.8289500307392486	0.0
VCAP_R1	0.8228263020581659	0.0	0.8024646528628675	0.0
VCAP_R2	0.8148609398349993	0.0	0.8004748460162766	0.0
22RV1_R1	0.80417391801379	0.0	0.7920255135820563	0.0
22RV1_R2	0.804490066674678	0.0	0.7909484545969264	0.0
PC3_R1	0.781390072560233	0.0	0.7673156999555645	0.0
PC3_R2	0.7854695540522368	0.0	0.7668817634304239	0.0
H660_R1	0.8304395537807632	0.0	0.8175496976561943	0.0
H660_R2	0.833331619220653	0.0	0.8187849685902655	0.0
