## Supplementary material for "An integrated, transcript-resolution atlas of prostate cancer progression unmasks associations with oncogenic pathways": Machine-readable data: Table_S8c_gene_correlations_by_biotype.csv

Sample	GeneType	Pearson (logCPM)	Pearson_P	Spearman (logCPM)	Spearman_P
LNCaP_R1	protein_coding	0.7959577390852349	0.0	0.8053088067490729	0.0
LNCaP_R1	lncRNA	0.586437492697139	0.0	0.49901500144556055	6.748253156307818e-290
LNCaP_R2	protein_coding	0.7996424994543013	0.0	0.8087875323500974	0.0
LNCaP_R2	lncRNA	0.5909323075319597	0.0	0.49762352702758295	4.818174206489287e-288
VCAP_R1	protein_coding	0.7760919917616126	0.0	0.7780258325893455	0.0
VCAP_R1	lncRNA	0.5645746200601588	0.0	0.4053368638681031	1.754204929385008e-182
VCAP_R2	protein_coding	0.7648483181719538	0.0	0.7674557110124282	0.0
VCAP_R2	lncRNA	0.5548901024196784	0.0	0.3973054509384586	9.29535325254102e-175
22RV1_R1	protein_coding	0.758491424361324	0.0	0.7602236644700561	0.0
22RV1_R1	lncRNA	0.5701815856412504	0.0	0.46179173788984657	3.7768678222308834e-243
22RV1_R2	protein_coding	0.7554524027093181	0.0	0.7572560200160114	0.0
22RV1_R2	lncRNA	0.5641694147864043	0.0	0.4511558002254262	8.014015279616114e-231
PC3_R1	protein_coding	0.7109754958792581	0.0	0.7097847822913865	0.0
PC3_R1	lncRNA	0.5077878757267085	8.754678518803616e-302	0.40119274638911123	1.8043944709779465e-178
PC3_R2	protein_coding	0.7185537579262835	0.0	0.7184577526205137	0.0
PC3_R2	lncRNA	0.5071285964338843	7.0415477897184975e-301	0.3751012097778098	1.723536174273794e-154
H660_R1	protein_coding	0.7759214415824881	0.0	0.7727549421601755	0.0
H660_R1	lncRNA	0.5934734632543927	0.0	0.4571051991191479	1.1552441841388711e-237
H660_R2	protein_coding	0.7812313279919292	0.0	0.7782519291330561	0.0
H660_R2	lncRNA	0.5944248047003032	0.0	0.48210654686757554	6.067931128766361e-268
