## Supplementary material for "An integrated, transcript-resolution atlas of prostate cancer progression unmasks associations with oncogenic pathways": Machine-readable data: Table_S8d_isoform_level_correlations.csv

Sample	Pearson (logCPM)	Pearson_P	Spearman (logCPM)	Spearman_P
LNCaP_R1	0.6511589177840086	0.0	0.513689175531239	0.0
LNCaP_R2	0.6428420579450157	0.0	0.49705035897051875	0.0
VCAP_R1	0.6086898731954886	0.0	0.4603073629766208	0.0
VCAP_R2	0.6053676152073574	0.0	0.4576290454897544	0.0
22RV1_R1	0.5905713546003186	0.0	0.45358326094500473	0.0
22RV1_R2	0.6020679994280612	0.0	0.45591789352679096	0.0
PC3_R1	0.6078362544073076	0.0	0.4710793047490504	0.0
PC3_R2	0.6145521518517457	0.0	0.47202018299551823	0.0
H660_R1	0.6432801975771577	0.0	0.4859779456864363	0.0
H660_R2	0.6363634237005836	0.0	0.4821510057360115	0.0
