## Supplementary material for "An integrated, transcript-resolution atlas of prostate cancer progression unmasks associations with oncogenic pathways": Machine-readable data: Table_S8e_ssGSEA_correlations.csv

Gene	Pathway	Canon_R	Canon_P	Trunc_R	Trunc_P	Direction_Opposite
WNT2B	WNT_SIGNALING_PATHWAY	-0.265	0.259	-0.211	0.371	FALSE
RNF43	WNT_UP.V1_UP	-0.342	0.14	-0.218	0.355	FALSE
RELA	ESC_J1_UP_EARLY.V1_UP	0.331	0.153	0.368	0.111	FALSE
RELA	APOPTOSIS	0.268	0.253	0.358	0.121	FALSE
RELA	IL6_JAK_STAT3_SIGNALING	0.332	0.152	0.065	0.784	FALSE
RELA	INFLAMMATORY_RESPONSE	0.545	0.013	0.151	0.526	FALSE
ROCK2	EPITHELIAL_MESENCHYMAL_TRANSITION	0.638	0.00245	0.449	0.047	FALSE
ROCK2	CYCLIN_D1_KE_.V1_UP	0.462	0.0404	0.688	0.000807	FALSE
ROCK2	MYOGENESIS	0.587	0.00649	0.696	0.000651	FALSE
ROCK2	APICAL_JUNCTION	0.561	0.01	0.725	0.000299	FALSE
TRIM11	PROTEASOME_DEGRADATION	0.119	0.617	0.199	0.399	FALSE
TRIM11	ESC_V6.5_UP_LATE.V1_DN	-0.254	0.28	0.114	0.632	TRUE
TRIM11	SELECTIVE_AUTOPHAGY	-0.122	0.609	-0.013	0.957	FALSE
TRIM11	POSITIVE_REGULATION_OF_PROTEIN_UBIQUITINATION	-0.071	0.766	-0.071	0.766	FALSE
