## Supplementary material for "An integrated, transcript-resolution atlas of prostate cancer progression unmasks associations with oncogenic pathways": Machine-readable data: Table_S8f_PacBio_barcode_sample_mapping.xlsx

### Sheet: prov_to_user
	Tube No.	Sample Name User	Short Sample Name 2-10_letters_numbers no special characters(!)	name on tube	Index Name	Pool	demux sample name	demux barcode in filename*	Isoseq pipeline sample name
	1	PCNA_R1	PCNAR1	RNA_1	bc1	Pool1	BioSample1	IsoSeqX_bc01_5p--IsoSeqX_3p	BioSample1
	2	PCNA_R2	PCNAR2	RNA_2	bc2		BioSample2	IsoSeqX_bc02_5p--IsoSeqX_3p	BioSample2
	3	LuCaP-147_R1	LuCaP147R1	RNA_3	bc3		BioSample3	IsoSeqX_bc03_5p--IsoSeqX_3p	BioSample3
	4	LuCaP-147_R2	LuCaP147R2	RNA_4	bc4		BioSample4	IsoSeqX_bc04_5p--IsoSeqX_3p	BioSample4
	5	LuCaP-35_R1	LuCaP35R1	RNA_5	bc5		BioSample5	IsoSeqX_bc05_5p--IsoSeqX_3p	BioSample5
	6	LuCaP-35_R2	LuCaP35R2	RNA_6	bc6		BioSample6	IsoSeqX_bc06_5p--IsoSeqX_3p	BioSample6
	7	LuCaP-23_R1	LuCaP23R1	RNA_7	bc7		BioSample7	IsoSeqX_bc07_5p--IsoSeqX_3p	BioSample7
	8	LuCaP-23_R2	LuCaP23R2	RNA_8	bc8		BioSample8	IsoSeqX_bc08_5p--IsoSeqX_3p	BioSample8
	9	LuCaP-145_R1	LuCaP145R1	RNA_9	bc9		BioSample9	IsoSeqX_bc09_5p--IsoSeqX_3p	BioSample9
	10	LuCaP-145_R2	LuCaP145R2	RNA_10	bc10		BioSample10	IsoSeqX_bc10_5p--IsoSeqX_3p	BioSample10
	11	LNCaP_R1	LNCaPR1	RNA_11	bc1	Pool2	BioSample11	IsoSeqX_bc01_5p--IsoSeqX_3p	BioSample1
	12	LNCaP_R2	LNCaPR2	RNA_12	bc2		BioSample12	IsoSeqX_bc02_5p--IsoSeqX_3p	BioSample2
	13	VCAP_R1	VCAPR1	RNA_13	bc3		BioSample13	IsoSeqX_bc03_5p--IsoSeqX_3p	BioSample3
	14	VCAP_R2	VCAPR2	RNA_14	bc4		BioSample14	IsoSeqX_bc04_5p--IsoSeqX_3p	BioSample4
	15	22RV1_R1	22RV1R1	RNA_15	bc5		BioSample15	IsoSeqX_bc05_5p--IsoSeqX_3p	BioSample5
	16	22RV1_R2	22RV1R2	RNA_16	bc6		BioSample16	IsoSeqX_bc06_5p--IsoSeqX_3p	BioSample6
	17	PC3_R1	PC3R1	RNA_17	bc7		BioSample17	IsoSeqX_bc07_5p--IsoSeqX_3p	BioSample7
	18	PC3_R2	PC3R2	RNA_18	bc8		BioSample18	IsoSeqX_bc08_5p--IsoSeqX_3p	BioSample8
	19	H660_R1	H660R1	RNA_19	bc9		BioSample19	IsoSeqX_bc09_5p--IsoSeqX_3p	BioSample9
	20	H660_R2	H660R2	RNA_20	bc10		BioSample20	IsoSeqX_bc10_5p--IsoSeqX_3p	BioSample10
								* Isoseq 3' barcode is the same for all samples
