## Supplementary material for "An integrated, transcript-resolution atlas of prostate cancer progression unmasks associations with oncogenic pathways": Machine-readable data: Table_S8g_RNA_sample_QC.xlsx

### Sheet: Sheet1
Sample Type	Replicated	RNA [µg/µL]	Total µL	Type of Sequences	Sample Species	Sample Source	Nuclei Acid	Extraction Protocol	Buffer	Volume (µL)	Genome Size	Conc. ng/µL	A260/280	A260/230	Agarose gel (yes/no)
PCNA	R1	231	25	LR	Human	PDX Tumor	RNA	QIAGEN RNA isolation kits	H20	25	NA	231	2.01	1.99	no
PCNA	R2	304	25	LR	Human	PDX Tumor	RNA	QIAGEN RNA isolation kits	H20	25	NA	304	2.03	1.98	no
LuCaP-147	R1	362	25	LR	Human	PDX Tumor	RNA	QIAGEN RNA isolation kits	H20	25	NA	362	2.01	1.98	no
LuCaP-147	R2	230	25	LR	Human	PDX Tumor	RNA	QIAGEN RNA isolation kits	H20	25	NA	230	2.03	1.99	no
LuCaP-35	R1	156	25	LR	Human	PDX Tumor	RNA	QIAGEN RNA isolation kits	H20	25	NA	156	2.01	2.01	no
LuCaP-35	R2	141	25	LR	Human	PDX Tumor	RNA	QIAGEN RNA isolation kits	H20	25	NA	141	2.01	1.99	no
LuCaP-23	R1	118	25	LR	Human	PDX Tumor	RNA	QIAGEN RNA isolation kits	H20	25	NA	118	2.03	1.98	no
LuCaP-23	R2	122	25	LR	Human	PDX Tumor	RNA	QIAGEN RNA isolation kits	H20	25	NA	122	2.01	1.97	no
LuCaP-145	R1	139	25	LR	Human	PDX Tumor	RNA	QIAGEN RNA isolation kits	H20	25	NA	139	2.01	2.01	no
LuCaP-145	R2	183	25	LR	Human	PDX Tumor	RNA	QIAGEN RNA isolation kits	H20	25	NA	183	1.99	2	no
LNCaP	R1	182	45	LR; SR	Human	Cell Line	RNA	QIAGEN RNA isolation kits	H20	45	NA	182	2.01	1.97	no
LNCaP	R2	109	45	LR; SR	Human	Cell Line	RNA	QIAGEN RNA isolation kits	H20	45	NA	109	2.05	1.98	no
VCAP	R1	34	45	LR; SR	Human	Cell Line	RNA	QIAGEN RNA isolation kits	H20	45	NA	34	1.98	1.97	no
VCAP	R2	47	45	LR; SR	Human	Cell Line	RNA	QIAGEN RNA isolation kits	H20	45	NA	47	2.01	1.99	no
22RV1	R1	149	45	LR; SR	Human	Cell Line	RNA	QIAGEN RNA isolation kits	H20	45	NA	149	2.03	2.01	no
22RV1	R2	153	45	LR; SR	Human	Cell Line	RNA	QIAGEN RNA isolation kits	H20	45	NA	153	2.04	2.01	no
PC3	R1	276	45	LR; SR	Human	Cell Line	RNA	QIAGEN RNA isolation kits	H20	45	NA	276	2.03	2	no
PC3	R2	179	45	LR; SR	Human	Cell Line	RNA	QIAGEN RNA isolation kits	H20	45	NA	179	2.01	1.98	no
H660	R1	29	25	LR; SR	Human	Cell Line	RNA	QIAGEN RNA isolation kits	H20	25	NA	29	2.01	1.97	no
H660	R2	35	25	LR; SR	Human	Cell Line	RNA	QIAGEN RNA isolation kits	H20	25	NA	35	2.05	1.99	no
												(nanodrop)
Long-Read RNA-seq = LR
Short-Read Pair-end RNA-seq = SR
