## Supplementary material for "An integrated, transcript-resolution atlas of prostate cancer progression unmasks associations with oncogenic pathways": Machine-readable data: Table_S9a_survival_logrank_results.csv

Gene	ENST	endpoint	n	events	logrank_p	BH_within_endpoint	BH_across_all_32
WNT2B	ENST00000369684	PRIMARY_PFS	359	35	0.981588112491071	0.981588112491071	0.981588112491071
WNT2B	ENST00000369684	CRPC_OS	97	96	0.0293651973042835	0.0427130142607761	0.0783071928114228
WNT2B	ENST00000369686	PRIMARY_PFS	359	35	0.192615223006023	0.616368713619275	0.324404586115408
WNT2B	ENST00000369686	CRPC_OS	97	96	0.00387558225356202	0.00620093160569923	0.0112744211012713
TRIM11	ENST00000284551	PRIMARY_PFS	359	35	0.722704624101127	0.88948261427831	0.797467171421933
TRIM11	ENST00000284551	CRPC_OS	97	96	5.65450422266689e-06	1.80944135125341e-05	3.61888270250681e-05
TRIM11	ENST00000493030	PRIMARY_PFS	359	35	0.000313600838368484	0.00501761341389575	0.00100352268277915
TRIM11	ENST00000493030	CRPC_OS	97	96	0.104220389745999	0.128271248918152	0.222336831458131
ROCK2	ENST00000315872	PRIMARY_PFS	359	35	0.182457054569611	0.616368713619275	0.324404586115408
ROCK2	ENST00000315872	CRPC_OS	97	96	0.149346276097454	0.17068145839709	0.298692552194907
ROCK2	ENST00000401753	PRIMARY_PFS	359	35	0.457552488517383	0.709653247225048	0.610069984689844
ROCK2	ENST00000401753	CRPC_OS	97	96	1.01602631958697e-06	4.06410527834789e-06	8.12821055669579e-06
RNF43	ENST00000584437	PRIMARY_PFS	359	35	0.421204471305591	0.709653247225048	0.586023612251257
RNF43	ENST00000584437	CRPC_OS	97	96	0.0611918300879574	0.0815891067839433	0.139867040201046
RNF43	ENST00000583753	PRIMARY_PFS	359	35	0.487886607467221	0.709653247225048	0.624494857558043
RNF43	ENST00000583753	CRPC_OS	97	96	2.72207111527015e-08	1.45177126147741e-07	2.90354252295482e-07
CDK12	ENST00000447079	PRIMARY_PFS	359	35	0.831533296287958	0.950323767186237	0.886968849373821
CDK12	ENST00000447079	CRPC_OS	97	96	0.000135171880398169	0.000274696111730583	0.000549392223461166
CDK12	ENST00000584632	PRIMARY_PFS	359	35	0.191591651871434	0.616368713619275	0.324404586115408
CDK12	ENST00000584632	CRPC_OS	97	96	3.60207148298076e-22	5.76331437276921e-21	1.15266287455384e-20
F8	ENST00000360256	PRIMARY_PFS	359	35	0.331876195840239	0.709653247225048	0.505716107947031
F8	ENST00000360256	CRPC_OS	97	96	0.000137348055865292	0.000274696111730583	0.000549392223461166
F8	ENST00000330287	PRIMARY_PFS	359	35	0.0484636029072572	0.387708823258058	0.119295022540941
F8	ENST00000330287	CRPC_OS	97	96	0.512286978144175	0.542145623787803	0.630507050023601
RELA	ENST00000406246	PRIMARY_PFS	359	35	0.617283871125567	0.823045161500756	0.705467281286362
RELA	ENST00000406246	CRPC_OS	97	96	0.000242755657876809	0.000431565614003215	0.00086313122800643
RELA	ENST00000612991	PRIMARY_PFS	359	35	0.406445427659856	0.709653247225048	0.586023612251257
RELA	ENST00000612991	CRPC_OS	97	96	0.000112575684945549	0.000274696111730583	0.000549392223461166
BRCA1	ENST00000357654	PRIMARY_PFS	359	35	0.966406213024927	0.981588112491071	0.981588112491071
BRCA1	ENST00000357654	CRPC_OS	97	96	0.542145623787803	0.542145623787803	0.642542961526285
BRCA1	ENST00000352993	PRIMARY_PFS	359	35	0.249163745622076	0.664436654992204	0.398661992995322
BRCA1	ENST00000352993	CRPC_OS	97	96	5.41958715532662e-14	4.3356697242613e-13	8.6713394485226e-13
