## Supplementary material for "An integrated, transcript-resolution atlas of prostate cancer progression unmasks associations with oncogenic pathways": Machine-readable data: Table_S9b_primary_survival_variant_audit.csv

ENST	norm	scope	cut	n	events	p
ENST00000584437	colsum	global	median	359	35	0.421204471305591
ENST00000584437	colsum	global	q25q75	172	14	0.49960853145272
ENST00000584437	colsum	global	tertiles	232	23	0.480361227927216
ENST00000584437	colsum	primary	median	359	35	0.22969267357552
ENST00000584437	colsum	primary	q25q75	180	14	0.844701841336853
ENST00000584437	colsum	primary	tertiles	240	21	0.681142353539214
ENST00000584437	metadata_totalcounts	global	median	359	35	0.421204471305591
ENST00000584437	metadata_totalcounts	global	q25q75	172	14	0.49960853145272
ENST00000584437	metadata_totalcounts	global	tertiles	232	23	0.480361227927216
ENST00000584437	metadata_totalcounts	primary	median	359	35	0.22969267357552
ENST00000584437	metadata_totalcounts	primary	q25q75	180	14	0.844701841336853
ENST00000584437	metadata_totalcounts	primary	tertiles	240	21	0.681142353539214
ENST00000584437	raw	global	median	359	35	0.434837819575051
ENST00000584437	raw	global	q25q75	170	13	0.918526357353803
ENST00000584437	raw	global	tertiles	242	23	0.364759876810744
ENST00000584437	raw	primary	median	359	35	0.612493556630654
ENST00000584437	raw	primary	q25q75	180	15	0.653794587148187
ENST00000584437	raw	primary	tertiles	240	20	0.491320245104833
ENST00000583753	colsum	global	median	359	35	0.487886607467221
ENST00000583753	colsum	global	q25q75	141	14	0.578934675593235
ENST00000583753	colsum	global	tertiles	207	18	0.284144783284114
ENST00000583753	colsum	primary	median	359	35	0.39466999262192
ENST00000583753	colsum	primary	q25q75	180	17	0.797297954751243
ENST00000583753	colsum	primary	tertiles	240	22	0.636799751702598
ENST00000583753	metadata_totalcounts	global	median	359	35	0.487886607467221
ENST00000583753	metadata_totalcounts	global	q25q75	141	14	0.578934675593235
ENST00000583753	metadata_totalcounts	global	tertiles	207	18	0.284144783284114
ENST00000583753	metadata_totalcounts	primary	median	359	35	0.39466999262192
ENST00000583753	metadata_totalcounts	primary	q25q75	180	17	0.797297954751243
ENST00000583753	metadata_totalcounts	primary	tertiles	240	22	0.636799751702598
ENST00000583753	raw	global	median	359	35	0.934621506939419
ENST00000583753	raw	global	q25q75	155	15	0.234575085196232
ENST00000583753	raw	global	tertiles	235	22	0.94304473937824
ENST00000583753	raw	primary	median	359	35	0.94157766839892
ENST00000583753	raw	primary	q25q75	180	16	0.955147317613964
ENST00000583753	raw	primary	tertiles	240	23	0.828617525354528
ENST00000357654	colsum	global	median	359	35	0.966406213024927
ENST00000357654	colsum	global	q25q75	139	12	0.712708117942573
ENST00000357654	colsum	global	tertiles	217	18	0.414290286014735
ENST00000357654	colsum	primary	median	359	35	0.837541672927025
ENST00000357654	colsum	primary	q25q75	180	16	0.703900218850942
ENST00000357654	colsum	primary	tertiles	240	21	0.507162196838034
ENST00000357654	metadata_totalcounts	global	median	359	35	0.966406213024927
ENST00000357654	metadata_totalcounts	global	q25q75	139	12	0.712708117942573
ENST00000357654	metadata_totalcounts	global	tertiles	217	18	0.414290286014735
ENST00000357654	metadata_totalcounts	primary	median	359	35	0.837541672927025
ENST00000357654	metadata_totalcounts	primary	q25q75	180	16	0.703900218850942
ENST00000357654	metadata_totalcounts	primary	tertiles	240	21	0.507162196838034
ENST00000357654	raw	global	median	359	35	0.840325643026664
ENST00000357654	raw	global	q25q75	140	15	0.660984704940153
ENST00000357654	raw	global	tertiles	212	19	0.522667065247383
ENST00000357654	raw	primary	median	359	35	0.413435609789328
ENST00000357654	raw	primary	q25q75	180	17	0.49625592873594
ENST00000357654	raw	primary	tertiles	240	21	0.493995692778321
ENST00000352993	colsum	global	median	359	35	0.249163745622076
ENST00000352993	colsum	global	q25q75	128	8	0.069470350228847
ENST00000352993	colsum	global	tertiles	191	13	0.253744109835848
ENST00000352993	colsum	primary	median	359	35	0.221116712882764
ENST00000352993	colsum	primary	q25q75	180	12	0.111167664421628
ENST00000352993	colsum	primary	tertiles	240	21	0.126991302685544
ENST00000352993	metadata_totalcounts	global	median	359	35	0.249163745622076
ENST00000352993	metadata_totalcounts	global	q25q75	128	8	0.069470350228847
ENST00000352993	metadata_totalcounts	global	tertiles	191	13	0.253744109835848
ENST00000352993	metadata_totalcounts	primary	median	359	35	0.221116712882764
ENST00000352993	metadata_totalcounts	primary	q25q75	180	12	0.111167664421628
ENST00000352993	metadata_totalcounts	primary	tertiles	240	21	0.126991302685544
ENST00000352993	raw	global	median	359	35	0.0333342889026517
ENST00000352993	raw	global	q25q75	138	7	0.263921647260372
ENST00000352993	raw	global	tertiles	196	14	0.221005748515836
ENST00000352993	raw	primary	median	359	35	0.313499536300193
ENST00000352993	raw	primary	q25q75	180	15	0.295642206624286
ENST00000352993	raw	primary	tertiles	240	20	0.294150625022983
