## Supplementary material for "An integrated, transcript-resolution atlas of prostate cancer progression unmasks associations with oncogenic pathways": Machine-readable data: Table_S10c_BRCA1_atlas_Hallmark_GSEA.csv

Cluster	ID	Description	setSize	enrichmentScore	NES	pvalue	p.adjust	qvalue	rank	leading_edge	core_enrichment	count	GeneRatio	type	SIG
ENST00000352993_High_vs_Low	HALLMARK_DNA_REPAIR	HALLMARK_DNA_REPAIR	150	0.635396037117319	2.89423803374094	1e-10	8.33333333333333e-10	3.15789473684211e-10	5265	tags=62%, list=17%, signal=52%	6895/29901/7936/2987/5439/5437/5424/30833/6881/9328/51160/3978/5984/6119/5438/4830/4832/11130/9013/5982/30834/8086/1854/5436/8721/10063/3704/10189/552900/8480/2879/51497/100/27343/6883/155382/2068/286075/3251/353/6834/56655/4350/2237/11047/10134/5888/4860/5111/6621/25920/2067/5148/6829/9978/5435/7298/5440/5898/54487/55290/6878/79720/10289/5434/3615/6431/57804/84265/978/2958/1716/23649/1643/5985/6…	93	0.62	upregulated	9.07918124604763
ENST00000352993_High_vs_Low	HALLMARK_OXIDATIVE_PHOSPHORYLATION	HALLMARK_OXIDATIVE_PHOSPHORYLATION	200	0.600694275641396	2.8535983265461	1e-10	8.33333333333333e-10	3.15789473684211e-10	6795	tags=59%, list=21%, signal=47%	4723/89941/514/521/4707/65003/4696/27429/64960/581/37/26519/1329/533/9551/3028/4713/7381/10312/3420/4726/26517/92609/4706/10476/6183/374291/10632/10063/4708/26521/9296/2879/27089/4695/4722/64981/23203/4694/4728/29796/26520/1337/4717/1347/1537/10975/4701/1632/7388/1345/4720/6834/1351/539/1327/513/30/1349/4700/4729/7384/1350/517/5435/1340/2821/2108/4714/516/4712/4835/5160/4709/4710/4702/4718/1892/8…	118	0.59	upregulated	9.07918124604763
ENST00000352993_High_vs_Low	HALLMARK_MYC_TARGETS_V1	HALLMARK_MYC_TARGETS_V1	199	0.555664205248243	2.64064445914498	1e-10	8.33333333333333e-10	3.15789473684211e-10	6921	tags=62%, list=22%, signal=49%	51690/6626/4176/6150/26121/10528/57819/5984/5691/5902/6633/4830/6627/6637/10856/1854/4706/3068/10907/6164/55651/5425/1537/6632/2091/6141/1019/8662/991/7284/9136/3251/6187/6204/10728/11335/4174/6188/6175/5478/10155/5111/2079/9045/8318/23016/5682/5688/7298/3015/6194/7203/10399/3615/4673/5706/5683/51491/65005/1503/3336/8894/1933/1973/4085/5690/6193/6742/220988/1017/3735/5704/28973/10575/6426/9377/11…	123	0.618090452261307	upregulated	9.07918124604763
ENST00000352993_High_vs_Low	HALLMARK_E2F_TARGETS	HALLMARK_E2F_TARGETS	200	0.521826349091133	2.47893621913433	1e-10	8.33333333333333e-10	3.15789473684211e-10	5796	tags=51%, list=18%, signal=42%	10212/83463/27338/4176/11200/5424/10528/3978/6119/5902/147841/9238/1164/4830/51155/7083/10535/5982/994/3925/197335/79019/6628/9212/1854/10248/11004/29893/10460/84316/3148/3014/5425/9924/83461/1031/1019/991/3835/84844/8914/4678/56655/10615/1163/3609/4174/23594/1029/9232/5111/55723/983/55143/29089/6941/1033/3015/4605/29980/8726/4673/4172/57405/55646/3149/1503/9125/23649/79077/332/4085/898/993/14690…	102	0.51	upregulated	9.07918124604763
ENST00000352993_High_vs_Low	HALLMARK_UV_RESPONSE_UP	HALLMARK_UV_RESPONSE_UP	158	0.501540560805511	2.30891593067349	1e-10	8.33333333333333e-10	3.15789473684211e-10	6644	tags=50%, list=21%, signal=40%	10948/5437/6150/10494/5984/8694/1119/997/1175/11333/6415/578/4487/10652/9296/3337/7389/1515/1212/3014/6257/5702/1181/116138/2026/440/409/2237/30/6817/4245/3162/11232/55937/725/637/10482/2878/226/6697/4885/8692/10105/9129/896/8836/898/7062/1017/1028/1742/760/10963/6474/51083/2288/9355/23542/2907/6535/7263/6539/694/8878/3485/10950/4323/3757/3134/1054/1482/7037/6236/1875/80273/682/51706/3306/6897	79	0.5	upregulated	9.07918124604763
ENST00000352993_High_vs_Low	HALLMARK_UV_RESPONSE_DN	HALLMARK_UV_RESPONSE_DN	143	-0.533904310654619	-2.22775320163248	1e-10	8.33333333333333e-10	3.15789473684211e-10	7092	tags=48%, list=22%, signal=37%	5607/627/8613/5797/8997/8829/120/1601/51460/7048/8503/10486/4052/10395/5728/10370/3667/10659/6541/5332/3778/323/3949/8405/54468/8621/7049/2650/50937/5578/8821/23576/1739/9863/11099/27032/9975/493/4790/23345/23266/8871/10000/26037/4781/490/3480/55109/2908/3915/6310/57178/594/4131/140609/1859/92/657/23116/8455/4853/8476/7799/7082/25836/23469/22828/546	68	0.475524475524476	downregulated	9.07918124604763
ENST00000352993_High_vs_Low	HALLMARK_XENOBIOTIC_METABOLISM	HALLMARK_XENOBIOTIC_METABOLISM	200	0.452273584774571	2.14852579255173	1.33966013088236e-10	9.56900093487401e-10	3.6261477226891e-10	8325	tags=52%, list=26%, signal=39%	51380/55502/1725/435/3700/3083/10717/7378/6472/1401/348/3931/9361/6898/5805/2571/1571/3251/383/5372/2937/7448/10728/5950/3697/1646/9446/3162/23564/2646/10237/9054/6580/51181/645/1652/1592/4814/2184/978/2168/115817/28959/2328/116842/5699/8644/126/3735/760/866/948/3484/3294/84913/5226/839/9564/6539/4502/5831/26007/1586/3487/8876/51733/191/1562/3290/5967/366/873/4836/1244/5340/1528/52/4153/5054/1728…	105	0.525	upregulated	9.01913340298814
ENST00000352993_High_vs_Low	HALLMARK_COAGULATION	HALLMARK_COAGULATION	138	0.488218544915695	2.19349568985211	1.09154218353587e-09	6.06412324186593e-09	2.29798354428604e-09	8227	tags=56%, list=26%, signal=42%	733/6284/344/341/2161/4320/462/22921/10603/1515/345/1397/4485/5265/5624/8858/7076/22933/712/164656/3697/553115/649/842/2147/7018/10411/4317/2815/3818/5155/1675/5654/4318/2783/335/5328/6271/23479/1510/2243/732/3426/731/735/4312/4323/2266/2158/1361/4324/1508/5340/4153/5054/3172/1369/4314/2534/6678/1512/3075/2160/5196/1311/11072/3249/1513/283/715/2159/4973/11202/3273/4224/4048/717	77	0.557971014492754	upregulated	8.21723198107019
ENST00000352993_High_vs_Low	HALLMARK_GLYCOLYSIS	HALLMARK_GLYCOLYSIS	200	0.441045447168786	2.09518652167574	1.00858041123805e-09	6.06412324186593e-09	2.29798354428604e-09	6864	tags=47%, list=22%, signal=37%	10616/55139/26229/7167/11285/6676/55586/3425/2582/2584/3925/7295/25796/54541/4282/9080/29926/10058/2023/7264/9048/8704/6647/229/2026/8996/8819/54982/4678/9123/8497/10456/5478/1468/983/8974/9862/51129/6382/226/10327/2990/5256/5223/6888/638/5207/5315/126792/112399/2542/5351/5033/2539/8534/7045/5704/1944/10007/3486/2817/8614/2288/29925/1058/2805/1999/839/51728/3669/26355/50814/4351/10164/5214/2719/9…	94	0.47	upregulated	8.21723198107019
ENST00000352993_High_vs_Low	HALLMARK_P53_PATHWAY	HALLMARK_P53_PATHWAY	199	0.413829300341761	1.96661227888724	4.43139283519244e-08	2.21569641759622e-07	8.39632326668042e-08	5583	tags=38%, list=18%, signal=31%	55367/3265/5883/1649/49856/581/8841/8877/57799/9618/578/6520/7378/54541/2232/64787/25873/51002/100/51447/6141/26471/5372/1029/64061/5111/8673/3162/1509/57761/6206/79651/51278/6382/51181/10399/3714/4814/10904/51065/1643/896/55240/7062/6275/2877/10437/6004/5564/51499/3275/203/5900/30851/9538/23612/3654/23479/10608/6303/50619/4071/8651/1647/694/3094/26355/10057/10544/1263/2872/23645/55766/29948/7040	75	0.376884422110553	upregulated	6.6544897444827
ENST00000352993_High_vs_Low	HALLMARK_FATTY_ACID_METABOLISM	HALLMARK_FATTY_ACID_METABOLISM	158	0.427999002243944	1.97035652112813	1.89269193121945e-07	8.6031451419066e-07	3.26013921166987e-07	7568	tags=49%, list=24%, signal=37%	1056/29781/728294/37/3028/4913/3420/131076/4056/10005/4282/7389/2639/5805/1632/2026/1371/2027/35/30/51478/2819/58505/3015/364/7533/226/8608/2168/3956/5160/3155/5092/7390/126/51179/644/1892/760/948/1579/1743/874/10961/3421/1666/9380/8802/158/1149/50814/8876/84532/259307/2954/10455/387893/873/2271/10965/6389/3320/3939/6391/50486/6281/1543/210/3033/670/4190/912/9246/10808/4191/6611/6999	77	0.487341772151899	upregulated	6.06534275014388
ENST00000352993_High_vs_Low	HALLMARK_PROTEIN_SECRETION	HALLMARK_PROTEIN_SECRETION	96	-0.525831706658357	-2.08580838061601	2.94355014270021e-07	1.22647922612509e-06	4.64771075163192e-07	6882	tags=55%, list=22%, signal=43%	10959/81542/8773/27236/9341/6845/8417/10059/9554/9805/8774/23033/8082/22796/9522/163/10972/1203/6197/8729/9276/10040/23673/6643/4952/2581/57403/1956/1315/667/3920/23041/1182/8615/19/259230/10565/9525/3998/9871/1213/102/3482/8546/372/8027/5594/22872/538/23095/2803/164/10564	53	0.552083333333333	downregulated	5.91133980339371
ENST00000352993_High_vs_Low	HALLMARK_ADIPOGENESIS	HALLMARK_ADIPOGENESIS	200	0.388096136213419	1.84365080498746	1.26930079062473e-06	4.88192611778742e-06	1.84999305516155e-06	4907	tags=34%, list=15%, signal=29%	8694/2167/84895/4713/56729/4706/11194/84173/4056/2879/400916/348/27089/4722/5211/10113/83549/29796/1337/6647/1537/10975/1031/8884/2101/483/1351/539/35/6817/7316/1349/1468/6576/6573/7384/84274/51129/123/2878/7423/226/6623/1652/2184/7086/6888/51805/137964/977/1892/55177/948/10124/376497/57017/415116/112/3421/1666/8802/6390/84522/56246/7263/1149/1647/29088	68	0.34	upregulated	5.31140879740552
ENST00000352993_High_vs_Low	HALLMARK_REACTIVE_OXYGEN_SPECIES_PATHWAY	HALLMARK_REACTIVE_OXYGEN_SPECIES_PATHWAY	49	0.586123364693372	2.21461860590919	1.89978530914963e-06	6.78494753267724e-06	2.57113801238296e-06	7175	tags=67%, list=23%, signal=52%	10494/7295/475/2512/2879/112398/6647/2068/4720/5052/3163/4700/4353/2878/1032/7001/5524/4710/10542/2242/2539/4046/10587/10549/5214/22904/9124/1728/2729/55829/3087/4257/2745	33	0.673469387755102	upregulated	5.16845350634719
ENST00000352993_High_vs_Low	HALLMARK_HYPOXIA	HALLMARK_HYPOXIA	200	0.381143745585492	1.81062347134063	2.72216181308025e-06	9.07387271026749e-06	3.43852018494347e-06	6696	tags=40%, list=21%, signal=32%	1649/55139/7167/2584/23210/54541/4282/2023/25824/5211/3623/10994/5228/229/2026/133/8819/2027/55577/8497/1942/5105/2645/5313/55076/6576/2597/7428/3162/8974/51129/2821/8991/123/226/126792/2542/5033/8839/5155/230/6275/7045/1028/1944/3486/2817/8614/1907/3484/112464/9380/839/5329/4502/3669/694/26355/302/5214/2719/23645/56925/9435/5230/7422/3798/5292/949/5260/7511/51316/5224/6513/1356/3939/5054/57007/7…	80	0.4	upregulated	5.04220731737948
ENST00000352993_High_vs_Low	HALLMARK_MYC_TARGETS_V2	HALLMARK_MYC_TARGETS_V2	57	0.550510942547421	2.12084786407358	6.77069649905044e-06	2.11584265595326e-05	8.01793006466499e-06	6279	tags=56%, list=20%, signal=45%	80324/54663/10528/9238/56342/10244/4839/51154/1019/79050/9136/9064/6949/56915/11335/4174/3177/6573/23481/705/51491/79077/3336/23223/7374/92856/3329/6832/5347/81887/10514/2193	32	0.56140350877193	upregulated	4.67451663162362
ENST00000352993_High_vs_Low	HALLMARK_MTORC1_SIGNALING	HALLMARK_MTORC1_SIGNALING	199	0.371013572819339	1.76314206688063	8.2651916270443e-06	2.43093871383656e-05	9.21197828401222e-06	6662	tags=39%, list=21%, signal=31%	10212/1649/81873/3145/7167/11333/23753/4793/54541/10452/2232/6472/10652/2023/5211/440/9136/3251/26471/5719/871/5199/4860/5478/5052/2597/27101/57761/2821/516/5693/2717/9521/226/5706/5606/3336/11151/10682/8894/112399/2542/5033/2539/993/5704/7283/10963/10437/2805/7374/8140/3475/8878/10987/7108/4171/5685/5464/3329/8624/26227/23645/5230/1719/10797/5347/7037/10962/4836/23478/2286/6513/3939/29968/2729/1…	78	0.391959798994975	upregulated	4.6142259899753
ENST00000352993_High_vs_Low	HALLMARK_MITOTIC_SPINDLE	HALLMARK_MITOTIC_SPINDLE	198	-0.401714683853993	-1.74362794897	2.49581854163282e-05	6.93282928231339e-05	2.62717741224508e-05	3849	tags=36%, list=12%, signal=32%	2035/55704/57679/5311/10048/10006/382/114791/675/10928/9585/55125/23022/25/10128/4643/1739/10276/4739/4281/6453/85464/2317/5981/9732/50650/84333/9793/4983/9126/22930/6780/7414/9462/8470/7204/8976/667/4628/8243/5921/10163/9411/84376/357/23607/121512/5108/10565/9874/23637/55785/51199/23332/253260/1778/3799/6711/11214/6093/7840/6249/23095/6654/4853/8476/51735/324/23365/394/4763/9113	72	0.363636363636364	downregulated	4.15908949396856
ENST00000352993_High_vs_Low	HALLMARK_ANDROGEN_RESPONSE	HALLMARK_ANDROGEN_RESPONSE	100	-0.461550080238448	-1.83947517181751	7.76534916975522e-05	0.000204351293940927	7.74383850723512e-05	8115	tags=52%, list=25%, signal=39%	1021/9510/8848/4189/2181/55839/2936/10611/6722/10461/60481/9455/2289/87/56937/658/220/56172/55768/4824/54407/10257/595/79689/4117/9053/65986/2773/8821/3156/60559/5238/11057/11099/1836/2683/6197/23171/3685/8916/8031/2982/51465/10788/57178/3977/3998/9871/2005/10513/8554/84159	52	0.52	downregulated	3.68962260801539
ENST00000352993_High_vs_Low	HALLMARK_ESTROGEN_RESPONSE_LATE	HALLMARK_ESTROGEN_RESPONSE_LATE	198	0.333200507588728	1.58327638921251	0.000319688265386393	0.000799220663465982	0.000302862567208162	6218	tags=34%, list=20%, signal=28%	7517/429/3993/6280/10535/2582/29107/7264/5265/1345/55540/991/3251/29988/7054/5364/10538/51659/10874/56521/11187/9022/2717/2030/51195/51181/56339/2171/7869/221/645/10761/10105/4192/3880/8839/58495/5777/760/8900/51083/11145/8645/2288/3418/23596/56994/2261/7263/8140/3669/64699/3487/64377/5174/10950/4665/403/3613/10202/1152/445/949/4277/7033/2810/51599/2109	68	0.343434343434343	upregulated	3.0973332961619
ENST00000352993_High_vs_Low	HALLMARK_TGF_BETA_SIGNALING	HALLMARK_TGF_BETA_SIGNALING	54	-0.501164154877339	-1.78393661237722	0.00110229328406103	0.00262450781919293	0.000994550331483638	4356	tags=33%, list=14%, signal=29%	25937/7046/90/6497/999/4086/6498/64750/5494/331/51742/657/6711/324/7082/28996/51592/659	18	0.333333333333333	downregulated	2.58095212900089
ENST00000352993_High_vs_Low	HALLMARK_G2M_CHECKPOINT	HALLMARK_G2M_CHECKPOINT	199	0.312741307222215	1.48621882111905	0.00174557855967311	0.00396722399925706	0.00150336909445531	5716	tags=37%, list=18%, signal=30%	10212/27338/10293/1869/1164/51155/1841/10024/994/3925/9212/11004/8438/10460/3014/2130/1874/6632/1031/1019/991/8819/3835/4678/1163/3609/4174/23594/3151/9232/983/22809/51659/8318/55872/1033/3015/1870/11065/4605/4172/3149/23649/5119/332/4085/993/9133/3159/5426/6426/2146/1058/6427/8317/4502/8140/6118/10926/4171/11104/3184/2176/387893/51203/10036/7040/4957/9700/9055/890/4001/5347	73	0.366834170854271	upregulated	2.40151327749538
ENST00000352993_High_vs_Low	HALLMARK_PEROXISOME	HALLMARK_PEROXISOME	104	0.361229833866639	1.54583748337119	0.0048247101819706	0.0104885003955883	0.00397458962359134	5482	tags=37%, list=17%, signal=30%	3265/1056/9270/2224/10005/1487/25824/60386/6647/51024/5190/54982/23457/30/5052/706/2067/373156/7533/2172/3155/1503/7276/8856/51179/1742/866/80270/213/3418/5244/10057/9961/6833/2071/215/10455/5830	38	0.365384615384615	upregulated	1.97928660107973
ENST00000352993_High_vs_Low	HALLMARK_UNFOLDED_PROTEIN_RESPONSE	HALLMARK_UNFOLDED_PROTEIN_RESPONSE	112	0.333768902926079	1.45599092817645	0.00724123073194072	0.0150858973582098	0.00571676110416372	5747	tags=36%, list=18%, signal=29%	25804/55738/7709/30827/10528/468/54541/8815/55651/10113/3014/1978/23404/2521/440/9136/51013/1163/56915/64061/10897/6208/5393/54512/27257/10775/1051/1973/8614/3484/23644/55272/55466/8140/79094/9797/9775/7422/10797/1054	40	0.357142857142857	upregulated	1.82142885147323
ENST00000352993_High_vs_Low	HALLMARK_HEME_METABOLISM	HALLMARK_HEME_METABOLISM	200	0.290583358088347	1.38041632488949	0.00774150032864527	0.0154830006572905	0.00586724235434168	6922	tags=38%, list=22%, signal=30%	26502/5498/2057/27429/3145/84809/5715/9091/10841/25796/5526/3068/10422/10058/7389/80148/3029/440/1371/9911/2995/8974/669/54/54977/5886/1870/8991/645/4635/5606/51218/7001/7390/2145/3049/896/3792/644/10553/760/55544/6710/51257/10158/222642/2623/6535/1510/51327/10661/6006/6536/10181/50865/6886/6005/7037/3045/3050/1508/119/57610/10098/6513/682/286/23608/10107/2729/64122/759/56895/51312/115201/23351/2…	77	0.385	upregulated	1.81014486777354
ENST00000352993_High_vs_Low	HALLMARK_COMPLEMENT	HALLMARK_COMPLEMENT	200	0.28340297838732	1.34630592908634	0.0123243889367834	0.0237007479553528	0.00898133606729158	6657	tags=34%, list=21%, signal=27%	9986/51548/6810/6284/3665/341/6280/146547/462/475/1515/5265/4504/3303/5531/7076/255738/712/164656/3697/6283/842/1509/2147/725/337/4317/30819/978/2815/4855/1051/3818/5155/760/948/5216/51734/2783/2207/151/2793/5646/5329/1514/2155/7454/735/4323/808/3002/843/5292/4324/837/1508/7511/5340/1356/5054/3684/3172/2534/714/2219/391/29106	67	0.335	upregulated	1.62523794817737
ENST00000352993_High_vs_Low	HALLMARK_CHOLESTEROL_HOMEOSTASIS	HALLMARK_CHOLESTEROL_HOMEOSTASIS	74	0.357353970985842	1.45667208217143	0.014042724385043	0.026005045157487	0.00985454342810034	7101	tags=39%, list=22%, signal=31%	1119/2224/4597/10654/4598/5833/22809/51478/57761/2990/2171/7869/10682/51330/230/55902/6811/26270/5329/50814/875/4047/7108/23474/71/1717/312/6282/127	29	0.391891891891892	upregulated	1.5849423877407
ENST00000352993_High_vs_Low	HALLMARK_INTERFERON_ALPHA_RESPONSE	HALLMARK_INTERFERON_ALPHA_RESPONSE	97	0.324429709542672	1.38377310691822	0.0175207852827266	0.0312871165762976	0.0118561704920707	8989	tags=44%, list=28%, signal=32%	5721/3665/11054/81894/93343/4343/3429/23070/4061/9636/79132/64761/684/7318/3430/10410/10437/6773/55072/3669/10544/5696/8638/64108/10581/9034/10561/8519/3566/87178/9246/5684/5720/9111/116071/5698/4938/11274/10379/3959/4599/1267/834	43	0.443298969072165	upregulated	1.50463445963122
ENST00000352993_High_vs_Low	HALLMARK_EPITHELIAL_MESENCHYMAL_TRANSITION	HALLMARK_EPITHELIAL_MESENCHYMAL_TRANSITION	200	0.270709213849847	1.2860041970563	0.0237747067077251	0.0409908736340089	0.0155333836928876	7855	tags=37%, list=25%, signal=28%	4176/79709/4837/4487/64175/2026/7076/1294/10272/871/6696/115908/649/8985/9244/6382/50509/5479/7857/3956/2014/5645/7070/5351/51330/333/7045/1307/5654/5118/9235/3486/2817/1278/2303/6303/5329/6535/1647/284217/3487/3485/4312/4323/5270/7431/7422/7040/7424/1292/2191/822/1277/5054/5806/30008/1893/4314/1290/1289/22943/6678/1634/4232/1311/4016/5217/5768/4017/4148/5999/2006/4256/3693	74	0.37	upregulated	1.38731282551404
ENST00000352993_High_vs_Low	HALLMARK_APICAL_JUNCTION	HALLMARK_APICAL_JUNCTION	199	0.273428132723815	1.29939354889512	0.0265035156956875	0.0441725261594792	0.0167390625446447	4372	tags=24%, list=14%, signal=21%	3265/7059/24146/6810/5600/268/8517/51466/4597/9080/8174/1013/5871/8189/7122/8751/794/3636/5335/3384/7106/8515/2593/649/6624/2886/7185/7087/7533/8449/7073/9344/478/4902/4192/7070/7045/103910/208/1307/7283/57555/4318/5216/347902/7410/51148/23562	48	0.241206030150754	upregulated	1.35484776339158
ENST00000352993_High_vs_Low	HALLMARK_APOPTOSIS	HALLMARK_APOPTOSIS	161	0.278163068927604	1.28401543538108	0.0300636326668008	0.0480816168945525	0.0182204021916199	4986	tags=24%, list=16%, signal=21%	1649/89941/581/994/2876/3315/5526/2232/2879/3148/6647/2026/150209/7076/10134/706/3162/842/56616/2147/637/2878/638/6574/10682/3000/51330/1017/7818/10410/8900/4255/3606/839/6303/5330/1647/3669/8878	39	0.24223602484472	upregulated	1.31802093625126
ENST00000352993_High_vs_Low	HALLMARK_ALLOGRAFT_REJECTION	HALLMARK_ALLOGRAFT_REJECTION	200	0.26668085620888	1.26686748294209	0.0307722348125136	0.0480816168945525	0.0182204021916199	8269	tags=36%, list=26%, signal=27%	7186/6223/3665/4830/3589/6170/1991/7076/6203/5199/1029/6133/2147/4689/23166/43/6688/11146/1984/5699/896/7070/3551/6189/3112/7535/5777/4318/207/2268/3606/1445/4050/2213/6357/8807/8651/23308/7454/3059/3108/5582/3002/7040/924/9450/822/6363/4153/6354/5552/10563/6356/8664/3592/3566/3689/5196/11184/6123/912/926/7334/3460/3848/9466/919/915/3105/5551/717/3976	72	0.36	upregulated	1.31802093625126
