## Supplementary material for "An integrated, transcript-resolution atlas of prostate cancer progression unmasks associations with oncogenic pathways": Machine-readable data: Table_S11b_BRCA1_Delta11q_experiment_Hallmark_GSEA.csv

Cluster	ID	Description	setSize	enrichmentScore	NES	pvalue	p.adjust	qvalue	rank	leading_edge	core_enrichment	log2err	count	GeneRatio	type	SIG
11q_vs_PWC	HALLMARK_PROTEIN_SECRETION	HALLMARK_PROTEIN_SECRETION	96	-0.546375044890785	-1.97583063275082	1.58594610021159e-06	3.96486525052896e-05	1.1685918633138e-05	3842	tags=60%, list=13%, signal=53%	ENSG00000165029/ENSG00000006125/ENSG00000170348/ENSG00000074319/ENSG00000047249/ENSG00000102393/ENSG00000132842/ENSG00000117533/ENSG00000117758/ENSG00000136738/ENSG00000076554/ENSG00000124333/ENSG00000079950/ENSG00000138674/ENSG00000124209/ENSG00000123595/ENSG00000164144/ENSG00000177189/ENSG00000119541/ENSG00000092531/ENSG00000145730/ENSG00000138768/ENSG00000176171/ENSG00000265808/ENSG00000165240…	0.643551836150722	58	0.604166666666667	downregulated	4.4017715679797
11q_vs_PWC	HALLMARK_APICAL_SURFACE	HALLMARK_APICAL_SURFACE	37	0.721457826015846	1.96465687963847	2.70063521662003e-05	0.000270063521662003	7.95976695424852e-05	369	tags=8%, list=1%, signal=8%	ENSG00000012048/ENSG00000106211/ENSG00000132589	0.575610261071129	3	0.0810810810810811	upregulated	3.56853407338675
11q_vs_PWC	HALLMARK_MYOGENESIS	HALLMARK_MYOGENESIS	178	0.590016200158714	1.94012314825597	5.15340839382204e-06	6.44176049227755e-05	1.89862414509233e-05	4819	tags=37%, list=16%, signal=31%	ENSG00000197879/ENSG00000166165/ENSG00000108639/ENSG00000100345/ENSG00000105221/ENSG00000177731/ENSG00000103197/ENSG00000171298/ENSG00000124664/ENSG00000106992/ENSG00000188157/ENSG00000173599/ENSG00000136717/ENSG00000188130/ENSG00000142173/ENSG00000160752/ENSG00000143801/ENSG00000068903/ENSG00000130821/ENSG00000071553/ENSG00000124762/ENSG00000196576/ENSG00000108515/ENSG00000108840/ENSG00000100151…	0.610526878385931	66	0.370786516853933	upregulated	4.19099542649179
11q_vs_PWC	HALLMARK_MYC_TARGETS_V2	HALLMARK_MYC_TARGETS_V2	58	0.660559036655745	1.92146881001631	0.00184693397925525	0.00513037216459792	0.00151210969061833	3169	tags=60%, list=11%, signal=54%	ENSG00000179115/ENSG00000100297/ENSG00000196497/ENSG00000132382/ENSG00000114767/ENSG00000167085/ENSG00000052749/ENSG00000100029/ENSG00000130810/ENSG00000174669/ENSG00000133316/ENSG00000105447/ENSG00000140263/ENSG00000111641/ENSG00000070814/ENSG00000136270/ENSG00000148840/ENSG00000136997/ENSG00000142733/ENSG00000136718/ENSG00000179958/ENSG00000116649/ENSG00000173638/ENSG00000112578/ENSG00000184967…	0.45505986738723	35	0.603448275862069	upregulated	2.28985112939721
11q_vs_PWC	HALLMARK_P53_PATHWAY	HALLMARK_P53_PATHWAY	198	0.575824854468849	1.92045388810812	4.54441279349165e-06	6.44176049227755e-05	1.89862414509233e-05	4034	tags=39%, list=13%, signal=34%	ENSG00000130255/ENSG00000117984/ENSG00000143819/ENSG00000169738/ENSG00000076604/ENSG00000204628/ENSG00000160271/ENSG00000187837/ENSG00000131669/ENSG00000106992/ENSG00000110651/ENSG00000175866/ENSG00000099875/ENSG00000149418/ENSG00000177106/ENSG00000087088/ENSG00000176046/ENSG00000163050/ENSG00000100417/ENSG00000063177/ENSG00000161513/ENSG00000168003/ENSG00000184216/ENSG00000124762/ENSG00000196576…	0.610526878385931	78	0.393939393939394	upregulated	4.19099542649179
11q_vs_PWC	HALLMARK_MYC_TARGETS_V1	HALLMARK_MYC_TARGETS_V1	200	-0.455682476190659	-1.82989599653518	1.29569573658726e-07	6.47847868293632e-06	1.90944634865492e-06	2649	tags=52%, list=9%, signal=48%	ENSG00000145386/ENSG00000103035/ENSG00000162607/ENSG00000169714/ENSG00000136045/ENSG00000100632/ENSG00000076003/ENSG00000101911/ENSG00000131876/ENSG00000143977/ENSG00000114942/ENSG00000096063/ENSG00000096384/ENSG00000135486/ENSG00000004779/ENSG00000074201/ENSG00000127022/ENSG00000100902/ENSG00000167325/ENSG00000126261/ENSG00000089009/ENSG00000173473/ENSG00000111906/ENSG00000125870/ENSG00000120948…	0.690132458796796	104	0.52	downregulated	5.18852696591563
11q_vs_PWC	HALLMARK_APOPTOSIS	HALLMARK_APOPTOSIS	148	0.549789870290014	1.78356252503004	0.000243683407798444	0.00110765185362929	0.000326465809490739	2178	tags=20%, list=7%, signal=19%	ENSG00000012048/ENSG00000167468/ENSG00000111057/ENSG00000147155/ENSG00000142089/ENSG00000185825/ENSG00000106211/ENSG00000140983/ENSG00000161011/ENSG00000141736/ENSG00000087088/ENSG00000143801/ENSG00000173039/ENSG00000161513/ENSG00000124762/ENSG00000100300/ENSG00000160789/ENSG00000171552/ENSG00000042445/ENSG00000197694/ENSG00000233276/ENSG00000131759/ENSG00000154122/ENSG00000120885/ENSG00000175197…	0.518848077743792	30	0.202702702702703	upregulated	2.95559672138264
11q_vs_PWC	HALLMARK_CHOLESTEROL_HOMEOSTASIS	HALLMARK_CHOLESTEROL_HOMEOSTASIS	72	0.596254266715791	1.78095180711857	0.000217132137673474	0.00110765185362929	0.000326465809490739	3066	tags=36%, list=10%, signal=33%	ENSG00000107331/ENSG00000160285/ENSG00000134824/ENSG00000169710/ENSG00000147155/ENSG00000172893/ENSG00000149809/ENSG00000198911/ENSG00000163344/ENSG00000185813/ENSG00000104823/ENSG00000160752/ENSG00000109107/ENSG00000012171/ENSG00000160200/ENSG00000167508/ENSG00000130164/ENSG00000120885/ENSG00000162236/ENSG00000110921/ENSG00000161921/ENSG00000105755/ENSG00000163191/ENSG00000184009/ENSG00000006327…	0.518848077743792	26	0.361111111111111	upregulated	2.95559672138264
11q_vs_PWC	HALLMARK_XENOBIOTIC_METABOLISM	HALLMARK_XENOBIOTIC_METABOLISM	184	0.526077902743982	1.73655847966828	0.000112280973441295	0.000935674778677456	0.000275777829504934	4584	tags=32%, list=15%, signal=27%	ENSG00000173801/ENSG00000143819/ENSG00000169738/ENSG00000090013/ENSG00000093010/ENSG00000133313/ENSG00000183010/ENSG00000167642/ENSG00000196365/ENSG00000182199/ENSG00000131669/ENSG00000126522/ENSG00000142657/ENSG00000173599/ENSG00000100412/ENSG00000104823/ENSG00000105281/ENSG00000100417/ENSG00000095059/ENSG00000100983/ENSG00000103876/ENSG00000149476/ENSG00000127948/ENSG00000124713/ENSG00000042445…	0.538434096309916	58	0.315217391304348	upregulated	3.02887507687013
11q_vs_PWC	HALLMARK_APICAL_JUNCTION	HALLMARK_APICAL_JUNCTION	183	0.519671053470247	1.72749651128462	0.00023152750694539	0.00110765185362929	0.000326465809490739	4872	tags=40%, list=16%, signal=34%	ENSG00000173801/ENSG00000108518/ENSG00000100345/ENSG00000130005/ENSG00000105221/ENSG00000130402/ENSG00000002586/ENSG00000175866/ENSG00000143537/ENSG00000110400/ENSG00000189143/ENSG00000072110/ENSG00000125651/ENSG00000008710/ENSG00000131462/ENSG00000149930/ENSG00000124181/ENSG00000174775/ENSG00000167508/ENSG00000162512/ENSG00000197122/ENSG00000125755/ENSG00000269335/ENSG00000114353/ENSG00000156453…	0.518848077743792	73	0.398907103825137	upregulated	2.95559672138264
11q_vs_PWC	HALLMARK_DNA_REPAIR	HALLMARK_DNA_REPAIR	150	0.519545447316782	1.68781838060283	0.00121788993663587	0.00358202922539963	0.00105575598222305	3660	tags=38%, list=12%, signal=34%	ENSG00000167468/ENSG00000198931/ENSG00000196235/ENSG00000143774/ENSG00000106992/ENSG00000160948/ENSG00000185825/ENSG00000130706/ENSG00000107223/ENSG00000171302/ENSG00000183684/ENSG00000125651/ENSG00000148308/ENSG00000100142/ENSG00000106290/ENSG00000094914/ENSG00000181222/ENSG00000139546/ENSG00000102226/ENSG00000178035/ENSG00000174233/ENSG00000104884/ENSG00000187244/ENSG00000168061/ENSG00000012061…	0.45505986738723	57	0.38	upregulated	2.44587087510954
11q_vs_PWC	HALLMARK_ESTROGEN_RESPONSE_EARLY	HALLMARK_ESTROGEN_RESPONSE_EARLY	192	0.503123331221663	1.66588721162488	0.000165875039368319	0.00110765185362929	0.000326465809490739	4115	tags=32%, list=14%, signal=28%	ENSG00000090013/ENSG00000111057/ENSG00000169710/ENSG00000172893/ENSG00000132382/ENSG00000172890/ENSG00000171302/ENSG00000052749/ENSG00000073060/ENSG00000100605/ENSG00000167972/ENSG00000163435/ENSG00000159166/ENSG00000124839/ENSG00000196208/ENSG00000115648/ENSG00000136068/ENSG00000012171/ENSG00000136997/ENSG00000008838/ENSG00000160190/ENSG00000170421/ENSG00000109501/ENSG00000143126/ENSG00000127663…	0.518848077743792	61	0.317708333333333	upregulated	2.95559672138264
11q_vs_PWC	HALLMARK_ESTROGEN_RESPONSE_LATE	HALLMARK_ESTROGEN_RESPONSE_LATE	187	0.505448233291706	1.66501590354746	0.000435088055825439	0.0017253034314576	0.000508510485061186	4962	tags=36%, list=16%, signal=31%	ENSG00000169738/ENSG00000166165/ENSG00000090013/ENSG00000105379/ENSG00000184363/ENSG00000172893/ENSG00000104889/ENSG00000149418/ENSG00000182054/ENSG00000073060/ENSG00000104522/ENSG00000105699/ENSG00000100605/ENSG00000167972/ENSG00000111679/ENSG00000117308/ENSG00000140263/ENSG00000117399/ENSG00000136068/ENSG00000130707/ENSG00000012171/ENSG00000151208/ENSG00000164050/ENSG00000109501/ENSG00000143126…	0.49849310876659	68	0.363636363636364	upregulated	2.76313451391306
11q_vs_PWC	HALLMARK_HYPOXIA	HALLMARK_HYPOXIA	187	0.50500356535176	1.66355110627834	0.000448578892178975	0.0017253034314576	0.000508510485061186	4609	tags=33%, list=15%, signal=28%	ENSG00000126432/ENSG00000100075/ENSG00000111669/ENSG00000111640/ENSG00000105220/ENSG00000100345/ENSG00000074800/ENSG00000171298/ENSG00000137106/ENSG00000141959/ENSG00000073060/ENSG00000149925/ENSG00000143416/ENSG00000169242/ENSG00000137700/ENSG00000109107/ENSG00000070614/ENSG00000240972/ENSG00000124762/ENSG00000104812/ENSG00000108515/ENSG00000162512/ENSG00000112715/ENSG00000115677/ENSG00000144476…	0.49849310876659	62	0.331550802139037	upregulated	2.76313451391306
11q_vs_PWC	HALLMARK_UV_RESPONSE_UP	HALLMARK_UV_RESPONSE_UP	152	0.508724187601161	1.65164850886595	0.000786336500510244	0.00262112166836748	0.00077254112330831	3875	tags=38%, list=13%, signal=33%	ENSG00000143819/ENSG00000127824/ENSG00000178719/ENSG00000163932/ENSG00000115457/ENSG00000060971/ENSG00000161011/ENSG00000149925/ENSG00000124702/ENSG00000115694/ENSG00000099804/ENSG00000106244/ENSG00000068001/ENSG00000126088/ENSG00000175416/ENSG00000221890/ENSG00000130821/ENSG00000214026/ENSG00000185000/ENSG00000140564/ENSG00000173786/ENSG00000165916/ENSG00000178980/ENSG00000147955/ENSG00000092445…	0.477270815362862	57	0.375	upregulated	2.58151281931505
11q_vs_PWC	HALLMARK_INTERFERON_ALPHA_RESPONSE	HALLMARK_INTERFERON_ALPHA_RESPONSE	97	0.534178769824322	1.64312541492289	0.00246576185805344	0.00648622348930141	0.00191172902842568	5682	tags=43%, list=19%, signal=35%	ENSG00000160932/ENSG00000142089/ENSG00000092098/ENSG00000155363/ENSG00000204525/ENSG00000185201/ENSG00000108679/ENSG00000173786/ENSG00000141971/ENSG00000168394/ENSG00000135148/ENSG00000234127/ENSG00000135114/ENSG00000170581/ENSG00000137200/ENSG00000130589/ENSG00000185507/ENSG00000162645/ENSG00000182179/ENSG00000132109/ENSG00000108771/ENSG00000059378/ENSG00000187608/ENSG00000119917/ENSG00000155287…	0.431707695803346	42	0.43298969072165	upregulated	2.18800809135558
11q_vs_PWC	HALLMARK_GLYCOLYSIS	HALLMARK_GLYCOLYSIS	191	0.494336765167784	1.63592054650462	0.000613485786198527	0.00219102066499474	0.000645774511787924	3940	tags=34%, list=13%, signal=29%	ENSG00000083444/ENSG00000173540/ENSG00000111669/ENSG00000067225/ENSG00000177156/ENSG00000160211/ENSG00000074800/ENSG00000116260/ENSG00000117411/ENSG00000100994/ENSG00000188157/ENSG00000117448/ENSG00000173599/ENSG00000115657/ENSG00000149925/ENSG00000183048/ENSG00000104522/ENSG00000163435/ENSG00000137700/ENSG00000117308/ENSG00000149541/ENSG00000178802/ENSG00000146701/ENSG00000027847/ENSG00000240972…	0.477270815362862	64	0.335078534031414	upregulated	2.65935352629559
11q_vs_PWC	HALLMARK_ADIPOGENESIS	HALLMARK_ADIPOGENESIS	189	0.481872787723337	1.58819665597945	0.000885344792753932	0.00276670247735604	0.000815449151220727	2852	tags=30%, list=9%, signal=27%	ENSG00000167468/ENSG00000177697/ENSG00000010256/ENSG00000100075/ENSG00000177156/ENSG00000179091/ENSG00000067829/ENSG00000176340/ENSG00000105379/ENSG00000172893/ENSG00000138073/ENSG00000141959/ENSG00000100412/ENSG00000073060/ENSG00000149925/ENSG00000183048/ENSG00000104823/ENSG00000105281/ENSG00000115255/ENSG00000184076/ENSG00000173153/ENSG00000146701/ENSG00000127540/ENSG00000139641/ENSG00000248098…	0.477270815362862	56	0.296296296296296	upregulated	2.55803754103607
11q_vs_PWC	HALLMARK_REACTIVE_OXYGEN_SPECIES_PATHWAY	HALLMARK_REACTIVE_OXYGEN_SPECIES_PATHWAY	47	0.563187042121303	1.57815015445294	0.0111038819917183	0.0191446241236523	0.00564262605749752	2226	tags=28%, list=7%, signal=26%	ENSG00000167468/ENSG00000087086/ENSG00000160211/ENSG00000119383/ENSG00000064932/ENSG00000115694/ENSG00000167815/ENSG00000103222/ENSG00000103415/ENSG00000104884/ENSG00000184470/ENSG00000269858/ENSG00000067057	0.380730400722792	13	0.276595744680851	upregulated	1.71795315596169
11q_vs_PWC	HALLMARK_ALLOGRAFT_REJECTION	HALLMARK_ALLOGRAFT_REJECTION	160	0.4775705322063	1.57739571579896	0.00259448939572056	0.00648622348930141	0.00191172902842568	3848	tags=17%, list=13%, signal=15%	ENSG00000012048/ENSG00000170889/ENSG00000196924/ENSG00000105372/ENSG00000142208/ENSG00000090861/ENSG00000132507/ENSG00000103653/ENSG00000111679/ENSG00000206503/ENSG00000127191/ENSG00000160223/ENSG00000069399/ENSG00000231925/ENSG00000168394/ENSG00000112576/ENSG00000185507/ENSG00000162645/ENSG00000205220/ENSG00000204267/ENSG00000166313/ENSG00000204257/ENSG00000100353/ENSG00000104365/ENSG00000015285…	0.431707695803346	27	0.16875	upregulated	2.18800809135558
11q_vs_PWC	HALLMARK_KRAS_SIGNALING_DN	HALLMARK_KRAS_SIGNALING_DN	154	0.475480004006659	1.56403998653627	0.00547752161992469	0.0119723140602165	0.00352868203880066	6602	tags=34%, list=22%, signal=27%	ENSG00000130005/ENSG00000115457/ENSG00000163050/ENSG00000148308/ENSG00000125648/ENSG00000109906/ENSG00000173898/ENSG00000167548/ENSG00000127415/ENSG00000139182/ENSG00000143126/ENSG00000170412/ENSG00000173581/ENSG00000063176/ENSG00000099284/ENSG00000099308/ENSG00000005882/ENSG00000184602/ENSG00000176387/ENSG00000177000/ENSG00000138376/ENSG00000133863/ENSG00000133124/ENSG00000100033/ENSG00000137959…	0.407017918923954	53	0.344155844155844	upregulated	1.92182189917982
11q_vs_PWC	HALLMARK_G2M_CHECKPOINT	HALLMARK_G2M_CHECKPOINT	200	-0.38025131624289	-1.52698512149711	0.000189946111654115	0.00110765185362929	0.000326465809490739	4127	tags=45%, list=14%, signal=39%	ENSG00000091436/ENSG00000117748/ENSG00000097046/ENSG00000168078/ENSG00000143033/ENSG00000100462/ENSG00000167088/ENSG00000112029/ENSG00000161800/ENSG00000198830/ENSG00000158169/ENSG00000006634/ENSG00000164815/ENSG00000093000/ENSG00000102974/ENSG00000055130/ENSG00000143995/ENSG00000138182/ENSG00000117650/ENSG00000118412/ENSG00000115758/ENSG00000130826/ENSG00000142731/ENSG00000112242/ENSG00000137812…	0.518848077743792	90	0.45	downregulated	2.95559672138264
11q_vs_PWC	HALLMARK_BILE_ACID_METABOLISM	HALLMARK_BILE_ACID_METABOLISM	103	0.479842059715511	1.51021650156928	0.00868796102878631	0.015738977970145	0.00463885666488484	2904	tags=22%, list=10%, signal=20%	ENSG00000107331/ENSG00000126432/ENSG00000134824/ENSG00000116133/ENSG00000182054/ENSG00000157593/ENSG00000101986/ENSG00000167972/ENSG00000083807/ENSG00000161513/ENSG00000121680/ENSG00000124713/ENSG00000099377/ENSG00000042445/ENSG00000120915/ENSG00000152556/ENSG00000112759/ENSG00000186350/ENSG00000104883/ENSG00000215193/ENSG00000124587/ENSG00000197448/ENSG00000118271	0.380730400722792	23	0.223300970873786	upregulated	1.80302347250665
11q_vs_PWC	HALLMARK_OXIDATIVE_PHOSPHORYLATION	HALLMARK_OXIDATIVE_PHOSPHORYLATION	200	0.450369688127523	1.49832636275425	0.00520412104704274	0.0119723140602165	0.00352868203880066	2757	tags=30%, list=9%, signal=28%	ENSG00000167468/ENSG00000135390/ENSG00000131143/ENSG00000072778/ENSG00000010256/ENSG00000126267/ENSG00000099800/ENSG00000105220/ENSG00000179091/ENSG00000067829/ENSG00000167792/ENSG00000072506/ENSG00000108528/ENSG00000176340/ENSG00000105379/ENSG00000169100/ENSG00000117410/ENSG00000170906/ENSG00000060971/ENSG00000182054/ENSG00000140983/ENSG00000100412/ENSG00000110717/ENSG00000087088/ENSG00000104823…	0.407017918923954	61	0.305	upregulated	1.92182189917982
11q_vs_PWC	HALLMARK_E2F_TARGETS	HALLMARK_E2F_TARGETS	200	0.449402757732625	1.49510950038581	0.0055072644676996	0.0119723140602165	0.00352868203880066	3169	tags=28%, list=11%, signal=25%	ENSG00000012048/ENSG00000106628/ENSG00000166508/ENSG00000100297/ENSG00000108106/ENSG00000104889/ENSG00000101057/ENSG00000131462/ENSG00000167900/ENSG00000164032/ENSG00000196230/ENSG00000117399/ENSG00000079616/ENSG00000183011/ENSG00000123136/ENSG00000124762/ENSG00000136270/ENSG00000136997/ENSG00000125835/ENSG00000130816/ENSG00000111602/ENSG00000073111/ENSG00000135476/ENSG00000111665/ENSG00000179958…	0.407017918923954	55	0.275	upregulated	1.92182189917982
11q_vs_PWC	HALLMARK_PEROXISOME	HALLMARK_PEROXISOME	100	0.478557000174196	1.4764785019769	0.0164700359158313	0.0274500598597189	0.00809054395865398	3029	tags=31%, list=10%, signal=28%	ENSG00000126432/ENSG00000214253/ENSG00000116133/ENSG00000060971/ENSG00000182054/ENSG00000157593/ENSG00000104823/ENSG00000101986/ENSG00000160752/ENSG00000100300/ENSG00000174775/ENSG00000170835/ENSG00000099377/ENSG00000012061/ENSG00000013364/ENSG00000042445/ENSG00000120915/ENSG00000095321/ENSG00000128973/ENSG00000125454/ENSG00000132535/ENSG00000101473/ENSG00000142655/ENSG00000176387/ENSG00000124587…	0.352487857583619	31	0.31	upregulated	1.56145670415679
11q_vs_PWC	HALLMARK_EPITHELIAL_MESENCHYMAL_TRANSITION	HALLMARK_EPITHELIAL_MESENCHYMAL_TRANSITION	179	0.439722468451268	1.45154811764118	0.0065870314728609	0.0126673682170402	0.00373354010607501	5621	tags=28%, list=19%, signal=23%	ENSG00000083444/ENSG00000196924/ENSG00000166508/ENSG00000116260/ENSG00000166794/ENSG00000115457/ENSG00000142173/ENSG00000123384/ENSG00000124225/ENSG00000106397/ENSG00000130821/ENSG00000112715/ENSG00000063660/ENSG00000146674/ENSG00000114270/ENSG00000168487/ENSG00000117385/ENSG00000082781/ENSG00000130309/ENSG00000105290/ENSG00000070404/ENSG00000177606/ENSG00000019549/ENSG00000107796/ENSG00000006327…	0.407017918923954	50	0.279329608938547	upregulated	1.89731360512768
11q_vs_PWC	HALLMARK_INTERFERON_GAMMA_RESPONSE	HALLMARK_INTERFERON_GAMMA_RESPONSE	189	0.439300625673279	1.4478837619371	0.00588709885421896	0.0122647892796228	0.00361488526136252	6745	tags=40%, list=22%, signal=31%	ENSG00000160932/ENSG00000142089/ENSG00000092098/ENSG00000111679/ENSG00000124762/ENSG00000185201/ENSG00000108679/ENSG00000206503/ENSG00000013364/ENSG00000118640/ENSG00000231925/ENSG00000125148/ENSG00000173821/ENSG00000168394/ENSG00000135148/ENSG00000234127/ENSG00000067057/ENSG00000141574/ENSG00000135114/ENSG00000170581/ENSG00000137200/ENSG00000130589/ENSG00000198805/ENSG00000185507/ENSG00000140464…	0.407017918923954	75	0.396825396825397	upregulated	1.91133990897273
11q_vs_PWC	HALLMARK_FATTY_ACID_METABOLISM	HALLMARK_FATTY_ACID_METABOLISM	150	0.440408424391001	1.43073033841106	0.0088138276632812	0.015738977970145	0.00463885666488484	2308	tags=22%, list=8%, signal=20%	ENSG00000143819/ENSG00000072778/ENSG00000067829/ENSG00000072506/ENSG00000116133/ENSG00000169710/ENSG00000137106/ENSG00000060971/ENSG00000100412/ENSG00000149925/ENSG00000104823/ENSG00000164032/ENSG00000115255/ENSG00000126088/ENSG00000146701/ENSG00000073578/ENSG00000240972/ENSG00000065057/ENSG00000122971/ENSG00000170835/ENSG00000108515/ENSG00000100577/ENSG00000180902/ENSG00000167969/ENSG00000100823…	0.380730400722792	33	0.22	upregulated	1.80302347250665
11q_vs_PWC	HALLMARK_UV_RESPONSE_DN	HALLMARK_UV_RESPONSE_DN	138	-0.373375776136773	-1.42385998164062	0.00623496057032616	0.0124699211406523	0.00367534517829753	4514	tags=30%, list=15%, signal=25%	ENSG00000107779/ENSG00000204262/ENSG00000065883/ENSG00000155903/ENSG00000003147/ENSG00000176697/ENSG00000115963/ENSG00000049323/ENSG00000164252/ENSG00000164442/ENSG00000109099/ENSG00000143776/ENSG00000157540/ENSG00000088812/ENSG00000131089/ENSG00000005249/ENSG00000083896/ENSG00000174738/ENSG00000070961/ENSG00000213079/ENSG00000186480/ENSG00000075142/ENSG00000147862/ENSG00000164190/ENSG00000017260…	0.407017918923954	41	0.297101449275362	downregulated	1.90413629297597
11q_vs_PWC	HALLMARK_COAGULATION	HALLMARK_COAGULATION	120	0.446336960826201	1.41655839880515	0.0214584587470467	0.0335288417922605	0.00988218494929784	5049	tags=29%, list=17%, signal=24%	ENSG00000172354/ENSG00000105707/ENSG00000159176/ENSG00000123384/ENSG00000068903/ENSG00000102226/ENSG00000140564/ENSG00000102996/ENSG00000071127/ENSG00000173531/ENSG00000099953/ENSG00000168487/ENSG00000150687/ENSG00000131187/ENSG00000120885/ENSG00000100311/ENSG00000162909/ENSG00000149260/ENSG00000164733/ENSG00000009724/ENSG00000113140/ENSG00000189171/ENSG00000103811/ENSG00000134240/ENSG00000132906…	0.352487857583619	35	0.291666666666667	upregulated	1.47458144841782
11q_vs_PWC	HALLMARK_WNT_BETA_CATENIN_SIGNALING	HALLMARK_WNT_BETA_CATENIN_SIGNALING	38	0.526458834146693	1.40869869582549	0.0386705811875464	0.0537091405382589	0.0158300624744342	4617	tags=39%, list=15%, signal=33%	ENSG00000108773/ENSG00000213923/ENSG00000143801/ENSG00000136997/ENSG00000108840/ENSG00000103126/ENSG00000004975/ENSG00000196498/ENSG00000141510/ENSG00000184916/ENSG00000112033/ENSG00000163517/ENSG00000148400/ENSG00000177283/ENSG00000101384	0.321775918075361	15	0.394736842105263	upregulated	1.26995179721448
11q_vs_PWC	HALLMARK_PI3K_AKT_MTOR_SIGNALING	HALLMARK_PI3K_AKT_MTOR_SIGNALING	99	0.444296267825901	1.39322221695366	0.0336658354114713	0.0510088415325323	0.0150341848727464	2277	tags=28%, list=8%, signal=26%	ENSG00000108518/ENSG00000179218/ENSG00000103197/ENSG00000130669/ENSG00000172531/ENSG00000142208/ENSG00000099875/ENSG00000161011/ENSG00000173020/ENSG00000161203/ENSG00000143761/ENSG00000172757/ENSG00000124181/ENSG00000034152/ENSG00000124762/ENSG00000174775/ENSG00000141522/ENSG00000101412/ENSG00000130159/ENSG00000127445/ENSG00000141564/ENSG00000127191/ENSG00000204673/ENSG00000117394/ENSG00000117676…	0.276500599254472	28	0.282828282828283	upregulated	1.29235453966704
11q_vs_PWC	HALLMARK_IL2_STAT5_SIGNALING	HALLMARK_IL2_STAT5_SIGNALING	180	0.412343490446443	1.36156127567729	0.018334959372386	0.0295725151167516	0.00871610971862152	4731	tags=27%, list=16%, signal=23%	ENSG00000167468/ENSG00000197879/ENSG00000108639/ENSG00000178209/ENSG00000142089/ENSG00000110651/ENSG00000105281/ENSG00000174669/ENSG00000111641/ENSG00000103876/ENSG00000140564/ENSG00000136997/ENSG00000108515/ENSG00000171552/ENSG00000107130/ENSG00000243279/ENSG00000023191/ENSG00000124942/ENSG00000140443/ENSG00000101160/ENSG00000142156/ENSG00000101444/ENSG00000104419/ENSG00000105290/ENSG00000273749…	0.352487857583619	48	0.266666666666667	upregulated	1.52911173753423
11q_vs_PWC	HALLMARK_MITOTIC_SPINDLE	HALLMARK_MITOTIC_SPINDLE	199	0.392043698349817	1.29607412876957	0.0379310344827586	0.0537091405382589	0.0158300624744342	3437	tags=29%, list=11%, signal=26%	ENSG00000196924/ENSG00000127824/ENSG00000100345/ENSG00000100242/ENSG00000130402/ENSG00000137497/ENSG00000140983/ENSG00000179409/ENSG00000184640/ENSG00000136717/ENSG00000173327/ENSG00000140854/ENSG00000126001/ENSG00000149930/ENSG00000079616/ENSG00000170037/ENSG00000164403/ENSG00000136068/ENSG00000128159/ENSG00000141551/ENSG00000085733/ENSG00000141556/ENSG00000141522/ENSG00000097007/ENSG00000105443…	0.248911114434702	57	0.28643216080402	upregulated	1.26995179721448
11q_vs_PWC	HALLMARK_KRAS_SIGNALING_UP	HALLMARK_KRAS_SIGNALING_UP	178	-0.304540288225369	-1.1954602111542	0.0370389458252123	0.0537091405382589	0.0158300624744342	4641	tags=24%, list=15%, signal=21%	ENSG00000244405/ENSG00000152061/ENSG00000189056/ENSG00000164116/ENSG00000108960/ENSG00000166670/ENSG00000102543/ENSG00000136709/ENSG00000115009/ENSG00000065609/ENSG00000109472/ENSG00000145439/ENSG00000151694/ENSG00000121864/ENSG00000198839/ENSG00000197930/ENSG00000164171/ENSG00000172331/ENSG00000132640/ENSG00000184254/ENSG00000057019/ENSG00000023445/ENSG00000067208/ENSG00000107771/ENSG00000106537…	0.321775918075361	43	0.241573033707865	downregulated	1.26995179721448
