## Supplementary material for "An integrated, transcript-resolution atlas of prostate cancer progression unmasks associations with oncogenic pathways": Machine-readable data: Table_S12a_RNF43_TOPFlash_source_data.csv

construct	stimulation	replicate	value	xpos
Control	EV	1	1	1
Control	EV	2	1	1
Control	EV	3	1	1
Control	EV	4	1	1
Control	EV	5	1	1
Control	EV + Rspo	1	1.55	2
Control	EV + Rspo	2	1.12	2
Control	EV + Rspo	3	1.54	2
Control	EV + Rspo	4	1.87	2
Control	EV + Rspo	5	1.69	2
Control	WNT3a	1	11.8	3
Control	WNT3a	2	12.11	3
Control	WNT3a	3	13.01	3
Control	WNT3a	4	16.27	3
Control	WNT3a	5	12.01	3
Control	WNT3a + Rspo	1	81.75	4
Control	WNT3a + Rspo	2	62.4	4
Control	WNT3a + Rspo	3	64.95	4
Control	WNT3a + Rspo	4	73.51	4
Control	WNT3a + Rspo	5	91.4	4
RNF43-208	EV	1	1.24	6
RNF43-208	EV	2	1.23	6
RNF43-208	EV	3	1.11	6
RNF43-208	EV	4	1.34	6
RNF43-208	EV	5	0.91	6
RNF43-208	EV + Rspo	1	1.57	7
RNF43-208	EV + Rspo	2	1.35	7
RNF43-208	EV + Rspo	3	0.98	7
RNF43-208	EV + Rspo	4	1.69	7
RNF43-208	EV + Rspo	5	1.33	7
RNF43-208	WNT3a	1	3.88	8
RNF43-208	WNT3a	2	3.93	8
RNF43-208	WNT3a	3	2.74	8
RNF43-208	WNT3a	4	4.17	8
RNF43-208	WNT3a	5	4.49	8
RNF43-208	WNT3a + Rspo	1	50.06	9
RNF43-208	WNT3a + Rspo	2	37.62	9
RNF43-208	WNT3a + Rspo	3	34.87	9
RNF43-208	WNT3a + Rspo	4	40.92	9
RNF43-208	WNT3a + Rspo	5	69.7	9
RNF43-207	EV	1	1.25	11
RNF43-207	EV	2	1.24	11
RNF43-207	EV	3	1.82	11
RNF43-207	EV	4	2.14	11
RNF43-207	EV	5	1.12	11
RNF43-207	EV + Rspo	1	1.9	12
RNF43-207	EV + Rspo	2	1.54	12
RNF43-207	EV + Rspo	3	1.66	12
RNF43-207	EV + Rspo	4	2.01	12
RNF43-207	EV + Rspo	5	1.62	12
RNF43-207	WNT3a	1	34.7	13
RNF43-207	WNT3a	2	31.37	13
RNF43-207	WNT3a	3	40.7	13
RNF43-207	WNT3a	4	33.26	13
RNF43-207	WNT3a	5	33.7	13
RNF43-207	WNT3a + Rspo	1	66.19	14
RNF43-207	WNT3a + Rspo	2	43.25	14
RNF43-207	WNT3a + Rspo	3	44.44	14
RNF43-207	WNT3a + Rspo	4	52.66	14
RNF43-207	WNT3a + Rspo	5	77.5	14
