## Supplementary material for "An integrated, transcript-resolution atlas of prostate cancer progression unmasks associations with oncogenic pathways": Machine-readable data: Table_S12b_RNF43_TOPFlash_descriptive_statistics.csv

construct	stimulation	xpos	mean	sd	n	lower	upper
Control	EV	1	1	0	5	1	1
Control	EV + Rspo	2	1.554	0.27700180504827	5	1.27699819495173	1.83100180504827
Control	WNT3a	3	13.04	1.86394742415123	5	11.1760525758488	14.9039474241512
Control	WNT3a + Rspo	4	74.802	12.0032191515443	5	62.7987808484557	86.8052191515443
RNF43-208	EV	6	1.166	0.164711869639076	5	1.00128813036092	1.33071186963908
RNF43-208	EV + Rspo	7	1.384	0.271808756297512	5	1.11219124370249	1.65580875629751
RNF43-208	WNT3a	8	3.842	0.661641897101446	5	3.18035810289855	4.50364189710145
RNF43-208	WNT3a + Rspo	9	46.634	14.1073697052285	5	32.5266302947715	60.7413697052285
RNF43-207	EV	11	1.514	0.4431478308646	5	1.0708521691354	1.9571478308646
RNF43-207	EV + Rspo	12	1.746	0.199449241663136	5	1.54655075833686	1.94544924166314
RNF43-207	WNT3a	13	34.746	3.54090101527846	5	31.2050989847215	38.2869010152785
RNF43-207	WNT3a + Rspo	14	56.808	14.7493515111682	5	42.0586484888318	71.5573515111682
