## Supplementary material for "An integrated, transcript-resolution atlas of prostate cancer progression unmasks associations with oncogenic pathways": Machine-readable data: Table_S12c_RNF43_TOPFlash_planned_comparisons_Sidak.csv

comparison_id	group_1	group_2	n_pairs	mean_group_1	mean_group_2	mean_difference	ci_low	ci_high	t	df	p_raw	dz	p_sidak	significance
C1	Control | WNT3a	RNF43-207 | WNT3a	5	13.04	34.746	-21.706	-26.7288999817813	-16.6831000182187	-11.9981519982508	4	0.0002765950514918	-5.36573669449276	0.00138221042081321	**
C2	Control | WNT3a	RNF43-208 | WNT3a	5	13.04	3.842	9.198	6.78903744030664	11.6069625596934	10.6011369810829	4	0.000448134479121387	4.74097258569764	0.0022386650502555	**
C3	RNF43-208 | WNT3a	RNF43-207 | WNT3a	5	3.842	34.746	-30.904	-36.0217693798437	-25.7862306201563	-16.7657534294076	4	7.41700050826165e-05	-7.49787287243114	0.000370795017596515	***
C4	RNF43-207 | WNT3a	RNF43-207 | WNT3a + Rspo	5	34.746	56.808	-22.062	-41.7716597697273	-2.35234023027272	-3.10781274900319	4	0.0359479367671461	-1.38985611362233	0.167273391391271	ns
C5	RNF43-208 | WNT3a	RNF43-208 | WNT3a + Rspo	5	3.842	46.634	-42.792	-59.7610055907867	-25.8229944092134	-7.00156755243995	4	0.00219029107274632	-3.13119619926251	0.0109035865753502	*
