## Supplementary material for "An integrated, transcript-resolution atlas of prostate cancer progression unmasks associations with oncogenic pathways": Machine-readable data: Table_S13a_BRCA1_GO_BP_network_pathway_nodes.tsv

pathway	pathway_label	Atlas_T_NES	Atlas_T_FDR	Atlas_C_NES	Atlas_C_FDR	Experiment_T_OE_NES	Experiment_T_OE_FDR	BioID_T_NES	BioID_T_FDR	BioID_T_direction	BioID_pathway_same_as_Atlas_T	BioID_significant_T_protein_count	BioID_significant_T_proteins	BioID_significant_nonbait_protein_count	BioID_significant_nonbait_proteins	BRCA1_bait_only	BioID_significant_T_protein_details	BioID_T_leading_edge	theme	node_id	node_type	label	RNAseq_NES	RNAseq_FDR	neglog10_RNAseq_FDR	row_index	theme_index	y_raw	y	degree	x	y_raw_compact	display_label
GOBP_ORGANIC_ACID_METABOLIC_PROCESS	Organic Acid Metabolic Process	1.5428012162866	1.38809914958424e-09	-1.45724805404069	2.19716669024269e-08	1.67586157563443	2.94584921265787e-08	0.74316751377663	0.977440546676422	BRCA1-T BioID enriched	TRUE	2	BRCA1;SLC2A1	1	SLC2A1	FALSE	BRCA1 [q=0.0003561; log2FC=7.977; Nuclear annotation only]; SLC2A1 [q=0.0004503; log2FC=2.082; Cytoplasmic and nuclear annotations]	BRCA1;SLC2A1;SLC7A11;GAMT;CBS;GIT1;SORD;PHGDH;SLC25A21;SUCLG1;PKM;ACAD8;PLAA;DCXR;FABP5;ASS1;HSD17B4;PFKP;ACAA1;ELOVL5;PDK1;OSBP;ABCD3;RPTOR;FABP1;ECI2;DLD;ALDH18A1;AKT1	Metabolism and transport	GOBP_ORGANIC_ACID_METABOLIC_PROCESS	GO:BP pathway	Organic acid metabolism	1.67586157563443	2.94584921265787e-08	7.53078948688463	1	1	1	20.4	1	0.94	1	Organic acid metabolism
GOBP_LIPID_METABOLIC_PROCESS	Lipid Metabolic Process	1.25693949942075	0.000187402923553949	-1.37329639002195	1.71870492305196e-09	1.5474829373703	2.47088253554269e-07	0.686893551556653	0.985934957537392	BRCA1-T BioID enriched	TRUE	2	BRCA1;HDLBP	1	HDLBP	FALSE	BRCA1 [q=0.0003561; log2FC=7.977; Nuclear annotation only]; HDLBP [q=0.003048; log2FC=1.428; Nuclear annotation only]	BRCA1;HDLBP;MBOAT2;TBL1XR1;PTDSS1;PSAPL1;CD2AP;ACAD8;PLAA;SERPINA12;FABP5;TM7SF2;HSD17B4;ACAA1;PIGX;MBOAT7;ELOVL5;PDK1;OSBP;ABCD3;RPTOR;FABP1;ECI2;LGMN;DLD;GM2A;AKT1	Metabolism and transport	GOBP_LIPID_METABOLIC_PROCESS	GO:BP pathway	Lipid metabolism	1.5474829373703	2.47088253554269e-07	6.60714790023863	2	1	2	19.4	1	0.94	2	Lipid metabolism
GOBP_CARBOHYDRATE_METABOLIC_PROCESS	Carbohydrate Metabolic Process	1.35795612336809	0.00175535276034517	-1.32242361306533	0.00141390003963896	1.69906963998497	1.90012497410066e-05	0.862333327650745	0.889635968822596	BRCA1-T BioID enriched	TRUE	1	SLC2A1	1	SLC2A1	FALSE	SLC2A1 [q=0.0004503; log2FC=2.082; Cytoplasmic and nuclear annotations]	SLC2A1;USP7;PPP1CC;GIT1;GYG1;PPP1CB;SORD;PKM;PPP1R2;SERPINA12;DCXR;FABP5;PFKP;PDK1;RPTOR;FABP1;GM2A;AKT1	Metabolism and transport	GOBP_CARBOHYDRATE_METABOLIC_PROCESS	GO:BP pathway	Carbohydrate metabolism	1.69906963998497	1.90012497410066e-05	4.72121783390119	3	1	3	18.4	1	0.94	3	Carbohydrate metabolism
GOBP_HOMEOSTATIC_PROCESS	Homeostatic Process	1.17248247611037	0.00349412364982304	-1.24000141872575	7.37551705237472e-06	1.34061534077877	0.000789089138775923	0.854337889309283	0.922908772441979	BRCA1-T BioID enriched	TRUE	4	BARD1;SLC2A1;SQSTM1;CHMP4B	4	BARD1;SLC2A1;SQSTM1;CHMP4B	FALSE	BARD1 [q=0.001323; log2FC=4.373; Nuclear annotation only]; SLC2A1 [q=0.0004503; log2FC=2.082; Cytoplasmic and nuclear annotations]; SQSTM1 [q=0.007983; log2FC=2.903; Cytoplasmic and nuclear annotations]; CHMP4B [q=0.01908; log2FC=2.371; Cytoplasmic and nuclear annotations]	BARD1;SLC2A1;SQSTM1;CHMP4B;SLC7A11;GSR;PICALM;TBL1XR1;PACS1;GIT1;IMMT;BCR;IBTK;RPS6;ATP6V1A;MFN2;CD2AP;PLAA;FABP5;ACTG1;RACK1;NUBP1;ACTB;STIM1;TUBA1A;SLC25A5;FLNA;TXN;OSBP;RPTOR;HSPA9;VAPB;FABP1;NPM1;HBG2;AKT1;PRDX1;STOML2;STK39;YWHAE;ANK3	Metabolism and transport	GOBP_HOMEOSTATIC_PROCESS	GO:BP pathway	Homeostasis	1.34061534077877	0.000789089138775923	3.10287393431673	4	1	4	17.4	4	0.94	4	Homeostasis
GOBP_TRANSMEMBRANE_TRANSPORT	Transmembrane Transport	1.36805056038132	8.41453095860663e-08	-1.27410545401657	2.24110031357685e-06	1.29955281285659	0.00500524955639499	0.687840792010894	0.985934957537392	BRCA1-T BioID enriched	TRUE	1	SLC2A1	1	SLC2A1	FALSE	SLC2A1 [q=0.0004503; log2FC=2.082; Cytoplasmic and nuclear annotations]	SLC2A1;SLC7A11;SFXN4;DCD;BCR;HSPD1;TMED10;IBTK;ATP6V1A;SLC25A21;CD2AP;SFXN3;FABP5;STIM1;VDAC2;YWHAQ;SLC25A5;FLNA;EXOC4;ABCD3;HSPA9;FABP1;NDUFV1;AKT1;LONP2;STK39;VDAC3;YWHAE;ANK3;CPT1A	Metabolism and transport	GOBP_TRANSMEMBRANE_TRANSPORT	GO:BP pathway	Transmembrane transport	1.29955281285659	0.00500524955639499	2.30057426418599	5	1	5	16.4	1	0.94	5	Transmembrane transport
GOBP_BIOLOGICAL_PROCESS_INVOLVED_IN_INTERSPECIES_INTERACTION_BETWEEN_ORGANISMS	Biological Process Involved in Interspecies Interaction Between Organisms	1.23457155726375	8.59508873078089e-05	-1.25962881715054	9.07055010390494e-07	1.36044401558687	0.000316496537194704	0.791682543953791	0.965782391387928	BRCA1-T BioID enriched	TRUE	4	SQSTM1;BRCC3;ZDHHC5;CHMP4B	4	SQSTM1;BRCC3;ZDHHC5;CHMP4B	FALSE	SQSTM1 [q=0.007983; log2FC=2.903; Cytoplasmic and nuclear annotations]; BRCC3 [q=0.01362; log2FC=3.435; Nuclear annotation only]; ZDHHC5 [q=0.01059; log2FC=2.031; Cytoplasmic annotation only]; CHMP4B [q=0.01908; log2FC=2.371; Cytoplasmic and nuclear annotations]	SQSTM1;BRCC3;ZDHHC5;CHMP4B;USP7;IRAK1;MLH1;JPT2;TRIM25;ZC3HAV1;DCD;XRCC5;RELA;GIT1;BCR;DPP4;HSPD1;NONO	Immune and inflammatory response	GOBP_BIOLOGICAL_PROCESS_INVOLVED_IN_INTERSPECIES_INTERACTION_BETWEEN_ORGANISMS	GO:BP pathway	Interspecies interaction	1.36044401558687	0.000316496537194704	3.49963103725945	6	2	7.35	15.12	4	0.94	6.28	Interspecies interaction
GOBP_DEFENSE_RESPONSE_TO_OTHER_ORGANISM	Defense Response to Other Organism	1.32999021923016	1.12544580350476e-05	-1.23530881970143	0.000119357789802319	1.31264034380433	0.0203993184424692	0.811516915953973	0.932722190740568	BRCA1-T BioID enriched	TRUE	3	SQSTM1;BRCC3;ZDHHC5	3	SQSTM1;BRCC3;ZDHHC5	FALSE	SQSTM1 [q=0.007983; log2FC=2.903; Cytoplasmic and nuclear annotations]; BRCC3 [q=0.01362; log2FC=3.435; Nuclear annotation only]; ZDHHC5 [q=0.01059; log2FC=2.031; Cytoplasmic annotation only]	SQSTM1;BRCC3;ZDHHC5;USP7;IRAK1;TRIM25;ZC3HAV1;DCD;XRCC5;RELA;HSPD1;NONO	Immune and inflammatory response	GOBP_DEFENSE_RESPONSE_TO_OTHER_ORGANISM	GO:BP pathway	Defense response	1.31264034380433	0.0203993184424692	1.69038434245741	7	2	8.35	14.12	3	0.94	7.28	Defense response
GOBP_NEGATIVE_REGULATION_OF_IMMUNE_SYSTEM_PROCESS	Negative Regulation of Immune System Process	1.26968820796061	0.0131755362080019	-1.17847965482829	0.055252770911075	1.36404526917258	0.0440142354858074	0.759810419573397	0.932098765432099	BRCA1-T BioID enriched	TRUE	1	SQSTM1	1	SQSTM1	FALSE	SQSTM1 [q=0.007983; log2FC=2.903; Cytoplasmic and nuclear annotations]	SQSTM1;MIA3;BCR;DPP4	Immune and inflammatory response	GOBP_NEGATIVE_REGULATION_OF_IMMUNE_SYSTEM_PROCESS	GO:BP pathway	Negative immune regulation	1.36404526917258	0.0440142354858074	1.3564068373083	8	2	9.35	13.12	1	0.94	8.28	Negative immune regulation
GOBP_INFLAMMATORY_RESPONSE	Inflammatory Response	1.19728710789101	0.0204110011862517	-1.32576866399132	1.44217967624613e-05	1.26124709611484	0.0723303308240655	0.89200494277076	0.861497664244275	BRCA1-T BioID enriched	TRUE	2	BRCC3;ZDHHC5	2	BRCC3;ZDHHC5	FALSE	BRCC3 [q=0.01362; log2FC=3.435; Nuclear annotation only]; ZDHHC5 [q=0.01059; log2FC=2.031; Cytoplasmic annotation only]	BRCC3;ZDHHC5;IRAK1;RELA;GIT1;BCR;KPRP;CD2AP;PLAA	Immune and inflammatory response	GOBP_INFLAMMATORY_RESPONSE	GO:BP pathway	Inflammatory response	1.26124709611484	0.0723303308240655	1.14067954852465	9	2	10.35	12.12	2	0.94	9.28	Inflammatory response
GOBP_REGULATION_OF_INFLAMMATORY_RESPONSE	Regulation of Inflammatory Response	1.26870973092208	0.0193255931434706	-1.32068325075933	0.00337868896305997	1.33313135710148	0.0826394479585969	0.870641772032207	0.863362172686107	BRCA1-T BioID enriched	TRUE	1	ZDHHC5	1	ZDHHC5	FALSE	ZDHHC5 [q=0.01059; log2FC=2.031; Cytoplasmic annotation only]	ZDHHC5;RELA;GIT1;BCR	Immune and inflammatory response	GOBP_REGULATION_OF_INFLAMMATORY_RESPONSE	GO:BP pathway	Inflammatory regulation	1.33313135710148	0.0826394479585969	1.08281259261786	10	2	11.35	11.12	1	0.94	10.28	Inflammatory regulation
GOBP_REGULATION_OF_PROGRAMMED_CELL_DEATH	Regulation of Programmed Cell Death	1.1865035801171	0.00314581199973356	-1.28146208209895	2.42549004545596e-07	1.45439437405493	1.13308688654709e-05	1.20896710397576	0.555521438892196	BRCA1-T BioID enriched	TRUE	7	BRCA1;BARD1;BABAM2;SQSTM1;MAP3K11;CTTN;NACA	6	BARD1;BABAM2;SQSTM1;MAP3K11;CTTN;NACA	FALSE	BRCA1 [q=0.0003561; log2FC=7.977; Nuclear annotation only]; BARD1 [q=0.001323; log2FC=4.373; Nuclear annotation only]; BABAM2 [q=0.001173; log2FC=3.361; Nuclear annotation only]; SQSTM1 [q=0.007983; log2FC=2.903; Cytoplasmic and nuclear annotations]; MAP3K11 [q=0.01908; log2FC=2.300; Other or insufficient GO:CC evidence]; CTTN [q=0.01186; log2FC=0.724; Cytoplasmic annotation only]; NACA [q=0.0397…	BRCA1;BARD1;BABAM2;SQSTM1;MAP3K11;CTTN;NACA;SLC7A11;BIRC6	Programmed cell death	GOBP_REGULATION_OF_PROGRAMMED_CELL_DEATH	GO:BP pathway	Programmed-death regulation	1.45439437405493	1.13308688654709e-05	4.94573678660513	11	3	13.7	9.84	6	0.94	11.56	Programmed-death regulation
GOBP_APOPTOTIC_SIGNALING_PATHWAY	Apoptotic Signaling Pathway	1.24780432109041	0.00816286559611432	-1.34288431039109	0.000426909890047246	1.51208606691605	0.00142874856442186	1.07022604592273	0.743185176764806	BRCA1-T BioID enriched	TRUE	2	BRCA1;CTTN	1	CTTN	FALSE	BRCA1 [q=0.0003561; log2FC=7.977; Nuclear annotation only]; CTTN [q=0.01186; log2FC=0.724; Cytoplasmic annotation only]	BRCA1;CTTN;BIRC6;MLH1	Programmed cell death	GOBP_APOPTOTIC_SIGNALING_PATHWAY	GO:BP pathway	Apoptotic signaling	1.51208606691605	0.00142874856442186	2.8450441929669	12	3	14.7	8.84	1	0.94	12.56	Apoptotic signaling
GOBP_POSITIVE_REGULATION_OF_PROGRAMMED_CELL_DEATH	Positive Regulation of Programmed Cell Death	1.22465307589591	0.026421437663024	-1.33838830071709	0.000503759145112182	1.44793257335493	0.0139752237654566	1.08645464272585	0.742275547821308	BRCA1-T BioID enriched	TRUE	3	BARD1;SQSTM1;MAP3K11	3	BARD1;SQSTM1;MAP3K11	FALSE	BARD1 [q=0.001323; log2FC=4.373; Nuclear annotation only]; SQSTM1 [q=0.007983; log2FC=2.903; Cytoplasmic and nuclear annotations]; MAP3K11 [q=0.01908; log2FC=2.300; Other or insufficient GO:CC evidence]	BARD1;SQSTM1;MAP3K11	Programmed cell death	GOBP_POSITIVE_REGULATION_OF_PROGRAMMED_CELL_DEATH	GO:BP pathway	Positive cell-death regulation	1.44793257335493	0.0139752237654566	1.85464122964368	13	3	15.7	7.84	3	0.94	13.56	Positive cell-death regulation
GOBP_MITOCHONDRION_ORGANIZATION	Mitochondrion Organization	2.02050374018346	4.36935022287984e-14	-1.75563412002185	5.51013225926782e-09	1.41544762408074	0.035036272126993	0.616046221843516	0.985934957537392	BRCA1-T BioID enriched	TRUE	1	SQSTM1	1	SQSTM1	FALSE	SQSTM1 [q=0.007983; log2FC=2.903; Cytoplasmic and nuclear annotations]	SQSTM1;AGTPBP1;IMMT;HSPD1;MFN2;VDAC2;SLC25A5;HSPA9;AKT1;GGCT;STOML2;PRDX3;TOMM22	Oxidative stress and mitochondria	GOBP_MITOCHONDRION_ORGANIZATION	GO:BP pathway	Mitochondrion organization	1.41544762408074	0.035036272126993	1.45548210914791	14	4	18.05	6.56	1	0.94	14.84	Mitochondrion organization
GOBP_RESPONSE_TO_OXIDATIVE_STRESS	Response to Oxidative Stress	1.40446486842249	0.000840133988495982	-1.52845621457469	5.49168299116276e-06	1.43112232065875	0.0366296478301546	0.580005210412887	0.99411617116304	BRCA1-T BioID enriched	TRUE	1	PXN	1	PXN	FALSE	PXN [q=0.02096; log2FC=1.508; Cytoplasmic annotation only]	PXN;SLC7A11;PDLIM1;TRIM25;GSR	Oxidative stress and mitochondria	GOBP_RESPONSE_TO_OXIDATIVE_STRESS	GO:BP pathway	Oxidative-stress response	1.43112232065875	0.0366296478301546	1.43616725676968	15	4	19.05	5.56	1	0.94	15.84	Oxidative-stress response
GOBP_CELLULAR_RESPONSE_TO_OXIDATIVE_STRESS	Cellular Response to Oxidative Stress	1.27522351726696	0.0770833889864336	-1.35675441820892	0.00872946566467766	1.51486692805393	0.0390430873481673	0.973343054291052	0.818402197579624	BRCA1-T BioID enriched	TRUE	1	PXN	1	PXN	FALSE	PXN [q=0.02096; log2FC=1.508; Cytoplasmic annotation only]	PXN;SLC7A11;GSR;RELA;RACK1;MGST1;TXN;FABP1;AKT1;PRDX1;PRDX3;TRAP1;PRDX5;LONP1	Oxidative stress and mitochondria	GOBP_CELLULAR_RESPONSE_TO_OXIDATIVE_STRESS	GO:BP pathway	Cellular oxidative response	1.51486692805393	0.0390430873481673	1.40845584763295	16	4	20.05	4.56	1	0.94	16.84	Cellular oxidative response
GOBP_REGULATION_OF_PROTEIN_CATABOLIC_PROCESS	Regulation of Protein Catabolic Process	1.23641867060519	0.0655177514792899	-1.4137985962272	0.000426909890047246	1.47998153945552	0.0159089929215743	0.880679481422911	0.871963462941357	BRCA1-T BioID enriched	TRUE	1	BARD1	1	BARD1	FALSE	BARD1 [q=0.001323; log2FC=4.373; Nuclear annotation only]	BARD1;USP7;SGSM3;VCP;RELA	Protein homeostasis	GOBP_REGULATION_OF_PROTEIN_CATABOLIC_PROCESS	GO:BP pathway	Protein-catabolism regulation	1.47998153945552	0.0159089929215743	1.7983573113934	17	5	22.4	3.28	1	0.94	18.12	Protein-catabolism regulation
GOBP_POSITIVE_REGULATION_OF_PROTEIN_METABOLIC_PROCESS	Positive Regulation of Protein Metabolic Process	1.21873371370634	0.0198682108844516	-1.25910061528636	0.00109576880158072	1.31339479835391	0.0428417261897664	1.00142968724799	0.79869501854796	BRCA1-T BioID enriched	TRUE	4	BARD1;LIMCH1;MAP3K11;RAB3GAP2	4	BARD1;LIMCH1;MAP3K11;RAB3GAP2	FALSE	BARD1 [q=0.001323; log2FC=4.373; Nuclear annotation only]; LIMCH1 [q=0.01325; log2FC=1.756; Other or insufficient GO:CC evidence]; MAP3K11 [q=0.01908; log2FC=2.300; Other or insufficient GO:CC evidence]; RAB3GAP2 [q=0.04306; log2FC=1.612; Cytoplasmic annotation only]	BARD1;LIMCH1;MAP3K11;RAB3GAP2;SGSM3;AGTPBP1;PICALM;VCP;AGO2;RELA;FXR2;PKP1	Protein homeostasis	GOBP_POSITIVE_REGULATION_OF_PROTEIN_METABOLIC_PROCESS	GO:BP pathway	Positive protein metabolism	1.31339479835391	0.0428417261897664	1.36813303878353	18	5	23.4	2.28	4	0.94	19.12	Positive protein metabolism
GOBP_REGULATION_OF_CELL_POPULATION_PROLIFERATION	Regulation of Cell Population Proliferation	1.17100738677334	0.00759544650234018	-1.25510855115012	3.56558424701538e-07	1.19822194200043	0.05627579250049	0.727362368394808	0.977440546676422	BRCA1-T BioID enriched	TRUE	1	NACA	1	NACA	FALSE	NACA [q=0.03971; log2FC=1.010; Cytoplasmic annotation only]	NACA;EMD;SLC7A11;IRAK1;BIRC6;AGTPBP1;PPP1CC;RNF10;XRCC5;RELA;DPP4;S100A11;RPS6;MFN2;RPL23	Cell proliferation	GOBP_REGULATION_OF_CELL_POPULATION_PROLIFERATION	GO:BP pathway	Cell-proliferation regulation	1.19822194200043	0.05627579250049	1.24967838035825	19	6	25.75	1	1	0.94	20.4	Cell-proliferation regulation
