## Supplementary material for "An integrated, transcript-resolution atlas of prostate cancer progression unmasks associations with oncogenic pathways": Machine-readable data: Table_S13b_BRCA1_GO_BP_network_edges.tsv

pathway	protein	BioID_leading_edge	x	y	xend	yend
GOBP_APOPTOTIC_SIGNALING_PATHWAY	CTTN	TRUE	0.94	8.84	1.45	9.95384615384615
GOBP_BIOLOGICAL_PROCESS_INVOLVED_IN_INTERSPECIES_INTERACTION_BETWEEN_ORGANISMS	BRCC3	TRUE	0.94	15.12	1.45	15.9230769230769
GOBP_BIOLOGICAL_PROCESS_INVOLVED_IN_INTERSPECIES_INTERACTION_BETWEEN_ORGANISMS	CHMP4B	TRUE	0.94	15.12	1.45	17.4153846153846
GOBP_BIOLOGICAL_PROCESS_INVOLVED_IN_INTERSPECIES_INTERACTION_BETWEEN_ORGANISMS	SQSTM1	TRUE	0.94	15.12	1.45	12.9384615384615
GOBP_BIOLOGICAL_PROCESS_INVOLVED_IN_INTERSPECIES_INTERACTION_BETWEEN_ORGANISMS	ZDHHC5	TRUE	0.94	15.12	1.45	14.4307692307692
GOBP_CARBOHYDRATE_METABOLIC_PROCESS	SLC2A1	TRUE	0.94	18.4	1.45	18.9076923076923
GOBP_CELLULAR_RESPONSE_TO_OXIDATIVE_STRESS	PXN	TRUE	0.94	4.56	1.45	5.47692307692308
GOBP_DEFENSE_RESPONSE_TO_OTHER_ORGANISM	BRCC3	TRUE	0.94	14.12	1.45	15.9230769230769
GOBP_DEFENSE_RESPONSE_TO_OTHER_ORGANISM	SQSTM1	TRUE	0.94	14.12	1.45	12.9384615384615
GOBP_DEFENSE_RESPONSE_TO_OTHER_ORGANISM	ZDHHC5	TRUE	0.94	14.12	1.45	14.4307692307692
GOBP_HOMEOSTATIC_PROCESS	BARD1	TRUE	0.94	17.4	1.45	8.46153846153846
GOBP_HOMEOSTATIC_PROCESS	CHMP4B	TRUE	0.94	17.4	1.45	17.4153846153846
GOBP_HOMEOSTATIC_PROCESS	SLC2A1	TRUE	0.94	17.4	1.45	18.9076923076923
GOBP_HOMEOSTATIC_PROCESS	SQSTM1	TRUE	0.94	17.4	1.45	12.9384615384615
GOBP_INFLAMMATORY_RESPONSE	BRCC3	TRUE	0.94	12.12	1.45	15.9230769230769
GOBP_INFLAMMATORY_RESPONSE	ZDHHC5	TRUE	0.94	12.12	1.45	14.4307692307692
GOBP_LIPID_METABOLIC_PROCESS	HDLBP	TRUE	0.94	19.4	1.45	20.4
GOBP_MITOCHONDRION_ORGANIZATION	SQSTM1	TRUE	0.94	6.56	1.45	12.9384615384615
GOBP_NEGATIVE_REGULATION_OF_IMMUNE_SYSTEM_PROCESS	SQSTM1	TRUE	0.94	13.12	1.45	12.9384615384615
GOBP_ORGANIC_ACID_METABOLIC_PROCESS	SLC2A1	TRUE	0.94	20.4	1.45	18.9076923076923
GOBP_POSITIVE_REGULATION_OF_PROGRAMMED_CELL_DEATH	BARD1	TRUE	0.94	7.84	1.45	8.46153846153846
GOBP_POSITIVE_REGULATION_OF_PROGRAMMED_CELL_DEATH	MAP3K11	TRUE	0.94	7.84	1.45	6.96923076923077
GOBP_POSITIVE_REGULATION_OF_PROGRAMMED_CELL_DEATH	SQSTM1	TRUE	0.94	7.84	1.45	12.9384615384615
GOBP_POSITIVE_REGULATION_OF_PROTEIN_METABOLIC_PROCESS	BARD1	TRUE	0.94	2.28	1.45	8.46153846153846
GOBP_POSITIVE_REGULATION_OF_PROTEIN_METABOLIC_PROCESS	LIMCH1	TRUE	0.94	2.28	1.45	2.49230769230769
GOBP_POSITIVE_REGULATION_OF_PROTEIN_METABOLIC_PROCESS	MAP3K11	TRUE	0.94	2.28	1.45	6.96923076923077
GOBP_POSITIVE_REGULATION_OF_PROTEIN_METABOLIC_PROCESS	RAB3GAP2	TRUE	0.94	2.28	1.45	1
GOBP_REGULATION_OF_CELL_POPULATION_PROLIFERATION	NACA	TRUE	0.94	1	1.45	3.98461538461538
GOBP_REGULATION_OF_INFLAMMATORY_RESPONSE	ZDHHC5	TRUE	0.94	11.12	1.45	14.4307692307692
GOBP_REGULATION_OF_PROGRAMMED_CELL_DEATH	BABAM2	TRUE	0.94	9.84	1.45	11.4461538461538
GOBP_REGULATION_OF_PROGRAMMED_CELL_DEATH	BARD1	TRUE	0.94	9.84	1.45	8.46153846153846
GOBP_REGULATION_OF_PROGRAMMED_CELL_DEATH	CTTN	TRUE	0.94	9.84	1.45	9.95384615384615
GOBP_REGULATION_OF_PROGRAMMED_CELL_DEATH	MAP3K11	TRUE	0.94	9.84	1.45	6.96923076923077
GOBP_REGULATION_OF_PROGRAMMED_CELL_DEATH	NACA	TRUE	0.94	9.84	1.45	3.98461538461538
GOBP_REGULATION_OF_PROGRAMMED_CELL_DEATH	SQSTM1	TRUE	0.94	9.84	1.45	12.9384615384615
GOBP_REGULATION_OF_PROTEIN_CATABOLIC_PROCESS	BARD1	TRUE	0.94	3.28	1.45	8.46153846153846
GOBP_RESPONSE_TO_OXIDATIVE_STRESS	PXN	TRUE	0.94	5.56	1.45	5.47692307692308
GOBP_TRANSMEMBRANE_TRANSPORT	SLC2A1	TRUE	0.94	16.4	1.45	18.9076923076923
