## Supplementary material for "An integrated, transcript-resolution atlas of prostate cancer progression unmasks associations with oncogenic pathways": Machine-readable data: Table_S13c_BRCA1_GO_BP_three_evidence_matrix.tsv

pathway	pathway_label	y	evidence	NES	FDR	x	neglog10_FDR
GOBP_ORGANIC_ACID_METABOLIC_PROCESS	Organic Acid Metabolic Process	20.4	Atlas-T	1.5428012162866	1.38809914958424e-09	-0.13	8.85757951184988
GOBP_LIPID_METABOLIC_PROCESS	Lipid Metabolic Process	19.4	Atlas-T	1.25693949942075	0.000187402923553949	-0.13	3.7272236382431
GOBP_CARBOHYDRATE_METABOLIC_PROCESS	Carbohydrate Metabolic Process	18.4	Atlas-T	1.35795612336809	0.00175535276034517	-0.13	2.75563559345663
GOBP_HOMEOSTATIC_PROCESS	Homeostatic Process	17.4	Atlas-T	1.17248247611037	0.00349412364982304	-0.13	2.45666173029595
GOBP_TRANSMEMBRANE_TRANSPORT	Transmembrane Transport	16.4	Atlas-T	1.36805056038132	8.41453095860663e-08	-0.13	7.07497008738467
GOBP_BIOLOGICAL_PROCESS_INVOLVED_IN_INTERSPECIES_INTERACTION_BETWEEN_ORGANISMS	Biological Process Involved in Interspecies Interaction Between Organisms	15.12	Atlas-T	1.23457155726375	8.59508873078089e-05	-0.13	4.06574963554591
GOBP_DEFENSE_RESPONSE_TO_OTHER_ORGANISM	Defense Response to Other Organism	14.12	Atlas-T	1.32999021923016	1.12544580350476e-05	-0.13	4.94867541386252
GOBP_NEGATIVE_REGULATION_OF_IMMUNE_SYSTEM_PROCESS	Negative Regulation of Immune System Process	13.12	Atlas-T	1.26968820796061	0.0131755362080019	-0.13	1.88023170116758
GOBP_INFLAMMATORY_RESPONSE	Inflammatory Response	12.12	Atlas-T	1.19728710789101	0.0204110011862517	-0.13	1.69013569205021
GOBP_REGULATION_OF_INFLAMMATORY_RESPONSE	Regulation of Inflammatory Response	11.12	Atlas-T	1.26870973092208	0.0193255931434706	-0.13	1.71386716778567
GOBP_REGULATION_OF_PROGRAMMED_CELL_DEATH	Regulation of Programmed Cell Death	9.84	Atlas-T	1.1865035801171	0.00314581199973356	-0.13	2.50226723527852
GOBP_APOPTOTIC_SIGNALING_PATHWAY	Apoptotic Signaling Pathway	8.84	Atlas-T	1.24780432109041	0.00816286559611432	-0.13	2.08815735422292
GOBP_POSITIVE_REGULATION_OF_PROGRAMMED_CELL_DEATH	Positive Regulation of Programmed Cell Death	7.84	Atlas-T	1.22465307589591	0.026421437663024	-0.13	1.57804355492244
GOBP_MITOCHONDRION_ORGANIZATION	Mitochondrion Organization	6.56	Atlas-T	2.02050374018346	4.36935022287984e-14	-0.13	13.3595831432583
GOBP_RESPONSE_TO_OXIDATIVE_STRESS	Response to Oxidative Stress	5.56	Atlas-T	1.40446486842249	0.000840133988495982	-0.13	3.07565144510008
GOBP_CELLULAR_RESPONSE_TO_OXIDATIVE_STRESS	Cellular Response to Oxidative Stress	4.56	Atlas-T	1.27522351726696	0.0770833889864336	-0.13	1.1130391997541
GOBP_REGULATION_OF_PROTEIN_CATABOLIC_PROCESS	Regulation of Protein Catabolic Process	3.28	Atlas-T	1.23641867060519	0.0655177514792899	-0.13	1.18364101565688
GOBP_POSITIVE_REGULATION_OF_PROTEIN_METABOLIC_PROCESS	Positive Regulation of Protein Metabolic Process	2.28	Atlas-T	1.21873371370634	0.0198682108844516	-0.13	1.70184123897943
GOBP_REGULATION_OF_CELL_POPULATION_PROLIFERATION	Regulation of Cell Population Proliferation	1	Atlas-T	1.17100738677334	0.00759544650234018	-0.13	2.11944669081993
GOBP_ORGANIC_ACID_METABOLIC_PROCESS	Organic Acid Metabolic Process	20.4	Atlas-C	-1.45724805404069	2.19716669024269e-08	0	7.65813699364551
GOBP_LIPID_METABOLIC_PROCESS	Lipid Metabolic Process	19.4	Atlas-C	-1.37329639002195	1.71870492305196e-09	0	8.76479867903745
GOBP_CARBOHYDRATE_METABOLIC_PROCESS	Carbohydrate Metabolic Process	18.4	Atlas-C	-1.32242361306533	0.00141390003963896	0	2.84958129334517
GOBP_HOMEOSTATIC_PROCESS	Homeostatic Process	17.4	Atlas-C	-1.24000141872575	7.37551705237472e-06	0	5.1322075285536
GOBP_TRANSMEMBRANE_TRANSPORT	Transmembrane Transport	16.4	Atlas-C	-1.27410545401657	2.24110031357685e-06	0	5.64953870363546
GOBP_BIOLOGICAL_PROCESS_INVOLVED_IN_INTERSPECIES_INTERACTION_BETWEEN_ORGANISMS	Biological Process Involved in Interspecies Interaction Between Organisms	15.12	Atlas-C	-1.25962881715054	9.07055010390494e-07	0	6.04236637337588
GOBP_DEFENSE_RESPONSE_TO_OTHER_ORGANISM	Defense Response to Other Organism	14.12	Atlas-C	-1.23530881970143	0.000119357789802319	0	3.92314923180793
GOBP_NEGATIVE_REGULATION_OF_IMMUNE_SYSTEM_PROCESS	Negative Regulation of Immune System Process	13.12	Atlas-C	-1.17847965482829	0.055252770911075	0	1.25764593734938
GOBP_INFLAMMATORY_RESPONSE	Inflammatory Response	12.12	Atlas-C	-1.32576866399132	1.44217967624613e-05	0	4.84098062897781
GOBP_REGULATION_OF_INFLAMMATORY_RESPONSE	Regulation of Inflammatory Response	11.12	Atlas-C	-1.32068325075933	0.00337868896305997	0	2.47125178687093
GOBP_REGULATION_OF_PROGRAMMED_CELL_DEATH	Regulation of Programmed Cell Death	9.84	Atlas-C	-1.28146208209895	2.42549004545596e-07	0	6.61520050343842
GOBP_APOPTOTIC_SIGNALING_PATHWAY	Apoptotic Signaling Pathway	8.84	Atlas-C	-1.34288431039109	0.000426909890047246	0	3.36966378395644
GOBP_POSITIVE_REGULATION_OF_PROGRAMMED_CELL_DEATH	Positive Regulation of Programmed Cell Death	7.84	Atlas-C	-1.33838830071709	0.000503759145112182	0	3.29777705671047
GOBP_MITOCHONDRION_ORGANIZATION	Mitochondrion Organization	6.56	Atlas-C	-1.75563412002185	5.51013225926782e-09	0	8.25883797668708
GOBP_RESPONSE_TO_OXIDATIVE_STRESS	Response to Oxidative Stress	5.56	Atlas-C	-1.52845621457469	5.49168299116276e-06	0	5.26029454047431
GOBP_CELLULAR_RESPONSE_TO_OXIDATIVE_STRESS	Cellular Response to Oxidative Stress	4.56	Atlas-C	-1.35675441820892	0.00872946566467766	0	2.05901233888138
GOBP_REGULATION_OF_PROTEIN_CATABOLIC_PROCESS	Regulation of Protein Catabolic Process	3.28	Atlas-C	-1.4137985962272	0.000426909890047246	0	3.36966378395644
GOBP_POSITIVE_REGULATION_OF_PROTEIN_METABOLIC_PROCESS	Positive Regulation of Protein Metabolic Process	2.28	Atlas-C	-1.25910061528636	0.00109576880158072	0	2.96028106883489
GOBP_REGULATION_OF_CELL_POPULATION_PROLIFERATION	Regulation of Cell Population Proliferation	1	Atlas-C	-1.25510855115012	3.56558424701538e-07	0	6.44786929765909
GOBP_ORGANIC_ACID_METABOLIC_PROCESS	Organic Acid Metabolic Process	20.4	RNA-seq	1.67586157563443	2.94584921265787e-08	0.13	7.53078948688463
GOBP_LIPID_METABOLIC_PROCESS	Lipid Metabolic Process	19.4	RNA-seq	1.5474829373703	2.47088253554269e-07	0.13	6.60714790023863
GOBP_CARBOHYDRATE_METABOLIC_PROCESS	Carbohydrate Metabolic Process	18.4	RNA-seq	1.69906963998497	1.90012497410066e-05	0.13	4.72121783390119
GOBP_HOMEOSTATIC_PROCESS	Homeostatic Process	17.4	RNA-seq	1.34061534077877	0.000789089138775923	0.13	3.10287393431673
GOBP_TRANSMEMBRANE_TRANSPORT	Transmembrane Transport	16.4	RNA-seq	1.29955281285659	0.00500524955639499	0.13	2.30057426418599
GOBP_BIOLOGICAL_PROCESS_INVOLVED_IN_INTERSPECIES_INTERACTION_BETWEEN_ORGANISMS	Biological Process Involved in Interspecies Interaction Between Organisms	15.12	RNA-seq	1.36044401558687	0.000316496537194704	0.13	3.49963103725945
GOBP_DEFENSE_RESPONSE_TO_OTHER_ORGANISM	Defense Response to Other Organism	14.12	RNA-seq	1.31264034380433	0.0203993184424692	0.13	1.69038434245741
GOBP_NEGATIVE_REGULATION_OF_IMMUNE_SYSTEM_PROCESS	Negative Regulation of Immune System Process	13.12	RNA-seq	1.36404526917258	0.0440142354858074	0.13	1.3564068373083
GOBP_INFLAMMATORY_RESPONSE	Inflammatory Response	12.12	RNA-seq	1.26124709611484	0.0723303308240655	0.13	1.14067954852465
GOBP_REGULATION_OF_INFLAMMATORY_RESPONSE	Regulation of Inflammatory Response	11.12	RNA-seq	1.33313135710148	0.0826394479585969	0.13	1.08281259261786
GOBP_REGULATION_OF_PROGRAMMED_CELL_DEATH	Regulation of Programmed Cell Death	9.84	RNA-seq	1.45439437405493	1.13308688654709e-05	0.13	4.94573678660513
GOBP_APOPTOTIC_SIGNALING_PATHWAY	Apoptotic Signaling Pathway	8.84	RNA-seq	1.51208606691605	0.00142874856442186	0.13	2.8450441929669
GOBP_POSITIVE_REGULATION_OF_PROGRAMMED_CELL_DEATH	Positive Regulation of Programmed Cell Death	7.84	RNA-seq	1.44793257335493	0.0139752237654566	0.13	1.85464122964368
GOBP_MITOCHONDRION_ORGANIZATION	Mitochondrion Organization	6.56	RNA-seq	1.41544762408074	0.035036272126993	0.13	1.45548210914791
GOBP_RESPONSE_TO_OXIDATIVE_STRESS	Response to Oxidative Stress	5.56	RNA-seq	1.43112232065875	0.0366296478301546	0.13	1.43616725676968
GOBP_CELLULAR_RESPONSE_TO_OXIDATIVE_STRESS	Cellular Response to Oxidative Stress	4.56	RNA-seq	1.51486692805393	0.0390430873481673	0.13	1.40845584763295
GOBP_REGULATION_OF_PROTEIN_CATABOLIC_PROCESS	Regulation of Protein Catabolic Process	3.28	RNA-seq	1.47998153945552	0.0159089929215743	0.13	1.7983573113934
GOBP_POSITIVE_REGULATION_OF_PROTEIN_METABOLIC_PROCESS	Positive Regulation of Protein Metabolic Process	2.28	RNA-seq	1.31339479835391	0.0428417261897664	0.13	1.36813303878353
GOBP_REGULATION_OF_CELL_POPULATION_PROLIFERATION	Regulation of Cell Population Proliferation	1	RNA-seq	1.19822194200043	0.05627579250049	0.13	1.24967838035825
