## Supplementary material for "An integrated, transcript-resolution atlas of prostate cancer progression unmasks associations with oncogenic pathways": Machine-readable data: Table_S14b_BRCA1_T_vs_GFP_BioID_GO_enrichment.tsv

pathway	pval	padj	log2err	ES	NES	size	leadingEdge	GO_domain	GO_domain_label	gs_description	Direction	minus_log10_FDR	term_label	term_key	term_factor
GOBP_DNA_INTEGRITY_CHECKPOINT_SIGNALING	1.63188022800863e-08	4.22113018978231e-06	0.73376198835648	0.862787996560175	2.3912773692735	24	UIMC1;ABRAXAS1;BRCA1;BRIP1;BABAM1;BARD1;BABAM2;BRCC3;CAMSAP3	BP	Biological process	A signaling process that controls cell cycle progression in response to changes in DNA structure by monitoring the integrity of the DNA. The DNA integrity checkpoint begins with detection of DNA damage, defects in DNA structure or DNA replication, and progresses through signal transduction and ends with cell cycle effector processes. [GOC:mtg_cell_cycle]	BRCA1-T enriched	5.37457125295525	DNA integrity checkpoint signaling	BP___DNA integrity checkpoint signaling	BP___DNA integrity checkpoint signaling
GOBP_DNA_DAMAGE_RESPONSE	1.05607372053212e-05	0.000341463836305387	0.593325476396405	0.54006276401642	2.00390223347483	112	UIMC1;ABRAXAS1;BRCA1;BRIP1;BABAM1;BARD1;BABAM2;PMS2;BRCC3;RBBP8;SMCHD1;EXOSC10;USP7;SUPT16H;MLH1;TNKS1BP1;CBX5;VCP;MDC1	BP	Biological process	Any process that results in a change in state or activity of a cell (in terms of movement, secretion, enzyme production, gene expression, etc.) as a result of a stimulus indicating damage to its DNA from environmental insults or errors during metabolism. [GOC:go_curators]	BRCA1-T enriched	3.46665528473403	DNA damage response	BP___DNA damage response	BP___DNA damage response
GOBP_RESPONSE_TO_ABIOTIC_STIMULUS	1.31514778552111e-05	0.000408221872625753	0.593325476396405	0.561828209695117	2.02913866051746	94	UIMC1;ABRAXAS1;BRCA1;BABAM1;BARD1;SLC2A1;BABAM2;BRCC3;SLC7A11;IRAK1;PDLIM1;LIMD1;MAP1B;PPP1CC;TNKS1BP1;VCP;CHORDC1;CBS;XRCC5;RELA;DPP4;HSPD1;NONO	BP	Biological process	Any process that results in a change in state or activity of a cell or an organism (in terms of movement, secretion, enzyme production, gene expression, etc.) as a result of an abiotic (not derived from living organisms) stimulus. [GOC:hb]	BRCA1-T enriched	3.38910372939413	Response to abiotic stimulus	BP___Response to abiotic stimulus	BP___Response to abiotic stimulus
GOBP_REGULATION_OF_CELLULAR_COMPONENT_BIOGENESIS	1.4399928605322e-05	0.000429782484528073	0.593325476396405	0.560280114275753	2.02354744916247	94	BRCA1;ANKRD28;BRCC3;ZDHHC5;UBE2M;CKAP5;CHMP4B;LIMCH1;PXN;CAMSAP1;RAB3GAP2;CTTN;CAMSAP3;EPB41L5;SGSM3;CNOT1;MAP1B;CC2D1A;VCP;MAPRE1;ADD3;XRCC5;GIT1;NAE1;MAP2;RHOC;CAPZB;RPS6	BP	Biological process	Any process that modulates the frequency, rate or extent of cellular component biogenesis, a process that results in the biosynthesis of constituent macromolecules, assembly, and arrangement of constituent parts of a cellular component. [GOC:jl]	BRCA1-T enriched	3.36675128783902	Regulation of cellular component biogenesis	BP___Regulation of cellular component biogenesis	BP___Regulation of cellular component biogenesis
GOBP_PROTEIN_MODIFICATION_PROCESS	0.000196719290591876	0.00412578836484582	0.518848077743792	0.476768084915067	1.83291365902982	143	BRCA1;BARD1;BABAM2;HAT1;SQSTM1;BRCC3;ZDHHC5;UBE2M;LIMCH1;MAP3K11;RAB3GAP2;RPS27A;USP7;IRAK1;BIRC6;PCNP;UBE2E1;SPRR1A;TRIM25;AGTPBP1;ZC3HAV1;PPP1CC;LORICRIN;VCP;TCF25;RNF10;RELA;BCR;NAE1	BP	Biological process	The covalent alteration of one or more amino acids occurring in proteins, peptides and nascent polypeptides (co-translational, post-translational modifications). Includes the modification of charged tRNAs that are destined to occur in a protein (pre-translation modification). [GOC:bf, GOC:jl]	BRCA1-T enriched	2.38449305322592	Protein modification process	BP___Protein modification process	BP___Protein modification process
GOBP_CELL_CYCLE	0.000385318209941831	0.00747517327287152	0.49849310876659	0.436452734928945	1.7311123214816	185	UIMC1;ABRAXAS1;BRCA1;BRIP1;BABAM1;BARD1;BABAM2;PMS2;BRCC3;NSFL1C;CKAP5;CHMP4B;MAP3K11;RBBP8;CAMSAP3;BIRC6;SGSM3;MLH1;PPP1CC;VCP;CHORDC1;MDC1;MAPRE1;EIF4G2;NUDC;GIT1;TUBB8;BCR;NAE1	BP	Biological process	The progression of biochemical and morphological phases and events that occur in a cell during successive cell replication or nuclear replication events. Canonically, the cell cycle comprises the replication and segregation of genetic material followed by the division of the cell, but in endocycles or syncytial cells nuclear replication or nuclear division may not be followed by cell division. [G…	BRCA1-T enriched	2.12637873603633	Cell cycle	BP___Cell cycle	BP___Cell cycle
GOCC_NUCLEAR_BODY	0.000194742261000239	0.0157741231410194	0.518848077743792	0.488545893595626	1.83397922739762	118	UIMC1;ABRAXAS1;BRCA1;BABAM1;BARD1;SQSTM1;HDLBP;UBE2M;SMCHD1;USP7;EPB41;PCNP	CC	Cellular component	Membraneless organelle present in the nucleoplasm and usually visible by confocal microscopy. [PMID:28577509]	BRCA1-T enriched	1.80205477316788	Nuclear body	CC___Nuclear body	CC___Nuclear body
GOCC_UBIQUITIN_LIGASE_COMPLEX	0.000865149440442783	0.0467180697839103	0.477270815362862	0.756854014378822	1.96819847777363	18	BRCA1;BARD1;BABAM2;BRCC3;USP7;UBE2E1;VCP	CC	Cellular component	A protein complex that includes a ubiquitin-protein ligase and enables ubiquitin protein ligase activity. The complex also contains other proteins that may confer substrate specificity on the complex. [GOC:jh2, PMID:9529603]	BRCA1-T enriched	1.33051510895032	Ubiquitin ligase complex	CC___Ubiquitin ligase complex	CC___Ubiquitin ligase complex
GOBP_POSITIVE_REGULATION_OF_CHROMOSOME_ORGANIZATION	0.00014528411626756	0.00341335607758457	0.518848077743792	-0.602472444729386	-2.03577524922173	30	RUVBL2;CCT5;CCT8;CCT7;MACROH2A1;CCT4;RUVBL1;CCT2;CCT6A;SMC4;RAD21;TCP1;TPR	BP	Biological process	Any process that activates or increases the frequency, rate or extent of chromosome organization. [GOC:obol]	GFP enriched	2.46681840423125	Positive regulation of chromosome organization	BP___Positive regulation of chromosome organization	BP___Positive regulation of chromosome organization
GOBP_REGULATION_OF_PROTEIN_STABILITY	0.000758483726086546	0.0141197357842615	0.477270815362862	-0.447130480192095	-1.74564994921538	56	DVL3;RUVBL2;CCT5;CCT8;CCT7;CCT4;RUVBL1;CCT2;CCT6A;GTPBP4;AHSA1;HDAC3;TCP1;UFL1;TPR;PARK7;LAMP1;UBR4;TAF9;DERL1	BP	Biological process	Any process that affects the structure and integrity of a protein, altering the likelihood of its degradation or aggregation. [GOC:dph, GOC:mah, GOC:tb]	GFP enriched	1.85017342994929	Regulation of protein stability	BP___Regulation of protein stability	BP___Regulation of protein stability
GOBP_FERTILIZATION	0.00101432172504933	0.0174914146364062	0.45505986738723	-0.68805687894266	-1.93424254667139	15	CCT5;CCT8;CCT7;CCT4;CCT2;SNU13;TCP1;PARK7;AAAS	BP	Biological process	The union of gametes of opposite sexes during the process of sexual reproduction to form a zygote. It involves the fusion of the gametic nuclei (karyogamy) and cytoplasm (plasmogamy). [GOC:tb, ISBN:0198506732]	GFP enriched	1.75717506508161	Fertilization	BP___Fertilization	BP___Fertilization
GOBP_RIBONUCLEOPROTEIN_COMPLEX_BIOGENESIS	0.00109393220444875	0.0184541606663528	0.45505986738723	-0.355863090338166	-1.62690468312222	127	RUVBL2;RPS3A;DDX20;FAU;UTP6;LAS1L;ABCF1;RUVBL1;TCOF1;SF3B6;PRPF6;ERAL1;SURF6;SNU13;SNRPD3;RPL24;GTPBP4;SYNCRIP;DHX30;NPM3;MYBBP1A;RPS23;LYAR;RPL7L1;EIF3B;STRAP;GTPBP6;RPS21;RPS9;SRSF10;RPS24;DDX31;NSA2;NOP56;PDCD11;TAF9;RPS25;RPS14;EIF3C;PRPF31;FBL;LUC7L3;RPL14;RPS12;COIL;NOP58;DDX3X;NOLC1;HSP90AA1;RRP8;DHX9;EXOSC3	BP	Biological process	A cellular process that results in the biosynthesis of constituent macromolecules, assembly, and arrangement of constituent parts of a complex containing RNA and proteins. Includes the biosynthesis of the constituent RNA and protein molecules, and those macromolecular modifications that are involved in synthesis or assembly of the ribonucleoprotein complex. [GOC:isa_complete, GOC:mah]	GFP enriched	1.73390570263635	Ribonucleoprotein complex biogenesis	BP___Ribonucleoprotein complex biogenesis	BP___Ribonucleoprotein complex biogenesis
GOBP_PROTEIN_COMPLEX_OLIGOMERIZATION	0.00317649863082332	0.0474031334138249	0.431707695803346	-0.589233566182129	-1.82649998449043	21	SHMT2;PDCD6IP;MCU;MAT2A;UGDH;FARSA;RRM1;TP53BP1;G3BP2;ATL3;RBMX;ELAVL1;DNM1L;FARSB	BP	Biological process	The process of creating protein oligomers, compounds composed of a small number, usually between three and ten, of component monomers; protein oligomers may be composed of different or identical monomers. Oligomers may be formed by the polymerization of a number of monomers or the depolymerization of a large protein polymer. [GOC:ai, PMID:18293929]	GFP enriched	1.32419294990067	Protein complex oligomerization	BP___Protein complex oligomerization	BP___Protein complex oligomerization
GOCC_PROTEIN_FOLDING_CHAPERONE_COMPLEX	2.07090610354008e-05	0.00335486788773492	0.575610261071129	-0.744276253056181	-2.13994425552019	16	RUVBL2;CCT5;CCT8;CCT7;CCT4;RUVBL1;CCT2;CCT6A;TCP1	CC	Cellular component	A protein complex required for the non-covalent folding or unfolding, maturation, stabilization or assembly or disassembly of macromolecular structures. Usually active during or immediately after completion of translation. Many chaperone complexes contain heat shock proteins. [GOC:bhm, PMID:21855797]	GFP enriched	2.47432457736009	Protein folding chaperone complex	CC___Protein folding chaperone complex	CC___Protein folding chaperone complex
