## Supplementary material for "An integrated, transcript-resolution atlas of prostate cancer progression unmasks associations with oncogenic pathways": Reproducible code: BRCA1_Hallmark_emapplot_node_data.csv

x	y	label	.ggtangle_id	name	size	color	rho
5.883829223449164	-0.5859546514421039	OXIDATIVE_PHOSPHORYLATION	1	OXIDATIVE_PHOSPHORYLATION	200	-0.46913153746164	-0.46913153746164
2.570222133584224	-0.9278885630736291	DNA_REPAIR	2	DNA_REPAIR	150	-0.466390804601043	-0.466390804601043
-0.4293792232077615	-2.672944462814263	REACTIVE_OXYGEN_SPECIES_PATHWAY	3	REACTIVE_OXYGEN_SPECIES_PATHWAY	49	-0.398799797988373	-0.398799797988373
1.83339050205617	0.35090198437112174	PROTEIN_SECRETION	4	PROTEIN_SECRETION	96	0.361717884091101	0.361717884091101
1.459026896250331	-9.010117053539373	UV_RESPONSE_UP	5	UV_RESPONSE_UP	158	-0.342123834600889	-0.342123834600889
3.6562624929227647	0.34492037144411847	XENOBIOTIC_METABOLISM	6	XENOBIOTIC_METABOLISM	200	-0.303495654309627	-0.303495654309627
4.892813067206004	-0.4078690815687932	FATTY_ACID_METABOLISM	7	FATTY_ACID_METABOLISM	158	-0.301810144295553	-0.301810144295553
4.6495035709928745	-1.4783189761495474	ADIPOGENESIS	8	ADIPOGENESIS	200	-0.299755185615099	-0.299755185615099
2.6148358358205526	-2.5241116455120527	HEDGEHOG_SIGNALING	9	HEDGEHOG_SIGNALING	36	0.298174440365281	0.298174440365281
2.353977618666478	-8.12794032052256	P53_PATHWAY	10	P53_PATHWAY	200	-0.291940736365056	-0.291940736365056
4.74687443800097	-7.888337602787546	G2M_CHECKPOINT	11	G2M_CHECKPOINT	200	0.282221107981437	0.282221107981437
2.2980019315875726	-6.073890225615075	MYOGENESIS	12	MYOGENESIS	200	-0.263329761872149	-0.263329761872149
-1.6188640085911128	-5.23464988172832	UV_RESPONSE_DN	13	UV_RESPONSE_DN	144	0.258032806981821	0.258032806981821
-1.267185996809382	-6.878520665582917	COAGULATION	14	COAGULATION	138	-0.240267719834543	-0.240267719834543
5.090751602023526	-4.902255567158224	CHOLESTEROL_HOMEOSTASIS	15	CHOLESTEROL_HOMEOSTASIS	74	-0.220711739813814	-0.220711739813814
-0.2409619381901782	-4.5338614432902204	GLYCOLYSIS	16	GLYCOLYSIS	200	-0.179763815496878	-0.179763815496878
6.333052645576453	-1.7537688755846113	PEROXISOME	17	PEROXISOME	104	-0.179000604849839	-0.179000604849839
5.500581813293688	-8.519861066058617	E2F_TARGETS	18	E2F_TARGETS	200	0.173688173990012	0.173688173990012
6.344757188500637	-6.2119436971409465	MYC_TARGETS_V2	19	MYC_TARGETS_V2	58	-0.171329711730891	-0.171329711730891
0.8026163556601156	-5.403317365542444	HYPOXIA	20	HYPOXIA	200	-0.171322660256374	-0.171322660256374
7.689802880863705	-5.811209017212656	UNFOLDED_PROTEIN_RESPONSE	21	UNFOLDED_PROTEIN_RESPONSE	113	-0.167790529723802	-0.167790529723802
0.967935932073943	-1.7066585394662888	ANDROGEN_RESPONSE	22	ANDROGEN_RESPONSE	101	0.165440867063192	0.165440867063192
6.232595443269251	-7.475704081588307	MYC_TARGETS_V1	23	MYC_TARGETS_V1	200	-0.15603461526622	-0.15603461526622
4.871723342294413	-3.1697619769399323	ESTROGEN_RESPONSE_LATE	24	ESTROGEN_RESPONSE_LATE	200	-0.15534290548558	-0.15534290548558
0.4417555192406598	-8.143106981240562	APOPTOSIS	25	APOPTOSIS	161	-0.134834804187689	-0.134834804187689
6.560570295367851	-4.23192205168371	KRAS_SIGNALING_DN	26	KRAS_SIGNALING_DN	200	-0.132077321421078	-0.132077321421078
0.3556015876634094	-0.31289069247387613	INTERFERON_ALPHA_RESPONSE	27	INTERFERON_ALPHA_RESPONSE	97	-0.11404040453149	-0.11404040453149
7.911341252497385	-4.023776345729966	PI3K_AKT_MTOR_SIGNALING	28	PI3K_AKT_MTOR_SIGNALING	105	0.0995565815075476	0.0995565815075476
-1.8144742724779686	-3.3402076432975125	APICAL_JUNCTION	29	APICAL_JUNCTION	200	-0.0943645966268021	-0.0943645966268021
1.1968728702851028	-7.259299717531877	TNFA_SIGNALING_VIA_NFKB	30	TNFA_SIGNALING_VIA_NFKB	200	-0.0941863493171267	-0.0941863493171267
0.019469768600168847	-6.28448905530993	EPITHELIAL_MESENCHYMAL_TRANSITION	31	EPITHELIAL_MESENCHYMAL_TRANSITION	200	-0.0922185019436468	-0.0922185019436468
4.108047539216327	-6.320260284981956	TGF_BETA_SIGNALING	32	TGF_BETA_SIGNALING	54	0.0831022594348638	0.0831022594348638
7.18143864514845	-2.4525978620391546	BILE_ACID_METABOLISM	33	BILE_ACID_METABOLISM	112	-0.0763373805278507	-0.0763373805278507
-0.936609684451785	-1.4040421133084608	SPERMATOGENESIS	34	SPERMATOGENESIS	135	0.0714681144348525	0.0714681144348525
3.314439583630333	-4.169985801862405	APICAL_SURFACE	35	APICAL_SURFACE	44	-0.0613326755323227	-0.0613326755323227
1.1394458284473972	-4.001785608762516	ANGIOGENESIS	36	ANGIOGENESIS	36	-0.0579800190631059	-0.0579800190631059
3.954394990726055	-8.901273112018597	MITOTIC_SPINDLE	37	MITOTIC_SPINDLE	199	0.578671140804428	0.578671140804428
