## Supplementary material for "An integrated, transcript-resolution atlas of prostate cancer progression unmasks associations with oncogenic pathways": Reproducible code: RELA_Hallmark_emapplot_node_data.csv

x	y	label	.ggtangle_id	name	size	color	rho
6.486153515848297	1.3170362377075246	ESTROGEN_RESPONSE_LATE	1	ESTROGEN_RESPONSE_LATE	200	0.504388022717834	0.504388022717834
6.033970151918749	0.503081084082941	ESTROGEN_RESPONSE_EARLY	2	ESTROGEN_RESPONSE_EARLY	200	0.497403338758964	0.497403338758964
-1.690830672211933	-0.8151660463012975	KRAS_SIGNALING_DN	3	KRAS_SIGNALING_DN	200	0.467586728280913	0.467586728280913
4.122449520904884	8.115233067356804	P53_PATHWAY	4	P53_PATHWAY	200	0.466763662430664	0.466763662430664
6.051113610068039	2.847146846555973	CHOLESTEROL_HOMEOSTASIS	5	CHOLESTEROL_HOMEOSTASIS	74	0.441023736147931	0.441023736147931
2.6969698604903156	8.926776417638967	UV_RESPONSE_UP	6	UV_RESPONSE_UP	158	0.433792578783084	0.433792578783084
6.703688666753274	5.7313361264041145	PI3K_AKT_MTOR_SIGNALING	7	PI3K_AKT_MTOR_SIGNALING	105	0.432912320326101	0.432912320326101
-3.179314822002894	2.766653300886153	FATTY_ACID_METABOLISM	8	FATTY_ACID_METABOLISM	158	0.429031048332283	0.429031048332283
-2.7642230758032853	4.077157641689452	ADIPOGENESIS	9	ADIPOGENESIS	200	0.415736764552852	0.415736764552852
-1.6975142735075297	2.980888111765869	XENOBIOTIC_METABOLISM	10	XENOBIOTIC_METABOLISM	200	0.411633978843659	0.411633978843659
4.392004582174567	0.7411265274935259	REACTIVE_OXYGEN_SPECIES_PATHWAY	11	REACTIVE_OXYGEN_SPECIES_PATHWAY	49	0.409720462329104	0.409720462329104
4.855720457264716	4.324416139300627	GLYCOLYSIS	12	GLYCOLYSIS	200	0.408898403831207	0.408898403831207
7.249669366741127	3.520686323160183	UNFOLDED_PROTEIN_RESPONSE	13	UNFOLDED_PROTEIN_RESPONSE	113	0.402633457793604	0.402633457793604
-2.76512305881302	0.4549636890529102	BILE_ACID_METABOLISM	14	BILE_ACID_METABOLISM	112	0.397304271317055	0.397304271317055
2.2791733589042544	7.594915815672125	APOPTOSIS	15	APOPTOSIS	161	0.340703419214214	0.340703419214214
2.8586179335088904	0.46154611311889493	APICAL_JUNCTION	16	APICAL_JUNCTION	200	0.332713425917484	0.332713425917484
-1.2730545429585038	1.2367009535257023	APICAL_SURFACE	17	APICAL_SURFACE	44	0.327315305399408	0.327315305399408
2.5778807405520396	2.417293985925613	ANDROGEN_RESPONSE	18	ANDROGEN_RESPONSE	101	0.318683833899398	0.318683833899398
-0.959538972399545	8.502335812309983	MYOGENESIS	19	MYOGENESIS	200	0.31318292569517	0.31318292569517
-2.9332060747565367	6.6156151644467815	NOTCH_SIGNALING	20	NOTCH_SIGNALING	32	0.307163898665878	0.307163898665878
4.997799338940147	-0.7679140791286173	HEME_METABOLISM	21	HEME_METABOLISM	200	0.300845192568784	0.300845192568784
-3.882507544500796	3.908696552800656	OXIDATIVE_PHOSPHORYLATION	22	OXIDATIVE_PHOSPHORYLATION	200	0.299242494976382	0.299242494976382
3.018071668626392	6.992002954442513	TNFA_SIGNALING_VIA_NFKB	23	TNFA_SIGNALING_VIA_NFKB	200	0.296497077636029	0.296497077636029
-1.1869235969897367	7.104014864505253	COAGULATION	24	COAGULATION	138	0.289392676809556	0.289392676809556
-0.09120408815858944	-1.4768470101326003	MITOTIC_SPINDLE	25	MITOTIC_SPINDLE	199	-0.284912443015484	-0.284912443015484
4.8566889170412475	5.545732301825687	HYPOXIA	26	HYPOXIA	200	0.262094057954153	0.262094057954153
1.2336813023524988	1.219816202777874	DNA_REPAIR	27	DNA_REPAIR	150	0.262021092144078	0.262021092144078
3.67652248618052	-1.348892063873649	MYC_TARGETS_V2	28	MYC_TARGETS_V2	58	0.247283690011499	0.247283690011499
4.330807139569313	2.3637356193342405	PANCREAS_BETA_CELLS	29	PANCREAS_BETA_CELLS	40	0.234733709867724	0.234733709867724
-2.7703917666017692	5.545779773430671	WNT_BETA_CATENIN_SIGNALING	30	WNT_BETA_CATENIN_SIGNALING	42	0.229714283059917	0.229714283059917
0.9824197659091672	7.129065535202121	IL2_STAT5_SIGNALING	31	IL2_STAT5_SIGNALING	199	0.225296297507452	0.225296297507452
6.161961321193345	4.452796725575835	MTORC1_SIGNALING	32	MTORC1_SIGNALING	200	0.219054386103027	0.219054386103027
0.37550800184866	4.473698469479765	INTERFERON_ALPHA_RESPONSE	33	INTERFERON_ALPHA_RESPONSE	97	0.218145214038483	0.218145214038483
1.1090727065991286	-1.8244546178396326	G2M_CHECKPOINT	34	G2M_CHECKPOINT	200	-0.203947983962323	-0.203947983962323
1.5765659211024132	6.084187479963293	INFLAMMATORY_RESPONSE	35	INFLAMMATORY_RESPONSE	200	0.203605293072305	0.203605293072305
2.75761106985718	5.89915307397252	IL6_JAK_STAT3_SIGNALING	36	IL6_JAK_STAT3_SIGNALING	87	0.199205413911651	0.199205413911651
1.3582944437093434	-0.8169581863133509	E2F_TARGETS	37	E2F_TARGETS	200	-0.193314344222483	-0.193314344222483
5.2485763937721925	7.177332962511629	KRAS_SIGNALING_UP	38	KRAS_SIGNALING_UP	200	0.189707982696126	0.189707982696126
1.1211255397041113	5.369796551532562	INTERFERON_GAMMA_RESPONSE	39	INTERFERON_GAMMA_RESPONSE	200	0.180167023006945	0.180167023006945
-0.2811581129007972	0.1689670866611422	TGF_BETA_SIGNALING	40	TGF_BETA_SIGNALING	54	0.18010486441262	0.18010486441262
0.0833441944439616	2.5158105299942495	PROTEIN_SECRETION	41	PROTEIN_SECRETION	96	0.166940375742593	0.166940375742593
2.429805292200534	4.793772023287486	ALLOGRAFT_REJECTION	42	ALLOGRAFT_REJECTION	200	0.161737978832363	0.161737978832363
-0.7004661232848908	5.975604474069303	COMPLEMENT	43	COMPLEMENT	200	0.160664705059104	0.160664705059104
2.4515558666262414	-1.5610280932287195	MYC_TARGETS_V1	44	MYC_TARGETS_V1	200	0.141638793999698	0.141638793999698
0.620585246765249	8.414981550530428	EPITHELIAL_MESENCHYMAL_TRANSITION	45	EPITHELIAL_MESENCHYMAL_TRANSITION	200	0.127069954707681	0.127069954707681
-3.213329587831163	1.43698686237016	PEROXISOME	46	PEROXISOME	104	0.533859587885146	0.533859587885146
