## Supplementary material for "An integrated, transcript-resolution atlas of prostate cancer progression unmasks associations with oncogenic pathways": Reproducible code: RNF43_Hallmark_emapplot_node_data.csv

x	y	label	.ggtangle_id	name	size	color	rho
3.6661128330975323	4.061601004974096	DNA_REPAIR	1	DNA_REPAIR	150	-0.552683000498495	-0.552683000498495
0.8524115763886851	1.1336472305080707	OXIDATIVE_PHOSPHORYLATION	2	OXIDATIVE_PHOSPHORYLATION	200	-0.506470950301873	-0.506470950301873
-2.326122225067586	6.268490711334264	PROTEIN_SECRETION	3	PROTEIN_SECRETION	96	0.444530951062149	0.444530951062149
5.076234061248344	3.601161422815428	REACTIVE_OXYGEN_SPECIES_PATHWAY	4	REACTIVE_OXYGEN_SPECIES_PATHWAY	49	-0.429085440941815	-0.429085440941815
0.456795629090293	10.56244855516686	UV_RESPONSE_UP	5	UV_RESPONSE_UP	158	-0.394931379557894	-0.394931379557894
-1.7481411846388368	2.047950840278625	XENOBIOTIC_METABOLISM	6	XENOBIOTIC_METABOLISM	200	-0.337012503657233	-0.337012503657233
-0.30783939570798313	1.8498445109786412	FATTY_ACID_METABOLISM	7	FATTY_ACID_METABOLISM	158	-0.328298514687701	-0.328298514687701
1.7512647827341095	7.703514046926305	UV_RESPONSE_DN	8	UV_RESPONSE_DN	144	0.327727564408862	0.327727564408862
1.3121871768024906	5.766070571574875	HEDGEHOG_SIGNALING	9	HEDGEHOG_SIGNALING	36	0.326019021366909	0.326019021366909
-1.9495450822357405	9.674932386103395	P53_PATHWAY	10	P53_PATHWAY	200	-0.325336349167391	-0.325336349167391
1.1275791751105169	2.198390107849485	ADIPOGENESIS	11	ADIPOGENESIS	200	-0.31477271919037	-0.31477271919037
5.246080866201518	7.216274390342903	G2M_CHECKPOINT	12	G2M_CHECKPOINT	200	0.267613600594805	0.267613600594805
2.724988533015218	8.903455592737998	MYOGENESIS	13	MYOGENESIS	200	-0.264041216865473	-0.264041216865473
5.646632723818846	5.123419833468752	MYC_TARGETS_V2	14	MYC_TARGETS_V2	58	-0.250357398912901	-0.250357398912901
2.1730231774029463	10.434400378989045	COAGULATION	15	COAGULATION	138	-0.24265925914763	-0.24265925914763
3.992120248185481	2.4044621044652157	CHOLESTEROL_HOMEOSTASIS	16	CHOLESTEROL_HOMEOSTASIS	74	-0.23344384855281	-0.23344384855281
-0.182363305695399	7.17102334012839	UNFOLDED_PROTEIN_RESPONSE	17	UNFOLDED_PROTEIN_RESPONSE	113	-0.23082845341746	-0.23082845341746
-3.186958125227322	8.058819862229022	GLYCOLYSIS	18	GLYCOLYSIS	200	-0.226746992644791	-0.226746992644791
-2.128553266055855	4.4946042190223	ANDROGEN_RESPONSE	19	ANDROGEN_RESPONSE	101	0.208483038336361	0.208483038336361
4.745536873068679	5.957975229772829	MYC_TARGETS_V1	20	MYC_TARGETS_V1	200	-0.208105853883757	-0.208105853883757
-0.6126992697285034	3.1810253515428366	PEROXISOME	21	PEROXISOME	104	-0.186629721548612	-0.186629721548612
-2.0707894652110115	8.116107751353296	HYPOXIA	22	HYPOXIA	200	-0.175651620868669	-0.175651620868669
3.9098643788960676	9.770735080964764	ESTROGEN_RESPONSE_LATE	23	ESTROGEN_RESPONSE_LATE	200	-0.163562201197822	-0.163562201197822
4.147256494108935	7.170485089181335	E2F_TARGETS	24	E2F_TARGETS	200	0.147037262977557	0.147037262977557
-2.9782564599036268	3.2564175698710467	TGF_BETA_SIGNALING	25	TGF_BETA_SIGNALING	54	0.128391384698846	0.128391384698846
-0.6064212234752264	10.129971452105476	APOPTOSIS	26	APOPTOSIS	161	-0.122732730872137	-0.122732730872137
2.900854877774554	5.66785014705985	SPERMATOGENESIS	27	SPERMATOGENESIS	135	0.122507836158021	0.122507836158021
-0.6872047433696363	5.6154968653488995	INTERFERON_ALPHA_RESPONSE	28	INTERFERON_ALPHA_RESPONSE	97	-0.12101033494427	-0.12101033494427
2.7489145898008314	1.7226161563647695	PI3K_AKT_MTOR_SIGNALING	29	PI3K_AKT_MTOR_SIGNALING	105	0.120534934662925	0.120534934662925
2.1534822383701355	3.6850013624958153	KRAS_SIGNALING_DN	30	KRAS_SIGNALING_DN	200	-0.111059393198674	-0.111059393198674
-0.6253242762692836	8.9801977001569	TNFA_SIGNALING_VIA_NFKB	31	TNFA_SIGNALING_VIA_NFKB	200	-0.0981977954544044	-0.0981977954544044
-3.6701441554606498	4.852547909894802	APICAL_JUNCTION	32	APICAL_JUNCTION	200	-0.0806239611589851	-0.0806239611589851
0.1326421510614878	4.0071587041906325	BILE_ACID_METABOLISM	33	BILE_ACID_METABOLISM	112	-0.0757505574153806	-0.0757505574153806
1.104674140574467	9.1671589751673	EPITHELIAL_MESENCHYMAL_TRANSITION	34	EPITHELIAL_MESENCHYMAL_TRANSITION	200	-0.0691998645522664	-0.0691998645522664
-3.8263808564872432	6.477922517061827	PANCREAS_BETA_CELLS	35	PANCREAS_BETA_CELLS	40	0.0580630124419895	0.0580630124419895
4.848586045688675	8.397856131857813	MITOTIC_SPINDLE	36	MITOTIC_SPINDLE	199	0.60000458617414	0.60000458617414
