## Supplementary material for "An integrated, transcript-resolution atlas of prostate cancer progression unmasks associations with oncogenic pathways": Reproducible code: ROCK2_Hallmark_emapplot_node_data.csv

x	y	label	.ggtangle_id	name	size	color	rho
4.111686291019647	-6.467197690877491	TGF_BETA_SIGNALING	1	TGF_BETA_SIGNALING	54	0.604833441720043	0.604833441720043
1.9883427373908582	-7.838492881773526	UV_RESPONSE_DN	2	UV_RESPONSE_DN	144	0.574820385773014	0.574820385773014
5.26842133055544	-4.170075968473031	NOTCH_SIGNALING	3	NOTCH_SIGNALING	32	0.540877428904633	0.540877428904633
0.3741952575536148	-0.7345454567650381	APICAL_SURFACE	4	APICAL_SURFACE	44	0.540510205328606	0.540510205328606
0.47166786946758815	-5.8594003694370915	EPITHELIAL_MESENCHYMAL_TRANSITION	5	EPITHELIAL_MESENCHYMAL_TRANSITION	200	0.535199052116825	0.535199052116825
1.2093012681086253	-4.285229095202131	MYOGENESIS	6	MYOGENESIS	200	0.525511177057958	0.525511177057958
-1.349499332202917	-5.442804204733622	APOPTOSIS	7	APOPTOSIS	161	0.501123615439017	0.501123615439017
-2.746475675395813	1.1403691612360154	ESTROGEN_RESPONSE_EARLY	8	ESTROGEN_RESPONSE_EARLY	200	0.500002382730385	0.500002382730385
-3.9520194120663934	-6.623676323936296	IL2_STAT5_SIGNALING	9	IL2_STAT5_SIGNALING	199	0.487340553462501	0.487340553462501
5.117497317468824	-5.312158772020074	WNT_BETA_CATENIN_SIGNALING	10	WNT_BETA_CATENIN_SIGNALING	42	0.483761376299042	0.483761376299042
-4.821891419260764	-5.250804722350343	KRAS_SIGNALING_UP	11	KRAS_SIGNALING_UP	200	0.479094362398571	0.479094362398571
-2.522428877924238	-5.310759930640201	TNFA_SIGNALING_VIA_NFKB	12	TNFA_SIGNALING_VIA_NFKB	200	0.473728363923424	0.473728363923424
-4.232740371540823	-3.8096235724089795	HYPOXIA	13	HYPOXIA	200	0.47360550468282	0.47360550468282
-5.578256236247564	-1.6354913202400612	PI3K_AKT_MTOR_SIGNALING	14	PI3K_AKT_MTOR_SIGNALING	105	0.455637325410149	0.455637325410149
-1.210242142083075	-1.4989230559889513	KRAS_SIGNALING_DN	15	KRAS_SIGNALING_DN	200	0.4471114395452	0.4471114395452
-4.1845579442218295	0.8652176841097975	HEDGEHOG_SIGNALING	16	HEDGEHOG_SIGNALING	36	0.416929624949273	0.416929624949273
-2.6176226754259933	0.14531749578601544	ESTROGEN_RESPONSE_LATE	17	ESTROGEN_RESPONSE_LATE	200	0.412405362549414	0.412405362549414
-2.4262464219139894	-3.713608063294024	P53_PATHWAY	18	P53_PATHWAY	200	0.412362638542207	0.412362638542207
-1.7951699530152718	-6.727856518605375	INFLAMMATORY_RESPONSE	19	INFLAMMATORY_RESPONSE	200	0.405839293658686	0.405839293658686
-2.925136684843436	-6.493012759954009	IL6_JAK_STAT3_SIGNALING	20	IL6_JAK_STAT3_SIGNALING	87	0.389362321426743	0.389362321426743
-0.058177187198540536	1.1828370680684324	E2F_TARGETS	21	E2F_TARGETS	200	-0.370746987863126	-0.370746987863126
0.1517900691444598	-7.953608937901487	COMPLEMENT	22	COMPLEMENT	200	0.35161211999166	0.35161211999166
0.1399602785339281	2.601179327558654	MYC_TARGETS_V2	23	MYC_TARGETS_V2	58	-0.34895884354629	-0.34895884354629
3.395765753556901	-7.66187679198276	PROTEIN_SECRETION	24	PROTEIN_SECRETION	96	0.348053344662233	0.348053344662233
-1.6591982724025458	-7.550428918935224	INTERFERON_GAMMA_RESPONSE	25	INTERFERON_GAMMA_RESPONSE	200	0.31585918922149	0.31585918922149
-1.0028496401557216	0.791828294366403	G2M_CHECKPOINT	26	G2M_CHECKPOINT	200	-0.310591142197433	-0.310591142197433
2.7537687659914005	-3.4205487099492324	ANDROGEN_RESPONSE	27	ANDROGEN_RESPONSE	101	0.307097271500049	0.307097271500049
1.0355572242020716	-7.2549497445618085	COAGULATION	28	COAGULATION	138	0.304902786251674	0.304902786251674
-2.7983605631732518	-7.728186085320195	ALLOGRAFT_REJECTION	29	ALLOGRAFT_REJECTION	200	0.294070318289843	0.294070318289843
2.2999838944223305	-5.795992299338377	ANGIOGENESIS	30	ANGIOGENESIS	36	0.285824089479689	0.285824089479689
2.6973521582990254	-1.3963749194957025	ADIPOGENESIS	31	ADIPOGENESIS	200	0.267140708910888	0.267140708910888
3.1422431498810717	1.2958281156245797	BILE_ACID_METABOLISM	32	BILE_ACID_METABOLISM	112	0.25499556882922497	0.25499556882922497
5.204273067951606	-1.0706741743707882	XENOBIOTIC_METABOLISM	33	XENOBIOTIC_METABOLISM	200	0.251287521339002	0.251287521339002
0.8326708031720493	-2.328393095901587	DNA_REPAIR	34	DNA_REPAIR	150	-0.244219333304489	-0.244219333304489
-1.1100735786337166	-8.508240463182762	INTERFERON_ALPHA_RESPONSE	35	INTERFERON_ALPHA_RESPONSE	97	0.224539325030517	0.224539325030517
-1.1667388862993726	2.1241454022420387	MYC_TARGETS_V1	36	MYC_TARGETS_V1	200	-0.208029353162306	-0.208029353162306
-4.482743749617975	-0.6950467630014562	CHOLESTEROL_HOMEOSTASIS	37	CHOLESTEROL_HOMEOSTASIS	74	0.182691275568997	0.182691275568997
-0.9431552859953285	-3.855189039255849	UV_RESPONSE_UP	38	UV_RESPONSE_UP	158	0.178766182572918	0.178766182572918
3.8801548561613	0.5407364012763862	PEROXISOME	39	PEROXISOME	104	0.15222131573617	0.15222131573617
1.7577534229519385	2.016630207109675	HEME_METABOLISM	40	HEME_METABOLISM	200	0.143997555365807	0.143997555365807
3.771582666153802	-2.106243406602133	OXIDATIVE_PHOSPHORYLATION	41	OXIDATIVE_PHOSPHORYLATION	200	-0.137685966798516	-0.137685966798516
5.427739951263523	-2.7408936407930855	SPERMATOGENESIS	42	SPERMATOGENESIS	135	-0.12753496444518	-0.12753496444518
3.6890068750052047	-4.657027828967102	REACTIVE_OXYGEN_SPECIES_PATHWAY	43	REACTIVE_OXYGEN_SPECIES_PATHWAY	49	0.123136279014048	0.123136279014048
3.920487371375992	-0.748042329219264	FATTY_ACID_METABOLISM	44	FATTY_ACID_METABOLISM	158	0.0815172972307058	0.0815172972307058
-5.373194025782899	-3.4820840276323293	GLYCOLYSIS	45	GLYCOLYSIS	200	0.0813587394988236	0.0813587394988236
-4.463170662606859	-2.271776759363071	MTORC1_SIGNALING	46	MTORC1_SIGNALING	200	-0.0634029976069366	-0.0634029976069366
-3.043763204847627	-1.6603837327426771	UNFOLDED_PROTEIN_RESPONSE	47	UNFOLDED_PROTEIN_RESPONSE	113	-0.0611385402959578	-0.0611385402959578
1.7278578286761892	0.2685451731214572	APICAL_JUNCTION	48	APICAL_JUNCTION	200	0.613936556996114	0.613936556996114
