## Supplementary material for "An integrated, transcript-resolution atlas of prostate cancer progression unmasks associations with oncogenic pathways": Reproducible code: TRIM11_Hallmark_emapplot_node_data.csv

x	y	label	.ggtangle_id	name	size	color	rho
-6.057485235566908	2.5171548817428806	FATTY_ACID_METABOLISM	1	FATTY_ACID_METABOLISM	158	0.56811667055846	0.56811667055846
0.6378333715519978	0.3105749102065844	CHOLESTEROL_HOMEOSTASIS	2	CHOLESTEROL_HOMEOSTASIS	74	0.556874184239225	0.556874184239225
-5.886074613275421	1.1982619797943104	OXIDATIVE_PHOSPHORYLATION	3	OXIDATIVE_PHOSPHORYLATION	200	0.541387352080216	0.541387352080216
-1.4040399303216882	2.485148379634109	ESTROGEN_RESPONSE_LATE	4	ESTROGEN_RESPONSE_LATE	200	0.539150718454549	0.539150718454549
-2.7432905804911596	4.315952711457408	REACTIVE_OXYGEN_SPECIES_PATHWAY	5	REACTIVE_OXYGEN_SPECIES_PATHWAY	49	0.526108539361267	0.526108539361267
-4.813668139675306	1.8597769856567865	ADIPOGENESIS	6	ADIPOGENESIS	200	0.516436055325207	0.516436055325207
-4.437010397613441	4.005529609546671	BILE_ACID_METABOLISM	7	BILE_ACID_METABOLISM	112	0.484104928274389	0.484104928274389
1.4377685641092588	-2.3685118939878493	GLYCOLYSIS	8	GLYCOLYSIS	200	0.482910213104328	0.482910213104328
-0.7593702484026159	-0.501837937394817	UNFOLDED_PROTEIN_RESPONSE	9	UNFOLDED_PROTEIN_RESPONSE	113	0.482146380516947	0.482146380516947
-1.4143303273250392	-2.5563035057975765	UV_RESPONSE_UP	10	UV_RESPONSE_UP	158	0.480096340630984	0.480096340630984
-7.353897227889135	2.3141551549816115	XENOBIOTIC_METABOLISM	11	XENOBIOTIC_METABOLISM	200	0.449938074960509	0.449938074960509
-1.40918837951393	1.5202922729627637	ESTROGEN_RESPONSE_EARLY	12	ESTROGEN_RESPONSE_EARLY	200	0.446077235474109	0.446077235474109
0.40469947272178663	1.9192190742138413	DNA_REPAIR	13	DNA_REPAIR	150	0.43791745967158	0.43791745967158
-6.297040187599896	-1.9617290333561768	MITOTIC_SPINDLE	14	MITOTIC_SPINDLE	199	-0.432100469312957	-0.432100469312957
-1.1837145215224383	4.038571601672957	KRAS_SIGNALING_DN	15	KRAS_SIGNALING_DN	200	0.39203808046674	0.39203808046674
-0.12563489987806717	-5.552086455511478	P53_PATHWAY	16	P53_PATHWAY	200	0.384417528346117	0.384417528346117
-8.08174525267598	0.8716866132625551	MYC_TARGETS_V2	17	MYC_TARGETS_V2	58	0.379316130900696	0.379316130900696
-7.092803767435001	-5.005927030721525	ANDROGEN_RESPONSE	18	ANDROGEN_RESPONSE	101	0.378023152873198	0.378023152873198
2.090017133298131	-0.05170170265632753	PI3K_AKT_MTOR_SIGNALING	19	PI3K_AKT_MTOR_SIGNALING	105	0.366422969181199	0.366422969181199
-8.314998510451822	-0.4027888584638639	MYC_TARGETS_V1	20	MYC_TARGETS_V1	200	0.278396222395656	0.278396222395656
2.7269722510086143	-1.4322197944579187	HEME_METABOLISM	21	HEME_METABOLISM	200	0.273061392864916	0.273061392864916
-6.069042476925211	-3.749031415697107	PANCREAS_BETA_CELLS	22	PANCREAS_BETA_CELLS	40	0.26547032054518	0.26547032054518
0.793418819868432	-1.1294036298338221	MTORC1_SIGNALING	23	MTORC1_SIGNALING	200	0.260959274041974	0.260959274041974
-1.8588494370904411	-3.902356230681629	APOPTOSIS	24	APOPTOSIS	161	0.260083457844758	0.260083457844758
-3.119455490708937	0.8862238011505591	MYOGENESIS	25	MYOGENESIS	200	0.252159855447061	0.252159855447061
-5.800865926183271	-5.980201358924301	COAGULATION	26	COAGULATION	138	0.245867319286296	0.245867319286296
1.8651546838087922	1.6857951675461569	APICAL_SURFACE	27	APICAL_SURFACE	44	0.238706388779595	0.238706388779595
-7.814271679126915	-3.6333924062231113	NOTCH_SIGNALING	28	NOTCH_SIGNALING	32	0.212665872832122	0.212665872832122
-1.0633917289951968	-4.639657980445108	TNFA_SIGNALING_VIA_NFKB	29	TNFA_SIGNALING_VIA_NFKB	200	0.2049090190969	0.2049090190969
-2.668702868751672	-0.803969933021605	APICAL_JUNCTION	30	APICAL_JUNCTION	200	0.194451706136399	0.194451706136399
-4.051055540976445	-3.888291458028662	INTERFERON_ALPHA_RESPONSE	31	INTERFERON_ALPHA_RESPONSE	97	0.190797593281889	0.190797593281889
2.158913019041297	-3.7492677174609406	UV_RESPONSE_DN	32	UV_RESPONSE_DN	144	-0.171540776797472	-0.171540776797472
-7.533741468488611	-1.5101279382717288	G2M_CHECKPOINT	33	G2M_CHECKPOINT	200	-0.164400252843081	-0.164400252843081
-3.8432817461222446	-5.34353642428674	ALLOGRAFT_REJECTION	34	ALLOGRAFT_REJECTION	200	0.163172122828289	0.163172122828289
0.36267987136030805	3.311633445255198	PROTEIN_SECRETION	35	PROTEIN_SECRETION	96	0.145366794920472	0.145366794920472
-3.144339866408223	-4.609093442462075	INTERFERON_GAMMA_RESPONSE	36	INTERFERON_GAMMA_RESPONSE	200	0.13712393967908099	0.13712393967908099
-1.695976476556523	-6.569583164585107	IL2_STAT5_SIGNALING	37	IL2_STAT5_SIGNALING	199	0.132086550392884	0.132086550392884
-4.761288604908423	-0.2387500070152825	ANGIOGENESIS	38	ANGIOGENESIS	36	-0.12769479611212	-0.12769479611212
-6.975973467125374	-0.6140813094898389	E2F_TARGETS	39	E2F_TARGETS	200	-0.123933281095705	-0.123933281095705
-8.489932806134329	-2.7092256354988584	WNT_BETA_CATENIN_SIGNALING	40	WNT_BETA_CATENIN_SIGNALING	42	0.113906605367428	0.113906605367428
-2.878067447395908	-5.798963115883887	INFLAMMATORY_RESPONSE	41	INFLAMMATORY_RESPONSE	200	0.113058560954466	0.113058560954466
0.3678863953839054	-2.856950020680779	HYPOXIA	42	HYPOXIA	200	0.111773410550155	0.111773410550155
-2.013807987830084	-5.437837535916576	IL6_JAK_STAT3_SIGNALING	43	IL6_JAK_STAT3_SIGNALING	87	0.104211827467861	0.104211827467861
-3.136838172052587	2.8168749499508396	SPERMATOGENESIS	44	SPERMATOGENESIS	135	0.0986194507329916	0.0986194507329916
-4.35759440430949	-1.8678044269223448	HEDGEHOG_SIGNALING	45	HEDGEHOG_SIGNALING	36	-0.0950474595069126	-0.0950474595069126
0.8980679463874214	-4.721568315736915	KRAS_SIGNALING_UP	46	KRAS_SIGNALING_UP	200	0.0940444007888395	0.0940444007888395
-4.685032212873376	-6.284423363240764	COMPLEMENT	47	COMPLEMENT	200	0.0936239927832994	0.0936239927832994
-5.432551273578722	3.6546770608615198	PEROXISOME	48	PEROXISOME	104	0.609747405572277	0.609747405572277
