## Supplementary material for "An integrated, transcript-resolution atlas of prostate cancer progression unmasks associations with oncogenic pathways": Reproducible code: TRIM11_Hallmark_emapplot_result.csv

ID	Description	GeneRatio	BgRatio	RichFactor	FoldEnrichment	zScore	pvalue	p.adjust	qvalue	geneID	Count	rho	neg_log10_fdr
HALLMARK_PEROXISOME	PEROXISOME	104/200	104/200	0.52	1	0.609747405572277	7.96506662475779e-138	7.96506662475779e-138	7.96506662475779e-138	ABCB1/ABCB4/ABCB9/ABCC5/ABCC8/ABCD1/ABCD2/ABCD3/ACAA1/ACOT8/ACOX1/ACSL1/ACSL4/ACSL5/ALB/ALDH1A1/ALDH9A1/ATXN1/BCL10/CACNA1B/CADM1/CAT/CDK7/CEL/CLN6/CLN8/CNBP/CRABP1/CRABP2/CRAT/CTBP1/CTPS1/DHCR24/DHRS3/DIO1/DLG4/ECH1/ECI2/EHHADH/ELOVL5/EPHX2/ERCC1/ERCC3/ESR2/FABP6/FADS1/FDPS/FIS1/GNPAT/GSTK1/HAO2/HMGCL/HRAS/HSD11B2/HSD17B11/HSD17B4/HSD3B7/IDE/IDH1/IDH2/IDI1/ISOC1/ITGB1BP1/LONP2/MLYCD/MSH2/MVP/NR1…	104	0.609747405572277	137.09881058713924
HALLMARK_FATTY_ACID_METABOLISM	FATTY_ACID_METABOLISM	158/200	158/200	0.79	1	0.56811667055846	7.003320646856269e-116	7.003320646856269e-116	7.003320646856269e-116	AADAT/ACAA1/ACAA2/ACADL/ACADM/ACADS/ACADVL/ACAT2/ACO2/ACOT2/ACOT8/ACOX1/ACSL1/ACSL4/ACSL5/ACSM3/ACSS1/ADH1C/ADH7/ADIPOR2/ADSL/ALAD/ALDH1A1/ALDH3A1/ALDH3A2/ALDH9A1/ALDOA/AOC3/APEX1/AQP7/AUH/BCKDHB/BLVRA/BMPR1B/BPHL/CA2/CA4/CA6/CBR1/CBR3/CD1D/CD36/CEL/CIDEA/CPOX/CPT1A/CPT2/CRAT/CRYZ/CYP1A1/CYP4A11/CYP4A22/D2HGDH/DECR1/DHCR24/DLD/DLST/ECH1/ECHS1/ECI1/ECI2/EHHADH/ELOVL5/ENO2/ENO3/EPHX1/ERP29/ETFDH/FA…	158	0.56811667055846	115.15469598903508
HALLMARK_CHOLESTEROL_HOMEOSTASIS	CHOLESTEROL_HOMEOSTASIS	74/200	74/200	0.37	1	0.556874184239225	1.82049134007987e-110	1.82049134007987e-110	1.82049134007987e-110	ABCA2/ACAT2/ACSS2/ACTG1/ADH4/ALCAM/ALDOC/ANTXR2/ANXA13/ANXA5/ATF3/ATF5/ATXN2/AVPR1A/CBS/CD9/CHKA/CLU/CPEB2/CTNNB1/CXCL16/CYP51A1/DHCR7/EBP/ECH1/ERRFI1/ETHE1/FABP5/FADS2/FASN/FBXO6/FDFT1/FDPS/GLDC/GNAI1/GPX8/GSTM2/GUSB/HMGCR/HMGCS1/HSD17B7/IDI1/JAG1/LDLR/LGALS3/LGMN/LPL/LSS/MAL2/MVD/MVK/NFIL3/NIBAN1/NSDHL/PCYT2/PDK3/PLAUR/PLSCR1/PMVK/PNRC1/PPARG/S100A11/SC5D/SCD/SEMA3B/SQLE/SREBF2/STARD4/STX5/TM7S…	74	0.556874184239225	109.73981138262648
HALLMARK_OXIDATIVE_PHOSPHORYLATION	OXIDATIVE_PHOSPHORYLATION	200/200	200/200	1	1	0.541387352080216	2.4583936918191497e-103	2.4583936918191497e-103	2.4583936918191497e-103	ABCB7/ACAA1/ACAA2/ACADM/ACADSB/ACADVL/ACAT1/ACO2/AFG3L2/AIFM1/ALAS1/ALDH6A1/ATP1B1/ATP5F1A/ATP5F1B/ATP5F1C/ATP5F1D/ATP5F1E/ATP5MC1/ATP5MC2/ATP5MC3/ATP5ME/ATP5MF/ATP5MG/ATP5PB/ATP5PD/ATP5PF/ATP5PO/ATP6AP1/ATP6V0B/ATP6V0C/ATP6V0E1/ATP6V1C1/ATP6V1D/ATP6V1E1/ATP6V1F/ATP6V1G1/ATP6V1H/BAX/BCKDHA/BDH2/CASP7/COX10/COX11/COX15/COX17/COX4I1/COX5A/COX5B/COX6A1/COX6B1/COX6C/COX7A2/COX7A2L/COX7B/COX7C/COX8A/C…	200	0.541387352080216	102.60934856713976
HALLMARK_ESTROGEN_RESPONSE_LATE	ESTROGEN_RESPONSE_LATE	200/200	200/200	1	1	0.539150718454549	2.44974185920244e-102	2.44974185920244e-102	2.44974185920244e-102	ABCA3/ABHD2/ACOX2/ADD3/AFF1/AGR2/ALDH3A2/ALDH3B1/AMFR/ANXA9/AREG/ARL3/ASCL1/ASS1/ATP2B4/BAG1/BATF/BCL2/BLVRB/BTG3/CA12/CA2/CACNA2D2/CALCR/CAV1/CCN5/CCNA1/CCND1/CD44/CD9/CDC20/CDC6/CDH1/CELSR2/CHPT1/CHST8/CISH/CKB/CLIC3/COX6C/CPE/CXCL12/CXCL14/CYP26B1/CYP4F11/DCXR/DHCR7/DHRS2/DLG5/DNAJC1/DNAJC12/DUSP2/DYNLT3/EEIG1/EGR3/ELOVL5/EMP2/ETFB/FABP5/FARP1/FDFT1/FGFR3/FKBP4/FKBP5/FLNB/FOS/FOXC1/FRK/GAL/GAL…	200	0.539150718454549	101.61087967687239
HALLMARK_REACTIVE_OXYGEN_SPECIES_PATHWAY	REACTIVE_OXYGEN_SPECIES_PATHWAY	49/200	49/200	0.245	1	0.526108539361267	1.17114502294608e-96	1.17114502294608e-96	1.17114502294608e-96	ABCC1/ATOX1/CAT/CDKN2D/EGLN2/ERCC2/FES/FTL/G6PD/GCLC/GCLM/GLRX/GLRX2/GPX3/GPX4/GSR/HHEX/HMOX2/IPCEF1/JUNB/LAMTOR5/LSP1/MBP/MGST1/MPO/MSRA/NDUFA6/NDUFB4/NDUFS2/NQO1/OXSR1/PDLIM1/PFKP/PRDX1/PRDX2/PRDX4/PRDX6/PRNP/PTPA/SBNO2/SCAF4/SELENOS/SOD1/SOD2/SRXN1/STK25/TXN/TXNRD1/TXNRD2	49	0.526108539361267	95.9313893228905
HALLMARK_ADIPOGENESIS	ADIPOGENESIS	200/200	200/200	1	1	0.516436055325207	1.3326401452003598e-92	1.3326401452003598e-92	1.3326401452003598e-92	ABCA1/ABCB8/ACAA2/ACADL/ACADM/ACADS/ACLY/ACO2/ACOX1/ADCY6/ADIG/ADIPOQ/ADIPOR2/AGPAT3/AIFM1/AK2/ALDH2/ALDOA/ANGPT1/ANGPTL4/APLP2/APOE/ARAF/ARL4A/ATL2/ATP1B3/ATP5PO/BAZ2A/BCKDHA/BCL2L13/BCL6/C3/CAT/CAVIN1/CAVIN2/CCNG2/CD151/CD302/CD36/CDKN2C/CHCHD10/CHUK/CIDEA/CMBL/CMPK1/COL15A1/COL4A1/COQ3/COQ5/COQ9/COX6A1/COX7B/COX8A/CPT2/CRAT/CS/CYC1/CYP4B1/DBT/DDT/DECR1/DGAT1/DHCR7/DHRS7/DHRS7B/DLAT/DLD/DNAJB9/…	200	0.516436055325207	91.87528710793988
HALLMARK_BILE_ACID_METABOLISM	BILE_ACID_METABOLISM	112/200	112/200	0.56	1	0.484104928274389	5.94336981399228e-80	5.94336981399228e-80	5.94336981399228e-80	ABCA1/ABCA2/ABCA3/ABCA4/ABCA5/ABCA6/ABCA8/ABCA9/ABCD1/ABCD2/ABCD3/ABCG4/ABCG8/ACSL1/ACSL5/AGXT/AKR1D1/ALDH1A1/ALDH8A1/ALDH9A1/AMACR/APOA1/AQP9/AR/ATXN1/BBOX1/BCAR3/BMP6/CAT/CH25H/CROT/CYP27A1/CYP39A1/CYP46A1/CYP7A1/CYP7B1/CYP8B1/DHCR24/DIO1/DIO2/EFHC1/EPHX2/FADS1/FADS2/FDXR/GC/GCLM/GNMT/GNPAT/GSTK1/HACL1/HAO1/HSD17B11/HSD17B4/HSD17B6/HSD3B1/HSD3B7/IDH1/IDH2/IDI1/ISOC1/KLF1/LCK/LIPE/LONP2/MLYCD/NE…	112	0.484104928274389	79.22596724581796
HALLMARK_GLYCOLYSIS	GLYCOLYSIS	200/200	200/200	1	1	0.482910213104328	1.64982219140251e-79	1.64982219140251e-79	1.64982219140251e-79	ABCB6/ADORA2B/AGL/AGRN/AK3/AK4/AKR1A1/ALDH7A1/ALDH9A1/ALDOA/ALDOB/ALG1/ANG/ANGPTL4/ANKZF1/ARPP19/ARTN/AURKA/B3GALT6/B3GAT1/B3GAT3/B3GNT3/B4GALT1/B4GALT2/B4GALT4/B4GALT7/BIK/BPNT1/CACNA1H/CAPN5/CASP6/CD44/CDK1/CENPA/CHPF/CHPF2/CHST1/CHST12/CHST2/CHST4/CHST6/CITED2/CLDN3/CLDN9/CLN6/COG2/COL5A1/COPB2/CTH/CXCR4/CYB5A/DCN/DDIT4/DEPDC1/DLD/DPYSL4/DSC2/ECD/EFNA3/EGFR/EGLN3/ELF3/ENO1/ENO2/ERO1A/EXT1/EXT2…	200	0.482910213104328	78.78256285909144
HALLMARK_UNFOLDED_PROTEIN_RESPONSE	UNFOLDED_PROTEIN_RESPONSE	113/200	113/200	0.565	1	0.482146380516947	3.1573334639283804e-79	3.1573334639283804e-79	3.1573334639283804e-79	ALDH18A1/ARFGAP1/ASNS/ATF3/ATF4/ATF6/ATP6V0D1/BAG3/BANF1/CALR/CCL2/CEBPB/CEBPG/CHAC1/CKS1B/CNOT2/CNOT4/CNOT6/CXXC1/DCP1A/DCP2/DCTN1/DDIT4/DDX10/DKC1/DNAJA4/DNAJB9/DNAJC3/EDC4/EDEM1/EEF2/EIF2AK3/EIF2S1/EIF4A1/EIF4A2/EIF4A3/EIF4E/EIF4EBP1/EIF4G1/ERN1/ERO1A/EXOC2/EXOSC1/EXOSC10/EXOSC2/EXOSC4/EXOSC5/EXOSC9/FKBP14/FUS/GEMIN4/GOSR2/H2AX/HERPUD1/HSP90B1/HSPA5/HSPA9/HYOU1/IARS1/IFIT1/IGFBP1/IMP3/KDELR3/K…	113	0.482146380516947	78.50067954737733
HALLMARK_UV_RESPONSE_UP	UV_RESPONSE_UP	158/200	158/200	0.79	1	0.480096340630984	1.7841523740323798e-78	1.7841523740323798e-78	1.7841523740323798e-78	ABCB1/ACAA1/AGO2/ALAS1/ALDOA/AMD1/AP2S1/APOM/AQP3/ARRB2/ASNS/ATF3/ATP6V1C1/ATP6V1F/BAK1/BCL2L11/BID/BMP2/BSG/BTG1/BTG2/BTG3/C4BPB/CA2/CASP3/CCK/CCND3/CCNE1/CDC34/CDC5L/CDK2/CDKN1C/CDKN2B/CDO1/CEBPG/CHKA/CHRNA5/CLCN2/CLTB/CNP/COL2A1/CREG1/CTSV/CXCL2/CYB5B/CYB5R1/CYP1A1/DDX21/DGAT1/DLG4/DNAJA1/DNAJB1/E2F5/EIF2S3/EIF5/ENO2/EPCAM/EPHX1/FEN1/FGF18/FKBP4/FMO1/FOS/FOSB/FURIN/GAL/GCH1/GGH/GLS/GPX3/GRINA/…	158	0.480096340630984	77.74856805782113
HALLMARK_XENOBIOTIC_METABOLISM	XENOBIOTIC_METABOLISM	200/200	200/200	1	1	0.449938074960509	5.64138305421745e-68	5.64138305421745e-68	5.64138305421745e-68	ABCC2/ABCC3/ABCD2/ABHD6/ACO2/ACOX1/ACOX2/ACOX3/ACP1/ACP2/ACSM1/ADH1C/ADH5/ADH7/AHCY/AKR1C2/AKR1C3/ALAS1/ALDH2/ALDH3A1/ALDH9A1/ANGPTL3/AOX1/AP4B1/APOE/AQP9/ARG1/ARG2/ARPP19/ASL/ATOH8/ATP2A2/BCAR1/BCAT1/BLVRB/BPHL/CA2/CASP6/CAT/CBR1/CCL25/CD36/CDA/CDO1/CES1/CFB/CNDP2/COMT/CROT/CRP/CSAD/CYB5A/CYFIP2/CYP17A1/CYP1A1/CYP1A2/CYP26A1/CYP27A1/CYP2C18/CYP2E1/CYP2J2/CYP2S1/CYP4F2/DCXR/DDAH2/DDC/DDT/DHPS/DHR…	200	0.449938074960509	67.24861441034643
HALLMARK_ESTROGEN_RESPONSE_EARLY	ESTROGEN_RESPONSE_EARLY	200/200	200/200	1	1	0.446077235474109	1.04934832277404e-66	1.04934832277404e-66	1.04934832277404e-66	ABAT/ABCA3/ABHD2/ABLIM1/ADCY1/ADCY9/ADD3/AFF1/AKAP1/ALDH3B1/AMFR/ANXA9/AQP3/AR/AREG/ARL3/ASB13/B4GALT1/BAG1/BCL11B/BCL2/BHLHE40/BLVRB/CA12/CALB2/CALCR/CANT1/CBFA2T3/CCN5/CCND1/CD44/CELSR1/CELSR2/CHPT1/CISH/CLDN7/CLIC3/CXCL12/CYP26B1/DEPTOR/DHCR7/DHRS2/DHRS3/DLC1/DYNLT3/EEIG1/EGR3/ELF1/ELF3/ELOVL2/ELOVL5/ENDOD1/ESRP2/FARP1/FASN/FCMR/FDFT1/FHL2/FKBP4/FKBP5/FLNB/FOS/FOXC1/FRK/GAB2/GFRA1/GJA1/GLA/GRE…	200	0.446077235474109	65.97908032729862
HALLMARK_DNA_REPAIR	DNA_REPAIR	150/200	150/200	0.75	1	0.43791745967158	4.5197627616347e-64	4.5197627616347e-64	4.5197627616347e-64	AAAS/ADA/ADCY6/ADRM1/AGO4/AK1/AK3/ALYREF/APRT/ARL6IP1/BCAM/BCAP31/BOLA2/BRF2/CANT1/CCNO/CDA/CETN2/CLP1/CMPK2/COX17/CSTF3/DAD1/DCTN4/DDB1/DDB2/DGCR8/DGUOK/DUT/EDF1/EIF1B/ELL/ELOA/ERCC1/ERCC2/ERCC3/ERCC4/ERCC5/ERCC8/FEN1/GMPR2/GPX4/GSDME/GTF2A2/GTF2B/GTF2F1/GTF2H1/GTF2H3/GTF2H5/GTF3C5/GUK1/HCLS1/HPRT1/IMPDH2/ITPA/LIG1/MPC2/MPG/MRPL40/NCBP2/NELFB/NELFCD/NELFE/NFX1/NME1/NME3/NME4/NPR2/NT5C/NT5C3A/NUD…	150	0.43791745967158	63.3448843603251
HALLMARK_MITOTIC_SPINDLE	MITOTIC_SPINDLE	199/200	199/200	0.995	1	-0.432100469312957	3.05971995516267e-62	3.05971995516267e-62	3.05971995516267e-62	ABI1/ABL1/ABR/ACTN4/AKAP13/ALMS1/ALS2/ANLN/APC/ARAP3/ARF6/ARFGEF1/ARFIP2/ARHGAP10/ARHGAP27/ARHGAP29/ARHGAP4/ARHGAP5/ARHGDIA/ARHGEF11/ARHGEF12/ARHGEF2/ARHGEF3/ARHGEF7/ARL8A/ATG4B/AURKA/BCAR1/BCL2L11/BCR/BIN1/BIRC5/BRCA2/BUB1/CAPZB/CCDC88A/CCNB2/CD2AP/CDC27/CDC42/CDC42BPA/CDC42EP1/CDC42EP2/CDC42EP4/CDK1/CDK5RAP2/CENPE/CENPF/CENPJ/CEP131/CEP192/CEP250/CEP57/CEP72/CKAP5/CLASP1/CLIP1/CLIP2/CNTRL/CNTRO…	199	-0.432100469312957	61.51431832106521
HALLMARK_KRAS_SIGNALING_DN	KRAS_SIGNALING_DN	200/200	200/200	1	1	0.39203808046674	1.48792352312783e-50	1.48792352312783e-50	1.48792352312783e-50	ABCB11/ABCG4/ACTC1/ADRA2C/AKR1B10/ALOX12B/AMBN/ARHGDIG/ARPP21/ASB7/ATP4A/ATP6V1B1/BARD1/BMPR1B/BRDT/BTG2/C5/CACNA1F/CACNG1/CALCB/CALML5/CAMK1D/CAPN9/CCDC106/CCNA1/CCR8/CD207/CD40LG/CD80/CDH16/CDKAL1/CELSR2/CHRNG/CHST2/CKM/CLDN16/CLDN8/CLPS/CLSTN3/CNTFR/COL2A1/COPZ2/COQ8A/CPA2/CPB1/CPEB3/CYP11B2/CYP39A1/DCC/DLK2/DTNB/EDAR/EDN1/EDN2/EFHD1/EGF/ENTPD7/EPHA5/FGF16/FGF22/FGFR3/FGGY/FSHB/GAMT/GDNF/GP1BA…	200	0.39203808046674	49.82741939025326
HALLMARK_P53_PATHWAY	P53_PATHWAY	200/200	200/200	1	1	0.384417528346117	1.65717472225073e-48	1.65717472225073e-48	1.65717472225073e-48	ABAT/ABCC5/ABHD4/ACVR1B/ADA/AEN/AK1/ALOX15B/ANKRA2/APAF1/APP/ATF3/BAIAP2/BAK1/BAX/BLCAP/BMP2/BTG1/BTG2/CASP1/CCND2/CCND3/CCNG1/CCNK/CCP110/CD81/CD82/CDH13/CDK5R1/CDKN1A/CDKN2A/CDKN2AIP/CDKN2B/CEBPA/CGRRF1/CLCA2/COQ8A/CSRNP2/CTSD/CTSF/CYFIP2/DCXR/DDB2/DDIT3/DDIT4/DEF6/DGKA/DNTTIP2/DRAM1/EI24/ELP1/EPHA2/EPHX1/EPS8L2/ERCC5/F2R/FAM162A/FAS/FBXW7/FDXR/FGF13/FOS/FOXO3/FUCA1/GADD45A/GLS2/GM2A/GPX2/H1-2/…	200	0.384417528346117	47.78063169984318
HALLMARK_MYC_TARGETS_V2	MYC_TARGETS_V2	58/200	58/200	0.29	1	0.379316130900696	3.61676861881574e-47	3.61676861881574e-47	3.61676861881574e-47	AIMP2/BYSL/CBX3/CDK4/DCTPP1/DDX18/DUSP2/EXOSC5/FARSA/GNL3/GRWD1/HK2/HSPD1/HSPE1/IMP4/IPO4/LAS1L/MAP3K6/MCM4/MCM5/MPHOSPH10/MRTO4/MYBBP1A/MYC/NDUFAF4/NIP7/NOC4L/NOLC1/NOP16/NOP2/NOP56/NPM1/PA2G4/PES1/PHB1/PLK1/PLK4/PPAN/PPRC1/PRMT3/PUS1/RABEPK/RCL1/RRP12/RRP9/SLC19A1/SLC29A2/SORD/SRM/SUPV3L1/TBRG4/TCOF1/TFB2M/TMEM97/UNG/UTP20/WDR43/WDR74	58	0.379316130900696	46.44167927414847
HALLMARK_ANDROGEN_RESPONSE	ANDROGEN_RESPONSE	101/200	101/200	0.505	1	0.378023152873198	7.842781637741271e-47	7.842781637741271e-47	7.842781637741271e-47	ABCC4/ABHD2/ACSL3/ACTN1/ADAMTS1/ADRM1/AKAP12/AKT1/ALDH1A3/ANKH/APPBP2/ARID5B/AZGP1/B2M/B4GALT1/BMPR1B/CAMKK2/CCND1/CCND3/CDC14B/CDK6/CENPN/DBI/DHCR24/DNAJB9/ELK4/ELL2/ELOVL5/FADS1/FKBP5/GNAI3/GPD1L/GSR/GUCY1A1/H1-0/HERC3/HMGCR/HMGCS1/HOMER2/HPGD/HSD17B14/IDI1/INPP4B/INSIG1/IQGAP2/ITGAV/KLK2/KLK3/KRT19/KRT8/LIFR/LMAN1/MAF/MAK/MAP7/MERTK/MYL12A/NCOA4/NDRG1/NGLY1/NKX3-1/PA2G4/PDLIM5/PGM3/PIAS1/PLPP1…	101	0.378023152873198	46.10552987664415
HALLMARK_PI3K_AKT_MTOR_SIGNALING	PI3K_AKT_MTOR_SIGNALING	105/200	105/200	0.525	1	0.366422969181199	6.91045860800374e-44	6.91045860800374e-44	6.91045860800374e-44	ACACA/ACTR2/ACTR3/ADCY2/AKT1/AKT1S1/AP2M1/ARF1/ARHGDIA/ARPC3/ATF1/CAB39/CAB39L/CALR/CAMK4/CDK1/CDK2/CDK4/CDKN1A/CDKN1B/CFL1/CLTC/CSNK2B/CXCR4/DAPP1/DDIT3/DUSP3/E2F1/ECSIT/EGFR/EIF4E/FASLG/FGF17/FGF22/FGF6/GNA14/GNGT1/GRB2/GRK2/GSK3B/HRAS/HSP90B1/IL2RG/IL4/IRAK4/ITPR2/LCK/MAP2K3/MAP2K6/MAP3K7/MAPK1/MAPK10/MAPK8/MAPK9/MAPKAP1/MKNK1/MKNK2/MYD88/NCK1/NFKBIB/NGF/NOD1/PAK4/PDK1/PFN1/PIK3R3/PIKFYVE/PIN1…	105	0.366422969181199	43.16049313000405
HALLMARK_MYC_TARGETS_V1	MYC_TARGETS_V1	200/200	200/200	1	1	0.278396222395656	3.1918120723402496e-25	3.1918120723402496e-25	3.1918120723402496e-25	ABCE1/ACP1/AIMP2/AP3S1/APEX1/BUB3/C1QBP/CAD/CANX/CBX3/CCNA2/CCT2/CCT3/CCT4/CCT5/CCT7/CDC20/CDC45/CDK2/CDK4/CLNS1A/CNBP/COPS5/COX5A/CSTF2/CTPS1/CUL1/CYC1/DDX18/DDX21/DEK/DHX15/DUT/EEF1B2/EIF1AX/EIF2S1/EIF2S2/EIF3B/EIF3D/EIF3J/EIF4A1/EIF4E/EIF4G2/EIF4H/EPRS1/ERH/ETF1/EXOSC7/FAM120A/FBL/G3BP1/GLO1/GNL3/GOT2/GSPT1/H2AZ1/HDAC2/HDDC2/HDGF/HNRNPA1/HNRNPA2B1/HNRNPA3/HNRNPC/HNRNPD/HNRNPR/HNRNPU/HPRT1/HSP9…	200	0.278396222395656	24.49596268697929
HALLMARK_HEME_METABOLISM	HEME_METABOLISM	200/200	200/200	1	1	0.273061392864916	2.75359553667346e-24	2.75359553667346e-24	2.75359553667346e-24	ABCB6/ABCG2/ACKR1/ACP5/ACSL6/ADD1/ADD2/ADIPOR1/AGPAT4/AHSP/ALAD/ALAS2/ALDH1L1/ALDH6A1/ANK1/AQP3/ARHGEF12/ARL2BP/ASNS/ATG4A/ATP6V0A1/BACH1/BCAM/BLVRA/BLVRB/BMP2K/BNIP3L/BPGM/BSG/BTG2/BTRC/C3/CA1/CA2/CAST/CAT/CCDC28A/CCND3/CDC27/CDR2/CIR1/CLCN3/CLIC2/CPOX/CROCCP2/CTNS/CTSB/CTSE/DAAM1/DCAF10/DCAF11/DCUN1D1/DMTN/E2F2/EIF2AK1/ELL2/ENDOD1/EPB41/EPB42/EPOR/ERMAP/EZH1/FBXO34/FBXO7/FBXO9/FECH/FN3K/FOXJ2/F…	200	0.273061392864916	23.560099850967582
HALLMARK_PANCREAS_BETA_CELLS	PANCREAS_BETA_CELLS	40/200	40/200	0.2	1	0.26547032054518	5.46617021865431e-23	5.46617021865431e-23	5.46617021865431e-23	ABCC8/AKT3/CHGA/DCX/DPP4/ELP4/FOXA2/FOXO1/G6PC2/GCG/GCK/HNF1A/IAPP/INS/INSM1/ISL1/LMO2/MAFB/NEUROD1/NEUROG3/NKX2-2/NKX6-1/PAK3/PAX4/PAX6/PCSK1/PCSK2/PDX1/PKLR/SCGN/SEC11A/SLC2A2/SPCS1/SRP14/SRP9/SRPRB/SST/STXBP1/SYT13/VDR	40	0.26547032054518	22.262316848334677
HALLMARK_MTORC1_SIGNALING	MTORC1_SIGNALING	200/200	200/200	1	1	0.260959274041974	3.08102368544689e-22	3.08102368544689e-22	3.08102368544689e-22	ABCF2/ACACA/ACLY/ACSL3/ACTR2/ACTR3/ADD3/ADIPOR2/AK4/ALDOA/ARPC5L/ASNS/ATP2A2/ATP5MC1/ATP6V1D/AURKA/BCAT1/BHLHE40/BTG2/BUB1/CACYBP/CALR/CANX/CCNF/CCNG1/CCT6A/CD9/CDC25A/CDKN1A/CFP/COPS5/CORO1A/CTH/CTSC/CXCR4/CYB5B/CYP51A1/DAPP1/DDIT3/DDIT4/DDX39A/DHCR24/DHCR7/DHFR/EBP/EDEM1/EEF1E1/EGLN3/EIF2S2/ELOVL5/ELOVL6/ENO1/EPRS1/ERO1A/ETF1/FADS1/FADS2/FDXR/FGL2/FKBP2/G6PD/GAPDH/GBE1/GCLC/GGA2/GLA/GLRX/GMPS/G…	200	0.260959274041974	21.5113049630205
HALLMARK_APOPTOSIS	APOPTOSIS	161/200	161/200	0.805	1	0.260083457844758	4.294757678977059e-22	4.294757678977059e-22	4.294757678977059e-22	ADD1/AIFM3/ANKH/ANXA1/APP/ATF3/AVPR1A/BAX/BCAP31/BCL10/BCL2L1/BCL2L10/BCL2L11/BCL2L2/BGN/BID/BIK/BIRC3/BMF/BMP2/BNIP3L/BRCA1/BTG2/BTG3/CASP1/CASP2/CASP3/CASP4/CASP6/CASP7/CASP8/CASP9/CAV1/CCNA1/CCND1/CCND2/CD14/CD2/CD38/CD44/CD69/CDC25B/CDK2/CDKN1A/CDKN1B/CFLAR/CLU/CREBBP/CTH/CTNNB1/CYLD/DAP/DAP3/DCN/DDIT3/DFFA/DIABLO/DNAJA1/DNAJC3/DNM1L/DPYD/EBP/EGR3/EMP1/ENO2/ERBB2/ERBB3/EREG/ETF1/F2/F2R/FAS/FA…	161	0.260083457844758	21.367061335127726
HALLMARK_MYOGENESIS	MYOGENESIS	200/200	200/200	1	1	0.252159855447061	8.17577100626954e-21	8.17577100626954e-21	8.17577100626954e-21	ABLIM1/ACHE/ACSL1/ACTA1/ACTC1/ACTN2/ACTN3/ADAM12/ADCY9/AEBP1/AGL/AGRN/AK1/AKT2/ANKRD2/APLNR/APOD/APP/ATP2A1/ATP6AP1/BAG1/BDKRB2/BHLHE40/BIN1/CACNA1H/CACNG1/CAMK2B/CASQ1/CASQ2/CAV3/CD36/CDH13/CDKN1A/CFD/CHRNA1/CHRNB1/CHRNG/CKB/CKM/CKMT2/CLU/CNN3/COL15A1/COL1A1/COL3A1/COL4A2/COL6A2/COL6A3/COX6A2/COX7A1/CRAT/CRYAB/CSRP3/CTF1/DAPK2/DENND2B/DES/DMD/DMPK/DTNA/EFS/EIF4A2/ENO3/EPHB3/ERBB3/FABP3/FDPS/FGF2…	200	0.252159855447061	20.087471281116684
HALLMARK_COAGULATION	COAGULATION	138/200	138/200	0.69	1	0.245867319286296	7.89506150261769e-20	7.89506150261769e-20	7.89506150261769e-20	A2M/ACOX2/ADAM9/ANG/ANXA1/APOA1/APOC1/APOC2/APOC3/ARF4/BMP1/C1QA/C1R/C1S/C2/C3/C8A/C8B/C8G/C9/CAPN2/CAPN5/CASP9/CD9/CFB/CFD/CFH/CFI/CLU/COMP/CPB2/CPN1/CPQ/CRIP2/CSRP1/CTSB/CTSE/CTSH/CTSK/CTSO/CTSV/DCT/DPP4/DUSP14/DUSP6/F10/F11/F12/F13B/F2/F2RL2/F3/F8/F9/FBN1/FGA/FGG/FN1/FURIN/FYN/GDA/GNB2/GNG12/GP1BA/GP9/GSN/HMGCS2/HNF4A/HPN/HRG/HTRA1/ISCU/ITGA2/ITGB3/ITIH1/KLF7/KLK8/KLKB1/LAMP2/LEFTY2/LGMN/LRP1/…	138	0.245867319286296	19.102644482483623
HALLMARK_APICAL_SURFACE	APICAL_SURFACE	44/200	44/200	0.22	1	0.238706388779595	9.6248553957175e-19	9.6248553957175e-19	9.6248553957175e-19	ADAM10/ADIPOR2/AFAP1L2/AKAP7/APP/ATP6V0A4/ATP8B1/B4GALT1/BRCA1/CD160/CROCC/CRYBG1/CX3CL1/DCBLD2/EFNA5/EPHB4/FLOT2/GAS1/GATA3/GHRL/GSTM3/HSPB1/IL2RB/IL2RG/LYN/LYPD3/MAL/MDGA1/NCOA6/NTNG1/PCSK9/PKHD1/PLAUR/RHCG/RTN4RL1/SCUBE1/SHROOM2/SLC22A12/SLC2A4/SLC34A3/SRPX/SULF2/THY1/TMEM8B	44	0.238706388779595	18.016605786631274
HALLMARK_NOTCH_SIGNALING	NOTCH_SIGNALING	32/200	32/200	0.16	1	0.212665872832122	4.37281116048837e-15	4.37281116048837e-15	4.37281116048837e-15	APH1A/ARRB1/CCND1/CUL1/DLL1/DTX1/DTX2/DTX4/FBXW11/FZD1/FZD5/FZD7/HES1/HEYL/JAG1/KAT2A/LFNG/MAML2/NOTCH1/NOTCH2/NOTCH3/PPARD/PRKCA/PSEN2/PSENEN/RBX1/SAP30/SKP1/ST3GAL6/TCF7L2/WNT2/WNT5A	32	0.212665872832122	14.359239277223788
HALLMARK_TNFA_SIGNALING_VIA_NFKB	TNFA_SIGNALING_VIA_NFKB	200/200	200/200	1	1	0.2049090190969	4.39368640910233e-14	4.39368640910233e-14	4.39368640910233e-14	ABCA1/ACKR3/AREG/ATF3/ATP2B1/B4GALT1/B4GALT5/BCL2A1/BCL3/BCL6/BHLHE40/BIRC2/BIRC3/BMP2/BTG1/BTG2/BTG3/CCL2/CCL20/CCL4/CCL5/CCN1/CCND1/CCNL1/CCRL2/CD44/CD69/CD80/CD83/CDKN1A/CEBPB/CEBPD/CFLAR/CLCF1/CSF1/CSF2/CXCL1/CXCL10/CXCL11/CXCL2/CXCL3/CXCL6/DENND5A/DNAJB4/DRAM1/DUSP1/DUSP2/DUSP4/DUSP5/EDN1/EFNA1/EGR1/EGR2/EGR3/EHD1/EIF1/ETS2/F2RL1/F3/FJX1/FOS/FOSB/FOSL1/FOSL2/FUT4/G0S2/GADD45A/GADD45B/GCH1/GE…	200	0.2049090190969	13.357170943240838
HALLMARK_APICAL_JUNCTION	APICAL_JUNCTION	200/200	200/200	1	1	0.194451706136399	8.50562233699917e-13	8.50562233699917e-13	8.50562233699917e-13	ACTA1/ACTB/ACTC1/ACTG1/ACTG2/ACTN1/ACTN2/ACTN3/ACTN4/ADAM15/ADAM23/ADAM9/ADAMTS5/ADRA1B/AKT2/AKT3/ALOX15B/AMH/AMIGO1/AMIGO2/ARHGEF6/ARPC2/ATP1A3/B4GALT1/BAIAP2/BMP1/CADM2/CADM3/CALB2/CAP1/CD209/CD274/CD276/CD34/CD86/CD99/CDH1/CDH11/CDH15/CDH3/CDH4/CDH6/CDH8/CDK8/CDSN/CERCAM/CLDN11/CLDN14/CLDN15/CLDN18/CLDN19/CLDN4/CLDN5/CLDN6/CLDN7/CLDN8/CLDN9/CNN2/CNTN1/COL16A1/COL17A1/COL9A1/CRAT/CRB3/CTNNA1/CT…	200	0.194451706136399	12.07029390455152
HALLMARK_INTERFERON_ALPHA_RESPONSE	INTERFERON_ALPHA_RESPONSE	97/200	97/200	0.485	1	0.190797593281889	2.30673074765934e-12	2.30673074765934e-12	2.30673074765934e-12	ADAR/B2M/BATF2/BST2/C1S/CASP1/CASP8/CCRL2/CD47/CD74/CMPK2/CMTR1/CNP/CSF1/CXCL10/CXCL11/DDX60/DHX58/EIF2AK2/ELF1/EPSTI1/GBP2/GBP4/GMPR/HELZ2/HERC6/HLA-C/IFI27/IFI30/IFI35/IFI44/IFI44L/IFIH1/IFIT2/IFIT3/IFITM1/IFITM2/IFITM3/IL15/IL4R/IL7/IRF1/IRF2/IRF7/IRF9/ISG15/ISG20/LAMP3/LAP3/LGALS3BP/LPAR6/LY6E/MOV10/MVB12A/MX1/NCOA7/NMI/NUB1/OAS1/OASL/OGFR/PARP12/PARP14/PARP9/PLSCR1/PNPT1/PROCR/PSMA3/PSMB8/PS…	97	0.190797593281889	11.637003095392261
HALLMARK_UV_RESPONSE_DN	UV_RESPONSE_DN	144/200	144/200	0.72	1	-0.171540776797472	3.2059878813209005e-10	3.2059878813209005e-10	3.2059878813209005e-10	ABCC1/ACVR2A/ADD3/ADGRL2/ADORA2B/AGGF1/AKT3/AMPH/ANXA2/ANXA4/APBB2/ARHGEF9/ATP2B1/ATP2B4/ATP2C1/ATRN/ATRX/ATXN1/BCKDHB/BDNF/BHLHE40/BMPR1A/CACNA1A/CAP2/CAV1/CCN1/CDC42BPA/CDK13/CDKN1B/CDON/CELF2/CITED2/COL11A1/COL1A1/COL1A2/COL3A1/COL5A2/DAB2/DBP/DDAH1/DLC1/DLG1/DMAC2L/DUSP1/DYRK1A/EFEMP1/ERBB2/F3/FBLN5/FHL2/FYN/FZD2/GCNT1/GJA1/GRK5/HAS2/ICA1/ID1/IGF1R/IGFBP5/INPP4B/INSIG1/IRS1/ITGB3/KALRN/KCNMA1…	144	-0.171540776797472	9.494038123617996
HALLMARK_G2M_CHECKPOINT	G2M_CHECKPOINT	200/200	200/200	1	1	-0.164400252843081	1.74200144758526e-9	1.74200144758526e-9	1.74200144758526e-9	ABL1/AMD1/ARID4A/ATF5/ATRX/AURKA/AURKB/BARD1/BCL3/BIRC5/BRCA2/BUB1/BUB3/CASP8AP2/CBX1/CCNA2/CCNB2/CCND1/CCNF/CCNT1/CDC20/CDC25A/CDC25B/CDC27/CDC45/CDC6/CDC7/CDK1/CDK4/CDKN1B/CDKN2C/CDKN3/CENPA/CENPE/CENPF/CHAF1A/CHEK1/CHMP1A/CKS1B/CKS2/CTCF/CUL1/CUL3/CUL4A/CUL5/DBF4/DDX39A/DKC1/DMD/DR1/DTYMK/E2F1/E2F2/E2F3/E2F4/EFNA5/EGF/ESPL1/EWSR1/EXO1/EZH2/FANCC/FBXO5/FOXN3/G3BP1/GINS2/GSPT1/H2AX/H2AZ1/H2AZ2/H…	200	-0.164400252843081	8.758951488433965
HALLMARK_ALLOGRAFT_REJECTION	ALLOGRAFT_REJECTION	200/200	200/200	1	1	0.163172122828289	2.31157700323676e-9	2.31157700323676e-9	2.31157700323676e-9	AARS1/ABCE1/ABI1/ACHE/ACVR2A/AKT1/APBB1/B2M/BCAT1/BCL10/BCL3/BRCA1/C2/CAPG/CARTPT/CCL11/CCL13/CCL19/CCL2/CCL22/CCL4/CCL5/CCL7/CCND2/CCND3/CCR1/CCR2/CCR5/CD1D/CD2/CD247/CD28/CD3D/CD3E/CD3G/CD4/CD40/CD40LG/CD47/CD7/CD74/CD79A/CD80/CD86/CD8A/CD8B/CD96/CDKN2A/CFP/CRTAM/CSF1/CSK/CTSS/CXCL13/CXCL9/CXCR3/DARS1/DEGS1/DYRK3/EGFR/EIF3A/EIF3D/EIF3J/EIF4G3/EIF5A/ELANE/ELF4/EREG/ETS1/F2/F2R/FAS/FASLG/FCGR2B/F…	200	0.163172122828289	8.636091634770223
HALLMARK_PROTEIN_SECRETION	PROTEIN_SECRETION	96/200	96/200	0.48	1	0.145366794920472	1.10834097978869e-7	1.10834097978869e-7	1.10834097978869e-7	ABCA1/ADAM10/ANP32E/AP1G1/AP2B1/AP2M1/AP2S1/AP3B1/AP3S1/ARCN1/ARF1/ARFGAP3/ARFGEF1/ARFGEF2/ARFIP1/ATP1A1/ATP6V1B1/ATP6V1H/ATP7A/BET1/BNIP3/CAV2/CD63/CLCN3/CLN5/CLTA/CLTC/COG2/COPB1/COPB2/COPE/CTSC/DNM1L/DOP1A/DST/EGFR/ERGIC3/GALC/GBF1/GLA/GNAS/GOLGA4/GOSR2/ICA1/IGF2R/KIF1B/KRT18/LAMP2/LMAN1/M6PR/MAPK1/MON2/NAPA/NAPG/OCRL/PAM/PPT1/RAB14/RAB22A/RAB2A/RAB5A/RAB9A/RER1/RPS6KA3/SCAMP1/SCAMP3/SCRN1/SEC…	96	0.145366794920472	6.955326608868288
HALLMARK_INTERFERON_GAMMA_RESPONSE	INTERFERON_GAMMA_RESPONSE	200/200	200/200	1	1	0.13712393967908099	5.71741578085403e-7	5.71741578085403e-7	5.71741578085403e-7	ADAR/APOL6/ARID5B/ARL4A/AUTS2/B2M/BANK1/BATF2/BPGM/BST2/BTG1/C1R/C1S/CASP1/CASP3/CASP4/CASP7/CASP8/CCL2/CCL5/CCL7/CD274/CD38/CD40/CD69/CD74/CD86/CDKN1A/CFB/CFH/CIITA/CMKLR1/CMPK2/CMTR1/CSF2RB/CXCL10/CXCL11/CXCL9/DDX60/DHX58/EIF2AK2/EIF4E3/EPSTI1/FAS/FCGR1A/FGL2/FPR1/GBP4/GBP6/GCH1/GPR18/GZMA/HELZ2/HERC6/HIF1A/HLA-A/HLA-B/HLA-DMA/HLA-DQA1/HLA-DRB1/HLA-G/ICAM1/IDO1/IFI27/IFI30/IFI35/IFI44/IFI44L/IF…	200	0.13712393967908099	6.242800223954227
HALLMARK_IL2_STAT5_SIGNALING	IL2_STAT5_SIGNALING	199/200	199/200	0.995	1	0.132086550392884	1.48717865192624e-6	1.48717865192624e-6	1.48717865192624e-6	ABCB1/ADAM19/AGER/AHCY/AHNAK/AHR/ALCAM/AMACR/ANXA4/APLP1/ARL4A/BATF/BATF3/BCL2/BCL2L1/BHLHE40/BMP2/BMPR2/CA2/CAPG/CAPN3/CASP3/CCND2/CCND3/CCNE1/CCR4/CD44/CD48/CD79B/CD81/CD83/CD86/CDC42SE2/CDC6/CDCP1/CDKN1C/CISH/CKAP4/COCH/COL6A1/CSF1/CSF2/CST7/CTLA4/CTSZ/CXCL10/CYFIP1/DCPS/DENND5A/DHRS3/DRC1/ECM1/EEF1AKMT1/EMP1/ENO3/ENPP1/EOMES/ETFBKMT/ETV4/F2RL2/FAH/FGL2/FLT3LG/FURIN/GABARAPL1/GADD45B/GALM/GATA…	199	0.132086550392884	5.827636857378961
HALLMARK_ANGIOGENESIS	ANGIOGENESIS	36/200	36/200	0.18	1	-0.12769479611212	3.32499104432618e-6	3.32499104432618e-6	3.32499104432618e-6	APOH/APP/CCND2/COL3A1/COL5A2/CXCL6/FGFR1/FSTL1/ITGAV/JAG1/JAG2/KCNJ8/LPL/LRPAP1/LUM/MSX1/NRP1/OLR1/PDGFA/PF4/PGLYRP1/POSTN/PRG2/PTK2/S100A4/SERPINA5/SLCO2A1/SPP1/STC1/THBD/TIMP1/TNFRSF21/VAV2/VCAN/VEGFA/VTN	36	-0.12769479611212	5.478209520106729
HALLMARK_E2F_TARGETS	E2F_TARGETS	200/200	200/200	1	1	-0.123933281095705	6.48051857033494e-6	6.48051857033494e-6	6.48051857033494e-6	AK2/ANP32E/ASF1A/ASF1B/ATAD2/AURKA/AURKB/BARD1/BIRC5/BRCA1/BRCA2/BRMS1L/BUB1B/CBX5/CCNB2/CCNE1/CCP110/CDC20/CDC25A/CDC25B/CDCA3/CDCA8/CDK1/CDK4/CDKN1A/CDKN1B/CDKN2A/CDKN2C/CDKN3/CENPE/CENPM/CHEK1/CHEK2/CIT/CKS1B/CKS2/CNOT9/CSE1L/CTCF/CTPS1/DCK/DCLRE1B/DCTPP1/DDX39A/DEK/DEPDC1/DIAPH3/DLGAP5/DNMT1/DONSON/DSCC1/DUT/E2F8/EED/EIF2S1/ESPL1/EXOSC8/EZH2/GINS1/GINS3/GINS4/GSPT1/H2AX/H2AZ1/HELLS/HMGA1/HMGB…	200	-0.123933281095705	5.18839024054546
HALLMARK_WNT_BETA_CATENIN_SIGNALING	WNT_BETA_CATENIN_SIGNALING	42/200	42/200	0.21	1	0.113906605367428	3.50547568021988e-5	3.50547568021988e-5	3.50547568021988e-5	ADAM17/AXIN1/AXIN2/CCND2/CSNK1E/CTNNB1/CUL1/DKK1/DKK4/DLL1/DVL2/FRAT1/FZD1/FZD8/GNAI1/HDAC11/HDAC2/HDAC5/HEY1/HEY2/JAG1/JAG2/KAT2A/LEF1/MAML1/MYC/NCOR2/NCSTN/NKD1/NOTCH1/NOTCH4/NUMB/PPARD/PSEN2/PTCH1/RBPJ/SKP2/TCF7/TP53/WNT1/WNT5B/WNT6	42	0.113906605367428	4.45525304152683
HALLMARK_INFLAMMATORY_RESPONSE	INFLAMMATORY_RESPONSE	200/200	200/200	1	1	0.113058560954466	4.018746937675e-5	4.018746937675e-5	4.018746937675e-5	ABCA1/ABI1/ACVR1B/ACVR2A/ADGRE1/ADM/ADORA2B/ADRM1/AHR/APLNR/AQP9/ATP2A2/ATP2B1/ATP2C1/AXL/BDKRB1/BEST1/BST2/BTG2/C3AR1/C5AR1/CALCRL/CCL17/CCL2/CCL20/CCL22/CCL24/CCL5/CCL7/CCR7/CCRL2/CD14/CD40/CD48/CD55/CD69/CD70/CD82/CDKN1A/CHST2/CLEC5A/CMKLR1/CSF1/CSF3/CSF3R/CX3CL1/CXCL10/CXCL11/CXCL6/CXCL8/CXCL9/CXCR6/CYBB/DCBLD2/EBI3/EDN1/EIF2AK2/EMP3/EREG/F3/FFAR2/FPR1/FZD5/GABBR1/GCH1/GNA15/GNAI3/GP1BA/GPC3/…	200	0.113058560954466	4.395909340668276
HALLMARK_HYPOXIA	HYPOXIA	200/200	200/200	1	1	0.111773410550155	4.93617468654858e-5	4.93617468654858e-5	4.93617468654858e-5	ACKR3/ADM/ADORA2B/AK4/AKAP12/ALDOA/ALDOB/ALDOC/AMPD3/ANGPTL4/ANKZF1/ANXA2/ATF3/ATP7A/B3GALT6/B4GALNT2/BCAN/BCL2/BGN/BHLHE40/BNIP3L/BRS3/BTG1/CA12/CASP6/CAV1/CAVIN1/CAVIN3/CCN1/CCN2/CCN5/CCNG2/CDKN1A/CDKN1B/CDKN1C/CHST2/CHST3/CITED2/COL5A1/CP/CSRP2/CXCR4/DCN/DDIT3/DDIT4/DPYSL4/DTNA/DUSP1/EDN2/EFNA1/EFNA3/EGFR/ENO1/ENO2/ENO3/ERO1A/ERRFI1/ETS1/EXT1/F3/FAM162A/FBP1/FOS/FOSL2/FOXO3/GAA/GALK1/GAPDH/GAP…	200	0.111773410550155	4.306609479432332
HALLMARK_IL6_JAK_STAT3_SIGNALING	IL6_JAK_STAT3_SIGNALING	87/200	87/200	0.435	1	0.104211827467861	1.5782212706824e-4	1.5782212706824e-4	1.5782212706824e-4	A2M/ACVR1B/ACVRL1/BAK1/CBL/CCL7/CCR1/CD14/CD36/CD38/CD44/CD9/CNTFR/CRLF2/CSF1/CSF2/CSF2RA/CSF2RB/CSF3R/CXCL1/CXCL10/CXCL11/CXCL13/CXCL3/CXCL9/DNTT/EBI3/FAS/GRB2/HAX1/HMOX1/IFNAR1/IFNGR1/IFNGR2/IL10RB/IL12RB1/IL13RA1/IL15RA/IL17RA/IL17RB/IL18R1/IL1B/IL1R1/IL1R2/IL2RA/IL2RG/IL3RA/IL4R/IL6/IL6ST/IL7/IL9R/INHBE/IRF1/IRF9/ITGA4/ITGB3/JUN/LEPR/LTB/LTBR/MAP3K8/MYD88/OSMR/PDGFC/PF4/PIK3R5/PIM1/PLA2G2A/PT…	87	0.104211827467861	3.8018321076541266
HALLMARK_SPERMATOGENESIS	SPERMATOGENESIS	135/200	135/200	0.675	1	0.0986194507329916	3.5451216525935e-4	3.5451216525935e-4	3.5451216525935e-4	ACE/ACRBP/ACRV1/ACTL7B/ADAD1/ADAM2/ADCYAP1/AGFG1/AKAP4/ALOX15/ARL4A/ART3/AURKA/BRAF/BUB1/CAMK4/CCNA1/CCNB2/CCT6B/CDK1/CDKN3/CFTR/CHFR/CHRM4/CLGN/CLPB/CLVS1/CNIH2/COIL/CRISP2/CSNK2A2/CST8/DBF4/DCC/DDX25/DDX4/DMC1/DMRT1/DNAJB8/DPEP3/ELOVL3/EZH2/GAD1/GAPDHS/GFI1/GMCL1/GPR182/GRM8/GSG1/GSTM3/H1-6/HBZ/HOXB1/HSPA1L/HSPA2/HSPA4L/HTR5A/IDE/IFT88/IL12RB2/IL13RA2/IP6K1/JAM3/KIF2C/LDHC/LPIN1/MAP7/MAST2/MEP1…	135	0.0986194507329916	3.4503688571964126
HALLMARK_HEDGEHOG_SIGNALING	HEDGEHOG_SIGNALING	36/200	36/200	0.18	1	-0.0950474595069126	5.8207136366462e-4	5.8207136366462e-4	5.8207136366462e-4	ACHE/ADGRG1/AMOT/CDK5R1/CDK6/CELSR1/CNTFR/CRMP1/DPYSL2/ETS2/GLI1/HEY1/HEY2/L1CAM/LDB1/MYH9/NF1/NKX6-1/NRCAM/NRP1/NRP2/OPHN1/PLG/PML/PTCH1/RASA1/RTN1/SCG2/SHH/SLIT1/THY1/TLE1/TLE3/UNC5C/VEGFA/VLDLR	36	-0.0950474595069126	3.2350237663024
HALLMARK_KRAS_SIGNALING_UP	KRAS_SIGNALING_UP	200/200	200/200	1	1	0.0940444007888395	6.6692673692523e-4	6.6692673692523e-4	6.6692673692523e-4	ABCB1/ACE/ADAM17/ADAM8/ADAMDEC1/ADGRA2/ADGRL4/AKAP12/AKT2/ALDH1A2/ALDH1A3/AMMECR1/ANGPTL4/ANKH/ANO1/ANXA10/APOD/ARG1/ATG10/AVL9/BIRC3/BMP2/BPGM/BTBD3/BTC/C3AR1/CA2/CAB39L/CBL/CBR4/CBX8/CCL20/CCND2/CCSER2/CD37/CDADC1/CFB/CFH/CFHR2/CIDEA/CLEC4A/CMKLR1/CPE/CROT/CSF2/CSF2RA/CTSS/CXCL10/CXCR4/DCBLD2/DNMBP/DOCK2/DUSP6/EMP1/ENG/EPB41L3/EPHB2/EREG/ERO1A/ETS1/ETV1/ETV4/ETV5/EVI5/F13A1/F2RL1/FBXO4/FCER1G/F…	200	0.0940444007888395	3.1759218714757353
HALLMARK_COMPLEMENT	COMPLEMENT	200/200	200/200	1	1	0.0936239927832994	7.0581353252713e-4	7.0581353252713e-4	7.0581353252713e-4	ACTN2/ADAM9/ADRA2B/AKAP10/ANG/ANXA5/APOA4/APOBEC3F/APOBEC3G/APOC1/ATOX1/BRPF3/C1QA/C1QC/C1R/C1S/C2/C3/C4BPB/C9/CA2/CALM1/CALM3/CASP1/CASP10/CASP3/CASP4/CASP5/CASP7/CASP9/CBLB/CCL5/CD36/CD40LG/CD46/CD55/CD59/CDA/CDH13/CDK5R1/CEBPB/CFB/CFH/CLU/COL4A2/CP/CPM/CPQ/CR1/CR2/CSRP1/CTSB/CTSC/CTSD/CTSH/CTSL/CTSO/CTSS/CTSV/CXCL1/DGKG/DGKH/DOCK10/DOCK4/DOCK9/DPP4/DUSP5/DUSP6/DYRK2/EHD1/ERAP2/F10/F2/F3/F5/F7/…	200	0.0936239927832994	3.151310019190108
