## Supplementary material for "An integrated, transcript-resolution atlas of prostate cancer progression unmasks associations with oncogenic pathways": Reproducible code: WNT2B_Hallmark_emapplot_node_data.csv

x	y	label	.ggtangle_id	name	size	color	rho
1.6007975628812834	5.388571521587666	APICAL_JUNCTION	1	APICAL_JUNCTION	200	0.552874150833816	0.552874150833816
0.1748845206672243	2.822151619670564	NOTCH_SIGNALING	2	NOTCH_SIGNALING	32	0.537227038771459	0.537227038771459
2.0771765416995693	3.611637871934749	APICAL_SURFACE	3	APICAL_SURFACE	44	0.518619745153538	0.518619745153538
4.2509342627659	0.3238035466246795	TGF_BETA_SIGNALING	4	TGF_BETA_SIGNALING	54	0.510031375133156	0.510031375133156
0.13925210537432356	0.6563267373997059	ESTROGEN_RESPONSE_LATE	5	ESTROGEN_RESPONSE_LATE	200	0.500969337185273	0.500969337185273
6.563560313685002	1.015322301437176	MYOGENESIS	6	MYOGENESIS	200	0.487254907280411	0.487254907280411
8.168145602935816	1.4473132950893632	UV_RESPONSE_DN	7	UV_RESPONSE_DN	144	0.479785689208067	0.479785689208067
8.029760971809846	-3.4882397997352066	KRAS_SIGNALING_DN	8	KRAS_SIGNALING_DN	200	0.476733751300416	0.476733751300416
6.785007447345813	5.721262883420155	APOPTOSIS	9	APOPTOSIS	161	0.457199056552006	0.457199056552006
7.236864451283067	2.903423340280085	EPITHELIAL_MESENCHYMAL_TRANSITION	10	EPITHELIAL_MESENCHYMAL_TRANSITION	200	0.444897930199966	0.444897930199966
1.230594363318065	1.856516240078323	PI3K_AKT_MTOR_SIGNALING	11	PI3K_AKT_MTOR_SIGNALING	105	0.443204832762288	0.443204832762288
0.6256726889901759	3.9354614723314074	WNT_BETA_CATENIN_SIGNALING	12	WNT_BETA_CATENIN_SIGNALING	42	0.436519594324346	0.436519594324346
4.077219448049898	4.4337205712941286	IL2_STAT5_SIGNALING	13	IL2_STAT5_SIGNALING	199	0.426812289396713	0.426812289396713
9.306654135378407	5.2622511974328985	KRAS_SIGNALING_UP	14	KRAS_SIGNALING_UP	200	0.424837921253167	0.424837921253167
6.759655305334794	4.758790193008179	TNFA_SIGNALING_VIA_NFKB	15	TNFA_SIGNALING_VIA_NFKB	200	0.414131959760827	0.414131959760827
5.47192265414574	-2.8428926634619076	PROTEIN_SECRETION	16	PROTEIN_SECRETION	96	0.412637690557683	0.412637690557683
11.134817503821335	1.4730425422644577	ANDROGEN_RESPONSE	17	ANDROGEN_RESPONSE	101	0.409722780879443	0.409722780879443
8.001414647473	-0.47892678353842616	ADIPOGENESIS	18	ADIPOGENESIS	200	0.407763596154471	0.407763596154471
9.686216138117482	-2.432861999812826	BILE_ACID_METABOLISM	19	BILE_ACID_METABOLISM	112	0.38130194086837	0.38130194086837
8.28922954892669	5.888268087488592	P53_PATHWAY	20	P53_PATHWAY	200	0.365352236201903	0.365352236201903
2.238023920366286	-2.677549698376986	E2F_TARGETS	21	E2F_TARGETS	200	-0.364033595460413	-0.364033595460413
5.162393978134392	4.908614744650273	INFLAMMATORY_RESPONSE	22	INFLAMMATORY_RESPONSE	200	0.361984437892434	0.361984437892434
11.124710174589868	2.957188642338637	HEDGEHOG_SIGNALING	23	HEDGEHOG_SIGNALING	36	0.342841600849441	0.342841600849441
8.755776292390873	3.9337085119103916	HYPOXIA	24	HYPOXIA	200	0.329273531927856	0.329273531927856
5.547640003400707	5.96014703945445	IL6_JAK_STAT3_SIGNALING	25	IL6_JAK_STAT3_SIGNALING	87	0.327083047779217	0.327083047779217
2.7204260680819594	-1.8499077499162067	G2M_CHECKPOINT	26	G2M_CHECKPOINT	200	-0.315062729741802	-0.315062729741802
10.263612110251168	-1.4721011528875951	PEROXISOME	27	PEROXISOME	104	0.309366385751404	0.309366385751404
4.952238005772191	6.823013964542523	ALLOGRAFT_REJECTION	28	ALLOGRAFT_REJECTION	200	0.30100029380717	0.30100029380717
10.672688461883524	0.18225974044338838	XENOBIOTIC_METABOLISM	29	XENOBIOTIC_METABOLISM	200	0.297821858866586	0.297821858866586
5.323310138967629	2.2462123212286804	COAGULATION	30	COAGULATION	138	0.28760477231171	0.28760477231171
4.363195284653294	5.611991428603455	INTERFERON_GAMMA_RESPONSE	31	INTERFERON_GAMMA_RESPONSE	200	0.287108154680062	0.287108154680062
4.448005029646239	3.1677426137641547	COMPLEMENT	32	COMPLEMENT	200	0.281789037015032	0.281789037015032
6.796688333142045	-2.216825805709403	CHOLESTEROL_HOMEOSTASIS	33	CHOLESTEROL_HOMEOSTASIS	74	0.277090924944323	0.277090924944323
5.640092027282228	-0.8414990532047123	REACTIVE_OXYGEN_SPECIES_PATHWAY	34	REACTIVE_OXYGEN_SPECIES_PATHWAY	49	0.243072447318421	0.243072447318421
9.410204732024095	-0.4836840143150648	FATTY_ACID_METABOLISM	35	FATTY_ACID_METABOLISM	158	0.239025731270571	0.239025731270571
3.2628105014938114	6.002947523534115	INTERFERON_ALPHA_RESPONSE	36	INTERFERON_ALPHA_RESPONSE	97	0.227636964178786	0.227636964178786
2.4843165651522026	0.019867977165933685	HEME_METABOLISM	37	HEME_METABOLISM	200	0.186758846405566	0.186758846405566
10.031628205468888	3.924891082221258	GLYCOLYSIS	38	GLYCOLYSIS	200	0.180054239436472	0.180054239436472
7.2824363315399525	6.901911479001585	UV_RESPONSE_UP	39	UV_RESPONSE_UP	158	0.177195194169643	0.177195194169643
9.333955857949654	2.18231402181691	ANGIOGENESIS	40	ANGIOGENESIS	36	0.16905950045798	0.16905950045798
2.8032725882627845	1.7444791722232633	DNA_REPAIR	41	DNA_REPAIR	150	-0.154882424523005	-0.154882424523005
6.486646651551602	-4.03666924665056	PANCREAS_BETA_CELLS	42	PANCREAS_BETA_CELLS	40	0.151801153081085	0.151801153081085
4.499210199829225	-3.9483255553285654	MYC_TARGETS_V2	43	MYC_TARGETS_V2	58	-0.148379325770343	-0.148379325770343
3.865110862390662	-1.7045004681039768	MITOTIC_SPINDLE	44	MITOTIC_SPINDLE	199	-0.134500831903184	-0.134500831903184
3.3290863612048716	-3.283527479544624	MYC_TARGETS_V1	45	MYC_TARGETS_V1	200	-0.127114273342961	-0.127114273342961
0.8739339099546461	-1.4646069283690408	SPERMATOGENESIS	46	SPERMATOGENESIS	135	-0.121604126756916	-0.121604126756916
8.362245607738377	-1.6056971352108507	OXIDATIVE_PHOSPHORYLATION	47	OXIDATIVE_PHOSPHORYLATION	200	0.0613064496548179	0.0613064496548179
0.8424267440262848	0.03697076369229946	ESTROGEN_RESPONSE_EARLY	48	ESTROGEN_RESPONSE_EARLY	200	0.564695862395763	0.564695862395763
