## Supplementary material for "An integrated, transcript-resolution atlas of prostate cancer progression unmasks associations with oncogenic pathways": Reproducible code: blue_point_canonical_match_audit.csv

gene_name	initial_blue_transcript	initial_blue_correlation	canonical_match_found	matched_canonical_transcripts	action
AR-V7	ENST00000504326.5	0.401197466498165	FALSE		retained blue point; no local canonical match
TP53	ENST00000620739.4	-0.349675972334807	TRUE	ENST00000269305.9	retained blue point; canonical point highlighted
TP63	ENST00000354600.10	-0.78687472709263	FALSE		retained blue point; label changed to ΔNp63
