## Supplementary material for "An integrated, transcript-resolution atlas of prostate cancer progression unmasks associations with oncogenic pathways": Reproducible code: highlighted_transcripts_final.csv

transcript_id	gene_id	transcript_type	length	effectiveLength	transcript_id_prefix	is_canonical	gene_name	tin	transcript_region_length	exon_total_length	exon_to_transcript_ratio	Location	exon_count	splice_site	MFE	cor_pseudotime	pval_pseudotime	padj_pseudotime	group	rank
ENST00000354600.10	ENSG00000073282.14	protein_coding	4677	4484.08	ENST00000354600	0	TP63	2.53112041298117	107618	4677	0.0434592726123883	Extracellular_region	12	22	-1265.7	-0.78687472709263	5.07416981093487e-288	2.47143529645356e-284	Non-canonical	37
ENST00000206249.8	ENSG00000091831.25	protein_coding	6327	6134.08	ENST00000206249	1	ESR1	15.3619014239059	295593	6327	0.0214044310927525	Extracellular_region	8	14	-2050.9	-0.680218517979766	4.42483239876618e-186	3.58001282027883e-183	Canonical	138
ENST00000504102.6	ENSG00000121067.19	protein_coding	2850	2657.08	ENST00000504102	1	SPOP	74.0951162823065	79214	2850	0.035978488650996	Extracellular_region	10	18	-860	-0.428204277741473	5.63430130511941e-62	3.44928866550286e-60	Canonical	1072
ENST00000371953.8	ENSG00000171862.12	protein_coding	8515	8322.08	ENST00000371953	1	PTEN	52.8345136997238	108306	8515	0.078619836389489	Extracellular_region	9	16	-2197.1	-0.364384460118237	4.05004516805324e-44	1.28375836238601e-42	Canonical	1745
ENST00000620739.4	ENSG00000141510.18	protein_coding	2579	2386.08	ENST00000620739	0	TP53	67.9848850938412	19137	2579	0.134765114699274	Nucleus	11	20	-920.7	-0.349675972334807	1.54193590322684e-40	4.19704026432027e-39	Non-canonical	1909
ENST00000267163.6	ENSG00000139687.16	protein_coding	4768	4575.08	ENST00000267163	1	RB1	57.0303585587672	178140	4768	0.0267654653643202	Extracellular_region	27	52	-1155.9	-0.312816063067411	2.2784134837575e-32	4.18418154070544e-31	Canonical	2468
ENST00000460680.6	ENSG00000163930.10	protein_coding	3600	3407.08	ENST00000460680	1	BAP1	66.3401021367151	9001	3600	0.399955560493279	Extracellular_region	17	32	-1504.3	-0.226457563043972	2.46926257058088e-17	1.73637671250905e-16	Canonical	4091
ENST00000269305.9	ENSG00000141510.18	protein_coding	2512	2319.08	ENST00000269305	1	TP53	69.0280479174993	19070	2512	0.131725222863136	Nucleus	11	20	-892.4	-0.0276257900248941	0.307766668905849	0.37154164569948	Canonical	8470
ENST00000374690.9	ENSG00000169083.18	protein_coding	10667	10474.08	ENST00000374690	1	AR	57.5305347889179	186599	10667	0.0571653653020649	Nucleus	8	14	-3511.14	0.162744234660061	1.47033418409407e-09	5.47234505809932e-09	Canonical	10947
ENST00000504326.5	ENSG00000169083.18	protein_coding	3615	3422.08	ENST00000504326	0	AR-V7	32.259747641501	151256	3615	0.0238998783519331	Extracellular_region	4	6	-1337.7	0.401197466498165	6.13348198822278e-54	2.8549178174195e-52	Non-canonical	11812
ENST00000491143.3	ENSG00000119547.6	protein_coding	16433	16240.08	ENST00000491143	1	ONECUT2	58.7138645982201	55925	16433	0.293839964237818	Extracellular_region	2	2	-4658.47	0.490845127530665	1.1354039076158e-83	1.23938166304609e-81	Canonical	11852
ENST00000343380.6	ENSG00000101412.13	protein_coding	2690	2497.08	ENST00000343380	1	E2F1	55.9993971540846	10909	2690	0.246585388211568	Extracellular_region	7	12	-1205	0.608425861168619	5.18705583917827e-139	1.7642582340376e-136	Canonical	11872
ENST00000395284.8	ENSG00000170312.17	protein_coding	1889	1696.08	ENST00000395284	1	CDK1	79.9940107445397	16375	1889	0.115358778625954	Extracellular_region	8	14	-466	0.638105990289325	5.97791781184653e-157	2.79425777857351e-154	Canonical	11880
ENST00000256442.10	ENSG00000134057.15	protein_coding	2029	1836.08	ENST00000256442	1	CCNB1	75.0337891924473	11096	2029	0.182858687815429	Extracellular_region	9	16	-555.1	0.646009867527198	4.57201038280045e-162	2.37911594131149e-159	Canonical	11881
ENST00000310942.9	ENSG00000173894.11	protein_coding	4628	4435.08	ENST00000310942	1	CBX2	57.1780141802998	9836	4628	0.470516470109801	Extracellular_region	5	8	-1970.1	0.663081698598144	1.18376437983103e-173	7.74785165248032e-171	Canonical	11883
ENST00000423485.6	ENSG00000131747.15	protein_coding	5695	5502.08	ENST00000423485	1	TOP2A	89.9513410587657	29372	5695	0.193892142176222	Extracellular_region	35	68	-1444.8	0.664108746393057	2.24756634625558e-174	1.49549748598352e-171	Canonical	11884
ENST00000350051.8	ENSG00000089685.15	protein_coding	2574	2381.08	ENST00000350051	1	BIRC5	58.6956180801295	11383	2574	0.226126680137046	Extracellular_region	4	6	-927.5	0.6985556661037	2.33941381836413e-200	2.47704255043494e-197	Canonical	11890
ENST00000217026.5	ENSG00000101057.16	protein_coding	2668	2475.08	ENST00000217026	1	MYBL2	67.1812532418689	49369	2668	0.0540420101683243	Extracellular_region	14	26	-1081.8	0.713688447730447	5.50880763407276e-213	7.45314128851873e-210	Canonical	11895
ENST00000356455.9	ENSG00000175063.17	protein_coding	777	584.252	ENST00000356455	1	UBE2C	70.8830520778509	4309	777	0.180320259921095	Nucleus	6	10	-220.6	0.72041547803251	7.23688394707004e-219	1.05533268533767e-215	Canonical	11896
ENST00000264731.8	NA	NA	NA	NA	NA	1	TP63	NA	NA	NA	NA	NA	NA	NA	NA	0.24268466547807	NA	NA	Canonical	11495.5
