## Supplementary material for "An integrated, transcript-resolution atlas of prostate cancer progression unmasks associations with oncogenic pathways": Reproducible code: FENDRR_LASSO_coefficients_exact_reproduction.csv

gene	k	K_mer	Coefficient	abs_rank	direction
FENDRR	5	TATGT	-270.85159712422	1	negative
FENDRR	5	ATTCA	-205.773284037412	2	negative
FENDRR	5	CAACG	195.136220444486	3	positive
FENDRR	5	TCTCT	-142.847850950088	4	negative
FENDRR	5	TTTAT	-98.3121206842869	5	negative
FENDRR	5	CAGTA	-87.2544603998825	6	negative
FENDRR	5	GTCTC	-22.0330822306246	7	negative
FENDRR	5	CAAGG	-13.1849975213557	8	negative
