## Supplementary material for "An integrated, transcript-resolution atlas of prostate cancer progression unmasks associations with oncogenic pathways": Reproducible code: FENDRR_LASSO_model_metadata_exact_reproduction.csv

gene	k	min_prevalence	n_transcripts	n_kmers_before_filter	n_kmers_after_filter	nfolds	seed	alpha	family	lambda_min	lambda_1se	glmnet_version	Biostrings_version	R_version
FENDRR	5	0.2	14	1024	968	10	42	1	gaussian	0.0159272415363768	0.141786706852094	5.0	2.76.0	R version 4.5.2 (2025-10-31)
