## Supplementary material for "An integrated, transcript-resolution atlas of prostate cancer progression unmasks associations with oncogenic pathways": Reproducible code: FIRRE_FENDRR_LASSO_coefficients_exact_reproduction.csv

gene	k	K_mer	Coefficient	abs_rank	direction
FIRRE	10	ATTTTAAAAA	98.0551534145212	1	positive
FIRRE	10	AGAAAAGAAA	73.0037743944429	2	positive
FIRRE	10	ATGAGATTTA	44.5345944479101	3	positive
FIRRE	10	AGTAGCTGGG	31.2574751730303	4	positive
FIRRE	10	ACTACAGGCC	7.83402971413755	5	positive
FIRRE	10	TATGAGATTT	1.83837989583887	6	positive
FIRRE	10	CCTCAGCCTC	0.0763145902656889	7	positive
FENDRR	5	TATGT	-270.85159712422	1	negative
FENDRR	5	ATTCA	-205.773284037412	2	negative
FENDRR	5	CAACG	195.136220444486	3	positive
FENDRR	5	TCTCT	-142.847850950088	4	negative
FENDRR	5	TTTAT	-98.3121206842869	5	negative
FENDRR	5	CAGTA	-87.2544603998825	6	negative
FENDRR	5	GTCTC	-22.0330822306246	7	negative
FENDRR	5	CAAGG	-13.1849975213557	8	negative
