## Supplementary material for "An integrated, transcript-resolution atlas of prostate cancer progression unmasks associations with oncogenic pathways": Reproducible code: current_workstation_package_versions.csv

component	version	provenance
R	4.6.1	current workstation audit; not necessarily historical
sva	3.60.0	current workstation audit; not necessarily historical
slingshot	2.20.0	current workstation audit; not necessarily historical
GSVA	2.6.6	current workstation audit; not necessarily historical
DESeq2	1.52.0	current workstation audit; not necessarily historical
clusterProfiler	4.20.0	current workstation audit; not necessarily historical
survival	3.8-6	current workstation audit; not necessarily historical
biomaRt	2.68.0	current workstation audit; not necessarily historical
ggplot2	4.0.3	current workstation audit; not necessarily historical
fgsea	1.38.0	current workstation audit; not necessarily historical
msigdbr	26.1.0	current workstation audit; not necessarily historical
tximport	1.40.0	current workstation audit; not necessarily historical
edgeR	4.10.3	current workstation audit; not necessarily historical
pheatmap	1.0.13	current workstation audit; not necessarily historical
ComplexHeatmap	2.28.0	current workstation audit; not necessarily historical
