## Supplementary material for "An integrated, transcript-resolution atlas of prostate cancer progression unmasks associations with oncogenic pathways": Reproducible code: code_manifest.csv

code_id	category	figures_panels	status	purpose	original_path	located	package_path	bytes	lines	modified	detected_packages	absolute_path_occurrences	portability_note	source_sha256	package_sha256	package_bytes	package_lines
CODE-001	01_atlas_core	Fig. S1C-D	source-linked	ComBat-seq correction of supplied atlas count tables	${DOCUMENTS_ROOT}/FFPE_integration/sva_seq_correction_atlas.R	True	code/01_atlas_core/sva_seq_correction_atlas.R	2590	87	2025-08-21T13:08:40	dplyr;fst;ggplot2;plotly;readr;sva;tibble	0	English public copy; analytical statements and parameter values unchanged	3bda6e497a8023a0e0d34f05235ccf8bd3be30eaee6a29c03c535e01cf54e300	324e578321d99732e683c0f6245e3dd5a48b1750f329caf54ff93efc6bd37339	2209	82
CODE-002	01_atlas_core	Fig. 1E-F; Fig. S1K-L	source-linked	PCA-based slingshot trajectory and pseudotime	${DOCUMENTS_ROOT}/atlas_new_all_sample/slingshot.R	True	code/01_atlas_core/slingshot.R	3082	77	2025-11-04T19:21:10	RColorBrewer;fst;ggplot2;slingshot	0	English public copy; analytical statements and parameter values unchanged	eefdea4b81aa1b9ceab12f70828e64aac93f79fd9696f514949dcfbb0cfb58e8	2c1f9d2a1098088e407cb7942674e9ac685ea29144fbeff96ce4d509664121d6	3262	79
CODE-003	01_atlas_core	Fig. 1A,C,G; Fig. 3A; Figs. S1,S4,S5,S7B-C	source-linked	Gene/transcript PCA and atlas projections	${DOCUMENTS_ROOT}/Data_Harmanization/pca_generate_new_style.R	True	code/01_atlas_core/pca_generate_new_style.R	6191	177	2026-05-05T08:29:07	dplyr;fst;ggplot2;gridExtra;matrixStats;readr;tidyverse	0	English public copy; analytical statements and parameter values unchanged	841c4f67c34199f44ad67463294f62ad2ed11ef62ed38b5f2e094278caf2c8e8	4051e3d780178fa0b2b0a6fbc5af60d40262c5aa8c0ac7b29e7b6f9ce084e5ae	6340	180
CODE-004	01_atlas_core	Fig. 1B; Figs. S1H,S4G	source-linked	Atlas heatmaps and annotations	${DOCUMENTS_ROOT}/Data_Harmanization/heatmap_gen_all.R	True	code/01_atlas_core/heatmap_gen_all.R	7299	231	2025-06-21T15:53:57	RColorBrewer;dplyr;fst;ggplot2;gridExtra;matrixStats;mdata;pheatmap;readr;tidyverse	0	English public copy; analytical statements and parameter values unchanged	e2d66467e4c6704c2d337c1cfa5802de49cce06003fa735208329be38754d1c2	7312ae295bf58dd5d5a945d4b848c3141b7b70918f4b169ce42fd37b547a2fbf	7416	233
CODE-005	01_atlas_core	Fig. S2A-C	source-linked	Gene-biotype sample-correlation heatmaps	${DOCUMENTS_ROOT}/WebToolStudy/heatmap_cor_pseudobulk_norm.R	True	code/01_atlas_core/heatmap_cor_pseudobulk_norm.R	4197	151	2025-06-12T18:25:35	RColorBrewer;dplyr;fst;ggplot2;matrixStats;mdata;pheatmap;readr;tidyverse	0	English public copy; analytical statements and parameter values unchanged	a43fed8aafc532be51f4208ba6e901085b82686ff144f3c62f1b2b95d6e2646b	5d1a8a4795d90966c7d9db1f33cad3420a47e17b8a30ed9e17bed9cd5fb0496f	4184	147
CODE-006	01_atlas_core	Fig. 1D; Fig. 2B-C; Fig. S2D-E	source-linked	Adjusted Rand index and weighted entropy	${DOCUMENTS_ROOT}/WebToolStudy/measure_cluster_all.R	True	code/01_atlas_core/measure_cluster_all.R	13869	324	2025-05-23T09:17:44	RColorBrewer;cluster;dendextend;dplyr;entropy;fst;ggplot2;matrixStats;mclust;mdata;pheatmap;readr;tidyverse	0	English public copy; analytical statements and parameter values unchanged	fd700eac8bebf66720907486768a104518ef711d7483d3a7a9eb2680dc2fbc68	d067e1a82dfe61ff68cfd5564806875654c709c75fa059e2b43aa6d52d97a115	14033	327
CODE-007	01_atlas_core	Figs. 1E-I,4C-D,F-G,5B-D,G,6B-C,G-H; Fig. S8	partial-final-branch	Pseudotime, pathway and gene-specific atlas visualization	${DOCUMENTS_ROOT}/Data_Harmanization/pathway_and_isoform_visualization.R	True	code/01_atlas_core/pathway_and_isoform_visualization.R	21905	568	2026-03-24T08:04:12	BiocParallel;fst;ggplot2;ggpubr;msigdbr;parallel;pheatmap;reshape2	0	English public copy; analytical statements and parameter values unchanged	13be39e14e84f18f0403a48829148c9909ae232147bd867cbbdbf0b04dcd8db5	b6db7ed976f2c3d05085d4688a0f5a7e69c3965023e62030c43a5a078ab301b7	14360	466
CODE-008	01_atlas_core	Figs. 1-6 atlas correlations	upstream	Transcript/pathway correlation calculation	${DOCUMENTS_ROOT}/Data_Harmanization/cor_calc_all.R	True	code/01_atlas_core/cor_calc_all.R	3735	121	2025-06-21T15:38:33	dplyr;fst;ggplot2;gridExtra;matrixStats;readr;tidyverse	0	English public copy; analytical statements and parameter values unchanged	5b775d2dc5ea97a3940cdcbd1eaf444121458fde41ed33e2e9d288b6c8783e8c	24d5db8084d11a5b8a398e7fc1b9e2e6a3073723fed7cfdc910bddf358311d93	3909	123
CODE-009	02_lncrna_motif	Fig. 2A,D	source-linked	lncRNA heatmap and PCA	${DOCUMENTS_ROOT}/WebToolStudy/heatmap_vis_lnc.R	True	code/02_lncrna_motif/heatmap_vis_lnc.R	2874	99	2025-05-08T08:42:05	RColorBrewer;dplyr;fst;ggplot2;matrixStats;pheatmap;readr;tidyverse	0	English public copy; analytical statements and parameter values unchanged	3bea7d2d082d69f748115adc001a60ba2dd437e4fce8d1d947f888ad4fc189cf	38c5382c43dfd66a215baa28dd5f1705fec6e96d7dd1ebf48226e3b926370133	3070	101
CODE-010	02_lncrna_motif	Fig. 2E-J; Fig. S6B-J	source-linked	lncRNA expression, rank and structure plots	${DOCUMENTS_ROOT}/Data_Harmanization/lncRNA_isoform_plots.R	True	code/02_lncrna_motif/lncRNA_isoform_plots.R	6157	157	2026-05-15T09:44:07	dplyr;fst;ggplot2;ggrepel;ggtranscript;readr;rtracklayer;tibble	1	English public copy; analytical statements and parameter values unchanged	405c195bbc3c1ba0074245587900f0c1b9844aed076244497c5a92032e29b426	bf14a264ba1e712d9a6ef5c202eacf09032a7e7352da1e493f5122369a8984ef	5321	141
CODE-011	02_lncrna_motif	Fig. 2K; Fig. S6K-M	exact-rerun	FIRRE/FENDRR k-mer LASSO analysis	${DOCUMENTS_ROOT}/Data_Harmanization/kmer_lasso_pipeline.R	True	code/02_lncrna_motif/kmer_lasso_pipeline.R	9393	201	2026-05-15T09:38:33	Biostrings;dplyr;ggplot2;ggtranscript;glmnet;rtracklayer;stringr;tibble	1	English public copy; analytical statements and parameter values unchanged	31b57d148b71605e78eeae3a1be1c76230651a2c2fed51ad9e1e774cf4188d40	3febdf325f3a69cf2cadc8847cc22e665887ad2bb37d7db9aff1e8c8711afc73	8256	188
CODE-012	02_lncrna_motif	Fig. 2K; Fig. S6M	supporting-branch	General FENDRR motif workflow	${DOCUMENTS_ROOT}/Data_Harmanization/kmer_lasso_motif_discovery_FENDRR.R	True	code/02_lncrna_motif/kmer_lasso_motif_discovery_FENDRR.R	16065	398	2026-05-15T09:29:52	Biostrings;dplyr;ggplot2;ggtranscript;glmnet;rtracklayer;tibble;tidyr	1	English public copy; analytical statements and parameter values unchanged	de995df35b6038126e96e4668ab92e970a2f77e216a03f506e29a9ef3e26aec1	bb9cfdd4cda8cb71ad270f48b4850ce3bf4bfb7bdfd973cc1a4531eb0ea68d5e	12166	343
CODE-013	02_lncrna_motif	Fig. S6K-L	supporting-branch	FIRRE motif workflow	${DOCUMENTS_ROOT}/Data_Harmanization/kmer_lasso_motif_discovery_FIRRE.R	True	code/02_lncrna_motif/kmer_lasso_motif_discovery_FIRRE.R	7754	195	2026-05-15T09:29:57	Biostrings;dplyr;ggplot2;ggtranscript;glmnet;rtracklayer;stringr;tibble	1	English public copy; analytical statements and parameter values unchanged	dba93518c649137de6b2f9681e93253d2b111422ee5f983782808b04cf914706	67171a1e75c21ce6ff3e157737785310f363580c6e6356ba642879d244faa998	6964	186
CODE-014	03_isoform_switch	Fig. S7D-E	source-linked	Kendall statistics for protein-coding transcripts	${DOCUMENTS_ROOT}/WebToolStudy/pc_isoform_kt_score.R	True	code/03_isoform_switch/pc_isoform_kt_score.R	5651	150	2025-06-04T08:38:52	dplyr;fst;ggplot2;readr	0	English public copy; analytical statements and parameter values unchanged	b25d07ab88faa4491d699e20b5f6352a30946c44fc64973a34fe59a51f7d6120	1a0be0823a6ca324dfd545a5e2854a77daf74ef7727258f0d9b72927e44ba22f	4983	136
CODE-015	03_isoform_switch	Fig. S7D	source-linked	Kendall canonical-status visualization	${DOCUMENTS_ROOT}/WebToolStudy/kendall_redraw_rasterized.R	True	code/03_isoform_switch/kendall_redraw_rasterized.R	4895	112	2026-05-13T08:48:06	dplyr;ggplot2;ggrastr;ggrepel;readr;readxl	0	English public copy; analytical statements and parameter values unchanged	d659ec800a7a42fc7452809d03228d7baad572cfadde3fca5d573fbcae3ab167	810682590f48ed8e604a44bf432e320a2ea4b29700af453d0466a2d7a81f1c0e	4255	102
CODE-016	03_isoform_switch	Fig. 3B	source-linked	Canonical/non-canonical pseudotime-correlation density	${DOCUMENTS_ROOT}/Data_Harmanization/correlation_with_pseudotime.R	True	code/03_isoform_switch/correlation_with_pseudotime.R	4932	152	2025-12-30T10:09:29	dplyr;fst;ggplot2;ggpubr;patchwork;tibble	0	English public copy; analytical statements and parameter values unchanged	375ff3142519f713e81b1accda2eaa230c1020fd9a0d1a114aae7b2fa9a0d938	2a1a54b14a747be22fed44928ebdc946d68daaa0485414b7b588d7d76b845362	3693	124
CODE-017	03_isoform_switch	Fig. 3C	exact-output-match	Canonical/non-canonical correlation-rank plot	${DOCUMENTS_ROOT}/Data_Harmanization/canonical_rank_plot_rasterized.R	True	code/03_isoform_switch/canonical_rank_plot_rasterized.R	9232	273	2026-05-13T09:22:41	dplyr;ggplot2;ggrastr;ggrepel;openxlsx	0	English public copy; analytical statements and parameter values unchanged	c32f01d1d4f7b95e9b5c8ba68dbd4616db1bf793613c47f54eb8c73eba17ffb3	1184908429be1da0a2a2d1ba8647e568e5938958708421ec7212916731aa8125	7502	243
CODE-018	03_isoform_switch	Fig. 3D-E; Fig. S8	upstream	Isoform-level pathway correlation inputs	${DOCUMENTS_ROOT}/PDX/05_Isoform_Analysis.R	True	code/03_isoform_switch/05_Isoform_Analysis.R	41127	683	2023-06-13T12:25:00	clusterProfiler;ggplot2;ggrepel;ggsignif;gridExtra;tidyverse	0	English public copy; analytical statements and parameter values unchanged	c5b6d08a321d4ceb441a65caadff2ff46ada4e292200d7917c03e3061bc5bcb2	4f3b6c639170563cb9eb40efaac5eec31cfe0d927d0b3c1077717fc8069f1b7e	41254	682
CODE-019	03_isoform_switch	Fig. 3D-E; Fig. S8	deterministic-core	Isoform-switch selection and summary	${DOCUMENTS_ROOT}/PDX/06_IsoformSwitch.R	True	code/03_isoform_switch/06_IsoformSwitch.R	16131	294	2025-12-22T16:27:49	DESeq2;GSVA;clusterProfiler;ggrepel;msigdbr;sva;tidyverse	0	English public copy; analytical statements and parameter values unchanged	bbe6fdce90ec6ada092fe33a87c55e1a1c17b8383abbbf216b85f7b08ffc48bb	d7b0c85ff68bb8d6e034937e52577db94ef238e9dbe059dbdfc64d545c64ce77	16287	290
CODE-020	03_isoform_switch	Fig. 3D-E; Figs. S7F-G,S8	partial-final-branch	Switch-associated DE/GSEA summaries	${DOCUMENTS_ROOT}/Data_Harmanization/isoform_pair_DEG_GSEA_full.R	True	code/03_isoform_switch/isoform_pair_DEG_GSEA_full.R	8130	182	2026-03-23T12:09:46		0	English public copy; analytical statements and parameter values unchanged	4ea4491e1730c12e5c760f5d5ee81c0f2df3e09a5ab8c46dc3dfd44c0a3ee232	c5eb6d5aa9a547230c47ff708a1798f9399630624b905c02f4e48a65e3dcc8df	7185	166
CODE-021	03_isoform_switch	Fig. 3E; Fig. S7G	supporting-branch	Canonical-driven gene and pathway analysis	${DOCUMENTS_ROOT}/Data_Harmanization/cononical_pop_up_gene.R	True	code/03_isoform_switch/cononical_pop_up_gene.R	4537	132	2026-01-09T11:10:14	clusterProfiler;dplyr;enrichplot;ggplot2;ggrepel;msigdbr;readr;tidyverse	0	English public copy; analytical statements and parameter values unchanged	b29bef4befc6ece2caedfe3f7b81baefbd54dc2de61892606190420af666fca8	533ecc386041e568006d0398eb7218816266d6737f52a9dea106a611e7cd873d	2847	99
CODE-022	03_isoform_switch	Fig. 3E; Fig. S7F	supporting-branch	Non-canonical-driven gene and pathway analysis	${DOCUMENTS_ROOT}/Data_Harmanization/non_cononical_pop_up_gene.R	True	code/03_isoform_switch/non_cononical_pop_up_gene.R	5054	144	2026-01-08T13:19:51	clusterProfiler;dplyr;enrichplot;ggplot2;ggrepel;msigdbr;readr;tidyverse	0	English public copy; analytical statements and parameter values unchanged	0b9858d6742fdc7f6368be7716bbc6a679bb01caebdbc990be68bdd0f0e6cad5	75d80f36ecca80e2bd64e4cb71501d7bee7e5e997cd9d25e28f37dcaee822302	3160	108
CODE-023	03_isoform_switch	Fig. S7F-G	source-linked	Canonical/non-canonical pathway enrichment redraw	${DOCUMENTS_ROOT}/Data_Harmanization/canonical_noncanonical_pathway_enrichment.R	True	code/03_isoform_switch/canonical_noncanonical_pathway_enrichment.R	4605	129	2026-05-15T09:58:37	clusterProfiler;enrichplot;msigdbr;tidyverse	0	English public copy; analytical statements and parameter values unchanged	7081a0c0244822bbda5ad8c61a4ccfce236b057410826eebed97981a29c0bdf6	93da42325859a170db92e2f2842c2b1004b3a2503758c7a929bd0cad6219323c	3767	115
CODE-024	04_gene_specific_atlas	Figs. 4-6; Figs. S9-S11	source-linked	Isoform-specific expression and enrichment	${DOCUMENTS_ROOT}/Data_Harmanization/isoform_single_comparison_GSEA.R	True	code/04_gene_specific_atlas/isoform_single_comparison_GSEA.R	12610	333	2026-05-15T10:12:19	clusterProfiler;dplyr;forcats;ggplot2;msigdbr;stringr	0	English public copy; analytical statements and parameter values unchanged	93d9d6b10d5ccb6dbb227e1d249fbe13cc1d0118d0747c1853535842a689c95c	7819e2864585207a69ad0bce875e8d1750e857c2ba88541e1d06bec3ef8efd40	10288	281
CODE-025	04_gene_specific_atlas	Figs. 4-6; Figs. S9-S11	supporting-branch	Gene-specific GSEA positioning	${DOCUMENTS_ROOT}/Data_Harmanization/isoform_single_comparison_GOCC_GSEA.R	True	code/04_gene_specific_atlas/isoform_single_comparison_GOCC_GSEA.R	5862	138	2026-05-04T10:27:28	clusterProfiler;dplyr;forcats;ggplot2;msigdbr;stringr	0	English public copy; analytical statements and parameter values unchanged	d284c8e685082381df31a84a3664c8e661aa13678b4da5a9b575b9d34537e9b9	70d106b981260ca5cda074364c856cd5b2de14419d1829a8a99e9889a99e35a7	4336	116
CODE-026	04_gene_specific_atlas	Figs. S9-S11	source-linked	AWSI calculation, correlations and confidence intervals	${DOCUMENTS_ROOT}/Data_Harmanization/AWSI_forest_plot.R	True	code/04_gene_specific_atlas/AWSI_forest_plot.R	7387	197	2026-04-30T12:40:55	dplyr;forcats;fst;ggplot2;stringr;tibble	0	English public copy; analytical statements and parameter values unchanged	f9ecc64842ae76538042935fb3c3c8acc85aa78d39361e0a5765b7f23b972078	1fd58ae3909948fff06c6ce29fad6d48ae4563b9dd98fab61e2201bfbb9d1b17	5899	170
CODE-027	04_gene_specific_atlas	Fig. 4I; Fig. S9G-H	source-linked	RNF43 rolling variability and conditional quantiles	${DOCUMENTS_ROOT}/Data_Harmanization/RNF43_Heteroscedasticity_4_Separate_Plots.R	True	code/04_gene_specific_atlas/RNF43_Heteroscedasticity_4_Separate_Plots.R	5687	131	2026-06-19T07:35:11	dplyr;fst;ggplot2;ggrepel;quantreg	0	English public copy; analytical statements and parameter values unchanged	14d9126e4adcd16a582999c73bf84dc6a9b9820d287c616f60e93f397f986113	81aa8295afca8f42eb447dfb30d308985118acab0041c78562bb4f72b04f9bca	5727	132
CODE-028	04_gene_specific_atlas	Fig. S12A-D; Fig. 6G-H	source-linked	TRIM11 pseudotime and AR-pathway dominance analysis	${DOCUMENTS_ROOT}/Data_Harmanization/TRIM11_isoform_AR_analysis_ssGSEA.R	True	code/04_gene_specific_atlas/TRIM11_isoform_AR_analysis_ssGSEA.R	9212	214	2026-06-08T09:30:14	pkg	0	English public copy; analytical statements and parameter values unchanged	270e27a38256df2ecdd3eb7afdf827c047da8a1f29d2a1c894ab61fafec66a3a	d93c54a9b1b326f28e4ae0d350a36c3fc8399dd2a5454a5a6b5ebd96c75eba9e	8755	203
CODE-029	04_gene_specific_atlas	Figs. S9C,F; S10E; S11D,N	exact-rerun	AWSI Hallmark pathway-similarity networks for six genes	${PROJECT_ROOT}/WNT2B_pathway_network/WNT2B_pathway_network.R	True	code/04_gene_specific_atlas/WNT2B_pathway_network.R	26803	738	2026-08-13T15:49:59	clusterProfiler;dplyr;enrichplot;ggplot2;ggraph;igraph;names.;readr;scales;the	3	English public copy; analytical statements and parameter values unchanged	f47b818780bf56361a423b804412d8ff048995fed9a9158aa5e521cbd3fe2a79	48243ac4c01a6217136dcd89684bb3692ad0281edff9f4ff385ef83545ff59a6	26971	740
CODE-030	05_survival	Figs. 4J-K,5N-O,S9I-J,S10J-K	latest-comprehensive	Kaplan-Meier and log-rank analyses across endpoints/cohorts	${DOCUMENTS_ROOT}/Data_Harmanization/survival_analysis_v4_all_combinations.R	True	code/05_survival/survival_analysis_v4_all_combinations.R	12241	290	2026-04-30T12:15:37	dplyr;fst;msigdbr;pheatmap;survival;survminer;tidyr	0	English public copy; analytical statements and parameter values unchanged	dae0c53ac058515bc5efca0867c88d7f1e4b95ae7a885c2b7e5b11b59af236bc	603a2eb1e6815a18f7b5a50f8a9d2efb1c4c85a5778cce2cb6e75e327710dcc9	11212	272
CODE-031	05_survival	Figs. S9I-J,S10J-K	audit-rerun	Audit of primary-tumor endpoint variants	${PROJECT_ROOT}/audit_primary_survival_variants.R	True	code/05_survival/audit_primary_survival_variants.R	2392	46	2026-08-13T18:51:52	fst;survival	3	English public copy; analytical statements and parameter values unchanged	604fac1c1b59719a6468565e957144fc5686edfa174f718073903d1ce6441857	b6f5499bd106f7990e26d46be02089a55147fc9bbbd4076f4b991b9e5d7d5771	2560	48
CODE-032	06_long_read	Fig. S3A	source-linked	Gene-level LR/SR correlations by biotype	${DOCUMENTS_ROOT}/long_reads_results/run_gene_correlation_by_type.py	True	code/06_long_read/run_gene_correlation_by_type.py	5231	123	2026-07-31T11:06:55	numpy;os;pandas;pearsonr;plotly.express;scipy.stats	1	English public copy; analytical statements and parameter values unchanged	e3b2fd3061673c775cadb139ca236fba78bc1575f50550499d493787576d3f5f	63860dbf76a51849ce8b996186d1f6f2aad05569f3a095c8a69562e00eca35f6	5356	125
CODE-033	06_long_read	Fig. S3A	source-linked	Transcript-level LR/SR correlations by biotype	${DOCUMENTS_ROOT}/long_reads_results/run_transcript_correlation_by_type.py	True	code/06_long_read/run_transcript_correlation_by_type.py	5691	133	2026-07-31T11:10:30	numpy;os;pandas;pearsonr;plotly.express;scipy.stats	1	English public copy; analytical statements and parameter values unchanged	3a10bec61aa76d32ebcdf5e9de2cd2ce5b89ac119eab82da15188c080f426e54	0028adc712e192df156ddf96632bfd99d82b944ebf556ecaa18bb45c3340f3a1	5816	135
CODE-034	06_long_read	Figs. S3,S9-S11	upstream	Integrated long-/short-read isoform analysis	${DOCUMENTS_ROOT}/long_reads_results/run_integrated_analysis.py	True	code/06_long_read/run_integrated_analysis.py	7882	173	2026-07-30T08:23:31	numpy;os;pandas;pearsonr;plotly.express;scipy.stats;time	2	English public copy; analytical statements and parameter values unchanged	d6b8e32305ff3e6e4ae9f53bfef3bcde071e473c4b94c4eeccf4ed3fbf2f3cac	ecd2d564618c29479bf4d35f49232b3f6457111104477002de8badeb3e6e7143	8053	175
CODE-035	06_long_read	Fig. S3	upstream	Feature intersection and version normalization	${DOCUMENTS_ROOT}/long_reads_results/prepare_sr_lr_intersect.py	True	code/06_long_read/prepare_sr_lr_intersect.py	1639	39	2026-07-31T09:24:46	numpy;os;pandas	0	English public copy; analytical statements and parameter values unchanged	17713c151bc53bf80b3a8c02bdf38c769e4223095807853d6dc18688a68d8f4b	8da4d06e5a00a300d9c85dae17773b16a30b582f9cd3d9c44805a22d86576f75	1835	41
CODE-036	06_long_read	Fig. S3A	source-linked	Publication correlation summary	${DOCUMENTS_ROOT}/long_reads_results/plot_combined_correlation_boxplot_publication.R	True	code/06_long_read/plot_combined_correlation_boxplot_publication.R	2870	63	2026-08-04T09:05:44	dplyr;ggplot2;ggpubr	0	English public copy; analytical statements and parameter values unchanged	64c844e6db8d5a6ead7f8e8d56e29bc6009414c00d27eb4c31f3bc1060e0fd6d	67c3e10fe85f39e2a7ae9512ded39ca42b25f6e3b585c8e35ad55dd7b0cefc0c	3068	65
CODE-037	06_long_read	Fig. S3B-G	source-linked	Representative LNCaP scatter plots	${DOCUMENTS_ROOT}/long_reads_results/plot_best_sample_scatter_publication.R	True	code/06_long_read/plot_best_sample_scatter_publication.R	2393	62	2026-08-05T10:11:37	dplyr;ggplot2;ggpubr;ggrastr;the	0	English public copy; analytical statements and parameter values unchanged	b2d95de1d7f391ae69bd344394ac95f066358942a7836bcc1991db2d6e1b61ee	55012a85f58f38e13cb862cbb5fcfb12e92fe6464b020d113f00db44fe280474	2576	64
CODE-038	06_long_read	Figs. S9A,D,S10A,S11A,G	source-linked	Target-isoform expression across platforms	${DOCUMENTS_ROOT}/long_reads_results/plot_target_isoforms_boxplots_publication.R	True	code/06_long_read/plot_target_isoforms_boxplots_publication.R	2246	58	2026-08-04T09:05:53	dplyr;ggplot2;ggpubr	0	English public copy; analytical statements and parameter values unchanged	b1154cc665b9e94614c4f8ee803888d46e97b17795fbf78b2a5f11d85b16f1cb	3ac7d92f278a548c2087446cf357ce90ce219aae73e6942fdb699ba2ee0f4226	2435	60
CODE-039	06_long_read	Figs. S9-S11	upstream	ssGSEA input preparation for target isoforms	${DOCUMENTS_ROOT}/long_reads_results/generate_ssgsea_data.py	True	code/06_long_read/generate_ssgsea_data.py	3521	81	2026-07-31T08:31:42	numpy;os;pandas	4	English public copy; analytical statements and parameter values unchanged	92df5e74ea65defcd24d02ab0a3cb4dbfa0be90074fc85b45ffd0fd42a529026	0a4adbfcde4092dfbea11c99a021ea43d4793f65c468af45c71dcce110ebf88d	3691	83
CODE-040	07_brca1_experiment	Fig. S10I; experiment DE/GSEA	source-linked	BRCA1-Δ11q DESeq2 and Hallmark GSEA	${DOCUMENTS_ROOT}/PolyA_Corpetti_6Samples_27April26/reseq_with_batch_correction/RNA_seq.R	True	code/07_brca1_experiment/RNA_seq.R	6796	194	2026-07-03T14:08:37	DESeq2;clusterProfiler;dplyr;forcats;ggplot2;ggrepel;limma;msigdbr;readr;stringr	0	English public copy; analytical statements and parameter values unchanged	ebaaaeca570239ab416681a1ebbf16bd1843f7ac8f6ef692e21161f03717c629	af8be76a1c9bb343c04a45d93b842a2f1a7fcff4009150119c59ad988c13393a	6232	183
CODE-041	07_brca1_experiment	Fig. 5J	exact-rerun	BRCA1-T experiment-atlas concordance	${DOCUMENTS_ROOT}/PolyA_Corpetti_6Samples_27April26/reseq_with_batch_correction/BRCA1_T_experiment_atlas_concordance.R	True	code/07_brca1_experiment/BRCA1_T_experiment_atlas_concordance.R	5366	129	2026-07-03T14:12:38	dplyr;ggplot2;ggrastr;readr;stringr	0	English public copy; analytical statements and parameter values unchanged	048ed75865aa581ee762a744e831bd7a63b3ab36cf7257cfcb0ce24738bbf4d9	009abdee40e02cce1f9a1b86d53f9b369e7c23db9392c25f0cbb133fd77c2c54	4524	114
CODE-042	07_brca1_experiment	Fig. 5K	exact-rerun	BRCA1-C experiment-atlas concordance	${DOCUMENTS_ROOT}/PolyA_Corpetti_6Samples_27April26/reseq_with_batch_correction/BRCA1_C_experiment_atlas_concordance.R	True	code/07_brca1_experiment/BRCA1_C_experiment_atlas_concordance.R	5380	129	2026-07-16T11:28:15	dplyr;ggplot2;ggrastr;readr;stringr	0	English public copy; analytical statements and parameter values unchanged	57ec53dcb6a314e88e40e2c0d74efc119c326b72683c77030c2e4b1d60c05ba5	59704b219c0cb6acf104c28d2386c4505587212055c263eb999109b43c16124e	4538	114
CODE-043	08_rnf43_reporter	Fig. 4H	exact-rerun	TOPFlash plot, descriptive statistics and five Šidák-adjusted comparisons	${PROJECT_ROOT}/RNF43 prism/reproduce_Fig4H.R	True	code/08_rnf43_reporter/reproduce_Fig4H.R	10309	294	2026-08-20T16:01:42	ggplot2;the	0	English public copy; analytical statements and parameter values unchanged	96554ce5349637d0daf095b5a4858c8c60faf5cb0b7d69ecdd21454d3e471173	2bb83e322c097048a5c929840b86be0104a5158544b415f2576477eb6a0b733d	10507	296
CODE-044	09_structures	Figs. 4A,E,5A,F,6A,F	source-linked	Shared transcript/domain plotting utilities	${DOCUMENTS_ROOT}/Data_Harmanization/isoform8.0/draw_init.R	True	code/09_structures/draw_init.R	1914	98	2026-01-09T11:05:59	biomaRt;dplyr;ggnewscale;ggplot2;ggtranscript;magrittr;readr;scales;stringr	0	English public copy; analytical statements and parameter values unchanged	e42e1a1f955edc48b459f594981601e3994fad89e9755fd2c4036616575d2a1d	99820096b7e178d5f6c139d714a01abbfdf190d0468dc66d80134fc654dfa87f	2075	99
CODE-045	09_structures	Fig. 4A	source-linked	WNT2B transcript/domain structure	${DOCUMENTS_ROOT}/Data_Harmanization/isoform8.0/WNT2B_customized.R	True	code/09_structures/WNT2B_customized.R	10408	264	2023-11-30T09:06:47		0	English public copy; analytical statements and parameter values unchanged	5fe41ff73728c7ec90d9cecb3c43e956610281919a57a66553e8072e6d353632	37facbf3d4306f30c56125b43836518be40e3eb25e4257b6b18220615e9ad6fd	10351	266
CODE-046	09_structures	Fig. 4E	source-linked	RNF43 transcript/domain structure	${DOCUMENTS_ROOT}/Data_Harmanization/isoform8.0/RNF43_customized.R	True	code/09_structures/RNF43_customized.R	10351	277	2025-12-29T10:43:01		0	English public copy; analytical statements and parameter values unchanged	a2ee948348b08ba818030fda29a9d2ea62932da2d4209cb53faeb40fd4750ade	600a8c8ad03dc1954a1599aff852065bfd97d49f95aa7a57972a8d1337ca1e83	10474	278
CODE-047	09_structures	Fig. 5A	source-linked	RELA transcript/domain structure	${DOCUMENTS_ROOT}/Data_Harmanization/isoform8.0/RELA_customized.R	True	code/09_structures/RELA_customized.R	10081	269	2026-05-12T11:10:20		0	English public copy; analytical statements and parameter values unchanged	f69ead97cd272b514564881bd59f3a21d973a544e9f857fd56726e9bb156b7f8	256763b68b84c3cb26d2a5e71bbb9f2d2968cd2d608c12ec0a3c538f82fa031b	10204	270
CODE-048	09_structures	Fig. 5F	source-linked	BRCA1 transcript/domain structure	${DOCUMENTS_ROOT}/Data_Harmanization/isoform8.0/BRAC1_customized.R	True	code/09_structures/BRAC1_customized.R	10240	277	2023-11-30T09:01:29		0	English public copy; analytical statements and parameter values unchanged	754d154b49db034e7c0535217d27caea041dd9b947e5596547dc0a64b32c49f4	5c9e0c0431a6719db50890075466d81f3e138e53bb9b874a562719cef6575788	10363	278
CODE-049	09_structures	Fig. 6F	source-linked	TRIM11 transcript/domain structure	${DOCUMENTS_ROOT}/Data_Harmanization/isoform8.0/TRIM11_customized.R	True	code/09_structures/TRIM11_customized.R	9833	256	2025-12-23T10:29:51		0	English public copy; analytical statements and parameter values unchanged	5b391d519f6e6fc1eabada1788badc79df832b0baa48ae3da8e85aa19726b622	a212f8c42e21d42de2977e6e87be4c2cf9a05720e70a932373fdeec1f3cd6216	9956	257
CODE-050	09_structures	Fig. 6A	source-linked	ROCK2 transcript/domain structure	${DOCUMENTS_ROOT}/Data_Harmanization/isoform8.0/true_draw.R	True	code/09_structures/true_draw.R	9497	225	2026-01-09T11:04:28		0	English public copy; analytical statements and parameter values unchanged	40cddc6ce3b855043997694127f9b610c661827bd27d96886880a6fb8cb39d60	8e4e4ed38f9268ebcd7266f97b19732cb8d92b0a1157a22abd157b60db15b265	9620	226
CODE-051	10_audits	Table S3 audit	exact-rerun	Exact FIRRE/FENDRR LASSO recovery	${PROJECT_ROOT}/reproduce_firre_fendrr_lasso.R	True	code/10_audits/reproduce_firre_fendrr_lasso.R	3104	76	2026-08-13T18:49:16	Biostrings;dplyr;glmnet	2	English public copy; analytical statements and parameter values unchanged	36118269898fcec0f823b83f7592556d0b219d7b1956a79a5571c0966afd1008	694f448f45f56ec773b198b4ea5270d87875353d0ade9f5e238d90821b668444	3275	78
CODE-052	10_audits	Table S5 audit	audit-rerun	Threshold, NEPC, multiplicity and robustness analyses	${PROJECT_ROOT}/reviewer_response_analysis/run_reviewer_statistics.R	True	code/10_audits/run_reviewer_statistics.R	15797	314	2026-08-12T21:21:37	fst;survival	5	English public copy; analytical statements and parameter values unchanged	9fd8155c736613f59d937ad18b92c94b59d5e030aee4e3f59a48bb9e6537668e	2e2d6fb30fa29b0f65f24a729e3ec3c008e1220e62136b1fc4ac1cea954d1c19	15959	316
CODE-053	10_audits	Fig. 3C audit	audit-rerun	Canonical partner matching for highlighted rank-plot transcripts	${PROJECT_ROOT}/create_fig3d_matched_revision.R	True	code/10_audits/create_fig3d_matched_revision.R	8912	195	2026-08-12T14:36:59	dplyr;ggplot2;ggrastr;ggrepel;pc_tx_info_unfiltered.xlsx;the	4	English public copy; analytical statements and parameter values unchanged	2253bde8dd2f3cdefd420a706da0a9c53b94819fb63b672b0d40256bd650928b	6f9b740dbba4a9ed7d2ca368b33061190201b18596f9b6738e58b059de3e0d03	9053	197
CODE-054	10_audits	Fig. S12A	exact-rerun	TRIM11 pseudotime plotting and statistics	${PROJECT_ROOT}/plot_TRIM11_isoforms_vs_pseudotime.R	True	code/10_audits/plot_TRIM11_isoforms_vs_pseudotime.R	5793	150	2026-08-12T15:21:09	dplyr;fst;gc_txi.counts.fst.;ggplot2;their;tidyr;transcripts_info.csv.;txi.counts.fst.	4	English public copy; analytical statements and parameter values unchanged	3332866b7ef1cb3d02cd80f5a23e908c416d6b5246b0d95dca5c6c66708a6517	fbc78a05d0c9e5ef5a812c388b88adf509a717ee16a5eb60c6e3fbbb67009701	5916	152
CODE-055	11_brca1_bioid_go	Fig. 5M; Table S14	deterministic-core	BRCA1-T versus GFP BioID differential-proximity analysis and gene-set enrichment	${PROJECT_ROOT}/bioID_BRCA/BRCA1_T_vs_GFP_BioID_analysis/run_BRCA1_T_vs_GFP_BioID_analysis.R	True	code/11_brca1_bioid_go/run_BRCA1_T_vs_GFP_BioID_analysis.R	22068	670	2026-08-26T17:29:16	fgsea;ggplot2;ggrepel;msigdbr;pheatmap;stringr	0	English public copy; analytical statements and parameter values unchanged	3963e71bb4910cf164a8b861ba0793c86c63c2867b9545ada6731ba037e9595c	6b1010b37b01569cb96bf568e3fc223e129d8822e3c761606079d86a92b57394	22266	672
CODE-056	11_brca1_bioid_go	Fig. 5M	exact-rerun	Final BRCA1-T versus GFP BioID volcano plot	${PROJECT_ROOT}/bioID_BRCA/BRCA1_T_vs_GFP_BioID_analysis/redraw_BRCA1_T_vs_GFP_BioID_volcano_9x6cm.R	True	code/11_brca1_bioid_go/redraw_BRCA1_T_vs_GFP_BioID_volcano_9x6cm.R	3684	128	2026-09-04T11:44:46	ggplot2;ggrepel;the	0	English public copy; analytical statements and parameter values unchanged	f20a81ea6775437beb8b6bdedf3de68fcf06f742c29152976e3eb3b0d16732f0	6b6da14542614f1a53b3217de5f1cd660cf1608b299aea8252d80cda95627450	3882	130
CODE-057	11_brca1_bioid_go	Fig. 5L; Table S13	deterministic-core	Conditional atlas BRCA1 isoform models and integrated GO biological-process GSEA	${PROJECT_ROOT}/BRCA1_GO_BP_joint_continuous_no_covariates/run_BRCA1_GO_BP_joint_continuous.R	True	code/11_brca1_bioid_go/run_BRCA1_GO_BP_joint_continuous.R	27339	715	2026-08-28T09:32:30	DESeq2;cowplot;dplyr;fgsea;fst;ggplot2;msigdbr;one;stringr;the;tidyr	1	English public copy; analytical statements and parameter values unchanged	71caacd5655b61743cb32351f95dee72c3e63323598e3e8f3e175bad56fb5d12	279d65607fd73985e8a6d33b46b12ed9d9b09397c8bdc22a15bf7f97f35f9ab2	27534	717
CODE-058	11_brca1_bioid_go	Fig. 5L; Table S13	deterministic-core	Filter pathways supported across atlas, perturbation RNA-seq and BioID evidence	${PROJECT_ROOT}/BRCA1_GO_BP_joint_continuous_no_covariates/filter_four_way_T_supported_GO_BP.R	True	code/11_brca1_bioid_go/filter_four_way_T_supported_GO_BP.R	7685	232	2026-09-03T15:04:36	dplyr	0	English public copy; analytical statements and parameter values unchanged	b7b6af8908b0171892fe306df8edd75f37b59ed84bc8aa006a174f79aa315066	2932c9e83fa8b80b7c639161f5333795005e132bc2808f01b050d4be557b0862	7883	234
CODE-059	11_brca1_bioid_go	Fig. 5L	exact-rerun	Final compact BRCA1 GO biological-process bipartite network	${PROJECT_ROOT}/BRCA1_GO_BP_bipartite_network_v1/plot_BRCA1_GO_BP_bipartite_network_v5_compact.R	True	code/11_brca1_bioid_go/plot_BRCA1_GO_BP_bipartite_network_v5_compact.R	10309	342	2026-09-04T11:41:47		0	English public copy; analytical statements and parameter values unchanged	30533ce5815e42f165832204428fddf7aeffd3d7bf07f787128d322b7cbb411d	57a298f10acd4a0f3a0c9ad785f84126f75599432d4f4f2e9ab9d7d258e2289b	10507	344
