## Supplementary material for "An integrated, transcript-resolution atlas of prostate cancer progression unmasks associations with oncogenic pathways": Reproducible code: input_manifest.csv

data_id	category	supports	packaging_action	original_path	located	package_path	bytes	modified	sha256	note
DATA-001	atlas	Table S1	copy	${DOCUMENTS_ROOT}/Data_Harmanization/filtered_samples.csv	True	source_data/atlas/filtered_samples.csv	448711	2025-05-05T09:26:37	234995d11a149dbda8d630f097449b19bfabe17d8bb7ae1ad37e162e4f2df46d	Copied for audit/source-data use
DATA-002	atlas	Table S2	manifest-only	${DOCUMENTS_ROOT}/Data_Harmanization/tx_info_with_pseudotime_corr.csv	True		56346431	2025-12-29T11:01:17	01b17b85f4832def7224782f6fdacc7ff4764c1b43155139b6a4bc061b070942	Not redistributed; repository/access review required
DATA-003	atlas	Tables S2,S6	manifest-only	${DOCUMENTS_ROOT}/Data_Harmanization/transcripts_info.csv	True		15824471	2023-06-13T12:25:37	0713a59e6f6be145d12d96f386c257ed15ea64d4451cf4a5aed470eb41659d63	Not redistributed; repository/access review required
DATA-004	atlas	Table S3	manifest-only	${DOCUMENTS_ROOT}/Data_Harmanization/lncRNA_with_pseudotime_corr.csv	True		11291485	2025-12-30T10:10:03	878a97c533752d66f92967c3a43c370a7aa10fde775381c9395552920c88c1a1	Not redistributed; repository/access review required
DATA-005	atlas	Tables S2,S4,S6	copy	${DOCUMENTS_ROOT}/WebToolStudy/canonical ids.tsv	True	source_data/atlas/canonical ids.tsv	5776075	2025-05-30T09:13:47	9cac648dd2338fc482d526b0f37d55e1313496fc365053d4a053a271558093d6	Copied for audit/source-data use
DATA-006	atlas	Table S2	manifest-only	${DOCUMENTS_ROOT}/WebToolStudy/kendall_tau_results_pc_isoform.csv	True		9119329	2025-06-03T11:01:23	1007758e69bc20f467f5615b45ebdd77467a75a5dbf0ee71df7c1ee17e202099	Not redistributed; repository/access review required
DATA-007	switch	Table S4	copy	${DOCUMENTS_ROOT}/PDX/results_06_IsoformSwitch/IsoformSwitchAll/all_results.csv	True	source_data/switch/all_results.csv	7955463	2023-06-13T12:33:29	9323b845a83f492870bbc7366ef7d6dde759f75bbfe779b16522903ef40f2dee	Copied for audit/source-data use
DATA-008	survival	Table S9	manifest-only-sensitive	${DOCUMENTS_ROOT}/WebToolStudy/combined_all_survival_updated_v5.csv	True		780315	2026-05-20T15:46:54	6f0783445168c6398e21b1823e29a0bf6175e36a399cba56ce1eccff6acda718	Not redistributed; repository/access review required
DATA-009	brca1	Tables S10,S11	copy	${DOCUMENTS_ROOT}/Data_Harmanization/DEGs_ENST00000352993_Top25_vs_Low25.csv	True	source_data/brca1/DEGs_ENST00000352993_Top25_vs_Low25.csv	4772594	2026-04-29T16:34:41	7ed11e39524ce8ddc960d9a1cc05cc31ccf3826b7e2aa4b1788e0a709c99792f	Copied for audit/source-data use
DATA-010	brca1	Tables S10,S11	copy	${DOCUMENTS_ROOT}/Data_Harmanization/DEGs_ENST00000357654_Top25_vs_Low25.csv	True	source_data/brca1/DEGs_ENST00000357654_Top25_vs_Low25.csv	4453589	2026-04-30T12:28:05	65be146018820807e4c5039c01ee50a552c736b63400c7aeb1608c8f15329838	Copied for audit/source-data use
DATA-011	brca1	Table S10	copy	${DOCUMENTS_ROOT}/Data_Harmanization/GSEA_merged_results.csv	True	source_data/brca1/GSEA_merged_results.csv	20015	2026-04-29T16:49:41	557413d702a2a06e66e59ae6a85ebc6528f0279a6d89fe03b5d222a9ad3b104c	Copied for audit/source-data use
DATA-012	brca1	Table S10	copy	${DOCUMENTS_ROOT}/Data_Harmanization/GSEA_Spatial_GO_CC_merged_results.csv	True	source_data/brca1/GSEA_Spatial_GO_CC_merged_results.csv	185476	2026-05-04T10:28:07	21d8f5a2910b464e757bfa65144f3563c39d60a3d9a318a40870b7e300e42abb	Copied for audit/source-data use
DATA-013	brca1	Table S11	copy	${DOCUMENTS_ROOT}/PolyA_Corpetti_6Samples_27April26/reseq_with_batch_correction/DEs_11q_vs_CTRL.csv	True	source_data/brca1/DEs_11q_vs_CTRL.csv	3974763	2026-07-03T14:09:00	e9a6a86484933e4eba24009dcfd9906c17ff0704fe1440e4e9b664127fa949fa	Copied for audit/source-data use
DATA-014	brca1	Table S11	copy	${DOCUMENTS_ROOT}/PolyA_Corpetti_6Samples_27April26/reseq_with_batch_correction/GSEA.csv	True	source_data/brca1/GSEA.csv	38567	2026-07-03T14:09:02	48c749fc577bcfc51f96544f0d1a88a72290e26a12f7caf168845e60610e9532	Copied for audit/source-data use
DATA-015	long_read	Table S8	copy	${DOCUMENTS_ROOT}/long_reads_results/Gene_Level_Correlation_Results/Gene_Correlation_Results.csv	True	source_data/long_read/Gene_Correlation_Results.csv	599	2026-07-31T09:10:04	4c0645f25fa6c99046726936df6bc142301e899bc2d9d905eb8ff5cd48da721b	Copied for audit/source-data use
DATA-016	long_read	Table S8	copy	${DOCUMENTS_ROOT}/long_reads_results/Gene_Level_Correlation_ByType_Results/Gene_Correlation_ByType_Results.csv	True	source_data/long_read/Gene_Correlation_ByType_Results.csv	1610	2026-07-31T11:07:04	367ea333bb52d0e3bfe8e64bebff8b9bcdd88939a91fc38d0c8658bf5055737c	Copied for audit/source-data use
DATA-017	long_read	Table S8	copy	${DOCUMENTS_ROOT}/long_reads_results/Integrated_Isoform_Analysis/Isoform_Correlation_Results.csv	True	source_data/long_read/Isoform_Correlation_Results.csv	608	2026-07-30T08:24:02	1250e7dafd1e4c4bc41d898ed8fafd8eb29e9cdd4650bf883a7e8076b3eceb69	Copied for audit/source-data use
DATA-018	long_read	Table S8	copy	${DOCUMENTS_ROOT}/long_reads_results/Integrated_Isoform_Analysis/Target_Isoforms_Plots_logCPM/Specific_14_Isoforms_logCPM.csv	True	source_data/long_read/Specific_14_Isoforms_logCPM.csv	23988	2026-07-31T07:56:59	ea79392634781868dd20640c5c58fab8ee30b274399fb5ca2c6abb88d518b995	Copied for audit/source-data use
DATA-019	long_read	Table S8	copy	${DOCUMENTS_ROOT}/long_reads_results/Integrated_ssGSEA_Results/Correlation_Summary.csv	True	source_data/long_read/Correlation_Summary.csv	963	2026-07-31T09:01:18	3a05fb86c7d2192fb72182211c347583cf4f7ba53b9adc4303a8ad22aaa8d565	Copied for audit/source-data use
DATA-020	rnf43	Table S12	copy	${PROJECT_ROOT}/RNF43 prism/Fig4H_R_output/Fig4H_source_data_long.csv	True	source_data/rnf43/Fig4H_source_data_long.csv	2014	2026-08-20T16:01:51	b8753e89b7705e68718d60e8e79b9808d09545d17ddeb5f10253ae1e1bb4062d	Copied for audit/source-data use
DATA-021	rnf43	Table S12	copy	${PROJECT_ROOT}/RNF43 prism/Fig4H_R_output/Fig4H_descriptive_statistics_mean_SD.csv	True	source_data/rnf43/Fig4H_descriptive_statistics_mean_SD.csv	1013	2026-08-20T16:01:51	c2d86640b46519655c3121935731ac7f77b9b1bfbf211dd1d1e0012f1f45e393	Copied for audit/source-data use
DATA-022	rnf43	Table S12	copy	${PROJECT_ROOT}/RNF43 prism/Fig4H_R_output/Fig4H_five_planned_comparisons_Sidak.csv	True	source_data/rnf43/Fig4H_five_planned_comparisons_Sidak.csv	1096	2026-08-20T16:01:51	1b15ed46cbdf28b54bae642b3b12d674443d0abbf99ab366531e20764d181792	Copied for audit/source-data use
DATA-023	rnf43	Table S12	copy	${PROJECT_ROOT}/RNF43 prism/Fig4H_R_output/Fig4H_two_way_repeated_measures_ANOVA.txt	True	source_data/rnf43/Fig4H_two_way_repeated_measures_ANOVA.txt	940	2026-08-20T16:01:51	c3501df95e80ddf6b4568a17bbb0a60d3554e18ad7c663d0c1b25f28e51b8ddb	Copied for audit/source-data use
DATA-024	brca1_bioid	Fig. 5M; Table S14	copy	${PROJECT_ROOT}/bioID_BRCA/BRCA1_T_vs_GFP_BioID_analysis/BRCA1_T_vs_GFP_BioID_analysis_table.tsv	True	source_data/brca1_bioid/BRCA1_T_vs_GFP_BioID_analysis_table.tsv	295278	2026-08-26T17:30:55	ea030f3941129f8d13c04a4fb2aff64509897dead7345521eb3598194be50d13	Copied for audit/source-data use
DATA-025	brca1_bioid	Table S14	copy	${PROJECT_ROOT}/bioID_BRCA/BRCA1_T_vs_GFP_BioID_analysis/BRCA1_T_vs_GFP_GO_BP_CC_GSEA_bubble_terms.tsv	True	source_data/brca1_bioid/BRCA1_T_vs_GFP_GO_BP_CC_GSEA_bubble_terms.tsv	9446	2026-08-26T17:30:55	137790b06c4d2bac7c015f9912ab892a2ff55d3e2d6a00892503de6265ca7665	Copied for audit/source-data use
DATA-026	brca1_go	Fig. 5L; Table S13	copy	${PROJECT_ROOT}/BRCA1_GO_BP_bipartite_network_v1/BRCA1_GO_BP_v5_compact_pathway_nodes_with_full_names.tsv	True	source_data/brca1_go/BRCA1_GO_BP_v5_compact_pathway_nodes_with_full_names.tsv	14348	2026-09-04T11:42:05	ed1c94746dbb0c8433f6f0bc04af2e61339e743032ad189c755dd22759b10706	Copied for audit/source-data use
DATA-027	brca1_go	Fig. 5L; Table S13	copy	${PROJECT_ROOT}/BRCA1_GO_BP_bipartite_network_v1/BRCA1_GO_BP_v5_compact_edges.tsv	True	source_data/brca1_go/BRCA1_GO_BP_v5_compact_edges.tsv	3343	2026-09-04T11:42:05	5f59ef3017a97d2a18da17ba9db599583bb54bea17054762a09d7567eb4a6451	Copied for audit/source-data use
DATA-028	brca1_go	Fig. 5L; Table S13	copy	${PROJECT_ROOT}/BRCA1_GO_BP_bipartite_network_v1/BRCA1_GO_BP_v5_compact_three_evidence_matrix.tsv	True	source_data/brca1_go/BRCA1_GO_BP_v5_compact_three_evidence_matrix.tsv	8493	2026-09-04T11:42:05	d77c996ea1c35346f62613efe949e0281c26ad233f1b5bae01dc4b611643ab20	Copied for audit/source-data use
