## Supplementary material for "An integrated, transcript-resolution atlas of prostate cancer progression unmasks associations with oncogenic pathways": Reproducible code: panel_code_map.csv

figure	panels	coverage	code_categories	description
Figure 1	A-D	source-linked	01_atlas_core	PCA, heatmap and cluster metrics
Figure 1	E-I	partial-final-branch	01_atlas_core	Pseudotime, AR isoforms and pathway activity
Figure 2	A-J	source-linked	01_atlas_core;02_lncrna_motif	lncRNA heatmap, PCA, correlations and structures
Figure 2	K	exact-rerun	02_lncrna_motif	FENDRR 5-mer LASSO mapping
Figure 3	A-C	source-linked/exact-output	01_atlas_core;03_isoform_switch	Protein-coding PCA, density and rank plot
Figure 3	D-E	deterministic-core/partial-display	03_isoform_switch	Pathway switch counts and selected candidates
Figure 4	A-G	source-linked	04_gene_specific_atlas;09_structures	WNT2B/RNF43 structure and atlas associations
Figure 4	H	exact-rerun	08_rnf43_reporter	TOPFlash source data, plot and five corrected comparisons
Figure 4	I	source-linked	04_gene_specific_atlas	RNF43 rolling standard deviation
Figure 4	J-K	source-linked; endpoint-confirmed CRPC OS	05_survival	RNF43 survival
Figure 5	A-G	source-linked	04_gene_specific_atlas;09_structures	RELA/BRCA1 atlas and structural panels
Figure 5	H-I	not-computational	wet-lab	Immunoblot and immunofluorescence
Figure 5	J-K	exact-rerun	07_brca1_experiment	BRCA1 experiment-atlas concordance
Figure 5	L	exact-rerun	11_brca1_bioid_go	Integrated BRCA1 GO biological-process bipartite network
Figure 5	M	exact-rerun	11_brca1_bioid_go	BRCA1-T versus GFP BioID volcano plot
Figure 5	N-O	source-linked; endpoint-confirmed CRPC OS	05_survival	BRCA1 survival
Figure 6	A-C,F-I	source-linked	04_gene_specific_atlas;09_structures	ROCK2/TRIM11 atlas and structural panels
Figure 6	D	external-source	none	Published ROCK2 electron micrograph
Figure 6	E,P	manual-structural-visualization	09_structures	AlphaFold/AlphaFold 3 models visualized in ChimeraX
Figure 6	J-O,Q	not-computational	wet-lab	Immunoblot, qPCR, chase and co-IP
Figure S1	A-N	source-linked	01_atlas_core	Processing comparison, QC, PCA and trajectory
Figure S2	A-E	source-linked	01_atlas_core	Gene-biotype correlation structures
Figure S3	A-G	source-linked	06_long_read	MAS-Seq/short-read concordance
Figure S4	A-G	source-linked	01_atlas_core	Transcript PCA/heatmap after single-end exclusion
Figure S5	A-H	source-linked/partial-display	01_atlas_core	Clinical annotations and new-sample projection
Figure S6	A-M	exact-rerun/source-linked	02_lncrna_motif	lncRNA expression and FIRRE/FENDRR motifs
Figure S7	A-G	source-linked	01_atlas_core;03_isoform_switch	Canonical-status robustness and enrichment
Figure S8	A-B	deterministic-core/partial-display	03_isoform_switch	Switch counts, variability and compartments
Figure S9	A-J	source-linked/exact-rerun	04_gene_specific_atlas;05_survival;06_long_read	WNT2B/RNF43 validation
Figure S10	A-K	source-linked/exact-rerun	04_gene_specific_atlas;05_survival;06_long_read;07_brca1_experiment	RELA/BRCA1 validation
Figure S11	A-N	source-linked/exact-rerun	04_gene_specific_atlas;06_long_read	ROCK2/TRIM11 validation
Figure S12	A-D	exact-rerun	04_gene_specific_atlas;10_audits	TRIM11 pseudotime and AR-pathway groups
